# Primary human chondrocytes respond to compression with plasma membrane receptors and by microtubule activation: a phosphoproteomic study

**DOI:** 10.1101/672352

**Authors:** Donald L. Zignego, Jonathan K. Hilmer, Brian Bothner, William J. Schell, Ronald K. June

## Abstract

Chondrocytes are responsible for maintaining the cartilage that helps joints like the knee and hip bear load and move smoothly. These cells typically respond to physiological compression with pathways consistent with matrix synthesis, and chondrocyte mechanotransduction is essential for tissue and joint homeostasis. In osteoarthritis (OA), chondrocyte mechanotransduction appears to be dysregulated, yet many pathways and mechanisms of osteoarthritic chondrocyte mechanotransduction remain poorly understood. The objective of this study is to document the phosphoproteomic responses of primary osteoarthritic chondrocytes to physiological sinusoidal compression. Here we show that OA chondrocytes respond to physiological compression by first activating proteins consistent with cytoskeletal remodeling and decreased transcription, and then later activating proteins for transcription. These results show that several microtubule-related proteins respond to compression, as well as proteins related to calcium signaling, which has previously been extensively shown in chondrocytes. Our results demonstrate that compression is a relevant physiological stimulus for osteoarthritic chondrocytes. We anticipate these data to be a starting point for more sophisticated analysis of both normal and osteoarthritic chondrocyte mechanotransduction. For example, finding differences in compression-induced phosphoproteins between normal and OA cells may lead to druggable targets to restore homeostasis to diseased joints.
