## Supplementary material for "Primary human chondrocytes respond to compression with plasma membrane receptors and by microtubule activation: a phosphoproteomic study": Pathway Enrichment Results: b_output.csv

pathway_name	pathway_source	num_overlapping_genes	overlapping_genes	num_all_pathway_genes	P_genes	Q_genes
Transcriptional regulation by RUNX3	Wikipathways	2	ITAL_HUMAN;RUNX1_HUMAN	13 (13)	0.000909	1	0.00060241	#sig	83
Branched-chain amino acid catabolism	Reactome	2	MCCA_HUMAN;BCKD_HUMAN	23 (23)	0.00288	1		p_fdr
L-dopa degradation	HumanCyc	1	COMT_HUMAN	1 (1)	0.0035	1
Flavan-3-ols	Wikipathways	1	COMT_HUMAN	1 (1)	0.0035	1
Interaction between L1 and Ankyrins	Reactome	2	ANK3_HUMAN;SPTB2_HUMAN	29 (29)	0.00457	1
L1CAM interactions	Reactome	3	ANK3_HUMAN;NCAM1_HUMAN;SPTB2_HUMAN	101 (103)	0.00523	1
Enzymatic degradation of Dopamine by monoamine oxidase	Reactome	1	COMT_HUMAN	2 (2)	0.00698	1
Axon guidance	Reactome	5	ANK3_HUMAN;SEM6A_HUMAN;SPTB2_HUMAN;NCAM1_HUMAN;ABLM1_HUMAN	356 (358)	0.00774	1
RUNX3 regulates RUNX1-mediated transcription	Reactome	1	RUNX1_HUMAN	3 (4)	0.0105	1
Enzymatic degradation of dopamine by COMT	Reactome	1	COMT_HUMAN	3 (3)	0.0105	1
Transcriptional regulation by RUNX3	Reactome	2	ITAL_HUMAN;RUNX1_HUMAN	51 (52)	0.0137	1
Spirapril Action Pathway	SMPDB	1	ANGT_HUMAN	4 (4)	0.0139	1
Angiotensin Metabolism	SMPDB	1	ANGT_HUMAN	4 (4)	0.0139	1
Dopamine clearance from the synaptic cleft	Reactome	1	COMT_HUMAN	4 (4)	0.0139	1
Temocapril Action Pathway	SMPDB	1	ANGT_HUMAN	4 (4)	0.0139	1
Olmesartan Action Pathway	SMPDB	1	ANGT_HUMAN	4 (4)	0.0139	1
Losartan Action Pathway	SMPDB	1	ANGT_HUMAN	4 (4)	0.0139	1
Irbesartan Action Pathway	SMPDB	1	ANGT_HUMAN	4 (4)	0.0139	1
Forasartan Action Pathway	SMPDB	1	ANGT_HUMAN	4 (4)	0.0139	1
Valsartan Action Pathway	SMPDB	1	ANGT_HUMAN	4 (4)	0.0139	1
Telmisartan Action Pathway	SMPDB	1	ANGT_HUMAN	4 (4)	0.0139	1
Trandolapril Action Pathway	SMPDB	1	ANGT_HUMAN	4 (4)	0.0139	1
Ramipril Action Pathway	SMPDB	1	ANGT_HUMAN	4 (4)	0.0139	1
Rescinnamine Action Pathway	SMPDB	1	ANGT_HUMAN	4 (4)	0.0139	1
Perindopril Action Pathway	SMPDB	1	ANGT_HUMAN	4 (4)	0.0139	1
Quinapril Action Pathway	SMPDB	1	ANGT_HUMAN	4 (4)	0.0139	1
Lisinopril Action Pathway	SMPDB	1	ANGT_HUMAN	4 (4)	0.0139	1
Moexipril Action Pathway	SMPDB	1	ANGT_HUMAN	4 (4)	0.0139	1
Candesartan Action Pathway	SMPDB	1	ANGT_HUMAN	4 (4)	0.0139	1
Eprosartan Action Pathway	SMPDB	1	ANGT_HUMAN	4 (4)	0.0139	1
Fosinopril Action Pathway	SMPDB	1	ANGT_HUMAN	4 (4)	0.0139	1
Enalapril Action Pathway	SMPDB	1	ANGT_HUMAN	4 (4)	0.0139	1
Benazepril Action Pathway	SMPDB	1	ANGT_HUMAN	4 (4)	0.0139	1
Cilazapril Action Pathway	SMPDB	1	ANGT_HUMAN	4 (4)	0.0139	1
Captopril Action Pathway	SMPDB	1	ANGT_HUMAN	4 (4)	0.0139	1
RUNX3 Regulates Immune Response and Cell Migration	Reactome	1	ITAL_HUMAN	5 (5)	0.0174	1
HDL clearance	Reactome	1	VIGLN_HUMAN	5 (5)	0.0174	1
RUNX1 regulates transcription of genes involved in interleukin signaling	Reactome	1	RUNX1_HUMAN	5 (6)	0.0174	1
RUNX1 regulates expression of components of tight junctions	Reactome	1	RUNX1_HUMAN	5 (6)	0.0174	1
NCAM signaling for neurite out-growth	Reactome	2	NCAM1_HUMAN;SPTB2_HUMAN	59 (59)	0.018	1
histidine degradation	HumanCyc	1	HUTU_HUMAN	6 (6)	0.0208	1
RUNX1 regulates transcription of genes involved in differentiation of myeloid cells	Reactome	1	RUNX1_HUMAN	6 (7)	0.0208	1
RUNX1 regulates transcription of genes involved in BCR signaling	Reactome	1	RUNX1_HUMAN	6 (7)	0.0208	1
RUNX1 regulates estrogen receptor mediated transcription	Reactome	1	RUNX1_HUMAN	6 (7)	0.0208	1
RUNX1 regulates transcription of genes involved in WNT signaling	Reactome	1	RUNX1_HUMAN	6 (7)	0.0208	1
Gap-filling DNA repair synthesis and ligation in TC-NER	Reactome	2	DNLI1_HUMAN;SYF1_HUMAN	67 (68)	0.0229	1
POLB-Dependent Long Patch Base Excision Repair	Reactome	1	DNLI1_HUMAN	7 (7)	0.0242	1
DNA Repair	Reactome	4	DPOLQ_HUMAN;DNLI1_HUMAN;SYF1_HUMAN;REV1_HUMAN	318 (320)	0.0246	1
Metabolism of vitamins and cofactors	Reactome	3	MMAD_HUMAN;MCCA_HUMAN;LRP2_HUMAN	180 (181)	0.0248	1
Thiamine metabolic pathways	Wikipathways	1	BCKD_HUMAN	8 (8)	0.0276	1
Histidine catabolism	Reactome	1	HUTU_HUMAN	8 (8)	0.0276	1
dopamine degradation	HumanCyc	1	COMT_HUMAN	8 (8)	0.0276	1
RUNX1 regulates transcription of genes involved in differentiation of keratinocytes	Reactome	1	RUNX1_HUMAN	8 (9)	0.0276	1
Dual hijack model of Vif in HIV infection	Wikipathways	1	RUNX1_HUMAN	8 (8)	0.0276	1
RAF/MAP kinase cascade	Reactome	3	NCAM1_HUMAN;KSR1_HUMAN;SPTB2_HUMAN	196 (197)	0.0309	1
DNA Mismatch Repair	Wikipathways	1	DNLI1_HUMAN	9 (9)	0.031	1
Methylation Pathways	Wikipathways	1	COMT_HUMAN	9 (9)	0.031	1
Sperm Motility And Taxes	Reactome	1	KCNU1_HUMAN	9 (9)	0.031	1
Transcription-Coupled Nucleotide Excision Repair (TC-NER)	Reactome	2	DNLI1_HUMAN;SYF1_HUMAN	80 (81)	0.0318	1
MAPK1/MAPK3 signaling	Reactome	3	NCAM1_HUMAN;KSR1_HUMAN;SPTB2_HUMAN	202 (203)	0.0333	1
COPI-mediated anterograde transport	Reactome	2	ANK3_HUMAN;SPTB2_HUMAN	83 (83)	0.034	1
MTHFR deficiency	Wikipathways	1	COMT_HUMAN	10 (10)	0.0344	1
HDR through MMEJ (alt-NHEJ)	Reactome	1	DPOLQ_HUMAN	10 (10)	0.0344	1
RUNX3 regulates p14-ARF	Reactome	1	RUNX1_HUMAN	10 (11)	0.0344	1
Organic cation transport	Reactome	1	RUNX1_HUMAN	10 (11)	0.0344	1
Vitamin D (calciferol) metabolism	Reactome	1	LRP2_HUMAN	10 (10)	0.0344	1
Neurotransmitter clearance	Reactome	1	COMT_HUMAN	10 (10)	0.0344	1
RUNX1 and FOXP3 control the development of regulatory T lymphocytes (Tregs)	Reactome	1	RUNX1_HUMAN	10 (11)	0.0344	1
Mammary gland development pathway - Involution (Stage 4 of 4)	Wikipathways	1	CH3L1_HUMAN	10 (10)	0.0344	1
Biotin transport and metabolism	Reactome	1	MCCA_HUMAN	11 (11)	0.0378	1
Processive synthesis on the C-strand of the telomere	Reactome	1	DNLI1_HUMAN	11 (11)	0.0378	1
Nucleotide Excision Repair	SMPDB	1	DNLI1_HUMAN	11 (11)	0.0378	1
g-protein signaling through tubby proteins	BioCarta	1	ANGT_HUMAN	12 (12)	0.0412	1
leucine degradation	HumanCyc	1	MCCA_HUMAN	12 (12)	0.0412	1
Stabilization of p53	Reactome	1	PHF20_HUMAN	12 (12)	0.0412	1
noradrenaline and adrenaline degradation	HumanCyc	1	COMT_HUMAN	13 (13)	0.0445	1
activation of pkc through g-protein coupled receptors	BioCarta	1	ANGT_HUMAN	13 (13)	0.0445	1
Dopamine metabolism	Wikipathways	1	COMT_HUMAN	13 (13)	0.0445	1
Methylation	Reactome	1	COMT_HUMAN	14 (15)	0.0479	1
TP53 regulates transcription of several additional cell death genes whose specific roles in p53-dependent apoptosis remain uncertain	Reactome	1	BCL6_HUMAN	14 (14)	0.0479	1
Regulation of TP53 Activity through Association with Co-factors	Reactome	1	PHF20_HUMAN	14 (14)	0.0479	1
Early Phase of HIV Life Cycle	Reactome	1	DNLI1_HUMAN	14 (15)	0.0479	1
MAPK family signaling cascades	Reactome	3	NCAM1_HUMAN;KSR1_HUMAN;SPTB2_HUMAN	234 (237)	0.0481	1
Mismatch repair (MMR) directed by MSH2:MSH3 (MutSbeta)	Reactome	1	DNLI1_HUMAN	15 (15)	0.0512	1
Biogenic Amine Synthesis	Wikipathways	1	COMT_HUMAN	15 (15)	0.0512	1
Processive synthesis on the lagging strand	Reactome	1	DNLI1_HUMAN	15 (15)	0.0512	1
Organic cation/anion/zwitterion transport	Reactome	1	RUNX1_HUMAN	15 (16)	0.0512	1
DCC mediated attractive signaling	Reactome	1	ABLM1_HUMAN	15 (15)	0.0512	1
Estrogen Metabolism Pathway	PharmGKB	1	COMT_HUMAN	15 (15)	0.0512	1
Histidine Metabolism	SMPDB	1	HUTU_HUMAN	15 (15)	0.0512	1
Histidinemia	SMPDB	1	HUTU_HUMAN	15 (15)	0.0512	1
Mismatch repair (MMR) directed by MSH2:MSH6 (MutSalpha)	Reactome	1	DNLI1_HUMAN	15 (15)	0.0512	1
Mismatch Repair	Reactome	1	DNLI1_HUMAN	16 (16)	0.0545	1
Sulfation Biotransformation Reaction	Wikipathways	1	ST1C3_HUMAN	16 (17)	0.0545	1
Translesion synthesis by REV1	Reactome	1	REV1_HUMAN	16 (16)	0.0545	1
ACE Inhibitor Pathway	Wikipathways	1	ANGT_HUMAN	17 (17)	0.0578	1
Metabolism of Angiotensinogen to Angiotensins	Reactome	1	ANGT_HUMAN	17 (17)	0.0578	1
Translesion synthesis by POLK	Reactome	1	REV1_HUMAN	17 (17)	0.0578	1
Translesion synthesis by POLI	Reactome	1	REV1_HUMAN	17 (17)	0.0578	1
Regulation of RUNX1 Expression and Activity	Reactome	1	RUNX1_HUMAN	17 (18)	0.0578	1
NOTCH1 regulation of human endothelial cell calcification	Wikipathways	1	CXA5_HUMAN	17 (17)	0.0578	1
Nucleotide Excision Repair	Reactome	2	DNLI1_HUMAN;SYF1_HUMAN	112 (113)	0.0583	1
Metabolism of water-soluble vitamins and cofactors	Reactome	2	MMAD_HUMAN;MCCA_HUMAN	113 (114)	0.0592	1
Estrogen metabolism	Wikipathways	1	COMT_HUMAN	18 (18)	0.0611	1
Hawkinsinuria	SMPDB	1	COMT_HUMAN	18 (18)	0.0611	1
Cobalamin (Cbl_ vitamin B12) transport and metabolism	Reactome	1	MMAD_HUMAN	18 (19)	0.0611	1
Tyrosinemia_ transient_ of the newborn	SMPDB	1	COMT_HUMAN	18 (18)	0.0611	1
Dopamine beta-hydroxylase deficiency	SMPDB	1	COMT_HUMAN	18 (18)	0.0611	1
Tyrosine Metabolism	SMPDB	1	COMT_HUMAN	18 (18)	0.0611	1
Alkaptonuria	SMPDB	1	COMT_HUMAN	18 (18)	0.0611	1
Monoamine oxidase-a deficiency (MAO-A)	SMPDB	1	COMT_HUMAN	18 (18)	0.0611	1
Tyrosinemia Type I	SMPDB	1	COMT_HUMAN	18 (18)	0.0611	1
Developmental Biology	Reactome	5	ANK3_HUMAN;SEM6A_HUMAN;SPTB2_HUMAN;NCAM1_HUMAN;ABLM1_HUMAN	618 (620)	0.0631	1
Other semaphorin interactions	Reactome	1	SEM6A_HUMAN	19 (19)	0.0644	1
Lagging Strand Synthesis	Reactome	1	DNLI1_HUMAN	20 (20)	0.0677	1
Phenytoin Pathway_ Pharmacokinetics	PharmGKB	1	COMT_HUMAN	20 (20)	0.0677	1
Agents Acting on the Renin-Angiotensin System Pathway_ Pharmacodynamics	PharmGKB	1	ANGT_HUMAN	20 (20)	0.0677	1
ACE Inhibitor Pathway_ Pharmacodynamics	PharmGKB	1	ANGT_HUMAN	20 (20)	0.0677	1
Signaling by Hippo	Reactome	1	LATS2_HUMAN	20 (20)	0.0677	1
HH-Ncore	Signalink	1	LRP2_HUMAN	20 (20)	0.0677	1
p53-Dependent G1 DNA Damage Response	Reactome	1	PHF20_HUMAN	21 (21)	0.071	1
p53-Dependent G1/S DNA damage checkpoint	Reactome	1	PHF20_HUMAN	21 (21)	0.071	1
PCNA-Dependent Long Patch Base Excision Repair	Reactome	1	DNLI1_HUMAN	21 (21)	0.071	1
Signal transduction by L1	Reactome	1	NCAM1_HUMAN	22 (22)	0.0742	1
cystic fibrosis transmembrane conductance regulator (cftr) and beta 2 adrenergic receptor (b2ar) pathway	BioCarta	1	ANGT_HUMAN	22 (22)	0.0742	1
Nanoparticle triggered autophagic cell death	Wikipathways	1	UVRAG_HUMAN	22 (22)	0.0742	1
Histidine metabolism - Homo sapiens (human)	KEGG	1	HUTU_HUMAN	23 (23)	0.0775	1
G1/S DNA Damage Checkpoints	Reactome	1	PHF20_HUMAN	23 (23)	0.0775	1
Signaling events mediated by the Hedgehog family	PID	1	LRP2_HUMAN	23 (23)	0.0775	1
Signaling events mediated by PRL	PID	1	ANGT_HUMAN	23 (23)	0.0775	1
Renin-angiotensin system - Homo sapiens (human)	KEGG	1	ANGT_HUMAN	23 (23)	0.0775	1
Mismatch repair - Homo sapiens (human)	KEGG	1	DNLI1_HUMAN	23 (23)	0.0775	1
Nephrin family interactions	Reactome	1	SPTB2_HUMAN	23 (23)	0.0775	1
Spliceosome - Homo sapiens (human)	KEGG	2	DDX42_HUMAN;SYF1_HUMAN	133 (134)	0.0787	1
Resolution of AP sites via the multiple-nucleotide patch replacement pathway	Reactome	1	DNLI1_HUMAN	24 (24)	0.0807	1
Telomere C-strand (Lagging Strand) Synthesis	Reactome	1	DNLI1_HUMAN	24 (24)	0.0807	1
Physiological and Pathological Hypertrophy of the Heart	Wikipathways	1	ANGT_HUMAN	24 (24)	0.0807	1
Extracellular matrix organization	Reactome	3	ITAL_HUMAN;NCAM1_HUMAN;COEA1_HUMAN	293 (294)	0.0823	1
ER to Golgi Anterograde Transport	Reactome	2	ANK3_HUMAN;SPTB2_HUMAN	137 (137)	0.0828	1
RAF activation	Reactome	1	KSR1_HUMAN	25 (25)	0.0839	1
Disulfiram Action Pathway	SMPDB	1	COMT_HUMAN	25 (25)	0.0839	1
Gap-filling DNA repair synthesis and ligation in GG-NER	Reactome	1	DNLI1_HUMAN	25 (25)	0.0839	1
Fertilization	Reactome	1	KCNU1_HUMAN	26 (26)	0.0871	1
Vitamin A (retinol) metabolism	EHMN	1	AT10A_HUMAN	26 (26)	0.0871	1
HATs acetylate histones	Reactome	2	PHF20_HUMAN;TAD2A_HUMAN	142 (142)	0.088	1
Cell adhesion molecules (CAMs) - Homo sapiens (human)	KEGG	2	ITAL_HUMAN;NCAM1_HUMAN	144 (144)	0.0901	1
Brain-Derived Neurotrophic Factor (BDNF) signaling pathway	Wikipathways	2	KSR1_HUMAN;NCAM1_HUMAN	144 (144)	0.0901	1
corticosteroids and cardioprotection	BioCarta	1	ANGT_HUMAN	27 (27)	0.0903	1
Calcium Regulation in the Cardiac Cell	Wikipathways	2	GRK5_HUMAN;CXA5_HUMAN	149 (149)	0.0955	1
Gene expression (Transcription)	Reactome	8	ZN767_HUMAN;ITAL_HUMAN;BAZ2A_HUMAN;ZN677_HUMAN;ICE1_HUMAN;BCL6_HUMAN;RUNX1_HUMAN;PHF20_HUMAN	1360 (1373)	0.0965	1
Hippo signaling pathway - multiple species - Homo sapiens (human)	KEGG	1	LATS2_HUMAN	29 (29)	0.0967	1
TP53 Regulates Transcription of Cell Death Genes	Wikipathways	1	BCL6_HUMAN	29 (29)	0.0967	1
Beta2 integrin cell surface interactions	PID	1	ITAL_HUMAN	30 (30)	0.0998	1
#NAME?	BioCarta	1	ANGT_HUMAN	30 (30)	0.0998	1
Extension of Telomeres	Reactome	1	DNLI1_HUMAN	30 (30)	0.0998	1
3-Methylcrotonyl Coa Carboxylase Deficiency Type I	SMPDB	1	MCCA_HUMAN	30 (30)	0.0998	1
3-Methylglutaconic Aciduria Type I	SMPDB	1	MCCA_HUMAN	30 (30)	0.0998	1
Valine_ Leucine and Isoleucine Degradation	SMPDB	1	MCCA_HUMAN	30 (30)	0.0998	1
2-Methyl-3-Hydroxybutryl CoA Dehydrogenase Deficiency	SMPDB	1	MCCA_HUMAN	30 (30)	0.0998	1
Isovaleric Aciduria	SMPDB	1	MCCA_HUMAN	30 (30)	0.0998	1
Propionic Acidemia	SMPDB	1	MCCA_HUMAN	30 (30)	0.0998	1
Maple Syrup Urine Disease	SMPDB	1	MCCA_HUMAN	30 (30)	0.0998	1
3-Hydroxy-3-Methylglutaryl-CoA Lyase Deficiency	SMPDB	1	MCCA_HUMAN	30 (30)	0.0998	1
Isobutyryl-coa dehydrogenase deficiency	SMPDB	1	MCCA_HUMAN	30 (30)	0.0998	1
3-hydroxyisobutyric aciduria	SMPDB	1	MCCA_HUMAN	30 (30)	0.0998	1
3-hydroxyisobutyric acid dehydrogenase deficiency	SMPDB	1	MCCA_HUMAN	30 (30)	0.0998	1
Isovaleric acidemia	SMPDB	1	MCCA_HUMAN	30 (30)	0.0998	1
Methylmalonate Semialdehyde Dehydrogenase Deficiency	SMPDB	1	MCCA_HUMAN	30 (30)	0.0998	1
Methylmalonic Aciduria	SMPDB	1	MCCA_HUMAN	30 (30)	0.0998	1
3-Methylglutaconic Aciduria Type IV	SMPDB	1	MCCA_HUMAN	30 (30)	0.0998	1
3-Methylglutaconic Aciduria Type III	SMPDB	1	MCCA_HUMAN	30 (30)	0.0998	1
Beta-Ketothiolase Deficiency	SMPDB	1	MCCA_HUMAN	30 (30)	0.0998	1
activation of camp-dependent protein kinase pka	BioCarta	1	ANGT_HUMAN	31 (31)	0.103	1
Monoamine Transport	Wikipathways	1	ANGT_HUMAN	32 (32)	0.106	1
Alpha-synuclein signaling	PID	1	GRK5_HUMAN	32 (32)	0.106	1
role of -arrestins in the activation and targeting of map kinases	BioCarta	1	ANGT_HUMAN	32 (32)	0.106	1
DNA strand elongation	Reactome	1	DNLI1_HUMAN	32 (32)	0.106	1
Termination of translesion DNA synthesis	Reactome	1	REV1_HUMAN	32 (32)	0.106	1
Valine Leucine Isoleucine degradation	INOH	1	MCCA_HUMAN	32 (32)	0.106	1
Metabolism of amino acids and derivatives	Reactome	3	MCCA_HUMAN;HUTU_HUMAN;BCKD_HUMAN	330 (342)	0.108	1
Tyrosine metabolism	INOH	1	COMT_HUMAN	33 (33)	0.109	1
Plasma lipoprotein clearance	Reactome	1	VIGLN_HUMAN	33 (33)	0.109	1
bioactive peptide induced signaling pathway	BioCarta	1	ANGT_HUMAN	33 (33)	0.109	1
ceramide signaling pathway	BioCarta	1	KSR1_HUMAN	33 (33)	0.109	1
role of egf receptor transactivation by gpcrs in cardiac hypertrophy	BioCarta	1	ANGT_HUMAN	33 (33)	0.109	1
Base excision repair - Homo sapiens (human)	KEGG	1	DNLI1_HUMAN	33 (33)	0.109	1
Prion disease pathway	Wikipathways	1	NCAM1_HUMAN	33 (33)	0.109	1
Signaling by high-kinase activity BRAF mutants	Reactome	1	KSR1_HUMAN	34 (34)	0.112	1
Collagen degradation	Reactome	1	COEA1_HUMAN	35 (35)	0.116	1
Prion diseases - Homo sapiens (human)	KEGG	1	NCAM1_HUMAN	35 (35)	0.116	1
angiotensin ii mediated activation of jnk pathway via pyk2 dependent signaling	BioCarta	1	ANGT_HUMAN	35 (35)	0.116	1
Transport to the Golgi and subsequent modification	Reactome	2	ANK3_HUMAN;SPTB2_HUMAN	168 (168)	0.117	1
Tyrosine metabolism - Homo sapiens (human)	KEGG	1	COMT_HUMAN	36 (36)	0.119	1
roles of arrestin dependent recruitment of src kinases in gpcr signaling	BioCarta	1	ANGT_HUMAN	36 (36)	0.119	1
DNA replication - Homo sapiens (human)	KEGG	1	DNLI1_HUMAN	36 (36)	0.119	1
Regulation of TP53 Degradation	Reactome	1	PHF20_HUMAN	36 (36)	0.119	1
Signaling by RAS mutants	Reactome	1	KSR1_HUMAN	36 (36)	0.119	1
Prader-Willi and Angelman Syndrome	Wikipathways	1	AT10A_HUMAN	36 (44)	0.119	1
NCAM1 interactions	Reactome	1	NCAM1_HUMAN	37 (37)	0.122	1
Resolution of Abasic Sites (AP sites)	Reactome	1	DNLI1_HUMAN	37 (37)	0.122	1
Base Excision Repair	Reactome	1	DNLI1_HUMAN	37 (37)	0.122	1
Regulation of TP53 Expression and Degradation	Reactome	1	PHF20_HUMAN	37 (37)	0.122	1
TGF_beta_Receptor	NetPath	2	RUNX1_HUMAN;SPTB2_HUMAN	173 (174)	0.122	1
Axon guidance - Homo sapiens (human)	KEGG	2	SEM6A_HUMAN;ABLM1_HUMAN	175 (175)	0.125	1
MAP2K and MAPK activation	Reactome	1	KSR1_HUMAN	38 (38)	0.125	1
Signaling events mediated by HDAC Class II	PID	1	BCL6_HUMAN	38 (38)	0.125	1
Signaling by moderate kinase activity BRAF mutants	Reactome	1	KSR1_HUMAN	38 (38)	0.125	1
Paradoxical activation of RAF signaling by kinase inactive BRAF	Reactome	1	KSR1_HUMAN	38 (38)	0.125	1
RUNX1 interacts with co-factors whose precise effect on RUNX1 targets is not known	Reactome	1	RUNX1_HUMAN	39 (40)	0.128	1
Translesion synthesis by Y family DNA polymerases bypasses lesions on DNA template	Reactome	1	REV1_HUMAN	39 (39)	0.128	1
O-glycosylation of TSR domain-containing proteins	Reactome	1	ATS20_HUMAN	39 (39)	0.128	1
mRNA Splicing - Major Pathway	Reactome	2	SYF1_HUMAN;DDX42_HUMAN	178 (178)	0.128	1
RNA Polymerase II Transcription	Reactome	7	ZN767_HUMAN;ITAL_HUMAN;ZN677_HUMAN;ICE1_HUMAN;BCL6_HUMAN;RUNX1_HUMAN;PHF20_HUMAN	1223 (1236)	0.13	1
Negative regulation of MAPK pathway	Reactome	1	KSR1_HUMAN	40 (40)	0.131	1
Hematopoietic Stem Cell Differentiation	Wikipathways	1	RUNX1_HUMAN	40 (49)	0.131	1
Netrin-1 signaling	Reactome	1	ABLM1_HUMAN	41 (41)	0.134	1
Regulation of lipid metabolism by Peroxisome proliferator-activated receptor alpha (PPARalpha)	Wikipathways	1	ANGT_HUMAN	41 (41)	0.134	1
Metapathway biotransformation Phase I and II	Wikipathways	2	COMT_HUMAN;ST1C3_HUMAN	184 (186)	0.135	1
Transcriptional misregulation in cancer - Homo sapiens (human)	KEGG	2	BCL6_HUMAN;RUNX1_HUMAN	185 (186)	0.136	1
chrebp regulation by carbohydrates and camp	BioCarta	1	ANGT_HUMAN	42 (42)	0.137	1
Splicing factor NOVA regulated synaptic proteins	Wikipathways	1	ANK3_HUMAN	42 (42)	0.137	1
mRNA Splicing	Reactome	2	SYF1_HUMAN;DDX42_HUMAN	186 (186)	0.138	1
Hedgehog Signaling Pathway	Wikipathways	1	LRP2_HUMAN	43 (43)	0.14	1
activation of csk by camp-dependent protein kinase inhibits signaling through the t cell receptor	BioCarta	1	ANGT_HUMAN	43 (45)	0.14	1
IL-6 signaling pathway	Wikipathways	1	ANGT_HUMAN	43 (43)	0.14	1
Steroid hormones	Reactome	1	LRP2_HUMAN	43 (43)	0.14	1
Collagen chain trimerization	Reactome	1	COEA1_HUMAN	44 (44)	0.143	1
TP53 Regulates Transcription of Cell Death Genes	Reactome	1	BCL6_HUMAN	44 (44)	0.143	1
Retinoid metabolism and transport	Reactome	1	LRP2_HUMAN	45 (45)	0.146	1
Regulation of RhoA activity	PID	1	PKHG6_HUMAN	46 (48)	0.149	1
Validated transcriptional targets of deltaNp63 isoforms	PID	1	RUNX1_HUMAN	47 (48)	0.152	1
ion channels and their functional role in vascular endothelium	BioCarta	1	ANGT_HUMAN	47 (47)	0.152	1
Hedgehog signaling pathway - Homo sapiens (human)	KEGG	1	LRP2_HUMAN	47 (47)	0.152	1
Nucleotide excision repair - Homo sapiens (human)	KEGG	1	DNLI1_HUMAN	47 (47)	0.152	1
Rett syndrome causing genes	Wikipathways	1	SYF1_HUMAN	48 (48)	0.155	1
Histidine_ lysine_ phenylalanine_ tyrosine_ proline and tryptophan catabolism	Reactome	1	HUTU_HUMAN	48 (49)	0.155	1
Ceramide signaling pathway	PID	1	KSR1_HUMAN	48 (48)	0.155	1
Valine_ leucine and isoleucine degradation - Homo sapiens (human)	KEGG	1	MCCA_HUMAN	48 (48)	0.155	1
FoxO family signaling	PID	1	BCL6_HUMAN	49 (50)	0.158	1
Metabolism of fat-soluble vitamins	Reactome	1	LRP2_HUMAN	49 (49)	0.158	1
Malaria - Homo sapiens (human)	KEGG	1	ITAL_HUMAN	49 (49)	0.158	1
DNA Damage Bypass	Reactome	1	REV1_HUMAN	49 (49)	0.158	1
Valine_ leucine and isoleucine degradation	EHMN	1	MCCA_HUMAN	49 (49)	0.158	1
TGF-beta receptor signaling	PID	1	SPTB2_HUMAN	50 (50)	0.161	1
Vitamin B12 Metabolism	Wikipathways	1	LRP2_HUMAN	50 (51)	0.161	1
Cholesterol metabolism - Homo sapiens (human)	KEGG	1	LRP2_HUMAN	50 (50)	0.161	1
mRNA Splicing - Minor Pathway	Reactome	1	DDX42_HUMAN	52 (52)	0.167	1
Peptide hormone metabolism	Reactome	1	ANGT_HUMAN	53 (53)	0.17	1
Cardiac Progenitor Differentiation	Wikipathways	1	NCAM1_HUMAN	53 (53)	0.17	1
G alpha (q) signalling events	Reactome	2	GRK5_HUMAN;ANGT_HUMAN	213 (213)	0.171	1
Fanconi anemia pathway - Homo sapiens (human)	KEGG	1	REV1_HUMAN	54 (54)	0.173	1
Ion transport by P-type ATPases	Reactome	1	AT10A_HUMAN	55 (55)	0.176	1
Staphylococcus aureus infection - Homo sapiens (human)	KEGG	1	ITAL_HUMAN	55 (56)	0.176	1
Antiarrhythmic Pathway_ Pharmacodynamics	PharmGKB	1	CXA5_HUMAN	55 (55)	0.176	1
FGF signaling pathway	PID	1	NCAM1_HUMAN	56 (56)	0.178	1
ECM proteoglycans	Reactome	1	NCAM1_HUMAN	56 (57)	0.178	1
Formation of TC-NER Pre-Incision Complex	Reactome	1	SYF1_HUMAN	56 (57)	0.178	1
EGF-Ncore	Signalink	1	KSR1_HUMAN	57 (57)	0.181	1
Generic Transcription Pathway	Reactome	6	ZN767_HUMAN;ITAL_HUMAN;ZN677_HUMAN;BCL6_HUMAN;RUNX1_HUMAN;PHF20_HUMAN	1101 (1107)	0.183	1
Viral myocarditis - Homo sapiens (human)	KEGG	1	ITAL_HUMAN	58 (59)	0.184	1
Signaling by BRAF and RAF fusions	Reactome	1	KSR1_HUMAN	58 (58)	0.184	1
C21-steroid hormone biosynthesis and metabolism	EHMN	1	VIGLN_HUMAN	59 (59)	0.187	1
Steroid hormone biosynthesis - Homo sapiens (human)	KEGG	1	COMT_HUMAN	60 (60)	0.19	1
TYROBP Causal Network	Wikipathways	1	RBM47_HUMAN	60 (60)	0.19	1
Coregulation of Androgen receptor activity	PID	1	LATS2_HUMAN	61 (61)	0.193	1
Oncogenic MAPK signaling	Reactome	1	KSR1_HUMAN	61 (61)	0.193	1
MECP2 and Associated Rett Syndrome	Wikipathways	1	BCL6_HUMAN	63 (63)	0.198	1
Semaphorin interactions	Reactome	1	SEM6A_HUMAN	64 (64)	0.201	1
IL4-mediated signaling events	PID	1	BCL6_HUMAN	65 (65)	0.204	1
Renin secretion - Homo sapiens (human)	KEGG	1	ANGT_HUMAN	65 (65)	0.204	1
Processing of Capped Intron-Containing Pre-mRNA	Reactome	2	SYF1_HUMAN;DDX42_HUMAN	240 (240)	0.205	1
Integrin cell surface interactions	Reactome	1	ITAL_HUMAN	66 (67)	0.207	1
Acute myeloid leukemia - Homo sapiens (human)	KEGG	1	RUNX1_HUMAN	66 (66)	0.207	1
Collagen biosynthesis and modifying enzymes	Reactome	1	COEA1_HUMAN	68 (68)	0.212	1
Dual incision in TC-NER	Reactome	1	SYF1_HUMAN	68 (69)	0.212	1
Plasma lipoprotein assembly_ remodeling_ and clearance	Reactome	1	VIGLN_HUMAN	69 (69)	0.215	1
RNA polymerase II transcribes snRNA genes	Reactome	1	ICE1_HUMAN	70 (77)	0.218	1
AP-1 transcription factor network	PID	1	ANGT_HUMAN	70 (70)	0.218	1
Synthesis of DNA	Reactome	1	DNLI1_HUMAN	74 (75)	0.229	1
Thyroid hormone synthesis - Homo sapiens (human)	KEGG	1	LRP2_HUMAN	74 (74)	0.229	1
Viral Acute Myocarditis	Wikipathways	1	ITAL_HUMAN	76 (76)	0.234	1
Chronic myeloid leukemia - Homo sapiens (human)	KEGG	1	RUNX1_HUMAN	76 (76)	0.234	1
Regulation of nuclear SMAD2/3 signaling	PID	1	RUNX1_HUMAN	77 (78)	0.237	1
DNA Replication	Reactome	1	DNLI1_HUMAN	79 (80)	0.242	1
Recruitment of NuMA to mitotic centrosomes	Reactome	1	MZT2B_HUMAN	79 (79)	0.242	1
Chromatin organization	Reactome	2	PHF20_HUMAN;TAD2A_HUMAN	271 (272)	0.245	1
Chromatin modifying enzymes	Reactome	2	PHF20_HUMAN;TAD2A_HUMAN	271 (272)	0.245	1
Recruitment of mitotic centrosome proteins and complexes	Reactome	1	MZT2B_HUMAN	80 (80)	0.245	1
Centrosome maturation	Reactome	1	MZT2B_HUMAN	80 (80)	0.245	1
Phenytoin (Antiarrhythmic) Action Pathway	SMPDB	1	COMT_HUMAN	82 (82)	0.25	1
MicroRNAs in cardiomyocyte hypertrophy	Wikipathways	1	ANGT_HUMAN	83 (102)	0.253	1
Global Genome Nucleotide Excision Repair (GG-NER)	Reactome	1	DNLI1_HUMAN	84 (84)	0.256	1
Telomere Maintenance	Reactome	1	DNLI1_HUMAN	84 (84)	0.256	1
Insulin secretion - Homo sapiens (human)	KEGG	1	KCNU1_HUMAN	85 (85)	0.258	1
Pathways in clear cell renal cell carcinoma	Wikipathways	1	KSR1_HUMAN	85 (86)	0.258	1
Transport of bile salts and organic acids_ metal ions and amine compounds	Reactome	1	RUNX1_HUMAN	86 (87)	0.261	1
RUNX1 regulates transcription of genes involved in differentiation of HSCs	Reactome	1	RUNX1_HUMAN	87 (88)	0.263	1
Asparagine N-linked glycosylation	Reactome	2	ANK3_HUMAN;SPTB2_HUMAN	286 (286)	0.264	1
Rheumatoid arthritis - Homo sapiens (human)	KEGG	1	ITAL_HUMAN	89 (90)	0.269	1
Mitochondrial translation initiation	Reactome	1	PTCD3_HUMAN	89 (89)	0.269	1
Mitochondrial translation elongation	Reactome	1	PTCD3_HUMAN	89 (89)	0.269	1
Mitochondrial translation termination	Reactome	1	PTCD3_HUMAN	89 (89)	0.269	1
Protein digestion and absorption - Homo sapiens (human)	KEGG	1	COEA1_HUMAN	90 (90)	0.271	1
Morphine addiction - Homo sapiens (human)	KEGG	1	GRK5_HUMAN	91 (91)	0.274	1
Amino Acid metabolism	Wikipathways	1	MCCA_HUMAN	91 (91)	0.274	1
Collagen formation	Reactome	1	COEA1_HUMAN	92 (92)	0.276	1
RUNX1 regulates genes involved in megakaryocyte differentiation and platelet function	Reactome	1	RUNX1_HUMAN	92 (94)	0.276	1
TNF alpha Signaling Pathway	Wikipathways	1	KSR1_HUMAN	92 (93)	0.276	1
Human Complement System	Wikipathways	1	LRP2_HUMAN	92 (92)	0.276	1
Phosphatidylinositol phosphate metabolism	EHMN	1	AT10A_HUMAN	93 (93)	0.279	1
Interferon gamma signaling	Reactome	1	NCAM1_HUMAN	94 (94)	0.281	1
Mitochondrial translation	Reactome	1	PTCD3_HUMAN	95 (95)	0.284	1
Interleukin-4 and Interleukin-13 signaling	Wikipathways	1	BCL6_HUMAN	97 (97)	0.289	1
B Cell Receptor Signaling Pathway	Wikipathways	1	BCL6_HUMAN	98 (98)	0.291	1
Cargo recognition for clathrin-mediated endocytosis	Reactome	1	LRP2_HUMAN	99 (99)	0.294	1
Integrin-mediated Cell Adhesion	Wikipathways	1	ITAL_HUMAN	100 (101)	0.296	1
Arachidonic acid metabolism	EHMN	1	AT10A_HUMAN	101 (101)	0.299	1
S Phase	Reactome	1	DNLI1_HUMAN	102 (103)	0.301	1
Visual phototransduction	Reactome	1	LRP2_HUMAN	102 (102)	0.301	1
Reproduction	Reactome	1	KCNU1_HUMAN	104 (104)	0.306	1
C-type lectin receptor signaling pathway - Homo sapiens (human)	KEGG	1	KSR1_HUMAN	104 (104)	0.306	1
Senescence and Autophagy in Cancer	Wikipathways	1	UVRAG_HUMAN	105 (106)	0.309	1
Degradation of the extracellular matrix	Reactome	1	COEA1_HUMAN	105 (105)	0.309	1
ErbB1 downstream signaling	PID	1	KSR1_HUMAN	106 (107)	0.311	1
Cell Cycle	Reactome	3	MZT2B_HUMAN;DNLI1_HUMAN;PHF20_HUMAN	562 (564)	0.314	1
Th17 cell differentiation - Homo sapiens (human)	KEGG	1	RUNX1_HUMAN	107 (107)	0.314	1
NoRC negatively regulates rRNA expression	Reactome	1	BAZ2A_HUMAN	108 (108)	0.316	1
DNA Damage Response (only ATM dependent)	Wikipathways	1	BCL6_HUMAN	110 (110)	0.321	1
Negative epigenetic regulation of rRNA expression	Reactome	1	BAZ2A_HUMAN	111 (111)	0.323	1
Leukocyte transendothelial migration - Homo sapiens (human)	KEGG	1	ITAL_HUMAN	112 (112)	0.326	1
Chromosome Maintenance	Reactome	1	DNLI1_HUMAN	112 (112)	0.326	1
Phase II - Conjugation of compounds	Reactome	1	COMT_HUMAN	113 (115)	0.328	1
Spinal Cord Injury	Wikipathways	1	SEM6A_HUMAN	115 (117)	0.333	1
Membrane Trafficking	Reactome	3	ANK3_HUMAN;LRP2_HUMAN;SPTB2_HUMAN	582 (582)	0.333	1
O-linked glycosylation	Reactome	1	ATS20_HUMAN	116 (116)	0.335	1
Vascular smooth muscle contraction - Homo sapiens (human)	KEGG	1	KCNU1_HUMAN	121 (121)	0.347	1
Cell-Cell communication	Reactome	1	SPTB2_HUMAN	123 (124)	0.351	1
Integrin	INOH	1	ITAL_HUMAN	124 (124)	0.354	1
miR-targeted genes in leukocytes - TarBase	Wikipathways	1	BCL6_HUMAN	126 (154)	0.358	1
Metabolism of steroids	Reactome	1	LRP2_HUMAN	127 (127)	0.36	1
PDGFR-beta signaling pathway	PID	1	KSR1_HUMAN	127 (127)	0.36	1
Autophagy - animal - Homo sapiens (human)	KEGG	1	UVRAG_HUMAN	128 (128)	0.363	1
BCR	NetPath	1	BCL6_HUMAN	129 (129)	0.365	1
Natural killer cell mediated cytotoxicity - Homo sapiens (human)	KEGG	1	ITAL_HUMAN	130 (131)	0.367	1
Adipogenesis	Wikipathways	1	ANGT_HUMAN	130 (131)	0.367	1
Dopaminergic synapse - Homo sapiens (human)	KEGG	1	COMT_HUMAN	131 (131)	0.369	1
Vesicle-mediated transport	Reactome	3	ANK3_HUMAN;LRP2_HUMAN;SPTB2_HUMAN	620 (620)	0.37	1
FoxO signaling pathway - Homo sapiens (human)	KEGG	1	BCL6_HUMAN	132 (132)	0.372	1
TGF-beta Signaling Pathway	Wikipathways	1	SPTB2_HUMAN	132 (132)	0.372	1
Transcriptional Regulation by TP53	Reactome	2	BCL6_HUMAN;PHF20_HUMAN	372 (374)	0.375	1
Glycerophospholipid metabolism	EHMN	1	AT10A_HUMAN	136 (136)	0.381	1
Pyrimidine metabolism	EHMN	1	DPOLQ_HUMAN	136 (136)	0.381	1
G2/M Transition	Reactome	1	MZT2B_HUMAN	137 (137)	0.383	1
Clathrin-mediated endocytosis	Reactome	1	LRP2_HUMAN	138 (138)	0.385	1
Mitotic G2-G2/M phases	Reactome	1	MZT2B_HUMAN	139 (139)	0.387	1
Homology Directed Repair	Reactome	1	DPOLQ_HUMAN	140 (141)	0.389	1
Estrogen-dependent gene expression	Reactome	1	RUNX1_HUMAN	141 (142)	0.391	1
Direct p53 effectors	PID	1	BCL6_HUMAN	142 (143)	0.394	1
Mesodermal Commitment Pathway	Wikipathways	1	EMSY_HUMAN	146 (153)	0.402	1
ESR-mediated signaling	Reactome	1	RUNX1_HUMAN	149 (150)	0.408	1
G alpha (i) signalling events	Reactome	2	LRP2_HUMAN;ANGT_HUMAN	399 (400)	0.409	1
Epigenetic regulation of gene expression	Reactome	1	BAZ2A_HUMAN	151 (151)	0.413	1
Transport of small molecules	Reactome	3	AT10A_HUMAN;RUNX1_HUMAN;VIGLN_HUMAN	665 (666)	0.413	1
HIV Life Cycle	Reactome	1	DNLI1_HUMAN	154 (156)	0.419	1
Hippo signaling pathway - Homo sapiens (human)	KEGG	1	LATS2_HUMAN	154 (154)	0.419	1
Myometrial Relaxation and Contraction Pathways	Wikipathways	1	GRK5_HUMAN	155 (155)	0.421	1
Sudden Infant Death Syndrome (SIDS) Susceptibility Pathways	Wikipathways	1	SPTB2_HUMAN	156 (159)	0.423	1
Interferon Signaling	Reactome	1	NCAM1_HUMAN	158 (158)	0.427	1
Epithelial to mesenchymal transition in colorectal cancer	Wikipathways	1	LATS2_HUMAN	159 (160)	0.429	1
Regulation of TP53 Activity	Reactome	1	PHF20_HUMAN	161 (162)	0.433	1
cGMP-PKG signaling pathway - Homo sapiens (human)	KEGG	1	KCNU1_HUMAN	163 (163)	0.437	1
Chemokine signaling pathway	Wikipathways	1	GRK5_HUMAN	165 (165)	0.441	1
DNA Double-Strand Break Repair	Reactome	1	DPOLQ_HUMAN	168 (169)	0.447	1
Tight junction - Homo sapiens (human)	KEGG	1	RUNX1_HUMAN	170 (170)	0.451	1
Tuberculosis - Homo sapiens (human)	KEGG	1	KSR1_HUMAN	178 (179)	0.466	1
Ion channel transport	Reactome	1	AT10A_HUMAN	179 (179)	0.468	1
Vitamin D Receptor Pathway	Wikipathways	1	BCL6_HUMAN	182 (184)	0.474	1
Ras Signaling	Wikipathways	1	KSR1_HUMAN	184 (184)	0.478	1
IL-7 signaling	INOH	1	GRK5_HUMAN	185 (185)	0.479	1
Mitotic Prometaphase	Reactome	1	MZT2B_HUMAN	186 (186)	0.481	1
EPO signaling	INOH	1	GRK5_HUMAN	186 (186)	0.481	1
VEGF	INOH	1	GRK5_HUMAN	188 (188)	0.485	1
Chemokine signaling pathway - Homo sapiens (human)	KEGG	1	GRK5_HUMAN	189 (189)	0.487	1
Peptide ligand-binding receptors	Reactome	1	ANGT_HUMAN	194 (194)	0.496	1
Signaling by Nuclear Receptors	Reactome	1	RUNX1_HUMAN	194 (195)	0.496	1
HIV Infection	Reactome	1	DNLI1_HUMAN	195 (197)	0.498	1
Transcriptional regulation by RUNX1	Reactome	1	RUNX1_HUMAN	196 (198)	0.499	1
Proteoglycans in cancer - Homo sapiens (human)	KEGG	1	ANK3_HUMAN	198 (201)	0.503	1
Cell Cycle_ Mitotic	Reactome	2	MZT2B_HUMAN;DNLI1_HUMAN	479 (481)	0.503	1
Epstein-Barr virus infection - Homo sapiens (human)	KEGG	1	ITAL_HUMAN	200 (201)	0.506	1
Neutrophil degranulation	Reactome	2	ITAL_HUMAN;CH3L1_HUMAN	488 (490)	0.513	1
Rap1 signaling pathway - Homo sapiens (human)	KEGG	1	ITAL_HUMAN	206 (206)	0.517	1
Regulation of actin cytoskeleton - Homo sapiens (human)	KEGG	1	ITAL_HUMAN	213 (213)	0.529	1
Cell surface interactions at the vascular wall	Reactome	1	ITAL_HUMAN	213 (219)	0.529	1
Immunoregulatory interactions between a Lymphoid and a non-Lymphoid cell	Reactome	1	ITAL_HUMAN	214 (221)	0.53	1
Disease	Reactome	2	DNLI1_HUMAN;KSR1_HUMAN	508 (510)	0.535	1
Human T-cell leukemia virus 1 infection - Homo sapiens (human)	KEGG	1	ITAL_HUMAN	219 (219)	0.539	1
Purine metabolism	EHMN	1	DPOLQ_HUMAN	223 (223)	0.545	1
Transmission across Chemical Synapses	Reactome	1	COMT_HUMAN	224 (224)	0.547	1
Biological oxidations	Reactome	1	COMT_HUMAN	229 (231)	0.555	1
Ras signaling pathway - Homo sapiens (human)	KEGG	1	KSR1_HUMAN	232 (232)	0.56	1
TCR	NetPath	1	CSKI2_HUMAN	241 (245)	0.574	1
Endocytosis - Homo sapiens (human)	KEGG	1	GRK5_HUMAN	244 (244)	0.578	1
SLC-mediated transmembrane transport	Reactome	1	RUNX1_HUMAN	244 (245)	0.578	1
Diseases of signal transduction	Reactome	1	KSR1_HUMAN	248 (248)	0.584	1
Cell Cycle Checkpoints	Reactome	1	PHF20_HUMAN	249 (250)	0.586	1
Infectious disease	Reactome	1	DNLI1_HUMAN	251 (253)	0.589	1
GPCR signaling-G alpha i	INOH	1	ANGT_HUMAN	262 (262)	0.604	1
GPCR signaling-pertussis toxin	INOH	1	ANGT_HUMAN	262 (262)	0.604	1
Metabolism of RNA	Reactome	2	SYF1_HUMAN;DDX42_HUMAN	577 (586)	0.606	1
miR-targeted genes in epithelium - TarBase	Wikipathways	1	BCL6_HUMAN	267 (333)	0.611	1
GPCR signaling-cholera toxin	INOH	1	ANGT_HUMAN	270 (270)	0.616	1
GPCR signaling-G alpha s Epac and ERK	INOH	1	ANGT_HUMAN	272 (272)	0.618	1
GPCR signaling-G alpha q	INOH	1	ANGT_HUMAN	274 (274)	0.621	1
GPCR signaling-G alpha s PKA and ERK	INOH	1	ANGT_HUMAN	285 (285)	0.636	1
Translation	Reactome	1	PTCD3_HUMAN	299 (310)	0.653	1
Focal Adhesion-PI3K-Akt-mTOR-signaling pathway	Wikipathways	1	ITAL_HUMAN	302 (302)	0.657	1
JAK STAT pathway and regulation	INOH	1	GRK5_HUMAN	310 (310)	0.667	1
Class A/1 (Rhodopsin-like receptors)	Reactome	1	ANGT_HUMAN	330 (330)	0.69	1
Metabolism	Reactome	6	COMT_HUMAN;LRP2_HUMAN;MMAD_HUMAN;HUTU_HUMAN;BCKD_HUMAN;MCCA_HUMAN	1954 (1972)	0.698	1
M Phase	Reactome	1	MZT2B_HUMAN	338 (340)	0.699	1
Signal Transduction	Reactome	8	LRP2_HUMAN;KSR1_HUMAN;ANGT_HUMAN;NCAM1_HUMAN;GRK5_HUMAN;SPTB2_HUMAN;LATS2_HUMAN;RUNX1_HUMAN	2634 (2647)	0.73	1
Neuronal System	Reactome	1	COMT_HUMAN	368 (368)	0.73	1
miR-targeted genes in lymphocytes - TarBase	Wikipathways	1	BCL6_HUMAN	409 (489)	0.767	1
GPCR downstream signalling	Reactome	3	LRP2_HUMAN;GRK5_HUMAN;ANGT_HUMAN	1172 (1176)	0.791	1
EGFR1	NetPath	1	CSKI2_HUMAN	455 (457)	0.803	1
Cytokine Signaling in Immune system	Reactome	1	NCAM1_HUMAN	458 (458)	0.805	1
GPCR ligand binding	Reactome	1	ANGT_HUMAN	465 (466)	0.81	1
Signaling by GPCR	Reactome	3	LRP2_HUMAN;GRK5_HUMAN;ANGT_HUMAN	1235 (1240)	0.82	1
Metabolism of proteins	Reactome	5	ANK3_HUMAN;SPTB2_HUMAN;PTCD3_HUMAN;ATS20_HUMAN;ANGT_HUMAN	1991 (2008)	0.847	1
Pathways in cancer - Homo sapiens (human)	KEGG	1	RUNX1_HUMAN	525 (526)	0.847	1
Post-translational protein modification	Reactome	3	ANK3_HUMAN;ATS20_HUMAN;SPTB2_HUMAN	1377 (1383)	0.874	1
G alpha (s) signalling events	Reactome	1	GRK5_HUMAN	581 (583)	0.875	1
Innate Immune System	Reactome	2	ITAL_HUMAN;CH3L1_HUMAN	1067 (1077)	0.897	1
Metabolism of lipids	Reactome	1	LRP2_HUMAN	660 (664)	0.907	1
Hemostasis	Reactome	1	ITAL_HUMAN	662 (668)	0.908	1
Adaptive Immune System	Reactome	1	ITAL_HUMAN	722 (732)	0.926	1
Immune System	Reactome	3	CH3L1_HUMAN;ITAL_HUMAN;NCAM1_HUMAN	1825 (1840)	0.964	1
