## Supplementary material for "Primary human chondrocytes respond to compression with plasma membrane receptors and by microtubule activation: a phosphoproteomic study": Pathway Enrichment Results: d_output.csv

pathway_name	pathway_source	num_overlapping_genes	overlapping_genes	num_all_pathway_genes	P_genes	Q_genes
rna polymerase iii transcription	BioCarta	2	TF3B_HUMAN;BDP1_HUMAN	7 (7)	2.41E-05	0.11	0.001428571	35
RNA Polymerase III Transcription Initiation From Type 2 Promoter	Reactome	2	TF3B_HUMAN;BDP1_HUMAN	28 (28)	0.000427	0.702
RNA Polymerase III Transcription Initiation From Type 1 Promoter	Reactome	2	TF3B_HUMAN;BDP1_HUMAN	29 (29)	0.000459	0.702
RNA Polymerase III Transcription Initiation	Reactome	2	TF3B_HUMAN;BDP1_HUMAN	37 (37)	0.000749	0.729
RNA Polymerase III Abortive And Retractive Initiation	Reactome	2	TF3B_HUMAN;BDP1_HUMAN	42 (42)	0.000965	0.729
RNA Polymerase III Transcription	Reactome	2	TF3B_HUMAN;BDP1_HUMAN	42 (42)	0.000965	0.729
Intestinal lipid absorption	Reactome	1	NPCL1_HUMAN	1 (1)	0.00111	0.729
Recognition and association of DNA glycosylase with site containing an affected purine	Reactome	1	3MG_HUMAN	3 (3)	0.00333	1
Cleavage of the damaged purine	Reactome	1	3MG_HUMAN	3 (3)	0.00333	1
Depurination	Reactome	1	3MG_HUMAN	3 (3)	0.00333	1
Intestinal absorption	Reactome	1	NPCL1_HUMAN	5 (5)	0.00555	1
Oxidative Stress Induced Senescence	Wikipathways	1	KDM6B_HUMAN	8 (8)	0.00887	1
sodd/tnfr1 signaling pathway	BioCarta	1	MADD_HUMAN	9 (9)	0.00997	1
Displacement of DNA glycosylase by APEX1	Reactome	1	3MG_HUMAN	9 (9)	0.00997	1
Base-Excision Repair_ AP Site Formation	Reactome	1	3MG_HUMAN	10 (10)	0.0111	1
DNA-PK pathway in nonhomologous end joining	PID	1	TDT_HUMAN	13 (13)	0.0144	1
Non-homologous end-joining - Homo sapiens (human)	KEGG	1	TDT_HUMAN	13 (13)	0.0144	1
Deregulation of Rab and Rab Effector Genes in Bladder Cancer	Wikipathways	1	MADD_HUMAN	16 (16)	0.0177	1
tnfr1 signaling pathway	BioCarta	1	MADD_HUMAN	17 (17)	0.0188	1
Regulation of TNFR1 signaling	Reactome	1	MADD_HUMAN	23 (23)	0.0253	1
Digestion and absorption	Reactome	1	NPCL1_HUMAN	27 (27)	0.0296	1
RNA Polymerase III Transcription Initiation From Type 3 Promoter	Reactome	1	BDP1_HUMAN	29 (29)	0.0318	1
Downstream signaling of activated FGFR1	Reactome	1	FLRT1_HUMAN	31 (31)	0.034	1
Chromatin modifying enzymes	Reactome	2	KANL2_HUMAN;KDM6B_HUMAN	271 (272)	0.0355	1
Chromatin organization	Reactome	2	KANL2_HUMAN;KDM6B_HUMAN	271 (272)	0.0355	1
ceramide signaling pathway	BioCarta	1	MADD_HUMAN	33 (33)	0.0361	1
Base excision repair - Homo sapiens (human)	KEGG	1	3MG_HUMAN	33 (33)	0.0361	1
Busulfan Pathway_ Pharmacodynamics	PharmGKB	1	3MG_HUMAN	36 (36)	0.0393	1
Resolution of Abasic Sites (AP sites)	Reactome	1	3MG_HUMAN	37 (37)	0.0404	1
Base Excision Repair	Reactome	1	3MG_HUMAN	37 (37)	0.0404	1
TNF signaling	Reactome	1	MADD_HUMAN	37 (37)	0.0404	1
Class C/3 (Metabotropic glutamate/pheromone receptors)	Reactome	1	TS1R3_HUMAN	40 (40)	0.0436	1
Fat digestion and absorption - Homo sapiens (human)	KEGG	1	NPCL1_HUMAN	41 (41)	0.0447	1
Vitamin A and Carotenoid Metabolism	Wikipathways	1	NPCL1_HUMAN	43 (43)	0.0468	1
Carbohydrate digestion and absorption - Homo sapiens (human)	KEGG	1	TS1R3_HUMAN	44 (44)	0.0479	1
TNF receptor signaling pathway	PID	1	MADD_HUMAN	46 (46)	0.05	1
Ceramide signaling pathway	PID	1	MADD_HUMAN	48 (48)	0.0521	1
Signaling by FGFR1	Reactome	1	FLRT1_HUMAN	50 (50)	0.0542	1
Cellular responses to stress	Reactome	2	BAG2_HUMAN;KDM6B_HUMAN	343 (345)	0.0543	1
HDMs demethylate histones	Reactome	1	KDM6B_HUMAN	51 (51)	0.0553	1
Formation of the ternary complex_ and subsequently_ the 43S complex	Reactome	1	RS7_HUMAN	55 (61)	0.0595	1
Caspase Cascade in Apoptosis	PID	1	MADD_HUMAN	57 (57)	0.0616	1
rRNA modification in the nucleus and cytosol	Reactome	1	RS7_HUMAN	59 (59)	0.0637	1
C21-steroid hormone biosynthesis and metabolism	EHMN	1	NPCL1_HUMAN	59 (59)	0.0637	1
rRNA processing in the nucleus and cytosol	Reactome	1	RS7_HUMAN	59 (59)	0.0637	1
Translation initiation complex formation	Reactome	1	RS7_HUMAN	62 (68)	0.0668	1
Ribosomal scanning and start codon recognition	Reactome	1	RS7_HUMAN	62 (68)	0.0668	1
Activation of the mRNA upon binding of the cap-binding complex and eIFs_ and subsequent binding to 43S	Reactome	1	RS7_HUMAN	63 (69)	0.0679	1
Pathways Affected in Adenoid Cystic Carcinoma	Wikipathways	1	KDM6B_HUMAN	63 (63)	0.0679	1
Validated nuclear estrogen receptor alpha network	PID	1	3MG_HUMAN	64 (64)	0.0689	1
rRNA processing	Reactome	1	RS7_HUMAN	65 (65)	0.07	1
Validated targets of C-MYC transcriptional repression	PID	1	TDT_HUMAN	65 (74)	0.07	1
miR-targeted genes in lymphocytes - TarBase	Wikipathways	2	LUZP1_HUMAN;MPU1_HUMAN	409 (489)	0.0741	1
Cellular responses to external stimuli	Reactome	2	BAG2_HUMAN;KDM6B_HUMAN	412 (414)	0.0751	1
Biosynthesis of the N-glycan precursor (dolichol lipid-linked oligosaccharide_ LLO) and transfer to a nascent protein	Reactome	1	MPU1_HUMAN	78 (78)	0.0834	1
Regulation of HSF1-mediated heat shock response	Reactome	1	BAG2_HUMAN	81 (81)	0.0865	1
Taste transduction - Homo sapiens (human)	KEGG	1	TS1R3_HUMAN	83 (83)	0.0885	1
Signaling by FGFR	Reactome	1	FLRT1_HUMAN	87 (87)	0.0926	1
Cytoplasmic Ribosomal Proteins	Wikipathways	1	RS7_HUMAN	88 (88)	0.0936	1
Apoptosis Modulation and Signaling	Wikipathways	1	MADD_HUMAN	90 (91)	0.0956	1
RAB GEFs exchange GTP for GDP on RABs	Reactome	1	MADD_HUMAN	91 (91)	0.0967	1
Peptide chain elongation	Reactome	1	RS7_HUMAN	92 (101)	0.0977	1
TNF alpha Signaling Pathway	Wikipathways	1	MADD_HUMAN	92 (93)	0.0977	1
Eukaryotic Translation Termination	Reactome	1	RS7_HUMAN	95 (104)	0.101	1
Selenocysteine synthesis	Reactome	1	RS7_HUMAN	95 (104)	0.101	1
Hematopoietic cell lineage - Homo sapiens (human)	KEGG	1	TDT_HUMAN	96 (97)	0.102	1
Nonsense Mediated Decay (NMD) independent of the Exon Junction Complex (EJC)	Reactome	1	RS7_HUMAN	97 (106)	0.103	1
Eukaryotic Translation Elongation	Reactome	1	RS7_HUMAN	97 (106)	0.103	1
Cellular response to heat stress	Reactome	1	BAG2_HUMAN	99 (99)	0.105	1
Formation of a pool of free 40S subunits	Reactome	1	RS7_HUMAN	105 (115)	0.111	1
Nonsense-Mediated Decay (NMD)	Reactome	1	RS7_HUMAN	109 (118)	0.115	1
Nonsense Mediated Decay (NMD) enhanced by the Exon Junction Complex (EJC)	Reactome	1	RS7_HUMAN	109 (118)	0.115	1
SRP-dependent cotranslational protein targeting to membrane	Reactome	1	RS7_HUMAN	114 (124)	0.12	1
L13a-mediated translational silencing of Ceruloplasmin expression	Reactome	1	RS7_HUMAN	115 (125)	0.121	1
GTP hydrolysis and joining of the 60S ribosomal subunit	Reactome	1	RS7_HUMAN	116 (126)	0.122	1
Selenoamino acid metabolism	Reactome	1	RS7_HUMAN	121 (130)	0.127	1
Cap-dependent Translation Initiation	Reactome	1	RS7_HUMAN	123 (133)	0.129	1
Eukaryotic Translation Initiation	Reactome	1	RS7_HUMAN	123 (133)	0.129	1
Rab regulation of trafficking	Reactome	1	MADD_HUMAN	126 (126)	0.131	1
Oxidative Stress Induced Senescence	Reactome	1	KDM6B_HUMAN	126 (126)	0.131	1
miR-targeted genes in leukocytes - TarBase	Wikipathways	1	MPU1_HUMAN	126 (154)	0.131	1
Ribosome - Homo sapiens (human)	KEGG	1	RS7_HUMAN	135 (153)	0.14	1
Death Receptor Signalling	Reactome	1	MADD_HUMAN	138 (141)	0.143	1
HATs acetylate histones	Reactome	1	KANL2_HUMAN	142 (142)	0.147	1
Protein processing in endoplasmic reticulum - Homo sapiens (human)	KEGG	1	BAG2_HUMAN	165 (165)	0.169	1
Cellular Senescence	Reactome	1	KDM6B_HUMAN	188 (189)	0.19	1
miR-targeted genes in epithelium - TarBase	Wikipathways	1	MPU1_HUMAN	267 (333)	0.259	1
Asparagine N-linked glycosylation	Reactome	1	MPU1_HUMAN	286 (286)	0.275	1
Translation	Reactome	1	RS7_HUMAN	299 (310)	0.286	1
DNA Repair	Reactome	1	3MG_HUMAN	318 (320)	0.301	1
miR-targeted genes in muscle cell - TarBase	Wikipathways	1	LUZP1_HUMAN	329 (400)	0.31	1
Metabolism of amino acids and derivatives	Reactome	1	RS7_HUMAN	330 (342)	0.311	1
G alpha (i) signalling events	Reactome	1	TS1R3_HUMAN	399 (400)	0.363	1
Signaling by Receptor Tyrosine Kinases	Reactome	1	FLRT1_HUMAN	423 (423)	0.381	1
GPCR ligand binding	Reactome	1	TS1R3_HUMAN	465 (466)	0.41	1
Gene expression (Transcription)	Reactome	2	TF3B_HUMAN;BDP1_HUMAN	1360 (1373)	0.456	1
Metabolism of RNA	Reactome	1	RS7_HUMAN	577 (586)	0.482	1
Membrane Trafficking	Reactome	1	MADD_HUMAN	582 (582)	0.485	1
Vesicle-mediated transport	Reactome	1	MADD_HUMAN	620 (620)	0.507	1
Signal Transduction	Reactome	3	FLRT1_HUMAN;TS1R3_HUMAN;MADD_HUMAN	2634 (2647)	0.586	1
Metabolism of proteins	Reactome	2	RS7_HUMAN;MPU1_HUMAN	1991 (2008)	0.674	1
GPCR downstream signalling	Reactome	1	TS1R3_HUMAN	1172 (1176)	0.746	1
Signaling by GPCR	Reactome	1	TS1R3_HUMAN	1235 (1240)	0.765	1
Post-translational protein modification	Reactome	1	MPU1_HUMAN	1377 (1383)	0.803	1
Metabolism	Reactome	1	RS7_HUMAN	1954 (1972)	0.906	1
