## Supplementary material for "Primary human chondrocytes respond to compression with plasma membrane receptors and by microtubule activation: a phosphoproteomic study": Pathway Enrichment Results: e_output.csv

pathway_name	pathway_source	num_overlapping_genes	overlapping_genes	num_all_pathway_genes	P_genes	Q_genes
superpathway of inositol phosphate compounds	HumanCyc	3	PLCG2_HUMAN;MTMR3_HUMAN;IP6K1_HUMAN	69 (70)	0.00215	1	0.000694444	72
D-<i>myo</i>-inositol-5-phosphate metabolism	HumanCyc	2	PLCG2_HUMAN;MTMR3_HUMAN	20 (20)	0.00248	1
C-MYC pathway	PID	2	KAT5_HUMAN;GSK3B_HUMAN	25 (25)	0.00388	1
multi-step regulation of transcription by pitx2	BioCarta	2	KAT5_HUMAN;GSK3B_HUMAN	28 (28)	0.00485	1
Corticotropin-releasing hormone signaling pathway	Wikipathways	3	PLCG2_HUMAN;CRHBP_HUMAN;GSK3B_HUMAN	92 (92)	0.00486	1
Phosphatidylinositol signaling system - Homo sapiens (human)	KEGG	3	PLCG2_HUMAN;MTMR3_HUMAN;IP6K1_HUMAN	99 (99)	0.00596	1
Signaling by PTK6	Wikipathways	1	PTK6_HUMAN	2 (2)	0.00746	1
Insulin effects increased synthesis of Xylulose-5-Phosphate	Reactome	1	TKT_HUMAN	2 (2)	0.00746	1
CRH	NetPath	2	PLCG2_HUMAN;CRHBP_HUMAN	36 (36)	0.00793	1
Neurotrophin signaling pathway - Homo sapiens (human)	KEGG	3	PLCG2_HUMAN;ATF4_HUMAN;GSK3B_HUMAN	119 (119)	0.00988	1
PTK6 Down-Regulation	Reactome	1	PTK6_HUMAN	3 (3)	0.0112	1
Collagen chain trimerization	Reactome	2	COKA1_HUMAN;CO7A1_HUMAN	44 (44)	0.0117	1
Energy Metabolism	Wikipathways	2	TFB1M_HUMAN;GSK3B_HUMAN	47 (47)	0.0133	1
Rett syndrome causing genes	Wikipathways	2	SYNE2_HUMAN;SCN2A_HUMAN	48 (48)	0.0138	1
Cocaine addiction - Homo sapiens (human)	KEGG	2	GRM2_HUMAN;ATF4_HUMAN	49 (49)	0.0144	1
Inositol phosphate metabolism	Reactome	2	PLCG2_HUMAN;IP6K1_HUMAN	49 (50)	0.0144	1
Ion influx/efflux at host-pathogen interface	Reactome	1	ATP7A_HUMAN	4 (4)	0.0149	1
Mitochondrial ABC transporters	Reactome	1	ABCBA_HUMAN	4 (4)	0.0149	1
PTK6 Activates STAT3	Reactome	1	PTK6_HUMAN	4 (4)	0.0149	1
Synthesis of IPs in the nucleus	Reactome	1	IP6K1_HUMAN	4 (4)	0.0149	1
Regulation of Androgen receptor activity	PID	2	KAT5_HUMAN;GSK3B_HUMAN	51 (51)	0.0155	1
Copper homeostasis	Wikipathways	2	ATP7A_HUMAN;GSK3B_HUMAN	53 (55)	0.0167	1
Ion transport by P-type ATPases	Reactome	2	AT132_HUMAN;ATP7A_HUMAN	55 (55)	0.0179	1
PTK6 Regulates Proteins Involved in RNA Processing	Reactome	1	PTK6_HUMAN	5 (5)	0.0185	1
PTK6 Expression	Reactome	1	PTK6_HUMAN	5 (5)	0.0185	1
p53 pathway	PID	2	KAT5_HUMAN;GSK3B_HUMAN	57 (58)	0.0191	1
rRNA modification in the mitochondrion	Reactome	1	TFB1M_HUMAN	6 (6)	0.0222	1
rRNA processing in the mitochondrion	Reactome	1	TFB1M_HUMAN	6 (6)	0.0222	1
deregulation of cdk5 in alzheimers disease	BioCarta	1	GSK3B_HUMAN	6 (6)	0.0222	1
PTK6 promotes HIF1A stabilization	Reactome	1	PTK6_HUMAN	6 (6)	0.0222	1
PTK6 Regulates Cell Cycle	Reactome	1	PTK6_HUMAN	6 (6)	0.0222	1
pentose phosphate pathway (non-oxidative branch)	HumanCyc	1	TKT_HUMAN	6 (6)	0.0222	1
Sensing of DNA Double Strand Breaks	Reactome	1	KAT5_HUMAN	6 (6)	0.0222	1
mRNA_ protein_ and metabolite inducation pathway by cyclosporin A	Wikipathways	1	ATF4_HUMAN	6 (6)	0.0222	1
Leptin	NetPath	2	PLCG2_HUMAN;GSK3B_HUMAN	62 (62)	0.0224	1
Semaphorin interactions	Reactome	2	SEM7A_HUMAN;GSK3B_HUMAN	64 (64)	0.0238	1
Anchoring fibril formation	Reactome	1	CO7A1_HUMAN	7 (7)	0.0259	1
Ubiquitin-dependent degradation of Cyclin D1	Reactome	1	GSK3B_HUMAN	7 (7)	0.0259	1
Ubiquitin-dependent degradation of Cyclin D	Reactome	1	GSK3B_HUMAN	7 (7)	0.0259	1
inositol pyrophosphates biosynthesis	HumanCyc	1	IP6K1_HUMAN	7 (7)	0.0259	1
TFAP2A acts as a transcriptional repressor during retinoic acid induced cell differentiation	Reactome	1	NPM_HUMAN	7 (7)	0.0259	1
Pentose Phosphate Metabolism	Wikipathways	1	TKT_HUMAN	7 (7)	0.0259	1
Collagen biosynthesis and modifying enzymes	Reactome	2	COKA1_HUMAN;CO7A1_HUMAN	68 (68)	0.0266	1
Axon guidance - Homo sapiens (human)	KEGG	3	PLCG2_HUMAN;SEM7A_HUMAN;GSK3B_HUMAN	175 (175)	0.0274	1
B cell receptor signaling pathway - Homo sapiens (human)	KEGG	2	PLCG2_HUMAN;GSK3B_HUMAN	70 (71)	0.0281	1
mRNA Splicing - Major Pathway	Reactome	3	PRP16_HUMAN;SUGP1_HUMAN;ROA0_HUMAN	178 (178)	0.0286	1
Thiamine metabolic pathways	Wikipathways	1	TKT_HUMAN	8 (8)	0.0295	1
Competing endogenous RNAs (ceRNAs) regulate PTEN translation	Reactome	1	MOV10_HUMAN	8 (8)	0.0295	1
Regulation of PTEN mRNA translation	Reactome	1	MOV10_HUMAN	8 (8)	0.0295	1
Inositol phosphate metabolism - Homo sapiens (human)	KEGG	2	PLCG2_HUMAN;MTMR3_HUMAN	74 (74)	0.0311	1
Transcriptional regulation by RUNX2	Reactome	2	GSK3B_HUMAN;UCMA_HUMAN	75 (75)	0.0319	1
mRNA Splicing	Reactome	3	PRP16_HUMAN;SUGP1_HUMAN;ROA0_HUMAN	186 (186)	0.032	1
Leptin signaling pathway	Wikipathways	2	PLCG2_HUMAN;GSK3B_HUMAN	76 (76)	0.0327	1
PTK6 Regulates RTKs and Their Effectors AKT1 and DOK1	Reactome	1	PTK6_HUMAN	9 (9)	0.0331	1
Validated targets of C-MYC transcriptional activation	PID	2	KAT5_HUMAN;NPM_HUMAN	81 (87)	0.0367	1
MASTL Facilitates Mitotic Progression	Reactome	1	GWL_HUMAN	10 (10)	0.0367	1
Synthesis of pyrophosphates in the cytosol	Reactome	1	IP6K1_HUMAN	10 (11)	0.0367	1
pentose phosphate pathway	HumanCyc	1	TKT_HUMAN	10 (10)	0.0367	1
Folding of actin by CCT/TriC	Reactome	1	TCPA_HUMAN	10 (10)	0.0367	1
Insulin secretion - Homo sapiens (human)	KEGG	2	ATF4_HUMAN;PCLO_HUMAN	85 (85)	0.0401	1
ErbB signaling pathway - Homo sapiens (human)	KEGG	2	PLCG2_HUMAN;GSK3B_HUMAN	85 (85)	0.0401	1
Transcriptional regulation by RUNX2	Wikipathways	1	UCMA_HUMAN	11 (11)	0.0403	1
regulation of eif2	BioCarta	1	GSK3B_HUMAN	11 (11)	0.0403	1
il22 soluble receptor signaling pathway	BioCarta	1	IL22_HUMAN	11 (11)	0.0403	1
Androgen receptor signaling pathway	Wikipathways	2	GSK3B_HUMAN;KAT5_HUMAN	89 (89)	0.0435	1
IL9	NetPath	1	KAT5_HUMAN	12 (12)	0.0439	1
ErbB Signaling Pathway	Wikipathways	2	PLCG2_HUMAN;GSK3B_HUMAN	91 (92)	0.0453	1
PIP3 activates AKT signaling	Reactome	3	GSK3B_HUMAN;ATN1_HUMAN;MOV10_HUMAN	214 (214)	0.0455	1
Collagen formation	Reactome	2	COKA1_HUMAN;CO7A1_HUMAN	92 (92)	0.0462	1
Platinum Pathway_ Pharmacokinetics/Pharmacodynamics	PharmGKB	1	ATP7A_HUMAN	13 (13)	0.0475	1
ERBB2 Activates PTK6 Signaling	Reactome	1	PTK6_HUMAN	13 (13)	0.0475	1
PTEN Regulation	Reactome	2	ATN1_HUMAN;MOV10_HUMAN	96 (96)	0.0499	1
Prostate cancer - Homo sapiens (human)	KEGG	2	ATF4_HUMAN;GSK3B_HUMAN	97 (97)	0.0508	1
PTK6 Regulates RHO GTPases_ RAS GTPase and MAP kinases	Reactome	1	PTK6_HUMAN	14 (14)	0.0511	1
Pentose Phosphate Pathway	SMPDB	1	TKT_HUMAN	14 (14)	0.0511	1
Glucose-6-phosphate dehydrogenase deficiency	SMPDB	1	TKT_HUMAN	14 (14)	0.0511	1
Ribose-5-phosphate isomerase deficiency	SMPDB	1	TKT_HUMAN	14 (14)	0.0511	1
Transaldolase deficiency	SMPDB	1	TKT_HUMAN	14 (14)	0.0511	1
AKT phosphorylates targets in the cytosol	Reactome	1	GSK3B_HUMAN	14 (14)	0.0511	1
Inositol Phosphate Metabolism	SMPDB	1	IP6K1_HUMAN	14 (14)	0.0511	1
B Cell Receptor Signaling Pathway	Wikipathways	2	PLCG2_HUMAN;GSK3B_HUMAN	98 (98)	0.0517	1
GPCRs_ Class C Metabotropic glutamate_ pheromone	Wikipathways	1	GRM2_HUMAN	15 (15)	0.0546	1
Interleukin-20 family signaling	Reactome	1	IL22_HUMAN	15 (15)	0.0546	1
Pentose phosphate pathway (hexose monophosphate shunt)	Reactome	1	TKT_HUMAN	15 (15)	0.0546	1
GLI3 is processed to GLI3R by the proteasome	Reactome	1	GSK3B_HUMAN	15 (15)	0.0546	1
Degradation of GLI2 by the proteasome	Reactome	1	GSK3B_HUMAN	15 (15)	0.0546	1
GPR40 Pathway	Wikipathways	1	PLCG2_HUMAN	15 (15)	0.0546	1
S Phase	Reactome	2	PTK6_HUMAN;GSK3B_HUMAN	102 (103)	0.0555	1
Cell Cycle	Reactome	5	GSK3B_HUMAN;PTK6_HUMAN;GWL_HUMAN;KAT5_HUMAN;NPM_HUMAN	562 (564)	0.0574	1
CRMPs in Sema3A signaling	Reactome	1	GSK3B_HUMAN	16 (16)	0.0581	1
Deregulation of Rab and Rab Effector Genes in Bladder Cancer	Wikipathways	1	EXPH5_HUMAN	16 (16)	0.0581	1
Processing of Capped Intron-Containing Pre-mRNA	Reactome	3	PRP16_HUMAN;SUGP1_HUMAN;ROA0_HUMAN	240 (240)	0.0602	1
Acyl chain remodelling of PI	Reactome	1	PLA2R_HUMAN	17 (17)	0.0617	1
Beta-catenin phosphorylation cascade	Reactome	1	GSK3B_HUMAN	17 (17)	0.0617	1
Regulation of RUNX1 Expression and Activity	Reactome	1	MOV10_HUMAN	17 (18)	0.0617	1
Mitochondrial biogenesis	Wikipathways	1	TFB1M_HUMAN	17 (17)	0.0617	1
Regulation of Wnt-B-catenin Signaling by Small Molecule Compounds	Wikipathways	1	GSK3B_HUMAN	17 (17)	0.0617	1
Intracellular signaling by second messengers	Reactome	3	GSK3B_HUMAN;ATN1_HUMAN;MOV10_HUMAN	245 (245)	0.0632	1
Degradation of beta catenin	PID	1	GSK3B_HUMAN	18 (18)	0.0652	1
SCF(Skp2)-mediated degradation of p27/p21	Reactome	1	PTK6_HUMAN	18 (18)	0.0652	1
Simplified Interaction Map Between LOXL4 and Oxidative Stress Pathway	Wikipathways	1	ANXA5_HUMAN	18 (18)	0.0652	1
Cellular responses to external stimuli	Reactome	4	GSK3B_HUMAN;MTMR3_HUMAN;KAT5_HUMAN;MOV10_HUMAN	412 (414)	0.067	1
Acyl chain remodelling of PG	Reactome	1	PLA2R_HUMAN	19 (19)	0.0687	1
Other semaphorin interactions	Reactome	1	SEM7A_HUMAN	19 (19)	0.0687	1
HH-Core	Signalink	1	GSK3B_HUMAN	19 (19)	0.0687	1
Mitochondrial Gene Expression	Wikipathways	1	TFB1M_HUMAN	19 (19)	0.0687	1
Thyroid hormone signaling pathway - Homo sapiens (human)	KEGG	2	PLCG2_HUMAN;GSK3B_HUMAN	116 (116)	0.0696	1
Platelet activation_ signaling and aggregation	Reactome	3	PLCG2_HUMAN;ANXA5_HUMAN;TOR4A_HUMAN	259 (260)	0.0721	1
Canonical Wnt signaling pathway	PID	1	GSK3B_HUMAN	20 (20)	0.0722	1
3-phosphoinositide degradation	HumanCyc	1	MTMR3_HUMAN	20 (20)	0.0722	1
phosphoinositides and their downstream targets	BioCarta	1	GSK3B_HUMAN	21 (21)	0.0756	1
Regulation of Apoptosis by Parathyroid Hormone-related Protein	Wikipathways	1	GSK3B_HUMAN	21 (21)	0.0756	1
miR-targeted genes in squamous cell - TarBase	Wikipathways	2	SYNE2_HUMAN;MOV10_HUMAN	122 (158)	0.076	1
Integrin	INOH	2	PGCA_HUMAN;CO7A1_HUMAN	124 (124)	0.0781	1
Citric acid cycle (TCA cycle)	Reactome	1	MAON_HUMAN	22 (22)	0.0791	1
Wnt-beta-catenin Signaling Pathway in Leukemia	Wikipathways	1	GSK3B_HUMAN	22 (22)	0.0791	1
PI3K-AKT-mTOR - VitD3 Signalling	Wikipathways	1	GSK3B_HUMAN	22 (22)	0.0791	1
mRNA Processing	Wikipathways	2	PRP16_HUMAN;SUGP1_HUMAN	125 (127)	0.0792	1
Platelet degranulation	Reactome	2	ANXA5_HUMAN;TOR4A_HUMAN	128 (129)	0.0825	1
NRF2-ARE regulation	Wikipathways	1	GSK3B_HUMAN	23 (23)	0.0825	1
TP53 regulates transcription of additional cell cycle genes whose exact role in the p53 pathway remain uncertain	Reactome	1	NPM_HUMAN	23 (23)	0.0825	1
Acyl chain remodelling of PS	Reactome	1	PLA2R_HUMAN	23 (23)	0.0825	1
BBSome-mediated cargo-targeting to cilium	Reactome	1	TCPA_HUMAN	23 (23)	0.0825	1
BCR	NetPath	2	PLCG2_HUMAN;GSK3B_HUMAN	129 (129)	0.0836	1
Natural killer cell mediated cytotoxicity - Homo sapiens (human)	KEGG	2	PLCG2_HUMAN;NCTR1_HUMAN	130 (131)	0.0847	1
Dopaminergic synapse - Homo sapiens (human)	KEGG	2	ATF4_HUMAN;GSK3B_HUMAN	131 (131)	0.0859	1
RUNX2 regulates osteoblast differentiation	Reactome	1	UCMA_HUMAN	24 (24)	0.086	1
segmentation clock	BioCarta	1	GSK3B_HUMAN	24 (24)	0.086	1
Pentose phosphate cycle	INOH	1	TKT_HUMAN	24 (24)	0.086	1
Transcriptional activation of mitochondrial biogenesis	Reactome	1	TFB1M_HUMAN	24 (27)	0.086	1
Response to elevated platelet cytosolic Ca2+	Reactome	2	ANXA5_HUMAN;TOR4A_HUMAN	133 (134)	0.0881	1
EGFR1	NetPath	4	PLCG2_HUMAN;PTK6_HUMAN;GSK3B_HUMAN;TKT_HUMAN	455 (457)	0.0891	1
cell cycle: g1/s check point	BioCarta	1	GSK3B_HUMAN	25 (25)	0.0894	1
skeletal muscle hypertrophy is regulated via akt-mtor pathway	BioCarta	1	GSK3B_HUMAN	25 (25)	0.0894	1
Constitutive Signaling by AKT1 E17K in Cancer	Reactome	1	GSK3B_HUMAN	25 (25)	0.0894	1
IL-7 Signaling Pathway	Wikipathways	1	GSK3B_HUMAN	25 (25)	0.0894	1
D-<i>myo</i>-inositol (1_4_5)-trisphosphate biosynthesis	HumanCyc	1	PLCG2_HUMAN	26 (27)	0.0928	1
Formation of tubulin folding intermediates by CCT/TriC	Reactome	1	TCPA_HUMAN	26 (26)	0.0928	1
Extracellular matrix organization	Reactome	3	PGCA_HUMAN;COKA1_HUMAN;CO7A1_HUMAN	293 (294)	0.0959	1
IL-7	NetPath	1	GSK3B_HUMAN	27 (27)	0.0962	1
Synthesis of IP3 and IP4 in the cytosol	Reactome	1	PLCG2_HUMAN	27 (27)	0.0962	1
T-Cell Receptor and Co-stimulatory Signaling	Wikipathways	1	GSK3B_HUMAN	27 (30)	0.0962	1
Photodynamic therapy-induced unfolded protein response	Wikipathways	1	ATF4_HUMAN	27 (27)	0.0962	1
Resolution of D-loop Structures through Synthesis-Dependent Strand Annealing (SDSA)	Reactome	1	KAT5_HUMAN	27 (27)	0.0962	1
Estrogen-dependent gene expression	Reactome	2	KAT5_HUMAN;MOV10_HUMAN	141 (142)	0.0972	1
Keratan sulfate biosynthesis	Reactome	1	PGCA_HUMAN	28 (28)	0.0996	1
DNA Damage/Telomere Stress Induced Senescence	Reactome	1	KAT5_HUMAN	28 (28)	0.0996	1
Reelin signaling pathway	PID	1	GSK3B_HUMAN	28 (28)	0.0996	1
TWEAK	NetPath	1	GSK3B_HUMAN	28 (28)	0.0996	1
Pre-NOTCH Transcription and Translation	Reactome	1	MOV10_HUMAN	28 (30)	0.0996	1
Acyl chain remodelling of PC	Reactome	1	PLA2R_HUMAN	28 (28)	0.0996	1
Prefoldin mediated transfer of substrate to CCT/TriC	Reactome	1	TCPA_HUMAN	28 (28)	0.0996	1
Regulation of RUNX2 expression and activity	Reactome	1	GSK3B_HUMAN	28 (28)	0.0996	1
AndrogenReceptor	NetPath	2	GSK3B_HUMAN;KAT5_HUMAN	143 (143)	0.0996	1
Phospholipase D signaling pathway - Homo sapiens (human)	KEGG	2	PLCG2_HUMAN;GRM2_HUMAN	145 (146)	0.102	1
Dectin-2 family	Reactome	1	PLCG2_HUMAN	29 (29)	0.103	1
Insulin-mediated glucose transport	PID	1	GSK3B_HUMAN	29 (29)	0.103	1
BARD1 signaling events	PID	1	NPM_HUMAN	29 (29)	0.103	1
Cyclin E associated events during G1/S transition	Reactome	1	PTK6_HUMAN	29 (29)	0.103	1
Cyclin A:Cdk2-associated events at S phase entry	Reactome	1	PTK6_HUMAN	29 (29)	0.103	1
Disassembly of the destruction complex and recruitment of AXIN to the membrane	Reactome	1	GSK3B_HUMAN	29 (29)	0.103	1
Interaction between L1 and Ankyrins	Reactome	1	SCN2A_HUMAN	29 (29)	0.103	1
DAP12 signaling	Reactome	1	PLCG2_HUMAN	30 (30)	0.106	1
Regulation of CDC42 activity	PID	1	DNMBP_HUMAN	30 (30)	0.106	1
Pentose phosphate pathway - Homo sapiens (human)	KEGG	1	TKT_HUMAN	30 (30)	0.106	1
Acyl chain remodelling of PE	Reactome	1	PLA2R_HUMAN	30 (30)	0.106	1
PI3K-AKT-mTOR signaling pathway and therapeutic opportunities	Wikipathways	1	GSK3B_HUMAN	30 (30)	0.106	1
Factors and pathways affecting insulin-like growth factor (IGF1)-Akt signaling	Wikipathways	1	GSK3B_HUMAN	30 (30)	0.106	1
Non-alcoholic fatty liver disease (NAFLD) - Homo sapiens (human)	KEGG	2	GSK3B_HUMAN;ATF4_HUMAN	149 (149)	0.107	1
ESR-mediated signaling	Reactome	2	KAT5_HUMAN;MOV10_HUMAN	149 (150)	0.107	1
Nongenotropic Androgen signaling	PID	1	PLCG2_HUMAN	31 (31)	0.11	1
Aurora A signaling	PID	1	GSK3B_HUMAN	31 (31)	0.11	1
wnt signaling pathway	BioCarta	1	GSK3B_HUMAN	31 (31)	0.11	1
IL17 signaling pathway	Wikipathways	1	GSK3B_HUMAN	31 (31)	0.11	1
Ovarian Infertility Genes	Wikipathways	1	SYNE2_HUMAN	31 (31)	0.11	1
miRNA regulation of prostate cancer signaling pathways	Wikipathways	1	GSK3B_HUMAN	31 (45)	0.11	1
Nonalcoholic fatty liver disease	Wikipathways	2	ATF4_HUMAN;GSK3B_HUMAN	154 (155)	0.113	1
Cushing syndrome - Homo sapiens (human)	KEGG	2	GSK3B_HUMAN;ATF4_HUMAN	154 (154)	0.113	1
RUNX2 regulates bone development	Reactome	1	UCMA_HUMAN	32 (32)	0.113	1
Oncogene Induced Senescence	Reactome	1	MOV10_HUMAN	32 (32)	0.113	1
Development and heterogeneity of the ILC family	Wikipathways	1	IL22_HUMAN	32 (32)	0.113	1
Myometrial Relaxation and Contraction Pathways	Wikipathways	2	PLCG2_HUMAN;ATF4_HUMAN	155 (155)	0.114	1
Resistin as a regulator of inflammation	Wikipathways	1	PLCG2_HUMAN	33 (33)	0.116	1
Keratan sulfate/keratin metabolism	Reactome	1	PGCA_HUMAN	33 (33)	0.116	1
EPO signaling pathway	PID	1	PLCG2_HUMAN	33 (33)	0.116	1
GPVI-mediated activation cascade	Reactome	1	PLCG2_HUMAN	33 (33)	0.116	1
Cargo concentration in the ER	Reactome	1	CO7A1_HUMAN	33 (33)	0.116	1
Cooperation of Prefoldin and TriC/CCT in actin and tubulin folding	Reactome	1	TCPA_HUMAN	33 (33)	0.116	1
Resolution of D-loop Structures through Holliday Junction Intermediates	Reactome	1	KAT5_HUMAN	33 (34)	0.116	1
Pyruvate metabolism	INOH	1	MAON_HUMAN	34 (34)	0.12	1
ATM pathway	PID	1	KAT5_HUMAN	34 (34)	0.12	1
Nuclear import of Rev protein	Reactome	1	NPM_HUMAN	34 (34)	0.12	1
Melatonin metabolism and effects	Wikipathways	1	GSK3B_HUMAN	34 (34)	0.12	1
Class I PI3K signaling events mediated by Akt	PID	1	GSK3B_HUMAN	35 (35)	0.123	1
HGF	INOH	1	PLCG2_HUMAN	35 (35)	0.123	1
Resolution of D-Loop Structures	Reactome	1	KAT5_HUMAN	35 (36)	0.123	1
Glycogen Synthesis and Degradation	Wikipathways	1	GSK3B_HUMAN	36 (36)	0.126	1
Trk receptor signaling mediated by PI3K and PLC-gamma	PID	1	GSK3B_HUMAN	36 (36)	0.126	1
Gene and protein expression by JAK-STAT signaling after Interleukin-12 stimulation	Wikipathways	1	TCPA_HUMAN	36 (36)	0.126	1
Hepatocellular carcinoma - Homo sapiens (human)	KEGG	2	PLCG2_HUMAN;GSK3B_HUMAN	167 (168)	0.129	1
HDR through Single Strand Annealing (SSA)	Reactome	1	KAT5_HUMAN	37 (37)	0.129	1
Interactions of Rev with host cellular proteins	Reactome	1	NPM_HUMAN	37 (37)	0.129	1
Validated transcriptional targets of AP1 family members Fra1 and Fra2	PID	1	ATF4_HUMAN	37 (37)	0.129	1
Cellular responses to stress	Reactome	3	GSK3B_HUMAN;KAT5_HUMAN;MOV10_HUMAN	343 (345)	0.136	1
Degradation of beta-catenin by the destruction complex	Reactome	1	GSK3B_HUMAN	39 (39)	0.136	1
Pyruvate metabolism - Homo sapiens (human)	KEGG	1	MAON_HUMAN	39 (39)	0.136	1
Association of TriC/CCT with target proteins during biosynthesis	Reactome	1	TCPA_HUMAN	39 (39)	0.136	1
Presynaptic phase of homologous DNA pairing and strand exchange	Reactome	1	KAT5_HUMAN	39 (39)	0.136	1
CLEC7A (Dectin-1) signaling	Reactome	1	PLCG2_HUMAN	40 (40)	0.139	1
inactivation of gsk3 by akt causes accumulation of b-catenin in alveolar macrophages	BioCarta	1	GSK3B_HUMAN	40 (40)	0.139	1
Pre-NOTCH Expression and Processing	Reactome	1	MOV10_HUMAN	40 (42)	0.139	1
Class C/3 (Metabotropic glutamate/pheromone receptors)	Reactome	1	GRM2_HUMAN	40 (40)	0.139	1
Transcriptional regulation by the AP-2 (TFAP2) family of transcription factors	Reactome	1	NPM_HUMAN	40 (40)	0.139	1
Synthesis of PA	Reactome	1	PLA2R_HUMAN	40 (40)	0.139	1
IL-5 Signaling Pathway	Wikipathways	1	GSK3B_HUMAN	40 (40)	0.139	1
Microglia Pathogen Phagocytosis Pathway	Wikipathways	1	PLCG2_HUMAN	40 (40)	0.139	1
Gastrin	NetPath	1	GSK3B_HUMAN	41 (41)	0.142	1
phospholipases	HumanCyc	1	PLCG2_HUMAN	41 (41)	0.142	1
Aurora B signaling	PID	1	NPM_HUMAN	41 (41)	0.142	1
Inositol phosphate metabolism	INOH	1	PLCG2_HUMAN	41 (41)	0.142	1
TNF related weak inducer of apoptosis (TWEAK) Signaling Pathway	Wikipathways	1	GSK3B_HUMAN	41 (41)	0.142	1
Ion channel transport	Reactome	2	AT132_HUMAN;ATP7A_HUMAN	179 (179)	0.144	1
Metabolic reprogramming in colon cancer	Wikipathways	1	TKT_HUMAN	42 (42)	0.146	1
CD4 T cell receptor signaling-ERK cascade	INOH	1	PLCG2_HUMAN	42 (42)	0.146	1
TGF-Core	Signalink	1	GSK3B_HUMAN	42 (42)	0.146	1
Hair Follicle Development- Induction (Part 1 of 3)	Wikipathways	1	GSK3B_HUMAN	42 (42)	0.146	1
Homologous DNA Pairing and Strand Exchange	Reactome	1	KAT5_HUMAN	42 (42)	0.146	1
Axon guidance	Reactome	3	SEM7A_HUMAN;GSK3B_HUMAN;SCN2A_HUMAN	356 (358)	0.147	1
Syndecan-1-mediated signaling events	PID	1	CO7A1_HUMAN	43 (43)	0.149	1
LKB1 signaling events	PID	1	GSK3B_HUMAN	43 (43)	0.149	1
Cooperation of PDCL (PhLP1) and TRiC/CCT in G-protein beta folding	Reactome	1	TCPA_HUMAN	43 (43)	0.149	1
Nucleosome assembly	Reactome	1	NPM_HUMAN	43 (43)	0.149	1
Hedgehog _off_ state	Reactome	1	GSK3B_HUMAN	43 (44)	0.149	1
Deposition of new CENPA-containing nucleosomes at the centromere	Reactome	1	NPM_HUMAN	43 (43)	0.149	1
IL-6 signaling pathway	Wikipathways	1	GSK3B_HUMAN	43 (43)	0.149	1
Prostaglandin Synthesis and Regulation	Wikipathways	1	ANXA5_HUMAN	44 (44)	0.152	1
Cyclin D associated events in G1	Reactome	1	PTK6_HUMAN	44 (44)	0.152	1
G1 Phase	Reactome	1	PTK6_HUMAN	44 (44)	0.152	1
Phase 0 - rapid depolarisation	Reactome	1	SCN2A_HUMAN	44 (44)	0.152	1
ABC transporters - Homo sapiens (human)	KEGG	1	ABCBA_HUMAN	44 (44)	0.152	1
nfat and hypertrophy of the heart	BioCarta	1	GSK3B_HUMAN	44 (44)	0.152	1
WNT-Core	Signalink	1	GSK3B_HUMAN	44 (44)	0.152	1
Kaposi sarcoma-associated herpesvirus infection - Homo sapiens (human)	KEGG	2	PLCG2_HUMAN;GSK3B_HUMAN	186 (186)	0.153	1
DAP12 interactions	Reactome	1	PLCG2_HUMAN	45 (45)	0.155	1
Class I PI3K signaling events	PID	1	PLCG2_HUMAN	45 (45)	0.155	1
Integrin-linked kinase signaling	PID	1	GSK3B_HUMAN	45 (45)	0.155	1
Glycolysis Gluconeogenesis	INOH	1	MAON_HUMAN	45 (46)	0.155	1
Warburg Effect	SMPDB	1	TKT_HUMAN	45 (45)	0.155	1
ATM Signaling Network in Development and Disease	Wikipathways	1	KAT5_HUMAN	45 (46)	0.155	1
Cellular Senescence	Reactome	2	KAT5_HUMAN;MOV10_HUMAN	188 (189)	0.156	1
VEGF	INOH	2	PLCG2_HUMAN;GSK3B_HUMAN	188 (188)	0.156	1
TCF dependent signaling in response to WNT	Reactome	2	GSK3B_HUMAN;KAT5_HUMAN	189 (190)	0.157	1
Presenilin action in Notch and Wnt signaling	PID	1	GSK3B_HUMAN	46 (46)	0.158	1
Proton Pump Inhibitor Pathway_ Pharmacodynamics	PharmGKB	1	PLCG2_HUMAN	46 (46)	0.158	1
Regulation of Microtubule Cytoskeleton	Wikipathways	1	GSK3B_HUMAN	46 (46)	0.158	1
BDNF	NetPath	1	GSK3B_HUMAN	46 (46)	0.158	1
Transcriptional Regulation by TP53	Reactome	3	KAT5_HUMAN;NPM_HUMAN;MOV10_HUMAN	372 (374)	0.161	1
Validated transcriptional targets of deltaNp63 isoforms	PID	1	GSK3B_HUMAN	47 (48)	0.162	1
Hedgehog signaling pathway - Homo sapiens (human)	KEGG	1	GSK3B_HUMAN	47 (47)	0.162	1
XBP1(S) activates chaperone genes	Wikipathways	1	TATD2_HUMAN	47 (47)	0.162	1
Signaling by Nuclear Receptors	Reactome	2	KAT5_HUMAN;MOV10_HUMAN	194 (195)	0.163	1
Assembly of collagen fibrils and other multimeric structures	Reactome	1	CO7A1_HUMAN	48 (48)	0.165	1
IL5	NetPath	1	GSK3B_HUMAN	48 (48)	0.165	1
Hedgehog signaling events mediated by Gli proteins	PID	1	GSK3B_HUMAN	48 (48)	0.165	1
RNA Polymerase II Transcription	Reactome	7	NPM_HUMAN;MOV10_HUMAN;ZN799_HUMAN;UCMA_HUMAN;PRP16_HUMAN;GSK3B_HUMAN;KAT5_HUMAN	1223 (1236)	0.167	1
Metabolism of RNA	Reactome	4	SUGP1_HUMAN;PRP16_HUMAN;TFB1M_HUMAN;ROA0_HUMAN	577 (586)	0.168	1
Platelet Aggregation Inhibitor Pathway_ Pharmacodynamics	PharmGKB	1	PLCG2_HUMAN	49 (49)	0.168	1
Focal Adhesion	Wikipathways	2	PTK6_HUMAN;GSK3B_HUMAN	198 (198)	0.169	1
Vibrio cholerae infection - Homo sapiens (human)	KEGG	1	PLCG2_HUMAN	50 (50)	0.171	1
Mitochondrial biogenesis	Reactome	1	TFB1M_HUMAN	50 (53)	0.171	1
Signaling by ERBB2	Reactome	1	PTK6_HUMAN	50 (50)	0.171	1
IL3	NetPath	1	GSK3B_HUMAN	51 (51)	0.174	1
Mineral absorption - Homo sapiens (human)	KEGG	1	ATP7A_HUMAN	51 (51)	0.174	1
TP53 Regulates Transcription of Cell Cycle Genes	Reactome	1	NPM_HUMAN	51 (51)	0.174	1
Cargo trafficking to the periciliary membrane	Reactome	1	TCPA_HUMAN	51 (51)	0.174	1
Wnt Signaling Pathway	Wikipathways	1	GSK3B_HUMAN	51 (51)	0.174	1
Signaling events mediated by Stem cell factor receptor (c-Kit)	PID	1	GSK3B_HUMAN	52 (52)	0.177	1
Synthesis of PIPs at the plasma membrane	Reactome	1	MTMR3_HUMAN	53 (53)	0.18	1
Cardiac Progenitor Differentiation	Wikipathways	1	GSK3B_HUMAN	53 (53)	0.18	1
Apoptosis-related network due to altered Notch3 in ovarian cancer	Wikipathways	1	ANXA5_HUMAN	53 (53)	0.18	1
Signaling by PTK6	Reactome	1	PTK6_HUMAN	54 (54)	0.183	1
Pyruvate metabolism and Citric Acid (TCA) cycle	Reactome	1	MAON_HUMAN	54 (54)	0.183	1
Signaling by Non-Receptor Tyrosine Kinases	Reactome	1	PTK6_HUMAN	54 (54)	0.183	1
Cardiac Hypertrophic Response	Wikipathways	1	GSK3B_HUMAN	54 (54)	0.183	1
Role of Calcineurin-dependent NFAT signaling in lymphocytes	PID	1	GSK3B_HUMAN	55 (56)	0.186	1
CD4 T cell receptor signaling-JNK cascade	INOH	1	PLCG2_HUMAN	55 (55)	0.186	1
ECM proteoglycans	Reactome	1	PGCA_HUMAN	56 (57)	0.189	1
Phospholipid metabolism	Reactome	2	MTMR3_HUMAN;PLA2R_HUMAN	215 (216)	0.191	1
EGF-Ncore	Signalink	1	GSK3B_HUMAN	57 (57)	0.192	1
Macroautophagy	Reactome	1	MTMR3_HUMAN	57 (57)	0.192	1
Neurexins and neuroligins	Reactome	1	SI1L1_HUMAN	57 (57)	0.192	1
Notch	NetPath	1	GSK3B_HUMAN	58 (59)	0.195	1
Endometrial cancer - Homo sapiens (human)	KEGG	1	GSK3B_HUMAN	58 (58)	0.195	1
mRNA 3_-end processing	Reactome	1	PRP16_HUMAN	58 (58)	0.195	1
Human T-cell leukemia virus 1 infection - Homo sapiens (human)	KEGG	2	KAT5_HUMAN;ATF4_HUMAN	219 (219)	0.197	1
VEGF signaling pathway - Homo sapiens (human)	KEGG	1	PLCG2_HUMAN	59 (59)	0.198	1
ABC-family proteins mediated transport	Reactome	1	ABCBA_HUMAN	59 (59)	0.198	1
Lysine metabolism	EHMN	1	NSD3_HUMAN	59 (60)	0.198	1
Lysine degradation - Homo sapiens (human)	KEGG	1	NSD3_HUMAN	59 (59)	0.198	1
ATF-2 transcription factor network	PID	1	KAT5_HUMAN	60 (60)	0.202	1
Notch Signaling Pathway	Wikipathways	1	GSK3B_HUMAN	61 (61)	0.204	1
VEGF Signaling Pathway	PharmGKB	1	PLCG2_HUMAN	61 (61)	0.204	1
T-Cell antigen Receptor (TCR) pathway during Staphylococcus aureus infection	Wikipathways	1	GSK3B_HUMAN	61 (63)	0.204	1
Human cytomegalovirus infection - Homo sapiens (human)	KEGG	2	ATF4_HUMAN;GSK3B_HUMAN	225 (225)	0.205	1
Regulation of PTEN gene transcription	Reactome	1	ATN1_HUMAN	62 (62)	0.207	1
Endochondral Ossification	Wikipathways	1	PGCA_HUMAN	63 (63)	0.21	1
IL4	NetPath	1	PLCG2_HUMAN	63 (63)	0.21	1
LPA receptor mediated events	PID	1	GSK3B_HUMAN	63 (64)	0.21	1
Integrins in angiogenesis	PID	1	CO7A1_HUMAN	63 (63)	0.21	1
Basal cell carcinoma - Homo sapiens (human)	KEGG	1	GSK3B_HUMAN	63 (63)	0.21	1
Endometrial cancer	Wikipathways	1	GSK3B_HUMAN	63 (63)	0.21	1
Genotoxicity pathway	Wikipathways	1	LRRF2_HUMAN	64 (64)	0.213	1
Cortisol synthesis and secretion - Homo sapiens (human)	KEGG	1	ATF4_HUMAN	64 (64)	0.213	1
Integrated Breast Cancer Pathway	Wikipathways	1	RGPA1_HUMAN	64 (66)	0.213	1
Association Between Physico-Chemical Features and Toxicity Associated Pathways	Wikipathways	1	GSK3B_HUMAN	64 (65)	0.213	1
rRNA processing	Reactome	1	TFB1M_HUMAN	65 (65)	0.216	1
Inflammatory bowel disease (IBD) - Homo sapiens (human)	KEGG	1	IL22_HUMAN	65 (65)	0.216	1
Mitophagy - animal - Homo sapiens (human)	KEGG	1	ATF4_HUMAN	65 (65)	0.216	1
Non-small cell lung cancer	Wikipathways	1	PLCG2_HUMAN	66 (66)	0.219	1
Beta1 integrin cell surface interactions	PID	1	CO7A1_HUMAN	66 (66)	0.219	1
HIF-1-alpha transcription factor network	PID	1	NPM_HUMAN	66 (66)	0.219	1
Glycolysis and Gluconeogenesis	EHMN	1	MAON_HUMAN	66 (67)	0.219	1
Non-small cell lung cancer - Homo sapiens (human)	KEGG	1	PLCG2_HUMAN	66 (66)	0.219	1
VEGFA-VEGFR2 Signaling Pathway	Wikipathways	2	ATF4_HUMAN;GSK3B_HUMAN	236 (236)	0.22	1
Organelle biogenesis and maintenance	Reactome	2	TFB1M_HUMAN;TCPA_HUMAN	237 (240)	0.222	1
Cleavage of Growing Transcript in the Termination Region	Reactome	1	PRP16_HUMAN	67 (67)	0.222	1
RNA Polymerase II Transcription Termination	Reactome	1	PRP16_HUMAN	67 (67)	0.222	1
Fc epsilon RI signaling pathway - Homo sapiens (human)	KEGG	1	PLCG2_HUMAN	67 (68)	0.222	1
FGF	INOH	1	PLCG2_HUMAN	67 (67)	0.222	1
Long-term potentiation - Homo sapiens (human)	KEGG	1	ATF4_HUMAN	67 (67)	0.222	1
EGFR Inhibitor Pathway_ Pharmacodynamics	PharmGKB	1	PLCG2_HUMAN	67 (67)	0.222	1
Non-genomic actions of 1_25 dihydroxyvitamin D3	Wikipathways	1	PLCG2_HUMAN	68 (68)	0.225	1
BCR signaling pathway	PID	1	PLCG2_HUMAN	68 (68)	0.225	1
Epithelial cell signaling in Helicobacter pylori infection - Homo sapiens (human)	KEGG	1	PLCG2_HUMAN	68 (68)	0.225	1
Amphetamine addiction - Homo sapiens (human)	KEGG	1	ATF4_HUMAN	68 (68)	0.225	1
Prolactin	NetPath	1	GSK3B_HUMAN	68 (70)	0.225	1
Wnt	NetPath	1	GSK3B_HUMAN	68 (69)	0.225	1
HDR through Homologous Recombination (HRR)	Reactome	1	KAT5_HUMAN	68 (69)	0.225	1
Generic Transcription Pathway	Reactome	6	NPM_HUMAN;ZN799_HUMAN;UCMA_HUMAN;MOV10_HUMAN;GSK3B_HUMAN;KAT5_HUMAN	1101 (1107)	0.225	1
TCR	NetPath	2	PLCG2_HUMAN;GSK3B_HUMAN	241 (245)	0.227	1
COPII-mediated vesicle transport	Reactome	1	CO7A1_HUMAN	69 (69)	0.228	1
Nonhomologous End-Joining (NHEJ)	Reactome	1	KAT5_HUMAN	70 (70)	0.231	1
Prolactin signaling pathway - Homo sapiens (human)	KEGG	1	GSK3B_HUMAN	70 (70)	0.231	1
KitReceptor	NetPath	1	GSK3B_HUMAN	70 (70)	0.231	1
CDC42 signaling events	PID	1	GSK3B_HUMAN	71 (71)	0.234	1
Glioma - Homo sapiens (human)	KEGG	1	PLCG2_HUMAN	71 (71)	0.234	1
PKMTs methylate histone lysines	Reactome	1	NSD3_HUMAN	72 (73)	0.237	1
Hedgehog	INOH	1	GSK3B_HUMAN	72 (72)	0.237	1
Transport of Mature mRNA derived from an Intron-Containing Transcript	Reactome	1	PRP16_HUMAN	73 (73)	0.24	1
Chromosomal and microsatellite instability in colorectal cancer	Wikipathways	1	GSK3B_HUMAN	73 (73)	0.24	1
Gene expression (Transcription)	Reactome	7	NPM_HUMAN;ZN799_HUMAN;GSK3B_HUMAN;UCMA_HUMAN;MOV10_HUMAN;PRP16_HUMAN;KAT5_HUMAN	1360 (1373)	0.241	1
IL6	NetPath	1	GSK3B_HUMAN	74 (74)	0.242	1
Thyroid hormone synthesis - Homo sapiens (human)	KEGG	1	ATF4_HUMAN	74 (74)	0.242	1
Viral Acute Myocarditis	Wikipathways	1	GSK3B_HUMAN	76 (76)	0.248	1
G1/S Transition	Reactome	1	PTK6_HUMAN	76 (76)	0.248	1
Prolactin Signaling Pathway	Wikipathways	1	GSK3B_HUMAN	76 (76)	0.248	1
Recruitment and ATM-mediated phosphorylation of repair and signaling proteins at DNA double strand breaks	Reactome	1	KAT5_HUMAN	77 (77)	0.251	1
insulin	INOH	1	GSK3B_HUMAN	78 (78)	0.254	1
DNA Double Strand Break Response	Reactome	1	KAT5_HUMAN	78 (78)	0.254	1
p73 transcription factor network	PID	1	KAT5_HUMAN	79 (79)	0.257	1
Alzheimers Disease	Wikipathways	1	GSK3B_HUMAN	79 (145)	0.257	1
Metabolism of carbohydrates	Reactome	2	PGCA_HUMAN;TKT_HUMAN	263 (264)	0.258	1
Glucocorticoid receptor regulatory network	PID	1	GSK3B_HUMAN	80 (80)	0.259	1
Regulation of HSF1-mediated heat shock response	Reactome	1	GSK3B_HUMAN	81 (81)	0.262	1
Signaling by Hedgehog	Reactome	1	GSK3B_HUMAN	81 (82)	0.262	1
insulin Mam	INOH	1	GSK3B_HUMAN	82 (82)	0.265	1
Signaling Pathways in Glioblastoma	Wikipathways	1	PLCG2_HUMAN	82 (83)	0.265	1
Transport of Mature Transcript to Cytoplasm	Reactome	1	PRP16_HUMAN	82 (82)	0.265	1
Cell Cycle_ Mitotic	Reactome	3	PTK6_HUMAN;GWL_HUMAN;GSK3B_HUMAN	479 (481)	0.265	1
Taste transduction - Homo sapiens (human)	KEGG	1	SCN2A_HUMAN	83 (83)	0.268	1
C-type lectin receptors (CLRs)	Reactome	1	PLCG2_HUMAN	83 (83)	0.268	1
MicroRNAs in cardiomyocyte hypertrophy	Wikipathways	1	GSK3B_HUMAN	83 (102)	0.268	1
Chromatin organization	Reactome	2	NSD3_HUMAN;KAT5_HUMAN	271 (272)	0.269	1
Chromatin modifying enzymes	Reactome	2	NSD3_HUMAN;KAT5_HUMAN	271 (272)	0.269	1
ncRNAs involved in Wnt signaling in hepatocellular carcinoma	Wikipathways	1	GSK3B_HUMAN	84 (86)	0.27	1
PI Metabolism	Reactome	1	MTMR3_HUMAN	84 (84)	0.27	1
Colorectal cancer - Homo sapiens (human)	KEGG	1	GSK3B_HUMAN	86 (86)	0.276	1
TP53 Regulates Metabolic Genes	Reactome	1	MOV10_HUMAN	86 (86)	0.276	1
Signaling by WNT	Reactome	2	GSK3B_HUMAN;KAT5_HUMAN	277 (278)	0.277	1
Host Interactions of HIV factors	Reactome	1	NPM_HUMAN	88 (89)	0.281	1
Protein-protein interactions at synapses	Reactome	1	SI1L1_HUMAN	88 (88)	0.281	1
Longevity regulating pathway - Homo sapiens (human)	KEGG	1	ATF4_HUMAN	89 (89)	0.284	1
Fc gamma R-mediated phagocytosis - Homo sapiens (human)	KEGG	1	PLCG2_HUMAN	90 (91)	0.287	1
Protein digestion and absorption - Homo sapiens (human)	KEGG	1	CO7A1_HUMAN	90 (90)	0.287	1
Allograft Rejection	Wikipathways	1	IL22_HUMAN	91 (91)	0.289	1
LncRNA involvement in canonical Wnt signaling and colorectal cancer	Wikipathways	1	GSK3B_HUMAN	93 (97)	0.295	1
IL-17 signaling pathway - Homo sapiens (human)	KEGG	1	GSK3B_HUMAN	93 (93)	0.295	1
GnRH signaling pathway - Homo sapiens (human)	KEGG	1	ATF4_HUMAN	93 (93)	0.295	1
Regulation of TP53 Activity through Phosphorylation	Reactome	1	KAT5_HUMAN	93 (93)	0.295	1
B-WICH complex positively regulates rRNA expression	Reactome	1	GSK3B_HUMAN	94 (94)	0.297	1
Antigen activates B Cell Receptor (BCR) leading to generation of second messengers	Reactome	1	PLCG2_HUMAN	94 (97)	0.297	1
Integration of energy metabolism	Reactome	1	TKT_HUMAN	94 (94)	0.297	1
NF-kappa B signaling pathway - Homo sapiens (human)	KEGG	1	PLCG2_HUMAN	94 (95)	0.297	1
PI3K/AKT Signaling in Cancer	Reactome	1	GSK3B_HUMAN	94 (94)	0.297	1
Formation of the beta-catenin:TCF transactivating complex	Reactome	1	KAT5_HUMAN	94 (94)	0.297	1
Class B/2 (Secretin family receptors)	Reactome	1	CRHBP_HUMAN	95 (96)	0.3	1
Aldosterone synthesis and secretion - Homo sapiens (human)	KEGG	1	ATF4_HUMAN	96 (96)	0.303	1
G2/M DNA damage checkpoint	Reactome	1	KAT5_HUMAN	96 (96)	0.303	1
CD4 T cell receptor signaling-NFkB cascade	INOH	1	PLCG2_HUMAN	97 (97)	0.305	1
Chaperonin-mediated protein folding	Reactome	1	TCPA_HUMAN	97 (97)	0.305	1
AGE-RAGE signaling pathway in diabetic complications - Homo sapiens (human)	KEGG	1	PLCG2_HUMAN	99 (99)	0.311	1
Inflammatory mediator regulation of TRP channels - Homo sapiens (human)	KEGG	1	PLCG2_HUMAN	99 (99)	0.311	1
Cellular response to heat stress	Reactome	1	GSK3B_HUMAN	99 (99)	0.311	1
Processing of DNA double-strand break ends	Reactome	1	KAT5_HUMAN	99 (99)	0.311	1
Focal Adhesion-PI3K-Akt-mTOR-signaling pathway	Wikipathways	2	ATF4_HUMAN;GSK3B_HUMAN	302 (302)	0.312	1
HIF-1 signaling pathway - Homo sapiens (human)	KEGG	1	PLCG2_HUMAN	100 (100)	0.313	1
Wnt Signaling Pathway and Pluripotency	Wikipathways	1	GSK3B_HUMAN	101 (101)	0.316	1
T cell receptor signaling pathway - Homo sapiens (human)	KEGG	1	GSK3B_HUMAN	101 (101)	0.316	1
Melanogenesis - Homo sapiens (human)	KEGG	1	GSK3B_HUMAN	101 (101)	0.316	1
Neural Crest Differentiation	Wikipathways	1	GSK3B_HUMAN	101 (101)	0.316	1
L1CAM interactions	Reactome	1	SCN2A_HUMAN	101 (103)	0.316	1
Role of phospholipids in phagocytosis	Reactome	1	PLCG2_HUMAN	103 (108)	0.321	1
FCERI mediated Ca+2 mobilization	Reactome	1	PLCG2_HUMAN	103 (108)	0.321	1
Glucagon signaling pathway - Homo sapiens (human)	KEGG	1	ATF4_HUMAN	103 (103)	0.321	1
Protein folding	Reactome	1	TCPA_HUMAN	103 (103)	0.321	1
FCERI mediated MAPK activation	Reactome	1	PLCG2_HUMAN	104 (109)	0.323	1
Antimicrobial peptides	Reactome	1	ATP7A_HUMAN	104 (106)	0.323	1
C-type lectin receptor signaling pathway - Homo sapiens (human)	KEGG	1	PLCG2_HUMAN	104 (104)	0.323	1
Mitotic G1-G1/S phases	Reactome	1	PTK6_HUMAN	104 (104)	0.323	1
JAK-STAT-Core	Signalink	1	IL22_HUMAN	104 (104)	0.323	1
Senescence and Autophagy in Cancer	Wikipathways	1	GSK3B_HUMAN	105 (106)	0.326	1
Degradation of the extracellular matrix	Reactome	1	PGCA_HUMAN	105 (105)	0.326	1
EGF-Core	Signalink	1	GSK3B_HUMAN	105 (105)	0.326	1
Parathyroid hormone synthesis_ secretion and action - Homo sapiens (human)	KEGG	1	ATF4_HUMAN	106 (106)	0.329	1
JAK-STAT	Wikipathways	1	GSK3B_HUMAN	106 (106)	0.329	1
Insulin resistance - Homo sapiens (human)	KEGG	1	GSK3B_HUMAN	107 (107)	0.331	1
Th17 cell differentiation - Homo sapiens (human)	KEGG	1	IL22_HUMAN	107 (107)	0.331	1
Positive epigenetic regulation of rRNA expression	Reactome	1	GSK3B_HUMAN	109 (109)	0.336	1
DNA Damage Response (only ATM dependent)	Wikipathways	1	GSK3B_HUMAN	110 (110)	0.339	1
TNF signaling pathway - Homo sapiens (human)	KEGG	1	ATF4_HUMAN	110 (110)	0.339	1
Leukocyte transendothelial migration - Homo sapiens (human)	KEGG	1	PLCG2_HUMAN	112 (112)	0.344	1
Cholinergic synapse - Homo sapiens (human)	KEGG	1	ATF4_HUMAN	112 (112)	0.344	1
Chromosome Maintenance	Reactome	1	NPM_HUMAN	112 (112)	0.344	1
Wnt Signaling	Wikipathways	1	GSK3B_HUMAN	114 (114)	0.348	1
Glutamatergic synapse - Homo sapiens (human)	KEGG	1	GRM2_HUMAN	114 (114)	0.348	1
miR-targeted genes in muscle cell - TarBase	Wikipathways	2	SYNE2_HUMAN;MOV10_HUMAN	329 (400)	0.349	1
Spinal Cord Injury	Wikipathways	1	PGCA_HUMAN	115 (117)	0.351	1
ESC Pluripotency Pathways	Wikipathways	1	GSK3B_HUMAN	116 (116)	0.353	1
Signaling by NOTCH	Reactome	1	MOV10_HUMAN	117 (120)	0.356	1
Glycosaminoglycan metabolism	Reactome	1	PGCA_HUMAN	119 (119)	0.361	1
Wnt Canonical	INOH	1	GSK3B_HUMAN	119 (119)	0.361	1
Wnt Mammals	INOH	1	GSK3B_HUMAN	119 (119)	0.361	1
PI3K-Akt Signaling Pathway	Wikipathways	2	ATF4_HUMAN;GSK3B_HUMAN	339 (340)	0.363	1
G2/M Checkpoints	Reactome	1	KAT5_HUMAN	120 (120)	0.363	1
Cell Cycle	Wikipathways	1	GSK3B_HUMAN	120 (120)	0.363	1
Platelet activation - Homo sapiens (human)	KEGG	1	PLCG2_HUMAN	123 (123)	0.37	1
Signaling by the B Cell Receptor (BCR)	Reactome	1	PLCG2_HUMAN	124 (127)	0.373	1
Cell cycle - Homo sapiens (human)	KEGG	1	GSK3B_HUMAN	124 (124)	0.373	1
Oxidative Stress Induced Senescence	Reactome	1	MOV10_HUMAN	126 (126)	0.377	1
Toll Like Receptor 4 (TLR4) Cascade	Reactome	1	PLCG2_HUMAN	127 (127)	0.38	1
PI3K-Akt signaling pathway - Homo sapiens (human)	KEGG	2	GSK3B_HUMAN;ATF4_HUMAN	353 (354)	0.381	1
Autophagy - animal - Homo sapiens (human)	KEGG	1	MTMR3_HUMAN	128 (128)	0.382	1
Osteoclast differentiation - Homo sapiens (human)	KEGG	1	PLCG2_HUMAN	128 (128)	0.382	1
CD4 T cell receptor signaling	INOH	1	PLCG2_HUMAN	130 (130)	0.387	1
Relaxin signaling pathway - Homo sapiens (human)	KEGG	1	ATF4_HUMAN	130 (130)	0.387	1
Measles - Homo sapiens (human)	KEGG	1	GSK3B_HUMAN	131 (132)	0.389	1
Cardiac conduction	Reactome	1	SCN2A_HUMAN	131 (131)	0.389	1
Angiopoietin Like Protein 8 Regulatory Pathway	Wikipathways	1	GSK3B_HUMAN	131 (131)	0.389	1
Glycerophospholipid biosynthesis	Reactome	1	PLA2R_HUMAN	132 (133)	0.391	1
Spliceosome - Homo sapiens (human)	KEGG	1	PRP16_HUMAN	133 (134)	0.394	1
HDR through Homologous Recombination (HR) or Single Strand Annealing (SSA)	Reactome	1	KAT5_HUMAN	134 (135)	0.396	1
B cell receptor signaling	INOH	1	PLCG2_HUMAN	134 (134)	0.396	1
Apoptosis - Homo sapiens (human)	KEGG	1	ATF4_HUMAN	136 (136)	0.4	1
Insulin signaling pathway - Homo sapiens (human)	KEGG	1	GSK3B_HUMAN	137 (137)	0.403	1
Estrogen signaling pathway - Homo sapiens (human)	KEGG	1	ATF4_HUMAN	137 (137)	0.403	1
ER to Golgi Anterograde Transport	Reactome	1	CO7A1_HUMAN	137 (137)	0.403	1
Signaling pathways regulating pluripotency of stem cells - Homo sapiens (human)	KEGG	1	GSK3B_HUMAN	139 (139)	0.407	1
Developmental Biology	Reactome	3	SEM7A_HUMAN;GSK3B_HUMAN;SCN2A_HUMAN	618 (620)	0.408	1
Homology Directed Repair	Reactome	1	KAT5_HUMAN	140 (141)	0.409	1
HATs acetylate histones	Reactome	1	KAT5_HUMAN	142 (142)	0.414	1
Mitotic Prophase	Reactome	1	GWL_HUMAN	143 (144)	0.416	1
Adrenergic signaling in cardiomyocytes - Homo sapiens (human)	KEGG	1	ATF4_HUMAN	144 (144)	0.418	1
Hepatitis B - Homo sapiens (human)	KEGG	1	ATF4_HUMAN	144 (144)	0.418	1
Brain-Derived Neurotrophic Factor (BDNF) signaling pathway	Wikipathways	1	GSK3B_HUMAN	144 (144)	0.418	1
Fc epsilon receptor (FCERI) signaling	Reactome	1	PLCG2_HUMAN	145 (150)	0.421	1
Breast cancer - Homo sapiens (human)	KEGG	1	GSK3B_HUMAN	147 (147)	0.425	1
Gastric cancer - Homo sapiens (human)	KEGG	1	GSK3B_HUMAN	148 (149)	0.427	1
Wnt signaling pathway - Homo sapiens (human)	KEGG	1	GSK3B_HUMAN	149 (149)	0.429	1
MicroRNAs in cancer - Homo sapiens (human)	KEGG	1	PLCG2_HUMAN	150 (299)	0.431	1
Epigenetic regulation of gene expression	Reactome	1	GSK3B_HUMAN	151 (151)	0.434	1
Phagosome - Homo sapiens (human)	KEGG	1	PLA2R_HUMAN	151 (152)	0.434	1
mTOR signaling pathway - Homo sapiens (human)	KEGG	1	GSK3B_HUMAN	151 (151)	0.434	1
Breast cancer pathway	Wikipathways	1	GSK3B_HUMAN	154 (154)	0.44	1
Toll-Like Receptors Cascades	Reactome	1	PLCG2_HUMAN	154 (154)	0.44	1
Hippo signaling pathway - Homo sapiens (human)	KEGG	1	GSK3B_HUMAN	154 (154)	0.44	1
Fcgamma receptor (FCGR) dependent phagocytosis	Reactome	1	PLCG2_HUMAN	154 (159)	0.44	1
Hepatitis C - Homo sapiens (human)	KEGG	1	GSK3B_HUMAN	155 (155)	0.442	1
Epithelial to mesenchymal transition in colorectal cancer	Wikipathways	1	GSK3B_HUMAN	159 (160)	0.45	1
Insulin Signaling	Wikipathways	1	GSK3B_HUMAN	160 (160)	0.453	1
Hemostasis	Reactome	3	PLCG2_HUMAN;ANXA5_HUMAN;TOR4A_HUMAN	662 (668)	0.453	1
miR-targeted genes in lymphocytes - TarBase	Wikipathways	2	SYNE2_HUMAN;MOV10_HUMAN	409 (489)	0.455	1
Regulation of TP53 Activity	Reactome	1	KAT5_HUMAN	161 (162)	0.455	1
Transport of small molecules	Reactome	3	ABCBA_HUMAN;AT132_HUMAN;ATP7A_HUMAN	665 (666)	0.456	1
EGF-EGFR Signaling Pathway	Wikipathways	1	PTK6_HUMAN	162 (162)	0.457	1
JAK-STAT signaling pathway - Homo sapiens (human)	KEGG	1	IL22_HUMAN	162 (162)	0.457	1
cGMP-PKG signaling pathway - Homo sapiens (human)	KEGG	1	ATF4_HUMAN	163 (163)	0.459	1
Protein processing in endoplasmic reticulum - Homo sapiens (human)	KEGG	1	ATF4_HUMAN	165 (165)	0.463	1
Chemokine signaling pathway	Wikipathways	1	GSK3B_HUMAN	165 (165)	0.463	1
RNA transport - Homo sapiens (human)	KEGG	1	RGPD4_HUMAN	166 (171)	0.465	1
DNA Double-Strand Break Repair	Reactome	1	KAT5_HUMAN	168 (169)	0.469	1
Transport to the Golgi and subsequent modification	Reactome	1	CO7A1_HUMAN	168 (168)	0.469	1
Influenza A - Homo sapiens (human)	KEGG	1	GSK3B_HUMAN	171 (171)	0.475	1
Alzheimer disease - Homo sapiens (human)	KEGG	1	GSK3B_HUMAN	171 (171)	0.475	1
The citric acid (TCA) cycle and respiratory electron transport	Reactome	1	MAON_HUMAN	173 (173)	0.479	1
TGF_beta_Receptor	NetPath	1	GSK3B_HUMAN	173 (174)	0.479	1
Tuberculosis - Homo sapiens (human)	KEGG	1	PLA2R_HUMAN	178 (179)	0.489	1
Alcoholism - Homo sapiens (human)	KEGG	1	ATF4_HUMAN	180 (180)	0.493	1
Ras Signaling	Wikipathways	1	PLCG2_HUMAN	184 (184)	0.5	1
Calcium signaling pathway - Homo sapiens (human)	KEGG	1	PLCG2_HUMAN	185 (186)	0.502	1
IL-7 signaling	INOH	1	GSK3B_HUMAN	185 (185)	0.502	1
EPO signaling	INOH	1	GSK3B_HUMAN	186 (186)	0.504	1
Cilium Assembly	Reactome	1	TCPA_HUMAN	187 (187)	0.506	1
Chemokine signaling pathway - Homo sapiens (human)	KEGG	1	GSK3B_HUMAN	189 (189)	0.51	1
Huntington disease - Homo sapiens (human)	KEGG	1	DYH17_HUMAN	193 (193)	0.517	1
HIV Infection	Reactome	1	NPM_HUMAN	195 (197)	0.521	1
Muscle contraction	Reactome	1	SCN2A_HUMAN	195 (195)	0.521	1
Transcriptional regulation by RUNX1	Reactome	1	MOV10_HUMAN	196 (198)	0.522	1
GPCR ligand binding	Reactome	2	GRM2_HUMAN;CRHBP_HUMAN	465 (466)	0.523	1
Proteoglycans in cancer - Homo sapiens (human)	KEGG	1	PLCG2_HUMAN	198 (201)	0.526	1
Focal adhesion - Homo sapiens (human)	KEGG	1	GSK3B_HUMAN	199 (199)	0.528	1
Epstein-Barr virus infection - Homo sapiens (human)	KEGG	1	PLCG2_HUMAN	200 (201)	0.53	1
Viral carcinogenesis - Homo sapiens (human)	KEGG	1	ATF4_HUMAN	201 (201)	0.531	1
Rap1 signaling pathway - Homo sapiens (human)	KEGG	1	SI1L1_HUMAN	206 (206)	0.54	1
Human immunodeficiency virus 1 infection - Homo sapiens (human)	KEGG	1	PLCG2_HUMAN	212 (212)	0.551	1
Immunoregulatory interactions between a Lymphoid and a non-Lymphoid cell	Reactome	1	NCTR1_HUMAN	214 (221)	0.554	1
Disease	Reactome	2	GSK3B_HUMAN;NPM_HUMAN	508 (510)	0.571	1
Ras signaling pathway - Homo sapiens (human)	KEGG	1	PLCG2_HUMAN	232 (232)	0.584	1
Neddylation	Reactome	1	COMD3_HUMAN	234 (235)	0.587	1
Pathways in cancer - Homo sapiens (human)	KEGG	2	PLCG2_HUMAN;GSK3B_HUMAN	525 (526)	0.589	1
MAPK Signaling Pathway	Wikipathways	1	ATF4_HUMAN	246 (246)	0.605	1
Diseases of signal transduction	Reactome	1	GSK3B_HUMAN	248 (248)	0.608	1
Metabolism	Reactome	7	MTMR3_HUMAN;PLA2R_HUMAN;TKT_HUMAN;IP6K1_HUMAN;PGCA_HUMAN;PLCG2_HUMAN;MAON_HUMAN	1954 (1972)	0.61	1
Cell Cycle Checkpoints	Reactome	1	KAT5_HUMAN	249 (250)	0.61	1
Infectious disease	Reactome	1	NPM_HUMAN	251 (253)	0.613	1
Signaling by Interleukins	Reactome	1	IL22_HUMAN	254 (254)	0.617	1
GPCR signaling-G alpha i	INOH	1	GRM2_HUMAN	262 (262)	0.629	1
GPCR signaling-pertussis toxin	INOH	1	GRM2_HUMAN	262 (262)	0.629	1
miR-targeted genes in epithelium - TarBase	Wikipathways	1	SYNE2_HUMAN	267 (333)	0.636	1
GPCR signaling-cholera toxin	INOH	1	GRM2_HUMAN	270 (270)	0.64	1
GPCR signaling-G alpha s Epac and ERK	INOH	1	GRM2_HUMAN	272 (272)	0.643	1
GPCR signaling-G alpha q	INOH	1	GRM2_HUMAN	274 (274)	0.645	1
Neuroactive ligand-receptor interaction - Homo sapiens (human)	KEGG	1	GRM2_HUMAN	277 (277)	0.649	1
GPCR signaling-G alpha s PKA and ERK	INOH	1	GRM2_HUMAN	285 (285)	0.66	1
Asparagine N-linked glycosylation	Reactome	1	CO7A1_HUMAN	286 (286)	0.661	1
Cytokine-cytokine receptor interaction - Homo sapiens (human)	KEGG	1	IL22_HUMAN	294 (294)	0.671	1
MAPK signaling pathway - Homo sapiens (human)	KEGG	1	ATF4_HUMAN	295 (295)	0.673	1
JAK STAT pathway and regulation	INOH	1	GSK3B_HUMAN	310 (310)	0.691	1
DNA Repair	Reactome	1	KAT5_HUMAN	318 (320)	0.7	1
Metabolism of lipids	Reactome	2	MTMR3_HUMAN;PLA2R_HUMAN	660 (664)	0.714	1
M Phase	Reactome	1	GWL_HUMAN	338 (340)	0.722	1
Human papillomavirus infection - Homo sapiens (human)	KEGG	1	GSK3B_HUMAN	339 (339)	0.724	1
Neuronal System	Reactome	1	SI1L1_HUMAN	368 (368)	0.753	1
Adaptive Immune System	Reactome	2	PLCG2_HUMAN;NCTR1_HUMAN	722 (732)	0.76	1
Innate Immune System	Reactome	3	PLCG2_HUMAN;ATP7A_HUMAN;COMD3_HUMAN	1067 (1077)	0.773	1
G alpha (i) signalling events	Reactome	1	GRM2_HUMAN	399 (400)	0.781	1
Signaling by Receptor Tyrosine Kinases	Reactome	1	PTK6_HUMAN	423 (423)	0.8	1
Cytokine Signaling in Immune system	Reactome	1	IL22_HUMAN	458 (458)	0.825	1
Immune System	Reactome	5	PLCG2_HUMAN;IL22_HUMAN;ATP7A_HUMAN;COMD3_HUMAN;NCTR1_HUMAN	1825 (1840)	0.831	1
Neutrophil degranulation	Reactome	1	COMD3_HUMAN	488 (490)	0.845	1
Signal Transduction	Reactome	7	GRM2_HUMAN;CRHBP_HUMAN;GSK3B_HUMAN;MOV10_HUMAN;PTK6_HUMAN;KAT5_HUMAN;ATN1_HUMAN	2634 (2647)	0.889	1
Membrane Trafficking	Reactome	1	CO7A1_HUMAN	582 (582)	0.892	1
Vesicle-mediated transport	Reactome	1	CO7A1_HUMAN	620 (620)	0.907	1
Signaling by GPCR	Reactome	2	GRM2_HUMAN;CRHBP_HUMAN	1235 (1240)	0.953	1
Post-translational protein modification	Reactome	2	COMD3_HUMAN;CO7A1_HUMAN	1377 (1383)	0.971	1
Metabolism of proteins	Reactome	3	COMD3_HUMAN;CO7A1_HUMAN;TCPA_HUMAN	1991 (2008)	0.985	1
GPCR downstream signalling	Reactome	1	GRM2_HUMAN	1172 (1176)	0.99	1
