## Supplementary material for "Primary human chondrocytes respond to compression with plasma membrane receptors and by microtubule activation: a phosphoproteomic study": Pathway Enrichment Results: g_output.csv

pathway_name	pathway_source	num_overlapping_genes	overlapping_genes	num_all_pathway_genes	P_genes	Q_genes
GRB2:SOS provides linkage to MAPK signaling for Integrins	Reactome	2	FIBA_HUMAN;FINC_HUMAN	15 (15)	0.00151	1	0.000649351	77
p130Cas linkage to MAPK signaling for integrins	Reactome	2	FIBA_HUMAN;FINC_HUMAN	15 (15)	0.00151	1
Integrin alphaIIb beta3 signaling	Reactome	2	FIBA_HUMAN;FINC_HUMAN	27 (27)	0.0049	1
Integrin signaling	Reactome	2	FIBA_HUMAN;FINC_HUMAN	27 (27)	0.0049	1
Signaling by high-kinase activity BRAF mutants	Reactome	2	FIBA_HUMAN;FINC_HUMAN	34 (34)	0.0077	1
Transcriptional Regulation by E2F6	Reactome	2	CDC7_HUMAN;PHC1_HUMAN	35 (35)	0.00814	1
Post-translational protein phosphorylation	Reactome	3	MEPE_HUMAN;FIBA_HUMAN;FINC_HUMAN	108 (110)	0.0085	1
Signaling by RAS mutants	Reactome	2	FIBA_HUMAN;FINC_HUMAN	36 (36)	0.0086	1
Platelet Aggregation (Plug Formation)	Reactome	2	FIBA_HUMAN;FINC_HUMAN	37 (37)	0.00907	1
MAP2K and MAPK activation	Reactome	2	FIBA_HUMAN;FINC_HUMAN	38 (38)	0.00955	1
Signaling events mediated by TCPTP	PID	2	STAT6_HUMAN;IMB1_HUMAN	38 (38)	0.00955	1
Signaling by moderate kinase activity BRAF mutants	Reactome	2	FIBA_HUMAN;FINC_HUMAN	38 (38)	0.00955	1
Paradoxical activation of RAF signaling by kinase inactive BRAF	Reactome	2	FIBA_HUMAN;FINC_HUMAN	38 (38)	0.00955	1
asparagine biosynthesis	HumanCyc	1	ASNS_HUMAN	3 (3)	0.0116	1
STAT6-mediated induction of chemokines	Reactome	1	STAT6_HUMAN	3 (3)	0.0116	1
glutamine degradation/glutamate biosynthesis	HumanCyc	1	ASNS_HUMAN	3 (3)	0.0116	1
Regulation of Insulin-like Growth Factor (IGF) transport and uptake by Insulin-like Growth Factor Binding Proteins (IGFBPs)	Reactome	3	MEPE_HUMAN;FIBA_HUMAN;FINC_HUMAN	125 (127)	0.0126	1
Beta3 integrin cell surface interactions	PID	2	FIBA_HUMAN;FINC_HUMAN	44 (44)	0.0127	1
Urokinase-type plasminogen activator (uPA) and uPAR-mediated signaling	PID	2	FIBA_HUMAN;FINC_HUMAN	44 (44)	0.0127	1
Mitochondrial ABC transporters	Reactome	1	ABCB7_HUMAN	4 (4)	0.0155	1
pentose phosphate pathway (oxidative branch)	HumanCyc	1	G6PD_HUMAN	4 (4)	0.0155	1
Methylene Blue Pathway_ Pharmacodynamics	PharmGKB	1	G6PD_HUMAN	4 (4)	0.0155	1
ALKBH3 mediated reversal of alkylation damage	Reactome	1	ASCC3_HUMAN	4 (4)	0.0155	1
Deregulated CDK5 triggers multiple neurodegenerative pathways in Alzheimer_s disease models	Wikipathways	1	SODM_HUMAN	4 (4)	0.0155	1
Pentose Phosphate Pathway (Erythrocyte)	PharmGKB	1	G6PD_HUMAN	5 (5)	0.0193	1
Degradation of Superoxides	SMPDB	1	SODM_HUMAN	5 (5)	0.0193	1
fatty acid &alpha;-oxidation	HumanCyc	1	S27A2_HUMAN	5 (5)	0.0193	1
Signaling by BRAF and RAF fusions	Reactome	2	FIBA_HUMAN;FINC_HUMAN	58 (58)	0.0214	1
Alpha-oxidation of phytanate	Reactome	1	S27A2_HUMAN	6 (6)	0.0231	1
Fibronectin matrix formation	Reactome	1	FINC_HUMAN	6 (6)	0.0231	1
Refsum Disease	SMPDB	1	S27A2_HUMAN	6 (6)	0.0231	1
Phytanic Acid Peroxisomal Oxidation	SMPDB	1	S27A2_HUMAN	6 (6)	0.0231	1
Surfactant metabolism	Wikipathways	1	SFTPD_HUMAN	6 (6)	0.0231	1
Oncogenic MAPK signaling	Reactome	2	FIBA_HUMAN;FINC_HUMAN	61 (61)	0.0235	1
Regulation of retinoblastoma protein	PID	2	SFTPD_HUMAN;MITF_HUMAN	64 (64)	0.0257	1
Metformin Pathway_ Pharmacokinetics	PharmGKB	1	S27A2_HUMAN	7 (7)	0.0269	1
Reversal of alkylation damage by DNA dioxygenases	Reactome	1	ASCC3_HUMAN	7 (7)	0.0269	1
Pentose Phosphate Metabolism	Wikipathways	1	G6PD_HUMAN	7 (7)	0.0269	1
ATF4 activates genes	Wikipathways	1	ASNS_HUMAN	7 (7)	0.0269	1
Integrin cell surface interactions	Reactome	2	FIBA_HUMAN;FINC_HUMAN	66 (67)	0.0272	1
Beta1 integrin cell surface interactions	PID	2	FIBA_HUMAN;FINC_HUMAN	66 (66)	0.0272	1
Sulfur relay system - Homo sapiens (human)	KEGG	1	CTU2_HUMAN	8 (8)	0.0307	1
DNA Damage Reversal	Reactome	1	ASCC3_HUMAN	8 (8)	0.0307	1
IL-4 signaling	INOH	1	STAT6_HUMAN	8 (8)	0.0307	1
fatty acid activation	HumanCyc	1	S27A2_HUMAN	8 (8)	0.0307	1
Primary Focal Segmental Glomerulosclerosis FSGS	Wikipathways	2	UTRO_HUMAN;FAT1_HUMAN	72 (73)	0.0319	1
Metabolism of proteins	Reactome	13	RTF1_HUMAN;FIBA_HUMAN;ADRM1_HUMAN;SYFB_HUMAN;SFTPD_HUMAN;S27A2_HUMAN;RS24_HUMAN;PHC1_HUMAN;CHST8_HUMAN;MEPE_HUMAN;TTL10_HUMAN;MITF_HUMAN;FINC_HUMAN	1991 (2008)	0.0375	1
RNA degradation - Homo sapiens (human)	KEGG	2	PABP4_HUMAN;PARN_HUMAN	79 (79)	0.0378	1
Transcriptional Regulation by E2F6	Wikipathways	1	CDC7_HUMAN	10 (10)	0.0383	1
Reactions specific to the complex N-glycan synthesis pathway	Reactome	1	CHST8_HUMAN	10 (10)	0.0383	1
NS1 Mediated Effects on Host Pathways	Reactome	1	IMB1_HUMAN	10 (10)	0.0383	1
regulation of transcriptional activity by pml	BioCarta	1	DAXX_HUMAN	10 (10)	0.0383	1
IL-13 signaling	INOH	1	STAT6_HUMAN	10 (10)	0.0383	1
pentose phosphate pathway	HumanCyc	1	G6PD_HUMAN	10 (10)	0.0383	1
Peroxisome - Homo sapiens (human)	KEGG	2	SODM_HUMAN;S27A2_HUMAN	83 (83)	0.0414	1
role of ran in mitotic spindle regulation	BioCarta	1	IMB1_HUMAN	11 (11)	0.042	1
cardiac protection against ros	BioCarta	1	SODM_HUMAN	11 (12)	0.042	1
superoxide radicals degradation	HumanCyc	1	SODM_HUMAN	11 (12)	0.042	1
Phenylketonuria	SMPDB	1	SYFB_HUMAN	11 (11)	0.042	1
Tyrosinemia Type 3 (TYRO3)	SMPDB	1	SYFB_HUMAN	11 (11)	0.042	1
Tyrosinemia Type 2 (or Richner-Hanhart syndrome)	SMPDB	1	SYFB_HUMAN	11 (11)	0.042	1
Phenylalanine and Tyrosine Metabolism	SMPDB	1	SYFB_HUMAN	11 (11)	0.042	1
IL9	NetPath	1	STAT6_HUMAN	12 (12)	0.0458	1
mechanism of protein import into the nucleus	BioCarta	1	IMB1_HUMAN	12 (12)	0.0458	1
Host Interactions with Influenza Factors	Reactome	1	IMB1_HUMAN	12 (12)	0.0458	1
Ammonia Recycling	SMPDB	1	ASNS_HUMAN	12 (12)	0.0458	1
Androgen receptor signaling pathway	Wikipathways	2	DAXX_HUMAN;ETV5_HUMAN	89 (89)	0.0469	1
Apoptosis Modulation and Signaling	Wikipathways	2	DAXX_HUMAN;BIRC1_HUMAN	90 (91)	0.0479	1
Amino Acid metabolism	Wikipathways	2	SYFB_HUMAN;ASNS_HUMAN	91 (91)	0.0488	1
stearate biosynthesis	HumanCyc	1	S27A2_HUMAN	13 (13)	0.0495	1
Activation of DNA fragmentation factor	Reactome	1	IMB1_HUMAN	13 (13)	0.0495	1
Apoptosis induced DNA fragmentation	Reactome	1	IMB1_HUMAN	13 (13)	0.0495	1
melanocyte development and pigmentation pathway	BioCarta	1	MITF_HUMAN	13 (13)	0.0495	1
erythropoietin mediated neuroprotection through nf-kb	BioCarta	1	SODM_HUMAN	13 (14)	0.0495	1
extrinsic prothrombin activation pathway	BioCarta	1	FIBA_HUMAN	13 (13)	0.0495	1
Mammary gland development pathway - Puberty (Stage 2 of 4)	Wikipathways	1	FINC_HUMAN	13 (13)	0.0495	1
TP53 Regulates Transcription of Cell Cycle Genes	Wikipathways	1	E2F7_HUMAN	13 (13)	0.0495	1
Synthesis of bile acids and bile salts via 24-hydroxycholesterol	Reactome	1	S27A2_HUMAN	14 (14)	0.0532	1
stress induction of hsp regulation	BioCarta	1	DAXX_HUMAN	14 (14)	0.0532	1
fibrinolysis pathway	BioCarta	1	FIBA_HUMAN	14 (14)	0.0532	1
&gamma;-linolenate biosynthesis	HumanCyc	1	S27A2_HUMAN	14 (14)	0.0532	1
TP53 Regulates Transcription of Genes Involved in G1 Cell Cycle Arrest	Reactome	1	E2F7_HUMAN	14 (14)	0.0532	1
Pentose Phosphate Pathway	SMPDB	1	G6PD_HUMAN	14 (14)	0.0532	1
Hypoacetylaspartia	SMPDB	1	ASNS_HUMAN	14 (14)	0.0532	1
Glucose-6-phosphate dehydrogenase deficiency	SMPDB	1	G6PD_HUMAN	14 (14)	0.0532	1
Ribose-5-phosphate isomerase deficiency	SMPDB	1	G6PD_HUMAN	14 (14)	0.0532	1
Transaldolase deficiency	SMPDB	1	G6PD_HUMAN	14 (14)	0.0532	1
Aspartate Metabolism	SMPDB	1	ASNS_HUMAN	14 (14)	0.0532	1
Canavan Disease	SMPDB	1	ASNS_HUMAN	14 (14)	0.0532	1
TGF-B Signaling in Thyroid Cells for Epithelial-Mesenchymal Transition	Wikipathways	1	FINC_HUMAN	14 (14)	0.0532	1
fig-met-1-last-solution	Wikipathways	1	G6PD_HUMAN	14 (14)	0.0532	1
Interleukin-4 and 13 signaling	Reactome	1	STAT6_HUMAN	15 (15)	0.0569	1
il12 and stat4 dependent signaling pathway in th1 development	BioCarta	1	ETV5_HUMAN	15 (15)	0.0569	1
the prc2 complex sets long-term gene silencing through modification of histone tails	BioCarta	1	PHC1_HUMAN	15 (15)	0.0569	1
il 4 signaling pathway	BioCarta	1	STAT6_HUMAN	15 (15)	0.0569	1
Pentose phosphate pathway (hexose monophosphate shunt)	Reactome	1	G6PD_HUMAN	15 (15)	0.0569	1
bile acid biosynthesis_ neutral pathway	HumanCyc	1	S27A2_HUMAN	15 (15)	0.0569	1
Sulfation Biotransformation Reaction	Wikipathways	1	G6PD_HUMAN	16 (17)	0.0605	1
KSRP (KHSRP) binds and destabilizes mRNA	Reactome	1	PARN_HUMAN	16 (16)	0.0605	1
STING mediated induction of host immune responses	Reactome	1	STAT6_HUMAN	16 (16)	0.0605	1
the igf-1 receptor and longevity	BioCarta	1	SODM_HUMAN	16 (17)	0.0605	1
Regulation of TLR by endogenous ligand	Reactome	1	FIBA_HUMAN	16 (16)	0.0605	1
CRMPs in Sema3A signaling	Reactome	1	DPYL2_HUMAN	16 (16)	0.0605	1
Omega-3 fatty acid metabolism	EHMN	1	S27A2_HUMAN	16 (16)	0.0605	1
Phytanic acid peroxisomal oxidation	EHMN	1	S27A2_HUMAN	16 (16)	0.0605	1
Cori Cycle	Wikipathways	1	G6PD_HUMAN	16 (16)	0.0605	1
Deregulation of Rab and Rab Effector Genes in Bladder Cancer	Wikipathways	1	GCC2_HUMAN	16 (16)	0.0605	1
VEGFA-VEGFR2 Signaling Pathway	Wikipathways	3	SODM_HUMAN;STAT6_HUMAN;FIBA_HUMAN	236 (236)	0.0639	1
Beta5 beta6 beta7 and beta8 integrin cell surface interactions	PID	1	FINC_HUMAN	17 (18)	0.0642	1
miR-509-3p alteration of YAP1-ECM axis	Wikipathways	1	FINC_HUMAN	17 (18)	0.0642	1
Organelle biogenesis and maintenance	Reactome	3	SODM_HUMAN;EXOC5_HUMAN;CE162_HUMAN	237 (240)	0.0646	1
Simplified Interaction Map Between LOXL4 and Oxidative Stress Pathway	Wikipathways	1	FINC_HUMAN	18 (18)	0.0679	1
fatty acid &beta;-oxidation	HumanCyc	1	S27A2_HUMAN	19 (19)	0.0715	1
Overview of nanoparticle effects	Wikipathways	1	FINC_HUMAN	19 (19)	0.0715	1
fatty acid &beta;-oxidation (peroxisome)	HumanCyc	1	S27A2_HUMAN	19 (19)	0.0715	1
SUMOylation of transcription factors	Reactome	1	MITF_HUMAN	20 (20)	0.0751	1
Regulation of cytoplasmic and nuclear SMAD2/3 signaling	PID	1	IMB1_HUMAN	20 (20)	0.0751	1
fas signaling pathway (cd95)	BioCarta	1	DAXX_HUMAN	20 (20)	0.0751	1
Aminocaproic Acid Action Pathway	SMPDB	1	FIBA_HUMAN	20 (20)	0.0751	1
Tranexamic Acid Action Pathway	SMPDB	1	FIBA_HUMAN	20 (20)	0.0751	1
Urokinase Action Pathway	SMPDB	1	FIBA_HUMAN	20 (20)	0.0751	1
Reteplase Action Pathway	SMPDB	1	FIBA_HUMAN	20 (20)	0.0751	1
Streptokinase Action Pathway	SMPDB	1	FIBA_HUMAN	20 (20)	0.0751	1
Tenecteplase Action Pathway	SMPDB	1	FIBA_HUMAN	20 (20)	0.0751	1
Alteplase Action Pathway	SMPDB	1	FIBA_HUMAN	20 (20)	0.0751	1
Anistreplase Action Pathway	SMPDB	1	FIBA_HUMAN	20 (20)	0.0751	1
Aprotinin Action Pathway	SMPDB	1	FIBA_HUMAN	20 (20)	0.0751	1
Phenindione Action Pathway	SMPDB	1	FIBA_HUMAN	20 (20)	0.0751	1
Dicoumarol Action Pathway	SMPDB	1	FIBA_HUMAN	20 (20)	0.0751	1
Warfarin Action Pathway	SMPDB	1	FIBA_HUMAN	20 (20)	0.0751	1
Acenocoumarol Action Pathway	SMPDB	1	FIBA_HUMAN	20 (20)	0.0751	1
Coagulation	SMPDB	1	FIBA_HUMAN	20 (20)	0.0751	1
Bivalirudin Action Pathway	SMPDB	1	FIBA_HUMAN	20 (20)	0.0751	1
Argatroban Action Pathway	SMPDB	1	FIBA_HUMAN	20 (20)	0.0751	1
Phenprocoumon Action Pathway	SMPDB	1	FIBA_HUMAN	20 (20)	0.0751	1
Dicumarol Action Pathway	SMPDB	1	FIBA_HUMAN	20 (20)	0.0751	1
Ximelagatran Action Pathway	SMPDB	1	FIBA_HUMAN	20 (20)	0.0751	1
Lepirudin Action Pathway	SMPDB	1	FIBA_HUMAN	20 (20)	0.0751	1
Glutathione metabolism	Wikipathways	1	G6PD_HUMAN	20 (20)	0.0751	1
Olfactory bulb development and olfactory learning	Wikipathways	1	DPYL2_HUMAN	20 (20)	0.0751	1
TSLP	NetPath	1	STAT6_HUMAN	21 (21)	0.0787	1
Ardeparin Action Pathway	SMPDB	1	FIBA_HUMAN	21 (21)	0.0787	1
Heparin Action Pathway	SMPDB	1	FIBA_HUMAN	21 (21)	0.0787	1
Fondaparinux Action Pathway	SMPDB	1	FIBA_HUMAN	21 (21)	0.0787	1
Enoxaparin Action Pathway	SMPDB	1	FIBA_HUMAN	21 (21)	0.0787	1
Mono-unsaturated fatty acid beta-oxidation	EHMN	1	S27A2_HUMAN	21 (21)	0.0787	1
VxPx cargo-targeting to cilium	Reactome	1	EXOC5_HUMAN	21 (21)	0.0787	1
SUMO E3 ligases SUMOylate target proteins	Reactome	2	MITF_HUMAN;PHC1_HUMAN	120 (120)	0.0794	1
Post-translational protein modification	Reactome	9	RTF1_HUMAN;FIBA_HUMAN;ADRM1_HUMAN;PHC1_HUMAN;CHST8_HUMAN;MEPE_HUMAN;TTL10_HUMAN;MITF_HUMAN;FINC_HUMAN	1377 (1383)	0.0816	1
Common Pathway of Fibrin Clot Formation	Reactome	1	FIBA_HUMAN	22 (22)	0.0823	1
miRNA targets in ECM and membrane receptors	Wikipathways	1	FINC_HUMAN	22 (44)	0.0823	1
Dengue-2 Interactions with Blood Clotting Cascade	Wikipathways	1	FIBA_HUMAN	22 (22)	0.0823	1
intrinsic prothrombin activation pathway	BioCarta	1	FIBA_HUMAN	23 (23)	0.0859	1
Di-unsaturated fatty acid beta-oxidation	EHMN	1	S27A2_HUMAN	23 (23)	0.0859	1
Blood Clotting Cascade	Wikipathways	1	FIBA_HUMAN	23 (23)	0.0859	1
SUMOylation	Reactome	2	MITF_HUMAN;PHC1_HUMAN	126 (126)	0.0863	1
Metabolism of steroids	Reactome	2	S27A2_HUMAN;IMB1_HUMAN	127 (127)	0.0875	1
Platelet degranulation	Reactome	2	FIBA_HUMAN;FINC_HUMAN	128 (129)	0.0886	1
Synthesis of bile acids and bile salts via 7alpha-hydroxycholesterol	Reactome	1	S27A2_HUMAN	24 (24)	0.0895	1
Fas	INOH	1	DAXX_HUMAN	24 (24)	0.0895	1
Pentose phosphate cycle	INOH	1	G6PD_HUMAN	24 (24)	0.0895	1
Transcriptional activation of mitochondrial biogenesis	Reactome	1	SODM_HUMAN	24 (27)	0.0895	1
Cytosolic tRNA aminoacylation	Reactome	1	SYFB_HUMAN	24 (24)	0.0895	1
TRP channels	Reactome	1	TRPM6_HUMAN	25 (25)	0.093	1
Alpha9 beta1 integrin signaling events	PID	1	FINC_HUMAN	25 (25)	0.093	1
VEGFR3 signaling in lymphatic endothelium	PID	1	FINC_HUMAN	25 (25)	0.093	1
Alanine Aspartate Asparagine metabolism	INOH	1	ASNS_HUMAN	25 (25)	0.093	1
Deadenylation of mRNA	Reactome	1	PARN_HUMAN	25 (25)	0.093	1
Response to elevated platelet cytosolic Ca2+	Reactome	2	FIBA_HUMAN;FINC_HUMAN	133 (134)	0.0946	1
N-glycan antennae elongation in the medial/trans-Golgi	Reactome	1	CHST8_HUMAN	26 (26)	0.0965	1
Surfactant metabolism	Reactome	1	SFTPD_HUMAN	26 (26)	0.0965	1
RNA Polymerase II Transcription	Reactome	8	RTF1_HUMAN;E2F7_HUMAN;G6PD_HUMAN;DAXX_HUMAN;INT5_HUMAN;PHC1_HUMAN;ZN662_HUMAN;CDC7_HUMAN	1223 (1236)	0.0984	1
Photodynamic therapy-induced unfolded protein response	Wikipathways	1	ASNS_HUMAN	27 (27)	0.1	1
Recycling pathway of L1	Reactome	1	DPYL2_HUMAN	28 (29)	0.104	1
Omega-6 fatty acid metabolism	EHMN	1	S27A2_HUMAN	28 (28)	0.104	1
Peroxisomal lipid metabolism	Reactome	1	S27A2_HUMAN	29 (29)	0.107	1
Gastric Cancer Network 1	Wikipathways	1	E2F7_HUMAN	29 (29)	0.107	1
PDGFR-beta pathway	Wikipathways	1	STAT6_HUMAN	29 (29)	0.107	1
Transport of Ribonucleoproteins into the Host Nucleus	Reactome	1	IMB1_HUMAN	30 (30)	0.111	1
Beta2 integrin cell surface interactions	PID	1	FIBA_HUMAN	30 (30)	0.111	1
IL12 signaling mediated by STAT4	PID	1	ETV5_HUMAN	30 (32)	0.111	1
Pentose phosphate pathway - Homo sapiens (human)	KEGG	1	G6PD_HUMAN	30 (30)	0.111	1
Downstream signal transduction	Reactome	1	STAT6_HUMAN	30 (30)	0.111	1
Regulation of cholesterol biosynthesis by SREBP (SREBF)	Reactome	1	IMB1_HUMAN	31 (31)	0.114	1
Syndecan-4-mediated signaling events	PID	1	FINC_HUMAN	32 (32)	0.117	1
Inflammatory Response Pathway	Wikipathways	1	FINC_HUMAN	33 (33)	0.121	1
Activation of the pre-replicative complex	Reactome	1	CDC7_HUMAN	33 (33)	0.121	1
Oxidative Stress	Wikipathways	1	SODM_HUMAN	33 (33)	0.121	1
Alpha4 beta1 integrin signaling events	PID	1	FINC_HUMAN	34 (34)	0.124	1
Synthesis of bile acids and bile salts	Reactome	1	S27A2_HUMAN	34 (34)	0.124	1
Amino acid synthesis and interconversion (transamination)	Reactome	1	ASNS_HUMAN	34 (35)	0.124	1
Nuclear import of Rev protein	Reactome	1	IMB1_HUMAN	34 (34)	0.124	1
p38 MAPK Signaling Pathway	Wikipathways	1	DAXX_HUMAN	34 (34)	0.124	1
Detoxification of Reactive Oxygen Species	Reactome	1	SODM_HUMAN	35 (36)	0.128	1
Alanine_ aspartate and glutamate metabolism - Homo sapiens (human)	KEGG	1	ASNS_HUMAN	35 (35)	0.128	1
HIV-1 Nef: Negative effector of Fas and TNF-alpha	PID	1	DAXX_HUMAN	35 (35)	0.128	1
Signaling mediated by p38-alpha and p38-beta	PID	1	MITF_HUMAN	35 (35)	0.128	1
Amyotrophic lateral sclerosis (ALS)	Wikipathways	1	DAXX_HUMAN	35 (35)	0.128	1
Gene and protein expression by JAK-STAT signaling after Interleukin-12 stimulation	Wikipathways	1	SODM_HUMAN	36 (36)	0.131	1
Regulation of TP53 Degradation	Reactome	1	DAXX_HUMAN	36 (36)	0.131	1
Regulation of mRNA stability by proteins that bind AU-rich elements	Reactome	1	PARN_HUMAN	37 (37)	0.135	1
Activation of ATR in response to replication stress	Reactome	1	CDC7_HUMAN	37 (37)	0.135	1
Regulation of TP53 Expression and Degradation	Reactome	1	DAXX_HUMAN	37 (37)	0.135	1
Interactions of Rev with host cellular proteins	Reactome	1	IMB1_HUMAN	37 (37)	0.135	1
DNA Replication Pre-Initiation	Reactome	1	CDC7_HUMAN	37 (37)	0.135	1
M/G1 Transition	Reactome	1	CDC7_HUMAN	37 (37)	0.135	1
Zinc homeostasis	Wikipathways	1	ZNT4_HUMAN	37 (37)	0.135	1
RNA transport - Homo sapiens (human)	KEGG	2	PABP4_HUMAN;IMB1_HUMAN	166 (171)	0.136	1
Carboxyterminal post-translational modifications of tubulin	Reactome	1	TTL10_HUMAN	38 (38)	0.138	1
tRNA charging	HumanCyc	1	SYFB_HUMAN	38 (38)	0.138	1
Formation of Fibrin Clot (Clotting Cascade)	Reactome	1	FIBA_HUMAN	39 (39)	0.141	1
RUNX1 interacts with co-factors whose precise effect on RUNX1 targets is not known	Reactome	1	PHC1_HUMAN	39 (40)	0.141	1
TGF_beta_Receptor	NetPath	2	DAXX_HUMAN;IMB1_HUMAN	173 (174)	0.146	1
Syndecan-2-mediated signaling events	PID	1	FINC_HUMAN	41 (41)	0.148	1
Nucleotide-binding Oligomerization Domain (NOD) pathway	Wikipathways	1	BIRC1_HUMAN	41 (41)	0.148	1
Metabolic reprogramming in colon cancer	Wikipathways	1	G6PD_HUMAN	42 (42)	0.151	1
tRNA modification in the nucleus and cytosol	Reactome	1	CTU2_HUMAN	42 (42)	0.151	1
DNA Replication	Wikipathways	1	CDC7_HUMAN	42 (42)	0.151	1
tRNA Aminoacylation	Reactome	1	SYFB_HUMAN	42 (42)	0.151	1
FOXM1 transcription factor network	PID	1	ETV5_HUMAN	42 (42)	0.151	1
Fas Ligand (FasL) pathway and Stress induction of Heat Shock Proteins (HSP) regulation	Wikipathways	1	DAXX_HUMAN	42 (43)	0.151	1
Gene expression (Transcription)	Reactome	8	RTF1_HUMAN;E2F7_HUMAN;G6PD_HUMAN;DAXX_HUMAN;INT5_HUMAN;PHC1_HUMAN;ZN662_HUMAN;CDC7_HUMAN	1360 (1373)	0.154	1
Bile acid and bile salt metabolism	Reactome	1	S27A2_HUMAN	43 (43)	0.155	1
Prostaglandin Synthesis and Regulation	Wikipathways	1	MITF_HUMAN	44 (44)	0.158	1
FOXA1 transcription factor network	PID	1	SFTPD_HUMAN	44 (44)	0.158	1
Aminoacyl-tRNA biosynthesis - Homo sapiens (human)	KEGG	1	SYFB_HUMAN	44 (66)	0.158	1
ABC transporters - Homo sapiens (human)	KEGG	1	ABCB7_HUMAN	44 (44)	0.158	1
TGF-Ncore	Signalink	1	DAXX_HUMAN	45 (45)	0.161	1
Proteasome - Homo sapiens (human)	KEGG	1	ADRM1_HUMAN	45 (45)	0.161	1
Warburg Effect	SMPDB	1	G6PD_HUMAN	45 (45)	0.161	1
ATM Signaling Network in Development and Disease	Wikipathways	1	G6PD_HUMAN	45 (46)	0.161	1
Transcriptional misregulation in cancer - Homo sapiens (human)	KEGG	2	MITF_HUMAN;ETV5_HUMAN	185 (186)	0.162	1
SUMOylation of RNA binding proteins	Reactome	1	PHC1_HUMAN	46 (46)	0.165	1
Insulin Pathway	PID	1	EXOC5_HUMAN	46 (46)	0.165	1
Regulation of Microtubule Cytoskeleton	Wikipathways	1	DPYL2_HUMAN	46 (46)	0.165	1
Cilium Assembly	Reactome	2	EXOC5_HUMAN;CE162_HUMAN	187 (187)	0.165	1
Validated transcriptional targets of deltaNp63 isoforms	PID	1	ADRM1_HUMAN	47 (48)	0.168	1
IL6-mediated signaling events	PID	1	MITF_HUMAN	47 (47)	0.168	1
Arf6 trafficking events	PID	1	EXOC5_HUMAN	47 (47)	0.168	1
Thymic Stromal LymphoPoietin (TSLP) Signaling Pathway	Wikipathways	1	STAT6_HUMAN	47 (47)	0.168	1
agrin in postsynaptic differentiation	BioCarta	1	UTRO_HUMAN	48 (48)	0.171	1
FoxO family signaling	PID	1	SODM_HUMAN	49 (50)	0.174	1
Platelet Aggregation Inhibitor Pathway_ Pharmacodynamics	PharmGKB	1	FIBA_HUMAN	49 (49)	0.174	1
Retrograde transport at the Trans-Golgi-Network	Reactome	1	GCC2_HUMAN	49 (49)	0.174	1
Transcriptional Regulation by TP53	Reactome	3	DAXX_HUMAN;G6PD_HUMAN;E2F7_HUMAN	372 (374)	0.176	1
RAF/MAP kinase cascade	Reactome	2	FIBA_HUMAN;FINC_HUMAN	196 (197)	0.177	1
Angiopoietin receptor Tie2-mediated signaling	PID	1	FINC_HUMAN	50 (50)	0.178	1
Mitochondrial biogenesis	Reactome	1	SODM_HUMAN	50 (53)	0.178	1
Vitamin B12 Metabolism	Wikipathways	1	SODM_HUMAN	50 (51)	0.178	1
JAK STAT MolecularVariation 2	INOH	1	STAT6_HUMAN	50 (50)	0.178	1
Cytosolic sensors of pathogen-associated DNA	Reactome	1	STAT6_HUMAN	51 (51)	0.181	1
HDMs demethylate histones	Reactome	1	KDM8_HUMAN	51 (51)	0.181	1
Amyotrophic lateral sclerosis (ALS) - Homo sapiens (human)	KEGG	1	DAXX_HUMAN	51 (51)	0.181	1
TP53 Regulates Transcription of Cell Cycle Genes	Reactome	1	E2F7_HUMAN	51 (51)	0.181	1
Mineral absorption - Homo sapiens (human)	KEGG	1	TRPM6_HUMAN	51 (51)	0.181	1
Cargo trafficking to the periciliary membrane	Reactome	1	EXOC5_HUMAN	51 (51)	0.181	1
Signaling events mediated by Stem cell factor receptor (c-Kit)	PID	1	MITF_HUMAN	52 (52)	0.184	1
Apoptotic execution phase	Reactome	1	IMB1_HUMAN	52 (52)	0.184	1
mechanism of gene regulation by peroxisome proliferators via ppara	BioCarta	1	FAT1_HUMAN	52 (52)	0.184	1
One carbon metabolism and related pathways	Wikipathways	1	SODM_HUMAN	52 (52)	0.184	1
MAPK1/MAPK3 signaling	Reactome	2	FIBA_HUMAN;FINC_HUMAN	202 (203)	0.186	1
Influenza Life Cycle	Reactome	1	IMB1_HUMAN	53 (53)	0.187	1
hiv-1 nef: negative effector of fas and tnf	BioCarta	1	DAXX_HUMAN	53 (53)	0.187	1
keratinocyte differentiation	BioCarta	1	DAXX_HUMAN	53 (53)	0.187	1
Bile acid biosynthesis	EHMN	1	S27A2_HUMAN	53 (53)	0.187	1
Signaling by PDGF	Reactome	1	STAT6_HUMAN	54 (54)	0.19	1
IL-4 Signaling Pathway	Wikipathways	1	STAT6_HUMAN	54 (54)	0.19	1
Formation of the ternary complex_ and subsequently_ the 43S complex	Reactome	1	RS24_HUMAN	55 (61)	0.193	1
Role of Calcineurin-dependent NFAT signaling in lymphocytes	PID	1	IMB1_HUMAN	55 (56)	0.193	1
Legionellosis - Homo sapiens (human)	KEGG	1	BIRC1_HUMAN	55 (55)	0.193	1
RANKL-RANK (Receptor activator of NFKB (ligand)) Signaling Pathway	Wikipathways	1	MITF_HUMAN	55 (55)	0.193	1
Deadenylation-dependent mRNA decay	Reactome	1	PARN_HUMAN	56 (56)	0.197	1
Glutathione metabolism - Homo sapiens (human)	KEGG	1	G6PD_HUMAN	56 (56)	0.197	1
p53 pathway	PID	1	DAXX_HUMAN	57 (58)	0.2	1
EGF-Ncore	Signalink	1	DAXX_HUMAN	57 (57)	0.2	1
ABC-family proteins mediated transport	Reactome	1	ABCB7_HUMAN	59 (59)	0.206	1
E3 ubiquitin ligases ubiquitinate target proteins	Reactome	1	RTF1_HUMAN	59 (59)	0.206	1
Kit receptor signaling pathway	Wikipathways	1	MITF_HUMAN	59 (59)	0.206	1
Lysine degradation - Homo sapiens (human)	KEGG	1	PRDM2_HUMAN	59 (59)	0.206	1
Translation initiation complex formation	Reactome	1	RS24_HUMAN	62 (68)	0.215	1
Ribosomal scanning and start codon recognition	Reactome	1	RS24_HUMAN	62 (68)	0.215	1
Longevity regulating pathway - multiple species - Homo sapiens (human)	KEGG	1	SODM_HUMAN	62 (62)	0.215	1
Regulation of PTEN gene transcription	Reactome	1	PHC1_HUMAN	62 (62)	0.215	1
IL4	NetPath	1	STAT6_HUMAN	63 (63)	0.218	1
Activation of the mRNA upon binding of the cap-binding complex and eIFs_ and subsequent binding to 43S	Reactome	1	RS24_HUMAN	63 (69)	0.218	1
Influenza Infection	Reactome	1	IMB1_HUMAN	63 (63)	0.218	1
IL12-mediated signaling events	PID	1	STAT6_HUMAN	63 (65)	0.218	1
Integrins in angiogenesis	PID	1	FINC_HUMAN	63 (63)	0.218	1
Lung fibrosis	Wikipathways	1	PARN_HUMAN	63 (64)	0.218	1
Genotoxicity pathway	Wikipathways	1	E2F7_HUMAN	64 (64)	0.221	1
RNA Polymerase II Transcription Elongation	Reactome	1	RTF1_HUMAN	64 (65)	0.221	1
Peroxisomal protein import	Reactome	1	S27A2_HUMAN	64 (64)	0.221	1
Semaphorin interactions	Reactome	1	DPYL2_HUMAN	64 (64)	0.221	1
Association Between Physico-Chemical Features and Toxicity Associated Pathways	Wikipathways	1	FINC_HUMAN	64 (65)	0.221	1
Formation of RNA Pol II elongation complex	Reactome	1	RTF1_HUMAN	64 (65)	0.221	1
IL4-mediated signaling events	PID	1	STAT6_HUMAN	65 (65)	0.224	1
Inflammatory bowel disease (IBD) - Homo sapiens (human)	KEGG	1	STAT6_HUMAN	65 (65)	0.224	1
Mitophagy - animal - Homo sapiens (human)	KEGG	1	MITF_HUMAN	65 (65)	0.224	1
Central carbon metabolism in cancer - Homo sapiens (human)	KEGG	1	G6PD_HUMAN	65 (65)	0.224	1
Folate Metabolism	Wikipathways	1	SODM_HUMAN	65 (66)	0.224	1
Histone Modifications	Wikipathways	1	PRDM2_HUMAN	66 (66)	0.228	1
FGF	INOH	1	ETV5_HUMAN	67 (67)	0.231	1
MAPK family signaling cascades	Reactome	2	FIBA_HUMAN;FINC_HUMAN	234 (237)	0.231	1
Sterol Regulatory Element-Binding Proteins (SREBP) signalling	Wikipathways	1	IMB1_HUMAN	68 (68)	0.234	1
Endoderm Differentiation	Wikipathways	1	RTF1_HUMAN	68 (71)	0.234	1
RAC1-PAK1-p38-MMP2 Pathway	Wikipathways	1	FINC_HUMAN	68 (68)	0.234	1
PPAR signaling pathway	Wikipathways	1	S27A2_HUMAN	68 (68)	0.234	1
SUMOylation of chromatin organization proteins	Reactome	1	PHC1_HUMAN	70 (70)	0.24	1
RNA polymerase II transcribes snRNA genes	Reactome	1	INT5_HUMAN	70 (77)	0.24	1
KitReceptor	NetPath	1	MITF_HUMAN	70 (70)	0.24	1
TCR	NetPath	2	DPYL2_HUMAN;G6PD_HUMAN	241 (245)	0.241	1
Melanoma - Homo sapiens (human)	KEGG	1	MITF_HUMAN	72 (72)	0.245	1
IL6	NetPath	1	DAXX_HUMAN	74 (74)	0.251	1
Bacterial invasion of epithelial cells - Homo sapiens (human)	KEGG	1	FINC_HUMAN	74 (74)	0.251	1
PPAR signaling pathway - Homo sapiens (human)	KEGG	1	S27A2_HUMAN	74 (74)	0.251	1
Diseases of signal transduction	Reactome	2	FIBA_HUMAN;FINC_HUMAN	248 (248)	0.251	1
E2F transcription factor network	PID	1	E2F7_HUMAN	75 (75)	0.254	1
Generic Transcription Pathway	Reactome	6	E2F7_HUMAN;G6PD_HUMAN;DAXX_HUMAN;PHC1_HUMAN;ZN662_HUMAN;CDC7_HUMAN	1101 (1107)	0.255	1
SUMOylation of DNA damage response and repair proteins	Reactome	1	PHC1_HUMAN	76 (76)	0.257	1
G1/S Transition	Reactome	1	CDC7_HUMAN	76 (76)	0.257	1
DNA Replication	Reactome	1	CDC7_HUMAN	79 (80)	0.266	1
Complement and coagulation cascades - Homo sapiens (human)	KEGG	1	FIBA_HUMAN	79 (79)	0.266	1
Protein ubiquitination	Reactome	1	RTF1_HUMAN	79 (80)	0.266	1
Platelet activation_ signaling and aggregation	Reactome	2	FIBA_HUMAN;FINC_HUMAN	259 (260)	0.267	1
Regulation of nuclear beta catenin signaling and target gene transcription	PID	1	MITF_HUMAN	80 (80)	0.269	1
Antigen processing: Ubiquitination & Proteasome degradation	Reactome	2	RN213_HUMAN;UBR1_HUMAN	261 (264)	0.27	1
Signaling events mediated by Hepatocyte Growth Factor Receptor (c-Met)	PID	1	IMB1_HUMAN	81 (82)	0.272	1
ECM-receptor interaction - Homo sapiens (human)	KEGG	1	FINC_HUMAN	82 (82)	0.275	1
Selenium Micronutrient Network	Wikipathways	1	SODM_HUMAN	82 (83)	0.275	1
TP53 Regulates Metabolic Genes	Reactome	1	G6PD_HUMAN	86 (86)	0.286	1
RNA Polymerase II Pre-transcription Events	Reactome	1	RTF1_HUMAN	87 (88)	0.289	1
Retinoblastoma Gene in Cancer	Wikipathways	1	CDC7_HUMAN	87 (89)	0.289	1
Cytoplasmic Ribosomal Proteins	Wikipathways	1	RS24_HUMAN	88 (88)	0.291	1
Host Interactions of HIV factors	Reactome	1	IMB1_HUMAN	88 (89)	0.291	1
Longevity regulating pathway - Homo sapiens (human)	KEGG	1	SODM_HUMAN	89 (89)	0.294	1
mRNA surveillance pathway - Homo sapiens (human)	KEGG	1	PABP4_HUMAN	91 (91)	0.3	1
Th1 and Th2 cell differentiation - Homo sapiens (human)	KEGG	1	STAT6_HUMAN	92 (92)	0.302	1
Peptide chain elongation	Reactome	1	RS24_HUMAN	92 (101)	0.302	1
GPCRs_ Other	Wikipathways	1	OR2A5_HUMAN	92 (101)	0.302	1
Human Complement System	Wikipathways	1	FIBA_HUMAN	92 (92)	0.302	1
Small cell lung cancer - Homo sapiens (human)	KEGG	1	FINC_HUMAN	93 (93)	0.305	1
Eukaryotic Translation Termination	Reactome	1	RS24_HUMAN	95 (104)	0.311	1
Selenocysteine synthesis	Reactome	1	RS24_HUMAN	95 (104)	0.311	1
Amoebiasis - Homo sapiens (human)	KEGG	1	FINC_HUMAN	95 (96)	0.311	1
PTEN Regulation	Reactome	1	PHC1_HUMAN	96 (96)	0.313	1
Prostate cancer - Homo sapiens (human)	KEGG	1	ETV5_HUMAN	97 (97)	0.316	1
Nonsense Mediated Decay (NMD) independent of the Exon Junction Complex (EJC)	Reactome	1	RS24_HUMAN	97 (106)	0.316	1
Eukaryotic Translation Elongation	Reactome	1	RS24_HUMAN	97 (106)	0.316	1
Anchoring of the basal body to the plasma membrane	Reactome	1	CE162_HUMAN	97 (97)	0.316	1
Interleukin-4 and Interleukin-13 signaling	Wikipathways	1	FINC_HUMAN	97 (97)	0.316	1
Extracellular matrix organization	Reactome	2	FIBA_HUMAN;FINC_HUMAN	293 (294)	0.317	1
Disease	Reactome	3	FIBA_HUMAN;IMB1_HUMAN;FINC_HUMAN	508 (510)	0.317	1
JAK STAT MolecularVariation 1	INOH	1	STAT6_HUMAN	98 (98)	0.319	1
AGE-RAGE signaling pathway in diabetic complications - Homo sapiens (human)	KEGG	1	FINC_HUMAN	99 (99)	0.321	1
Translation	Reactome	2	SYFB_HUMAN;RS24_HUMAN	299 (310)	0.325	1
Melanogenesis - Homo sapiens (human)	KEGG	1	MITF_HUMAN	101 (101)	0.327	1
Neural Crest Differentiation	Wikipathways	1	MITF_HUMAN	101 (101)	0.327	1
L1CAM interactions	Reactome	1	DPYL2_HUMAN	101 (103)	0.327	1
Stimuli-sensing channels	Reactome	1	TRPM6_HUMAN	102 (102)	0.329	1
UCH proteinases	Reactome	1	ADRM1_HUMAN	102 (102)	0.329	1
tRNA processing	Reactome	1	CTU2_HUMAN	103 (103)	0.332	1
Mitotic G1-G1/S phases	Reactome	1	CDC7_HUMAN	104 (104)	0.335	1
JAK-STAT-Core	Signalink	1	STAT6_HUMAN	104 (104)	0.335	1
Pathways in cancer - Homo sapiens (human)	KEGG	3	STAT6_HUMAN;MITF_HUMAN;FINC_HUMAN	525 (526)	0.335	1
Senescence and Autophagy in Cancer	Wikipathways	1	FINC_HUMAN	105 (106)	0.337	1
Formation of a pool of free 40S subunits	Reactome	1	RS24_HUMAN	105 (115)	0.337	1
Leukotriene metabolism	EHMN	1	S27A2_HUMAN	105 (105)	0.337	1
JAK STAT pathway and regulation	INOH	2	STAT6_HUMAN;CDC7_HUMAN	310 (310)	0.341	1
Insulin resistance - Homo sapiens (human)	KEGG	1	S27A2_HUMAN	107 (107)	0.342	1
Th17 cell differentiation - Homo sapiens (human)	KEGG	1	STAT6_HUMAN	107 (107)	0.342	1
Phase I - Functionalization of compounds	Reactome	1	MARC2_HUMAN	109 (109)	0.348	1
Nonsense-Mediated Decay (NMD)	Reactome	1	RS24_HUMAN	109 (118)	0.348	1
Nonsense Mediated Decay (NMD) enhanced by the Exon Junction Complex (EJC)	Reactome	1	RS24_HUMAN	109 (118)	0.348	1
DNA Damage Response (only ATM dependent)	Wikipathways	1	SODM_HUMAN	110 (110)	0.35	1
Class I MHC mediated antigen processing & presentation	Reactome	2	RN213_HUMAN;UBR1_HUMAN	321 (324)	0.357	1
SRP-dependent cotranslational protein targeting to membrane	Reactome	1	RS24_HUMAN	114 (124)	0.36	1
L13a-mediated translational silencing of Ceruloplasmin expression	Reactome	1	RS24_HUMAN	115 (125)	0.363	1
GTP hydrolysis and joining of the 60S ribosomal subunit	Reactome	1	RS24_HUMAN	116 (126)	0.365	1
Metabolism of amino acids and derivatives	Reactome	2	ASNS_HUMAN;RS24_HUMAN	330 (342)	0.369	1
Apoptosis	Reactome	1	IMB1_HUMAN	118 (118)	0.37	1
G2/M Checkpoints	Reactome	1	CDC7_HUMAN	120 (120)	0.375	1
Cell Cycle	Wikipathways	1	CDC7_HUMAN	120 (120)	0.375	1
Programmed Cell Death	Reactome	1	IMB1_HUMAN	121 (121)	0.378	1
Selenoamino acid metabolism	Reactome	1	RS24_HUMAN	121 (130)	0.378	1
Cap-dependent Translation Initiation	Reactome	1	RS24_HUMAN	123 (133)	0.383	1
Eukaryotic Translation Initiation	Reactome	1	RS24_HUMAN	123 (133)	0.383	1
Platelet activation - Homo sapiens (human)	KEGG	1	FIBA_HUMAN	123 (123)	0.383	1
Cell cycle - Homo sapiens (human)	KEGG	1	CDC7_HUMAN	124 (124)	0.385	1
Integrin	INOH	1	FINC_HUMAN	124 (124)	0.385	1
Cellular responses to stress	Reactome	2	SODM_HUMAN;PHC1_HUMAN	343 (345)	0.388	1
Oxidative Stress Induced Senescence	Reactome	1	PHC1_HUMAN	126 (126)	0.39	1
miR-targeted genes in leukocytes - TarBase	Wikipathways	1	G6PD_HUMAN	126 (154)	0.39	1
Metabolism of RNA	Reactome	3	PARN_HUMAN;CTU2_HUMAN;RS24_HUMAN	577 (586)	0.391	1
Osteoclast differentiation - Homo sapiens (human)	KEGG	1	MITF_HUMAN	128 (128)	0.395	1
Adipogenesis	Wikipathways	1	STAT6_HUMAN	130 (131)	0.399	1
FoxO signaling pathway - Homo sapiens (human)	KEGG	1	SODM_HUMAN	132 (132)	0.404	1
TGF-beta Signaling Pathway	Wikipathways	1	FINC_HUMAN	132 (132)	0.404	1
Ribosome - Homo sapiens (human)	KEGG	1	RS24_HUMAN	135 (153)	0.411	1
Apoptosis - Homo sapiens (human)	KEGG	1	DAXX_HUMAN	136 (136)	0.413	1
Regulation of toll-like receptor signaling pathway	Wikipathways	1	SFTPD_HUMAN	139 (143)	0.42	1
Rho GTPase cycle	Reactome	1	MYO9A_HUMAN	140 (144)	0.423	1
NRF2 pathway	Wikipathways	1	G6PD_HUMAN	142 (142)	0.427	1
AndrogenReceptor	NetPath	1	DAXX_HUMAN	143 (143)	0.429	1
Hepatitis B - Homo sapiens (human)	KEGG	1	STAT6_HUMAN	144 (144)	0.432	1
Cell adhesion molecules (CAMs) - Homo sapiens (human)	KEGG	1	CNTP2_HUMAN	144 (144)	0.432	1
Brain-Derived Neurotrophic Factor (BDNF) signaling pathway	Wikipathways	1	DPYL2_HUMAN	144 (144)	0.432	1
Mesodermal Commitment Pathway	Wikipathways	1	ASCC3_HUMAN	146 (153)	0.436	1
Regulation of Actin Cytoskeleton	Wikipathways	1	FINC_HUMAN	149 (151)	0.443	1
Phagosome - Homo sapiens (human)	KEGG	1	SFTPD_HUMAN	151 (152)	0.447	1
Toll-Like Receptors Cascades	Reactome	1	FIBA_HUMAN	154 (154)	0.454	1
Epithelial to mesenchymal transition in colorectal cancer	Wikipathways	1	FINC_HUMAN	159 (160)	0.464	1
Regulation of TP53 Activity	Reactome	1	DAXX_HUMAN	161 (162)	0.469	1
Necroptosis - Homo sapiens (human)	KEGG	1	STAT6_HUMAN	162 (162)	0.471	1
JAK-STAT signaling pathway - Homo sapiens (human)	KEGG	1	STAT6_HUMAN	162 (162)	0.471	1
Cellular responses to external stimuli	Reactome	2	SODM_HUMAN;PHC1_HUMAN	412 (414)	0.48	1
NOD-like receptor signaling pathway - Homo sapiens (human)	KEGG	1	BIRC1_HUMAN	168 (168)	0.483	1
Transport to the Golgi and subsequent modification	Reactome	1	CHST8_HUMAN	168 (168)	0.483	1
Axon guidance - Homo sapiens (human)	KEGG	1	DPYL2_HUMAN	175 (175)	0.497	1
Ion channel transport	Reactome	1	TRPM6_HUMAN	179 (179)	0.505	1
Vitamin D Receptor Pathway	Wikipathways	1	G6PD_HUMAN	182 (184)	0.511	1
Metapathway biotransformation Phase I and II	Wikipathways	1	CHST8_HUMAN	184 (186)	0.515	1
Herpes simplex infection - Homo sapiens (human)	KEGG	1	DAXX_HUMAN	185 (185)	0.517	1
IL-7 signaling	INOH	1	CDC7_HUMAN	185 (185)	0.517	1
EPO signaling	INOH	1	CDC7_HUMAN	186 (186)	0.519	1
Intra-Golgi and retrograde Golgi-to-ER traffic	Reactome	1	GCC2_HUMAN	186 (186)	0.519	1
Fatty acid metabolism	Reactome	1	S27A2_HUMAN	187 (189)	0.52	1
Cellular Senescence	Reactome	1	PHC1_HUMAN	188 (189)	0.522	1
VEGF	INOH	1	CDC7_HUMAN	188 (188)	0.522	1
Huntington disease - Homo sapiens (human)	KEGG	1	SODM_HUMAN	193 (193)	0.532	1
HIV Infection	Reactome	1	IMB1_HUMAN	195 (197)	0.535	1
Transcriptional regulation by RUNX1	Reactome	1	PHC1_HUMAN	196 (198)	0.537	1
Proteoglycans in cancer - Homo sapiens (human)	KEGG	1	FINC_HUMAN	198 (201)	0.541	1
Focal Adhesion	Wikipathways	1	FINC_HUMAN	198 (198)	0.541	1
Focal adhesion - Homo sapiens (human)	KEGG	1	FINC_HUMAN	199 (199)	0.543	1
Epstein-Barr virus infection - Homo sapiens (human)	KEGG	1	ADRM1_HUMAN	200 (201)	0.545	1
Rap1 signaling pathway - Homo sapiens (human)	KEGG	1	SI1L3_HUMAN	206 (206)	0.555	1
Ciliary landscape	Wikipathways	1	EXOC5_HUMAN	213 (213)	0.567	1
Regulation of actin cytoskeleton - Homo sapiens (human)	KEGG	1	FINC_HUMAN	213 (213)	0.567	1
Cell surface interactions at the vascular wall	Reactome	1	FINC_HUMAN	213 (219)	0.567	1
PIP3 activates AKT signaling	Reactome	1	PHC1_HUMAN	214 (214)	0.569	1
Neutrophil degranulation	Reactome	2	S27A2_HUMAN;IMB1_HUMAN	488 (490)	0.572	1
Ub-specific processing proteases	Reactome	1	ADRM1_HUMAN	220 (220)	0.579	1
Biological oxidations	Reactome	1	MARC2_HUMAN	229 (231)	0.594	1
Innate Immune System	Reactome	4	S27A2_HUMAN;STAT6_HUMAN;FIBA_HUMAN;IMB1_HUMAN	1067 (1077)	0.606	1
Intracellular signaling by second messengers	Reactome	1	PHC1_HUMAN	245 (245)	0.619	1
MAPK Signaling Pathway	Wikipathways	1	DAXX_HUMAN	246 (246)	0.621	1
Cell Cycle Checkpoints	Reactome	1	CDC7_HUMAN	249 (250)	0.625	1
Infectious disease	Reactome	1	IMB1_HUMAN	251 (253)	0.628	1
Signaling by Interleukins	Reactome	1	STAT6_HUMAN	254 (254)	0.632	1
GPCRs_ Class A Rhodopsin-like	Wikipathways	1	GPR75_HUMAN	260 (261)	0.641	1
Metabolism of carbohydrates	Reactome	1	G6PD_HUMAN	263 (264)	0.645	1
miR-targeted genes in epithelium - TarBase	Wikipathways	1	G6PD_HUMAN	267 (333)	0.651	1
Chromatin modifying enzymes	Reactome	1	KDM8_HUMAN	271 (272)	0.657	1
Chromatin organization	Reactome	1	KDM8_HUMAN	271 (272)	0.657	1
Asparagine N-linked glycosylation	Reactome	1	CHST8_HUMAN	286 (286)	0.677	1
MAPK signaling pathway - Homo sapiens (human)	KEGG	1	DAXX_HUMAN	295 (295)	0.688	1
Deubiquitination	Reactome	1	ADRM1_HUMAN	296 (296)	0.689	1
Focal Adhesion-PI3K-Akt-mTOR-signaling pathway	Wikipathways	1	FINC_HUMAN	302 (302)	0.697	1
Nuclear Receptors Meta-Pathway	Wikipathways	1	G6PD_HUMAN	315 (316)	0.712	1
DNA Repair	Reactome	1	ASCC3_HUMAN	318 (320)	0.715	1
miR-targeted genes in muscle cell - TarBase	Wikipathways	1	G6PD_HUMAN	329 (400)	0.728	1
Immune System	Reactome	6	FIBA_HUMAN;RN213_HUMAN;UBR1_HUMAN;S27A2_HUMAN;STAT6_HUMAN;IMB1_HUMAN	1825 (1840)	0.734	1
Metabolism of lipids	Reactome	2	S27A2_HUMAN;IMB1_HUMAN	660 (664)	0.736	1
Hemostasis	Reactome	2	FIBA_HUMAN;FINC_HUMAN	662 (668)	0.737	1
Human papillomavirus infection - Homo sapiens (human)	KEGG	1	FINC_HUMAN	339 (339)	0.738	1
PI3K-Akt Signaling Pathway	Wikipathways	1	FINC_HUMAN	339 (340)	0.738	1
Transport of small molecules	Reactome	2	TRPM6_HUMAN;ABCB7_HUMAN	665 (666)	0.739	1
Olfactory receptor activity	Wikipathways	1	OR2A5_HUMAN	350 (354)	0.75	1
PI3K-Akt signaling pathway - Homo sapiens (human)	KEGG	1	FINC_HUMAN	353 (354)	0.753	1
Axon guidance	Reactome	1	DPYL2_HUMAN	356 (358)	0.756	1
Adaptive Immune System	Reactome	2	RN213_HUMAN;UBR1_HUMAN	722 (732)	0.78	1
Metabolism	Reactome	6	G6PD_HUMAN;MARC2_HUMAN;RS24_HUMAN;ASNS_HUMAN;S27A2_HUMAN;IMB1_HUMAN	1954 (1972)	0.794	1
miR-targeted genes in lymphocytes - TarBase	Wikipathways	1	G6PD_HUMAN	409 (489)	0.803	1
Signaling by Receptor Tyrosine Kinases	Reactome	1	STAT6_HUMAN	423 (423)	0.813	1
Signaling by Rho GTPases	Reactome	1	MYO9A_HUMAN	431 (435)	0.819	1
Olfactory Signaling Pathway	Reactome	1	OR2A5_HUMAN	436 (437)	0.823	1
Olfactory transduction - Homo sapiens (human)	KEGG	1	OR2A5_HUMAN	446 (447)	0.83	1
EGFR1	NetPath	1	SKT_HUMAN	455 (457)	0.836	1
Cytokine Signaling in Immune system	Reactome	1	STAT6_HUMAN	458 (458)	0.838	1
Cell Cycle_ Mitotic	Reactome	1	CDC7_HUMAN	479 (481)	0.851	1
Cell Cycle	Reactome	1	CDC7_HUMAN	562 (564)	0.894	1
G alpha (s) signalling events	Reactome	1	OR2A5_HUMAN	581 (583)	0.902	1
Membrane Trafficking	Reactome	1	GCC2_HUMAN	582 (582)	0.902	1
Developmental Biology	Reactome	1	DPYL2_HUMAN	618 (620)	0.916	1
Vesicle-mediated transport	Reactome	1	GCC2_HUMAN	620 (620)	0.916	1
Signal Transduction	Reactome	6	FIBA_HUMAN;MYO9A_HUMAN;OR2A5_HUMAN;PHC1_HUMAN;STAT6_HUMAN;FINC_HUMAN	2634 (2647)	0.96	1
GPCR downstream signalling	Reactome	1	OR2A5_HUMAN	1172 (1176)	0.992	1
Signaling by GPCR	Reactome	1	OR2A5_HUMAN	1235 (1240)	0.994	1
