## Supplementary material for "Primary human chondrocytes respond to compression with plasma membrane receptors and by microtubule activation: a phosphoproteomic study": Pathway Enrichment Results: h_output.csv

pathway_name	pathway_source	num_overlapping_genes	overlapping_genes	num_all_pathway_genes	P_genes	Q_genes
Arginine Proline metabolism	INOH	3	KCRS_HUMAN;ARGI1_HUMAN;AOC3_HUMAN	54 (55)	0.000203	0.932	0.000568182	88
Galactose metabolism - Homo sapiens (human)	KEGG	2	GANC_HUMAN;SUIS_HUMAN	31 (31)	0.00198	1
Starch and sucrose metabolism - Homo sapiens (human)	KEGG	2	GANC_HUMAN;SUIS_HUMAN	36 (36)	0.00267	1
Metabolism of polyamines	Reactome	2	KCRS_HUMAN;ARGI1_HUMAN	40 (40)	0.00329	1
Arginine and proline metabolism - Homo sapiens (human)	KEGG	2	KCRS_HUMAN;ARGI1_HUMAN	49 (50)	0.0049	1
phenylethylamine degradation I	HumanCyc	1	AOC3_HUMAN	4 (4)	0.00856	1
SLIT2:ROBO1 increases RHOA activity	Reactome	1	SLIT2_HUMAN	4 (4)	0.00856	1
Signaling by ROBO receptors	Wikipathways	1	SLIT2_HUMAN	4 (4)	0.00856	1
creatine-phosphate biosynthesis	HumanCyc	1	KCRS_HUMAN	5 (5)	0.0107	1
spermine and spermidine degradation I	HumanCyc	1	AOC3_HUMAN	5 (5)	0.0107	1
urea cycle	HumanCyc	1	ARGI1_HUMAN	6 (6)	0.0128	1
Robo4 and VEGF Signaling Pathways Crosstalk	Wikipathways	1	SLIT2_HUMAN	6 (6)	0.0128	1
Amino Acid metabolism	Wikipathways	2	ARGI1_HUMAN;AOC3_HUMAN	91 (91)	0.0161	1
sucrose degradation	HumanCyc	1	SUIS_HUMAN	8 (8)	0.017	1
Role of ABL in ROBO-SLIT signaling	Reactome	1	SLIT2_HUMAN	8 (8)	0.017	1
Regulation of commissural axon pathfinding by SLIT and ROBO	Reactome	1	SLIT2_HUMAN	8 (8)	0.017	1
Inactivation of CDC42 and RAC1	Reactome	1	SLIT2_HUMAN	8 (8)	0.017	1
Excitatory Neural Signalling Through 5-HTR 7 and Serotonin	SMPDB	1	5HT7R_HUMAN	8 (8)	0.017	1
Amoebiasis - Homo sapiens (human)	KEGG	2	ARGI1_HUMAN;RAB7A_HUMAN	95 (96)	0.0175	1
Carnosinuria_ carnosinemia	SMPDB	1	AOC3_HUMAN	9 (9)	0.0191	1
Ureidopropionase deficiency	SMPDB	1	AOC3_HUMAN	9 (9)	0.0191	1
GABA-Transaminase Deficiency	SMPDB	1	AOC3_HUMAN	9 (9)	0.0191	1
Beta-Alanine Metabolism	SMPDB	1	AOC3_HUMAN	9 (9)	0.0191	1
Digestion of dietary carbohydrate	Reactome	1	SUIS_HUMAN	10 (10)	0.0213	1
Urea cycle	Reactome	1	ARGI1_HUMAN	10 (10)	0.0213	1
Synthesis of PIPs at the late endosome membrane	Reactome	1	PI3R4_HUMAN	11 (11)	0.0234	1
Creatine metabolism	Reactome	1	KCRS_HUMAN	11 (11)	0.0234	1
Spinal Cord Injury	Wikipathways	2	SLIT2_HUMAN;ARGI1_HUMAN	115 (117)	0.025	1
Pregnenolone biosynthesis	Reactome	1	RIMB1_HUMAN	12 (12)	0.0255	1
Serotonin receptors	Reactome	1	5HT7R_HUMAN	12 (12)	0.0255	1
RHO GTPases Activate NADPH Oxidases	Reactome	1	PI3R4_HUMAN	13 (13)	0.0275	1
Phenylalanine degradation	INOH	1	AOC3_HUMAN	13 (13)	0.0275	1
Argininemia	SMPDB	1	ARGI1_HUMAN	13 (13)	0.0275	1
Citrullinemia Type I	SMPDB	1	ARGI1_HUMAN	13 (13)	0.0275	1
Carbamoyl Phosphate Synthetase Deficiency	SMPDB	1	ARGI1_HUMAN	13 (13)	0.0275	1
Argininosuccinic Aciduria	SMPDB	1	ARGI1_HUMAN	13 (13)	0.0275	1
Urea Cycle	SMPDB	1	ARGI1_HUMAN	13 (13)	0.0275	1
Ornithine Transcarbamylase Deficiency (OTC Deficiency)	SMPDB	1	ARGI1_HUMAN	13 (13)	0.0275	1
Activation of RAC1	Reactome	1	SLIT2_HUMAN	14 (14)	0.0296	1
Benzodiazepine Pathway_ Pharmacodynamics	PharmGKB	1	RIMB1_HUMAN	14 (14)	0.0296	1
Autophagy - animal - Homo sapiens (human)	KEGG	2	PI3R4_HUMAN;RAB7A_HUMAN	128 (128)	0.0305	1
Sorafenib Metabolism Pathway	SMPDB	1	PPIB_HUMAN	15 (15)	0.0317	1
Mammary gland development pathway - Embryonic development (Stage 1 of 4)	Wikipathways	1	ZEB2_HUMAN	15 (18)	0.0317	1
Synthesis of PIPs at the early endosome membrane	Reactome	1	PI3R4_HUMAN	16 (16)	0.0338	1
Morphine Metabolism Pathway	SMPDB	1	PPIB_HUMAN	16 (16)	0.0338	1
Acetylcholine Neurotransmitter Release Cycle	Reactome	1	RIMB1_HUMAN	17 (17)	0.0359	1
Phenylalanine metabolism - Homo sapiens (human)	KEGG	1	AOC3_HUMAN	17 (17)	0.0359	1
Serotonin Neurotransmitter Release Cycle	Reactome	1	RIMB1_HUMAN	18 (18)	0.0379	1
Synthesis of PIPs at the Golgi membrane	Reactome	1	PI3R4_HUMAN	18 (18)	0.0379	1
Protein methylation	Reactome	1	CMKMT_HUMAN	18 (18)	0.0379	1
Glycogen synthetase deficiency	SMPDB	1	SUIS_HUMAN	18 (18)	0.0379	1
Glycogenosis_ Type III. Cori disease_ Debrancher glycogenosis	SMPDB	1	SUIS_HUMAN	18 (18)	0.0379	1
Mucopolysaccharidosis VI. Sly syndrome	SMPDB	1	SUIS_HUMAN	18 (18)	0.0379	1
Sucrase-isomaltase deficiency	SMPDB	1	SUIS_HUMAN	18 (18)	0.0379	1
Glycogenosis_ Type IV. Amylopectinosis_ Anderson disease	SMPDB	1	SUIS_HUMAN	18 (18)	0.0379	1
Glycogenosis_ Type VI. Hers disease	SMPDB	1	SUIS_HUMAN	18 (18)	0.0379	1
Starch and Sucrose Metabolism	SMPDB	1	SUIS_HUMAN	18 (18)	0.0379	1
Norepinephrine Neurotransmitter Release Cycle	Reactome	1	RIMB1_HUMAN	18 (18)	0.0379	1
Serotonin Receptor 4-6-7 and NR3C Signaling	Wikipathways	1	5HT7R_HUMAN	19 (19)	0.04	1
Etoposide Action Pathway	SMPDB	1	PPIB_HUMAN	19 (19)	0.04	1
Etoposide Metabolism Pathway	SMPDB	1	PPIB_HUMAN	19 (19)	0.04	1
Regulation of Actin Cytoskeleton	Wikipathways	2	PI3R4_HUMAN;SSH1_HUMAN	149 (151)	0.0403	1
Urea cycle and metabolism of amino groups	Wikipathways	1	ARGI1_HUMAN	20 (20)	0.0421	1
Arginine: Glycine Amidinotransferase Deficiency (AGAT Deficiency)	SMPDB	1	ARGI1_HUMAN	20 (20)	0.0421	1
Regulation of expression of SLITs and ROBOs	Reactome	1	SLIT2_HUMAN	20 (20)	0.0421	1
Hyperornithinemia with gyrate atrophy (HOGA)	SMPDB	1	ARGI1_HUMAN	20 (20)	0.0421	1
Creatine deficiency_ guanidinoacetate methyltransferase deficiency	SMPDB	1	ARGI1_HUMAN	20 (20)	0.0421	1
L-arginine:glycine amidinotransferase deficiency	SMPDB	1	ARGI1_HUMAN	20 (20)	0.0421	1
Hyperornithinemia-hyperammonemia-homocitrullinuria [HHH-syndrome]	SMPDB	1	ARGI1_HUMAN	20 (20)	0.0421	1
Guanidinoacetate Methyltransferase Deficiency (GAMT Deficiency)	SMPDB	1	ARGI1_HUMAN	20 (20)	0.0421	1
Prolinemia Type II	SMPDB	1	ARGI1_HUMAN	20 (20)	0.0421	1
Prolidase Deficiency (PD)	SMPDB	1	ARGI1_HUMAN	20 (20)	0.0421	1
Arginine and Proline Metabolism	SMPDB	1	ARGI1_HUMAN	20 (20)	0.0421	1
Hyperprolinemia Type I	SMPDB	1	ARGI1_HUMAN	20 (20)	0.0421	1
Hyperprolinemia Type II	SMPDB	1	ARGI1_HUMAN	20 (20)	0.0421	1
Ornithine Aminotransferase Deficiency (OAT Deficiency)	SMPDB	1	ARGI1_HUMAN	20 (20)	0.0421	1
Olfactory bulb development and olfactory learning	Wikipathways	1	SLIT2_HUMAN	20 (20)	0.0421	1
Arginine biosynthesis - Homo sapiens (human)	KEGG	1	ARGI1_HUMAN	21 (21)	0.0441	1
Digestion	Reactome	1	SUIS_HUMAN	22 (22)	0.0462	1
Inositol Metabolism	SMPDB	1	PI3R4_HUMAN	22 (22)	0.0462	1
Tryptophan metabolism	EHMN	1	AOC3_HUMAN	22 (22)	0.0462	1
Histidine degradation	INOH	1	AOC3_HUMAN	23 (23)	0.0482	1
Ibuprofen Metabolism Pathway	SMPDB	1	PPIB_HUMAN	23 (23)	0.0482	1
Phosphatidylinositol Phosphate Metabolism	SMPDB	1	PI3R4_HUMAN	23 (23)	0.0482	1
Irinotecan Action Pathway	SMPDB	1	PPIB_HUMAN	23 (23)	0.0482	1
Joubert syndrome	SMPDB	1	PI3R4_HUMAN	23 (23)	0.0482	1
Irinotecan Metabolism Pathway	SMPDB	1	PPIB_HUMAN	23 (23)	0.0482	1
Dopamine Neurotransmitter Release Cycle	Reactome	1	RIMB1_HUMAN	23 (23)	0.0482	1
Glutamate Neurotransmitter Release Cycle	Reactome	1	RIMB1_HUMAN	24 (24)	0.0503	1
Axon guidance - Homo sapiens (human)	KEGG	2	SLIT2_HUMAN;SSH1_HUMAN	175 (175)	0.0538	1
Glypican 1 network	PID	1	SLIT2_HUMAN	26 (26)	0.0544	1
3-phosphoinositide biosynthesis	HumanCyc	1	PI3R4_HUMAN	27 (28)	0.0564	1
Digestion and absorption	Reactome	1	SUIS_HUMAN	27 (27)	0.0564	1
Selective Serotonin Reuptake Inhibitor Pathway_ Pharmacodynamics	PharmGKB	1	5HT7R_HUMAN	28 (28)	0.0584	1
Acetaminophen Metabolism Pathway	SMPDB	1	PPIB_HUMAN	31 (31)	0.0645	1
beta-Alanine metabolism - Homo sapiens (human)	KEGG	1	AOC3_HUMAN	31 (31)	0.0645	1
Autophagy - other - Homo sapiens (human)	KEGG	1	PI3R4_HUMAN	32 (32)	0.0665	1
Monoamine GPCRs	Wikipathways	1	5HT7R_HUMAN	33 (34)	0.0685	1
Tyrosine metabolism	INOH	1	AOC3_HUMAN	33 (33)	0.0685	1
Metabolism of steroid hormones	Reactome	1	RIMB1_HUMAN	33 (33)	0.0685	1
BMP signaling Dro	INOH	1	GDF6_HUMAN	34 (34)	0.0705	1
IL8- and CXCR2-mediated signaling events	PID	1	RAB7A_HUMAN	34 (34)	0.0705	1
Inactivation_ recovery and regulation of the phototransduction cascade	Reactome	1	CMKMT_HUMAN	34 (34)	0.0705	1
The phototransduction cascade	Reactome	1	CMKMT_HUMAN	35 (35)	0.0725	1
Histidine metabolism	EHMN	1	AOC3_HUMAN	35 (35)	0.0725	1
Tyrosine metabolism - Homo sapiens (human)	KEGG	1	AOC3_HUMAN	36 (36)	0.0745	1
Vitamin A Deficiency	SMPDB	1	PPIB_HUMAN	37 (37)	0.0765	1
Retinol Metabolism	SMPDB	1	PPIB_HUMAN	37 (37)	0.0765	1
Glycine_ serine and threonine metabolism - Homo sapiens (human)	KEGG	1	AOC3_HUMAN	40 (40)	0.0824	1
PI3K Cascade	Reactome	1	PI3R4_HUMAN	41 (41)	0.0844	1
Glycine Serine metabolism	INOH	1	AOC3_HUMAN	41 (41)	0.0844	1
Netrin-1 signaling	Reactome	1	SLIT2_HUMAN	41 (41)	0.0844	1
Neutrophil degranulation	Reactome	3	STBD1_HUMAN;ARGI1_HUMAN;RAB7A_HUMAN	488 (490)	0.0852	1
TGF-Core	Signalink	1	GDF6_HUMAN	42 (42)	0.0864	1
Syndecan-1-mediated signaling events	PID	1	PPIB_HUMAN	43 (43)	0.0884	1
Amine ligand-binding receptors	Reactome	1	5HT7R_HUMAN	43 (43)	0.0884	1
Steroid hormones	Reactome	1	RIMB1_HUMAN	43 (43)	0.0884	1
Carbohydrate digestion and absorption - Homo sapiens (human)	KEGG	1	SUIS_HUMAN	44 (44)	0.0903	1
Morphine Action Pathway	SMPDB	1	PPIB_HUMAN	44 (44)	0.0903	1
IRS-mediated signalling	Reactome	1	PI3R4_HUMAN	45 (45)	0.0923	1
Trans-sulfuration pathway	Wikipathways	1	KCRS_HUMAN	47 (47)	0.0962	1
TBC/RABGAPs	Reactome	1	RAB7A_HUMAN	47 (47)	0.0962	1
Exercise-induced Circadian Regulation	Wikipathways	1	STBD1_HUMAN	48 (48)	0.0981	1
IRS-related events triggered by IGF1R	Reactome	1	PI3R4_HUMAN	49 (49)	0.1	1
Ibuprofen Action Pathway	SMPDB	1	PPIB_HUMAN	50 (50)	0.102	1
IGF1R signaling cascade	Reactome	1	PI3R4_HUMAN	50 (50)	0.102	1
Insulin receptor signalling cascade	Reactome	1	PI3R4_HUMAN	51 (51)	0.104	1
Neurotransmitter release cycle	Reactome	1	RIMB1_HUMAN	51 (51)	0.104	1
Signaling by Type 1 Insulin-like Growth Factor 1 Receptor (IGF1R)	Reactome	1	PI3R4_HUMAN	51 (51)	0.104	1
Posttranslational regulation of adherens junction stability and dissassembly	PID	1	RAB7A_HUMAN	53 (53)	0.108	1
TGF-beta Receptor Signaling	Wikipathways	1	ZEB2_HUMAN	54 (55)	0.11	1
BMP2 signaling TGF-beta MV	INOH	1	GDF6_HUMAN	56 (56)	0.114	1
FGF signaling pathway	PID	1	SSH1_HUMAN	56 (56)	0.114	1
Macroautophagy	Reactome	1	PI3R4_HUMAN	57 (57)	0.115	1
Neurexins and neuroligins	Reactome	1	DLGP1_HUMAN	57 (57)	0.115	1
rRNA modification in the nucleus and cytosol	Reactome	1	FBRL_HUMAN	59 (59)	0.119	1
rRNA processing in the nucleus and cytosol	Reactome	1	FBRL_HUMAN	59 (59)	0.119	1
Lysine degradation - Homo sapiens (human)	KEGG	1	CMKMT_HUMAN	59 (59)	0.119	1
ATF-2 transcription factor network	PID	1	ARGI1_HUMAN	60 (60)	0.121	1
Angiogenesis overview	Wikipathways	1	SLIT2_HUMAN	61 (61)	0.123	1
IL12-mediated signaling events	PID	1	RAB7A_HUMAN	63 (65)	0.127	1
Extracellular matrix organization	Reactome	2	PPIB_HUMAN;CAN8_HUMAN	293 (294)	0.13	1
rRNA processing	Reactome	1	FBRL_HUMAN	65 (65)	0.131	1
IL4-mediated signaling events	PID	1	ARGI1_HUMAN	65 (65)	0.131	1
Mitophagy - animal - Homo sapiens (human)	KEGG	1	RAB7A_HUMAN	65 (65)	0.131	1
RAB geranylgeranylation	Reactome	1	RAB7A_HUMAN	65 (65)	0.131	1
Signaling by ROBO receptors	Reactome	1	SLIT2_HUMAN	66 (66)	0.132	1
Collagen biosynthesis and modifying enzymes	Reactome	1	PPIB_HUMAN	68 (68)	0.136	1
Prolactin	NetPath	1	PPIB_HUMAN	68 (70)	0.136	1
Tryptophan degradation	INOH	1	AOC3_HUMAN	69 (69)	0.138	1
superpathway of inositol phosphate compounds	HumanCyc	1	PI3R4_HUMAN	69 (70)	0.138	1
Signaling by Insulin receptor	Reactome	1	PI3R4_HUMAN	75 (75)	0.149	1
Prolactin Signaling Pathway	Wikipathways	1	PPIB_HUMAN	76 (76)	0.151	1
Glycine_ serine_ alanine and threonine metabolism	EHMN	1	KCRS_HUMAN	78 (78)	0.155	1
Ribosome biogenesis in eukaryotes - Homo sapiens (human)	KEGG	1	FBRL_HUMAN	79 (105)	0.157	1
Metabolism of amino acids and derivatives	Reactome	2	KCRS_HUMAN;ARGI1_HUMAN	330 (342)	0.157	1
Regulation of HSF1-mediated heat shock response	Reactome	1	HSP13_HUMAN	81 (81)	0.16	1
Phenytoin (Antiarrhythmic) Action Pathway	SMPDB	1	PPIB_HUMAN	82 (82)	0.162	1
PI Metabolism	Reactome	1	PI3R4_HUMAN	84 (84)	0.166	1
CXCR4-mediated signaling events	PID	1	SSH1_HUMAN	85 (87)	0.167	1
TGF-beta signaling pathway - Homo sapiens (human)	KEGG	1	GDF6_HUMAN	85 (85)	0.167	1
Salmonella infection - Homo sapiens (human)	KEGG	1	RAB7A_HUMAN	86 (86)	0.169	1
Protein-protein interactions at synapses	Reactome	1	DLGP1_HUMAN	88 (88)	0.173	1
RAB GEFs exchange GTP for GDP on RABs	Reactome	1	RAB7A_HUMAN	91 (91)	0.178	1
Collagen formation	Reactome	1	PPIB_HUMAN	92 (92)	0.18	1
GPCRs_ Other	Wikipathways	1	5HT7R_HUMAN	92 (101)	0.18	1
Toll Like Receptor 9 (TLR9) Cascade	Reactome	1	PI3R4_HUMAN	94 (94)	0.183	1
Neuronal System	Reactome	2	RIMB1_HUMAN;DLGP1_HUMAN	368 (368)	0.186	1
Innate Immune System	Reactome	4	PI3R4_HUMAN;STBD1_HUMAN;RAB7A_HUMAN;ARGI1_HUMAN	1067 (1077)	0.192	1
Cellular response to heat stress	Reactome	1	HSP13_HUMAN	99 (99)	0.192	1
Visual phototransduction	Reactome	1	CMKMT_HUMAN	102 (102)	0.197	1
Urea cycle and metabolism of arginine_ proline_ glutamate_ aspartate and asparagine	EHMN	1	AOC3_HUMAN	104 (106)	0.201	1
Degradation of the extracellular matrix	Reactome	1	CAN8_HUMAN	105 (105)	0.203	1
Phase I - Functionalization of compounds	Reactome	1	AOC3_HUMAN	109 (109)	0.21	1
DNA Damage Response (only ATM dependent)	Wikipathways	1	PI3R4_HUMAN	110 (110)	0.211	1
Tyrosine metabolism	EHMN	1	AOC3_HUMAN	110 (110)	0.211	1
Glutamatergic synapse - Homo sapiens (human)	KEGG	1	DLGP1_HUMAN	114 (114)	0.218	1
TGF-beta super family signaling pathway canonical	INOH	1	GDF6_HUMAN	115 (115)	0.22	1
Serotonergic synapse - Homo sapiens (human)	KEGG	1	5HT7R_HUMAN	115 (115)	0.22	1
Cellular responses to external stimuli	Reactome	2	PI3R4_HUMAN;HSP13_HUMAN	412 (414)	0.221	1
Thyroid hormone signaling pathway - Homo sapiens (human)	KEGG	1	MD12L_HUMAN	116 (116)	0.221	1
Signaling by Rho GTPases	Reactome	2	PI3R4_HUMAN;FA13B_HUMAN	431 (435)	0.236	1
Rab regulation of trafficking	Reactome	1	RAB7A_HUMAN	126 (126)	0.238	1
miR-targeted genes in leukocytes - TarBase	Wikipathways	1	PPIB_HUMAN	126 (154)	0.238	1
Metabolism of steroids	Reactome	1	RIMB1_HUMAN	127 (127)	0.24	1
Ebola Virus Pathway on Host	Wikipathways	1	RAB7A_HUMAN	130 (130)	0.245	1
Angiopoietin Like Protein 8 Regulatory Pathway	Wikipathways	1	PI3R4_HUMAN	131 (131)	0.246	1
TGF-beta Signaling Pathway	Wikipathways	1	ZEB2_HUMAN	132 (132)	0.248	1
Apelin signaling pathway - Homo sapiens (human)	KEGG	1	PI3R4_HUMAN	137 (137)	0.256	1
Rho GTPase cycle	Reactome	1	FA13B_HUMAN	140 (144)	0.261	1
MicroRNAs in cancer - Homo sapiens (human)	KEGG	1	ZEB2_HUMAN	150 (299)	0.277	1
Phagosome - Homo sapiens (human)	KEGG	1	RAB7A_HUMAN	151 (152)	0.278	1
Toll-Like Receptors Cascades	Reactome	1	PI3R4_HUMAN	154 (154)	0.283	1
Hippo signaling pathway - Homo sapiens (human)	KEGG	1	GDF6_HUMAN	154 (154)	0.283	1
Epithelial to mesenchymal transition in colorectal cancer	Wikipathways	1	ZEB2_HUMAN	159 (160)	0.291	1
Insulin Signaling	Wikipathways	1	PI3R4_HUMAN	160 (160)	0.292	1
Protein processing in endoplasmic reticulum - Homo sapiens (human)	KEGG	1	DNJC1_HUMAN	165 (165)	0.3	1
TGF_beta_Receptor	NetPath	1	ZEB2_HUMAN	173 (174)	0.312	1
Tuberculosis - Homo sapiens (human)	KEGG	1	RAB7A_HUMAN	178 (179)	0.32	1
Ras Signaling	Wikipathways	1	5HT7R_HUMAN	184 (184)	0.328	1
Calcium signaling pathway - Homo sapiens (human)	KEGG	1	5HT7R_HUMAN	185 (186)	0.33	1
Immune System	Reactome	5	UBR2_HUMAN;PI3R4_HUMAN;ARGI1_HUMAN;STBD1_HUMAN;RAB7A_HUMAN	1825 (1840)	0.353	1
G alpha (s) signalling events	Reactome	2	5HT7R_HUMAN;O52I1_HUMAN	581 (583)	0.356	1
Regulation of actin cytoskeleton - Homo sapiens (human)	KEGG	1	SSH1_HUMAN	213 (213)	0.37	1
Phospholipid metabolism	Reactome	1	PI3R4_HUMAN	215 (216)	0.372	1
Transmission across Chemical Synapses	Reactome	1	RIMB1_HUMAN	224 (224)	0.385	1
Biological oxidations	Reactome	1	AOC3_HUMAN	229 (231)	0.391	1
Ras signaling pathway - Homo sapiens (human)	KEGG	1	5HT7R_HUMAN	232 (232)	0.395	1
TNFalpha	NetPath	1	FBRL_HUMAN	234 (234)	0.398	1
Neddylation	Reactome	1	FEM1A_HUMAN	234 (235)	0.398	1
Endocytosis - Homo sapiens (human)	KEGG	1	RAB7A_HUMAN	244 (244)	0.411	1
Metabolism	Reactome	5	KCRS_HUMAN;RIMB1_HUMAN;AOC3_HUMAN;ARGI1_HUMAN;PI3R4_HUMAN	1954 (1972)	0.411	1
Metabolism of lipids	Reactome	2	RIMB1_HUMAN;PI3R4_HUMAN	660 (664)	0.418	1
GPCRs_ Class A Rhodopsin-like	Wikipathways	1	5HT7R_HUMAN	260 (261)	0.431	1
Antigen processing: Ubiquitination & Proteasome degradation	Reactome	1	UBR2_HUMAN	261 (264)	0.432	1
GPCR signaling-G alpha i	INOH	1	GDF6_HUMAN	262 (262)	0.434	1
GPCR signaling-pertussis toxin	INOH	1	GDF6_HUMAN	262 (262)	0.434	1
miR-targeted genes in epithelium - TarBase	Wikipathways	1	PPIB_HUMAN	267 (333)	0.44	1
GPCR signaling-cholera toxin	INOH	1	GDF6_HUMAN	270 (270)	0.444	1
GPCR signaling-G alpha s Epac and ERK	INOH	1	GDF6_HUMAN	272 (272)	0.446	1
GPCR signaling-G alpha q	INOH	1	GDF6_HUMAN	274 (274)	0.448	1
Neuroactive ligand-receptor interaction - Homo sapiens (human)	KEGG	1	5HT7R_HUMAN	277 (277)	0.452	1
GPCR signaling-G alpha s PKA and ERK	INOH	1	GDF6_HUMAN	285 (285)	0.462	1
GPCR downstream signalling	Reactome	3	5HT7R_HUMAN;O52I1_HUMAN;CMKMT_HUMAN	1172 (1176)	0.466	1
Cytokine-cytokine receptor interaction - Homo sapiens (human)	KEGG	1	GDF6_HUMAN	294 (294)	0.472	1
RHO GTPase Effectors	Reactome	1	PI3R4_HUMAN	301 (301)	0.48	1
Focal Adhesion-PI3K-Akt-mTOR-signaling pathway	Wikipathways	1	PI3R4_HUMAN	302 (302)	0.481	1
Signaling by GPCR	Reactome	3	5HT7R_HUMAN;O52I1_HUMAN;CMKMT_HUMAN	1235 (1240)	0.502	1
Class I MHC mediated antigen processing & presentation	Reactome	1	UBR2_HUMAN	321 (324)	0.503	1
miR-targeted genes in muscle cell - TarBase	Wikipathways	1	PPIB_HUMAN	329 (400)	0.511	1
Class A/1 (Rhodopsin-like receptors)	Reactome	1	5HT7R_HUMAN	330 (330)	0.512	1
Cellular responses to stress	Reactome	1	HSP13_HUMAN	343 (345)	0.526	1
Olfactory receptor activity	Wikipathways	1	O52I1_HUMAN	350 (354)	0.533	1
Axon guidance	Reactome	1	SLIT2_HUMAN	356 (358)	0.54	1
Post-translational protein modification	Reactome	3	FEM1A_HUMAN;CMKMT_HUMAN;RAB7A_HUMAN	1377 (1383)	0.579	1
G alpha (i) signalling events	Reactome	1	CMKMT_HUMAN	399 (400)	0.581	1
miR-targeted genes in lymphocytes - TarBase	Wikipathways	1	PPIB_HUMAN	409 (489)	0.591	1
Signaling by Receptor Tyrosine Kinases	Reactome	1	PI3R4_HUMAN	423 (423)	0.603	1
Olfactory Signaling Pathway	Reactome	1	O52I1_HUMAN	436 (437)	0.614	1
Olfactory transduction - Homo sapiens (human)	KEGG	1	O52I1_HUMAN	446 (447)	0.623	1
EGFR1	NetPath	1	PDLI1_HUMAN	455 (457)	0.63	1
GPCR ligand binding	Reactome	1	5HT7R_HUMAN	465 (466)	0.639	1
Signal Transduction	Reactome	5	PI3R4_HUMAN;FA13B_HUMAN;5HT7R_HUMAN;O52I1_HUMAN;CMKMT_HUMAN	2634 (2647)	0.695	1
Metabolism of RNA	Reactome	1	FBRL_HUMAN	577 (586)	0.719	1
Membrane Trafficking	Reactome	1	RAB7A_HUMAN	582 (582)	0.722	1
Developmental Biology	Reactome	1	SLIT2_HUMAN	618 (620)	0.744	1
Vesicle-mediated transport	Reactome	1	RAB7A_HUMAN	620 (620)	0.745	1
Adaptive Immune System	Reactome	1	UBR2_HUMAN	722 (732)	0.797	1
Metabolism of proteins	Reactome	3	FEM1A_HUMAN;CMKMT_HUMAN;RAB7A_HUMAN	1991 (2008)	0.824	1
