## Supplementary material for "Primary human chondrocytes respond to compression with plasma membrane receptors and by microtubule activation: a phosphoproteomic study": Pathway Enrichment Results: i_otuput.csv

pathway_name	pathway_source	num_overlapping_genes	overlapping_genes	num_all_pathway_genes	P_genes	Q_genes
DDX58/IFIH1-mediated induction of interferon-alpha/beta	Reactome	3	IRF7_HUMAN;DDX58_HUMAN;DHX9_HUMAN	56 (56)	0.000789	1	0.000416667	120
DEx/H-box helicases activate type I IFN and inflammatory cytokines production	Reactome	2	IRF7_HUMAN;DHX9_HUMAN	13 (13)	0.00079	1
TRAF3-dependent IRF activation pathway	Reactome	2	IRF7_HUMAN;DDX58_HUMAN	13 (13)	0.00079	1
Validated nuclear estrogen receptor beta network	PID	2	NCOA3_HUMAN;CO3_HUMAN	15 (15)	0.00106	1
TRAF6 mediated IRF7 activation	Reactome	2	IRF7_HUMAN;DDX58_HUMAN	17 (17)	0.00137	1
TRAF6 mediated NF-kB activation	Reactome	2	DDX58_HUMAN;DHX9_HUMAN	26 (26)	0.0032	1
Fatty Acid Beta Oxidation	Wikipathways	2	ACSL5_HUMAN;GCDH_HUMAN	34 (34)	0.00544	1
phospho-PLA2 pathway	Reactome	1	PA24A_HUMAN	2 (2)	0.00651	1
PDGFR-beta signaling pathway	PID	3	PA24A_HUMAN;NCKP1_HUMAN;SIPA1_HUMAN	127 (127)	0.00809	1
Stabilization and expansion of the E-cadherin adherens junction	PID	2	LIMA1_HUMAN;NCKP1_HUMAN	42 (42)	0.00821	1
Factors involved in megakaryocyte development and platelet production	Reactome	3	DOCK7_HUMAN;SH2B3_HUMAN;KIF2B_HUMAN	131 (131)	0.00881	1
Measles - Homo sapiens (human)	KEGG	3	IRF7_HUMAN;DDX58_HUMAN;IL2_HUMAN	131 (132)	0.00881	1
Prostaglandin Synthesis and Regulation	Wikipathways	2	PA24A_HUMAN;PD2R_HUMAN	44 (44)	0.00898	1
Fatty acid degradation - Homo sapiens (human)	KEGG	2	ACSL5_HUMAN;GCDH_HUMAN	44 (44)	0.00898	1
Exercise-induced Circadian Regulation	Wikipathways	2	NCKP1_HUMAN;ZFR_HUMAN	48 (48)	0.0106	1
Membrane Trafficking	Reactome	6	KIF2B_HUMAN;PA24A_HUMAN;CLVS1_HUMAN;GBRL2_HUMAN;SYNJ1_HUMAN;SNP29_HUMAN	582 (582)	0.0108	1
Ovarian steroidogenesis - Homo sapiens (human)	KEGG	2	PA24A_HUMAN;INSR_HUMAN	49 (49)	0.0111	1
Platelet Aggregation Inhibitor Pathway_ Pharmacodynamics	PharmGKB	2	PA24A_HUMAN;PD2R_HUMAN	49 (49)	0.0111	1
Cytosolic sensors of pathogen-associated DNA	Reactome	2	IRF7_HUMAN;DHX9_HUMAN	51 (51)	0.0119	1
glutaryl-CoA degradation	HumanCyc	1	GCDH_HUMAN	4 (4)	0.013	1
Alternative complement activation	Reactome	1	CO3_HUMAN	4 (4)	0.013	1
Vesicle-mediated transport	Reactome	6	KIF2B_HUMAN;PA24A_HUMAN;CLVS1_HUMAN;GBRL2_HUMAN;SYNJ1_HUMAN;SNP29_HUMAN	620 (620)	0.0144	1
Celecoxib Pathway_ Pharmacodynamics	PharmGKB	2	PA24A_HUMAN;PD2R_HUMAN	58 (58)	0.0153	1
Lysine metabolism	EHMN	2	SET1A_HUMAN;GCDH_HUMAN	59 (60)	0.0158	1
Lysine degradation - Homo sapiens (human)	KEGG	2	SET1A_HUMAN;GCDH_HUMAN	59 (59)	0.0158	1
IRS activation	Reactome	1	INSR_HUMAN	5 (5)	0.0162	1
tRNA splicing	HumanCyc	1	SEN2_HUMAN	5 (5)	0.0162	1
RIG-I-like Receptor Signaling	Wikipathways	2	IRF7_HUMAN;DDX58_HUMAN	60 (60)	0.0163	1
TYROBP Causal Network	Wikipathways	2	SH2B3_HUMAN;CO3_HUMAN	60 (60)	0.0163	1
Cytosolic DNA-sensing pathway - Homo sapiens (human)	KEGG	2	IRF7_HUMAN;DDX58_HUMAN	63 (63)	0.0178	1
Validated nuclear estrogen receptor alpha network	PID	2	NCOA3_HUMAN;CO3_HUMAN	64 (64)	0.0184	1
Folate Metabolism	Wikipathways	2	INSR_HUMAN;IL2_HUMAN	65 (66)	0.0189	1
Acyl chain remodeling of CL	Reactome	1	PA24A_HUMAN	6 (6)	0.0194	1
Intracellular Signalling Through PGD2 receptor and Prostaglandin D2	SMPDB	1	PD2R_HUMAN	6 (6)	0.0194	1
RUNX1 regulates transcription of genes involved in BCR signaling	Reactome	1	ELF2_HUMAN	6 (7)	0.0194	1
AGE-RAGE pathway	Wikipathways	2	PA24A_HUMAN;INSR_HUMAN	66 (66)	0.0195	1
Innate Immune System	Reactome	8	DDX58_HUMAN;NCKP1_HUMAN;ABCAD_HUMAN;CO3_HUMAN;IRF7_HUMAN;MSPD2_HUMAN;DHX9_HUMAN;SNP29_HUMAN	1067 (1077)	0.02	1
AMP-activated Protein Kinase (AMPK) Signaling	Wikipathways	2	INSR_HUMAN;GYS2_HUMAN	68 (68)	0.0206	1
RIG-I-like receptor signaling pathway - Homo sapiens (human)	KEGG	2	IRF7_HUMAN;DDX58_HUMAN	70 (70)	0.0217	1
Ras Signaling	Wikipathways	3	RASF5_HUMAN;INSR_HUMAN;PA24A_HUMAN	184 (184)	0.0218	1
Herpes simplex infection - Homo sapiens (human)	KEGG	3	IRF7_HUMAN;DDX58_HUMAN;CO3_HUMAN	185 (185)	0.0221	1
Kaposi sarcoma-associated herpesvirus infection - Homo sapiens (human)	KEGG	3	IRF7_HUMAN;CO3_HUMAN;GBRL2_HUMAN	186 (186)	0.0224	1
Intra-Golgi and retrograde Golgi-to-ER traffic	Reactome	3	PA24A_HUMAN;KIF2B_HUMAN;SNP29_HUMAN	186 (186)	0.0224	1
Activation of C3 and C5	Reactome	1	CO3_HUMAN	7 (8)	0.0226	1
RUNX1 and FOXP3 control the development of regulatory T lymphocytes (Tregs)	Wikipathways	1	IL2_HUMAN	7 (7)	0.0226	1
Transcriptional regulation by RUNX1	Reactome	3	SET1A_HUMAN;ELF2_HUMAN;IL2_HUMAN	196 (198)	0.0257	1
glycogen biosynthesis	HumanCyc	1	GYS2_HUMAN	8 (8)	0.0258	1
TICAM1-dependent activation of IRF3/IRF7	Reactome	1	IRF7_HUMAN	8 (8)	0.0258	1
nuclear receptors coordinate the activities of chromatin remodeling complexes and coactivators to facilitate initiation of transcription in carcinoma cells	BioCarta	1	NCOA3_HUMAN	8 (8)	0.0258	1
Leukotriene modifiers pathway_ Pharmacodynamics	PharmGKB	1	PA24A_HUMAN	8 (8)	0.0258	1
fatty acid activation	HumanCyc	1	ACSL5_HUMAN	8 (8)	0.0258	1
insulin	INOH	2	INSR_HUMAN;GYS2_HUMAN	78 (78)	0.0266	1
Immune System	Reactome	11	FXL20_HUMAN;DDX58_HUMAN;NCKP1_HUMAN;IL2_HUMAN;ABCAD_HUMAN;CO3_HUMAN;IRF7_HUMAN;SIPA1_HUMAN;MSPD2_HUMAN;DHX9_HUMAN;SNP29_HUMAN	1825 (1840)	0.0283	1
Prostanoid ligand receptors	Reactome	1	PD2R_HUMAN	9 (9)	0.029	1
Glucocorticoid Pathway (Peripheral Tissue)_ Pharmacodynamics	PharmGKB	1	NCOA3_HUMAN	9 (9)	0.029	1
insulin Mam	INOH	2	INSR_HUMAN;GYS2_HUMAN	82 (82)	0.0292	1
Rap1 signaling pathway - Homo sapiens (human)	KEGG	3	RASF5_HUMAN;INSR_HUMAN;SIPA1_HUMAN	206 (206)	0.0292	1
PI Metabolism	Reactome	2	TFIP8_HUMAN;SYNJ1_HUMAN	84 (84)	0.0305	1
Signal attenuation	Reactome	1	INSR_HUMAN	10 (10)	0.0321	1
Bicarbonate transporters	Reactome	1	B3A4_HUMAN	10 (10)	0.0321	1
alternative complement pathway	BioCarta	1	CO3_HUMAN	10 (10)	0.0321	1
Hydrolysis of LPC	Reactome	1	PA24A_HUMAN	10 (11)	0.0321	1
RUNX1 and FOXP3 control the development of regulatory T lymphocytes (Tregs)	Reactome	1	IL2_HUMAN	10 (11)	0.0321	1
Nanoparticle triggered regulated necrosis	Wikipathways	1	PA24A_HUMAN	10 (10)	0.0321	1
PDGF Pathway	Wikipathways	1	PA24A_HUMAN	10 (10)	0.0321	1
Phospholipid metabolism	Reactome	3	TFIP8_HUMAN;PA24A_HUMAN;SYNJ1_HUMAN	215 (216)	0.0326	1
Platelet homeostasis	Reactome	2	PA24A_HUMAN;AT2B2_HUMAN	89 (89)	0.0339	1
Toll Like Receptor 7/8 (TLR7/8) Cascade	Reactome	2	IRF7_HUMAN;DHX9_HUMAN	90 (90)	0.0346	1
MyD88 dependent cascade initiated on endosome	Reactome	2	IRF7_HUMAN;DHX9_HUMAN	90 (90)	0.0346	1
insulin signaling pathway	BioCarta	1	INSR_HUMAN	11 (11)	0.0353	1
Glycogen synthesis	Reactome	1	GYS2_HUMAN	11 (11)	0.0353	1
Allograft Rejection	Wikipathways	2	IL2_HUMAN;CO3_HUMAN	91 (91)	0.0353	1
Toll Like Receptor 9 (TLR9) Cascade	Reactome	2	IRF7_HUMAN;DHX9_HUMAN	94 (94)	0.0375	1
NF-kB activation through FADD/RIP-1 pathway mediated by caspase-8 and -10	Reactome	1	DDX58_HUMAN	12 (12)	0.0384	1
Lysine catabolism	Reactome	1	GCDH_HUMAN	12 (12)	0.0384	1
Interleukin-2 signaling	Reactome	1	IL2_HUMAN	12 (12)	0.0384	1
lectin induced complement pathway	BioCarta	1	CO3_HUMAN	12 (12)	0.0384	1
Reduction of cytosolic Ca++ levels	Reactome	1	AT2B2_HUMAN	12 (12)	0.0384	1
Ras signaling pathway - Homo sapiens (human)	KEGG	3	RASF5_HUMAN;INSR_HUMAN;PA24A_HUMAN	232 (232)	0.0395	1
Toll Like Receptor 3 (TLR3) Cascade	Reactome	2	IRF7_HUMAN;DHX9_HUMAN	97 (97)	0.0397	1
Control of immune tolerance by vasoactive intestinalpeptide	Wikipathways	1	IL2_HUMAN	13 (13)	0.0416	1
stearate biosynthesis	HumanCyc	1	ACSL5_HUMAN	13 (13)	0.0416	1
eicosapentaenoate biosynthesis	HumanCyc	1	ACSL5_HUMAN	13 (13)	0.0416	1
Fatty acid biosynthesis - Homo sapiens (human)	KEGG	1	ACSL5_HUMAN	13 (13)	0.0416	1
the 41bb-dependent immune response	BioCarta	1	IL2_HUMAN	13 (13)	0.0416	1
D-<i>myo</i>-inositol (1_4_5)-trisphosphate degradation	HumanCyc	1	SYNJ1_HUMAN	13 (13)	0.0416	1
TRAF6 mediated IRF7 activation in TLR7/8 or 9 signaling	Reactome	1	IRF7_HUMAN	13 (13)	0.0416	1
Lysine Degradation	SMPDB	1	GCDH_HUMAN	13 (13)	0.0416	1
Hyperlysinemia I_ Familial	SMPDB	1	GCDH_HUMAN	13 (13)	0.0416	1
2-aminoadipic 2-oxoadipic aciduria	SMPDB	1	GCDH_HUMAN	13 (13)	0.0416	1
Activation of IRF3/IRF7 mediated by TBK1/IKK epsilon	Reactome	1	IRF7_HUMAN	13 (13)	0.0416	1
Pyridoxine dependency with seizures	SMPDB	1	GCDH_HUMAN	13 (13)	0.0416	1
Saccharopinuria/Hyperlysinemia II	SMPDB	1	GCDH_HUMAN	13 (13)	0.0416	1
Glutaric Aciduria Type I	SMPDB	1	GCDH_HUMAN	13 (13)	0.0416	1
Hyperlysinemia II or Saccharopinuria	SMPDB	1	GCDH_HUMAN	13 (13)	0.0416	1
TRIF(TICAM1)-mediated TLR4 signaling	Reactome	2	IRF7_HUMAN;DHX9_HUMAN	101 (101)	0.0427	1
MyD88-independent TLR4 cascade	Reactome	2	IRF7_HUMAN;DHX9_HUMAN	101 (101)	0.0427	1
Chagas disease (American trypanosomiasis) - Homo sapiens (human)	KEGG	2	IL2_HUMAN;CO3_HUMAN	102 (102)	0.0435	1
Liver steatosis AOP	Wikipathways	2	NCOA3_HUMAN;ACSL5_HUMAN	103 (103)	0.0442	1
&gamma;-linolenate biosynthesis	HumanCyc	1	ACSL5_HUMAN	14 (14)	0.0447	1
classical complement pathway	BioCarta	1	CO3_HUMAN	14 (14)	0.0447	1
transcription regulation by methyltransferase of carm1	BioCarta	1	NCOA3_HUMAN	14 (14)	0.0447	1
il 2 signaling pathway	BioCarta	1	IL2_HUMAN	14 (14)	0.0447	1
Synthesis of IP2_ IP_ and Ins in the cytosol	Reactome	1	SYNJ1_HUMAN	14 (14)	0.0447	1
Long chain acyl-CoA dehydrogenase deficiency (LCAD)	SMPDB	1	GCDH_HUMAN	14 (14)	0.0447	1
Trifunctional protein deficiency	SMPDB	1	GCDH_HUMAN	14 (14)	0.0447	1
Carnitine palmitoyl transferase deficiency (II)	SMPDB	1	GCDH_HUMAN	14 (14)	0.0447	1
Very-long-chain acyl coa dehydrogenase deficiency (VLCAD)	SMPDB	1	GCDH_HUMAN	14 (14)	0.0447	1
Medium chain acyl-coa dehydrogenase deficiency (MCAD)	SMPDB	1	GCDH_HUMAN	14 (14)	0.0447	1
Short Chain Acyl CoA Dehydrogenase Deficiency (SCAD Deficiency)	SMPDB	1	GCDH_HUMAN	14 (14)	0.0447	1
Fatty acid Metabolism	SMPDB	1	GCDH_HUMAN	14 (14)	0.0447	1
Glutaric Aciduria Type I	SMPDB	1	GCDH_HUMAN	14 (14)	0.0447	1
Ethylmalonic Encephalopathy	SMPDB	1	GCDH_HUMAN	14 (14)	0.0447	1
Carnitine palmitoyl transferase deficiency (I)	SMPDB	1	GCDH_HUMAN	14 (14)	0.0447	1
Senescence and Autophagy in Cancer	Wikipathways	2	IRF7_HUMAN;GBRL2_HUMAN	105 (106)	0.0458	1
Insulin resistance - Homo sapiens (human)	KEGG	2	INSR_HUMAN;GYS2_HUMAN	107 (107)	0.0474	1
D-<i>myo</i>-inositol (1_3_4)-trisphosphate biosynthesis	HumanCyc	1	SYNJ1_HUMAN	15 (15)	0.0478	1
Eicosanoid ligand-binding receptors	Reactome	1	PD2R_HUMAN	15 (15)	0.0478	1
1D-<i>myo</i>-inositol hexakisphosphate biosynthesis II (mammalian)	HumanCyc	1	SYNJ1_HUMAN	15 (15)	0.0478	1
Leucine Stimulation on Insulin Signaling	SMPDB	1	INSR_HUMAN	15 (15)	0.0478	1
Rap1 signalling	Reactome	1	SIPA1_HUMAN	16 (16)	0.0509	1
Regulation of KIT signaling	Reactome	1	SH2B3_HUMAN	16 (16)	0.0509	1
Omega-3 fatty acid metabolism	EHMN	1	ACSL5_HUMAN	16 (16)	0.0509	1
Phytanic acid peroxisomal oxidation	EHMN	1	ACSL5_HUMAN	16 (16)	0.0509	1
TLR4 Signaling and Tolerance	Wikipathways	1	IRF7_HUMAN	16 (16)	0.0509	1
Leukocyte transendothelial migration - Homo sapiens (human)	KEGG	2	RASF5_HUMAN;SIPA1_HUMAN	112 (112)	0.0514	1
Acyl chain remodelling of PI	Reactome	1	PA24A_HUMAN	17 (17)	0.054	1
endocytotic role of ndk phosphins and dynamin	BioCarta	1	SYNJ1_HUMAN	17 (17)	0.054	1
y branching of actin filaments	BioCarta	1	NCKP1_HUMAN	17 (17)	0.054	1
aspirin blocks signaling pathway involved in platelet activation	BioCarta	1	PA24A_HUMAN	17 (17)	0.054	1
Insulin Signalling	SMPDB	1	INSR_HUMAN	17 (17)	0.054	1
Platelet sensitization by LDL	Reactome	1	PA24A_HUMAN	17 (17)	0.054	1
Leptin Insulin Overlap	Wikipathways	1	INSR_HUMAN	17 (17)	0.054	1
Golgi-to-ER retrograde transport	Reactome	2	PA24A_HUMAN;KIF2B_HUMAN	116 (116)	0.0547	1
Glycogen synthetase deficiency	SMPDB	1	GYS2_HUMAN	18 (18)	0.0571	1
Glycogenosis_ Type III. Cori disease_ Debrancher glycogenosis	SMPDB	1	GYS2_HUMAN	18 (18)	0.0571	1
Mucopolysaccharidosis VI. Sly syndrome	SMPDB	1	GYS2_HUMAN	18 (18)	0.0571	1
Sucrase-isomaltase deficiency	SMPDB	1	GYS2_HUMAN	18 (18)	0.0571	1
Glycogenosis_ Type IV. Amylopectinosis_ Anderson disease	SMPDB	1	GYS2_HUMAN	18 (18)	0.0571	1
Glycogenosis_ Type VI. Hers disease	SMPDB	1	GYS2_HUMAN	18 (18)	0.0571	1
Starch and Sucrose Metabolism	SMPDB	1	GYS2_HUMAN	18 (18)	0.0571	1
AMPK signaling pathway - Homo sapiens (human)	KEGG	2	INSR_HUMAN;GYS2_HUMAN	120 (120)	0.0581	1
fatty acid &beta;-oxidation	HumanCyc	1	ACSL5_HUMAN	19 (19)	0.0602	1
Acyl chain remodelling of PG	Reactome	1	PA24A_HUMAN	19 (19)	0.0602	1
Small Ligand GPCRs	Wikipathways	1	PD2R_HUMAN	19 (19)	0.0602	1
fatty acid &beta;-oxidation (peroxisome)	HumanCyc	1	ACSL5_HUMAN	19 (19)	0.0602	1
Cytokine Signaling in Immune system	Reactome	4	IRF7_HUMAN;DDX58_HUMAN;DHX9_HUMAN;IL2_HUMAN	458 (458)	0.0608	1
Hemostasis	Reactome	5	DOCK7_HUMAN;SH2B3_HUMAN;AT2B2_HUMAN;KIF2B_HUMAN;PA24A_HUMAN	662 (668)	0.0624	1
superpathway of D-<i>myo</i>-inositol (1_4_5)-trisphosphate metabolism	HumanCyc	1	SYNJ1_HUMAN	20 (20)	0.0632	1
3-phosphoinositide degradation	HumanCyc	1	SYNJ1_HUMAN	20 (20)	0.0632	1
Toll Like Receptor 4 (TLR4) Cascade	Reactome	2	IRF7_HUMAN;DHX9_HUMAN	127 (127)	0.0642	1
Autophagy - animal - Homo sapiens (human)	KEGG	2	GBRL2_HUMAN;SNP29_HUMAN	128 (128)	0.0651	1
Mono-unsaturated fatty acid beta-oxidation	EHMN	1	ACSL5_HUMAN	21 (21)	0.0663	1
Ebola Virus Pathway on Host	Wikipathways	2	IRF7_HUMAN;DDX58_HUMAN	130 (130)	0.0669	1
FoxO signaling pathway - Homo sapiens (human)	KEGG	2	GBRL2_HUMAN;INSR_HUMAN	132 (132)	0.0687	1
Complement Activation	Wikipathways	1	CO3_HUMAN	22 (22)	0.0693	1
Lysine degradation	INOH	1	GCDH_HUMAN	22 (22)	0.0693	1
IGF-Core	Signalink	1	INSR_HUMAN	22 (22)	0.0693	1
Type II diabetes mellitus	Wikipathways	1	INSR_HUMAN	22 (22)	0.0693	1
Nanoparticle triggered autophagic cell death	Wikipathways	1	INSR_HUMAN	22 (22)	0.0693	1
Fatty Acid Biosynthesis	Wikipathways	1	ACSL5_HUMAN	22 (22)	0.0693	1
Transcription factor regulation in adipogenesis	Wikipathways	1	INSR_HUMAN	22 (22)	0.0693	1
Glycogen metabolism	Reactome	1	GYS2_HUMAN	22 (22)	0.0693	1
NRF2-ARE regulation	Wikipathways	1	INSR_HUMAN	23 (23)	0.0724	1
growth hormone signaling pathway	BioCarta	1	INSR_HUMAN	23 (23)	0.0724	1
Negative regulators of DDX58/IFIH1 signaling	Reactome	1	DDX58_HUMAN	23 (23)	0.0724	1
RIP-mediated NFkB activation via ZBP1	Reactome	1	DHX9_HUMAN	23 (23)	0.0724	1
Acyl chain remodelling of PS	Reactome	1	PA24A_HUMAN	23 (23)	0.0724	1
Phosphatidylinositol Phosphate Metabolism	SMPDB	1	SYNJ1_HUMAN	23 (23)	0.0724	1
Joubert syndrome	SMPDB	1	SYNJ1_HUMAN	23 (23)	0.0724	1
Di-unsaturated fatty acid beta-oxidation	EHMN	1	ACSL5_HUMAN	23 (23)	0.0724	1
Eicosanoid Synthesis	Wikipathways	1	PA24A_HUMAN	23 (23)	0.0724	1
Insulin signaling pathway - Homo sapiens (human)	KEGG	2	INSR_HUMAN;GYS2_HUMAN	137 (137)	0.0733	1
Neutrophil degranulation	Reactome	4	ABCAD_HUMAN;MSPD2_HUMAN;CO3_HUMAN;SNP29_HUMAN	488 (490)	0.0733	1
Focal Adhesion-PI3K-Akt-mTOR-signaling pathway	Wikipathways	3	INSR_HUMAN;IL2_HUMAN;GYS2_HUMAN	302 (302)	0.0748	1
ADP signalling through P2Y purinoceptor 1	Reactome	1	PA24A_HUMAN	24 (24)	0.0754	1
Synthesis of very long-chain fatty acyl-CoAs	Reactome	1	ACSL5_HUMAN	24 (24)	0.0754	1
alpha-Linolenic acid metabolism - Homo sapiens (human)	KEGG	1	PA24A_HUMAN	25 (25)	0.0784	1
Saturated fatty acids beta-oxidation	EHMN	1	GCDH_HUMAN	25 (25)	0.0784	1
Hepatitis B - Homo sapiens (human)	KEGG	2	IRF7_HUMAN;DDX58_HUMAN	144 (144)	0.0798	1
Phospholipase D signaling pathway - Homo sapiens (human)	KEGG	2	PA24A_HUMAN;INSR_HUMAN	145 (146)	0.0808	1
Cytokines and Inflammatory Response	Wikipathways	1	IL2_HUMAN	26 (29)	0.0814	1
Insulin receptor recycling	Reactome	1	INSR_HUMAN	26 (26)	0.0814	1
IL27-mediated signaling events	PID	1	IL2_HUMAN	26 (26)	0.0814	1
Steatosis AOP	Wikipathways	1	INSR_HUMAN	26 (26)	0.0814	1
ZBP1(DAI) mediated induction of type I IFNs	Reactome	1	DHX9_HUMAN	27 (27)	0.0844	1
Interleukin receptor SHC signaling	Reactome	1	IL2_HUMAN	27 (27)	0.0844	1
Synthesis of IP3 and IP4 in the cytosol	Reactome	1	SYNJ1_HUMAN	27 (27)	0.0844	1
T-Cell Receptor and Co-stimulatory Signaling	Wikipathways	1	IL2_HUMAN	27 (30)	0.0844	1
Acyl chain remodelling of PC	Reactome	1	PA24A_HUMAN	28 (28)	0.0874	1
Ca-dependent events	Reactome	1	PA24A_HUMAN	28 (28)	0.0874	1
Anti-diabetic Drug Potassium Channel Inhibitors Pathway_ Pharmacodynamics	PharmGKB	1	INSR_HUMAN	28 (28)	0.0874	1
Platelet calcium homeostasis	Reactome	1	AT2B2_HUMAN	28 (28)	0.0874	1
Omega-6 fatty acid metabolism	EHMN	1	ACSL5_HUMAN	28 (28)	0.0874	1
Toll-Like Receptors Cascades	Reactome	2	IRF7_HUMAN;DHX9_HUMAN	154 (154)	0.0895	1
Linoleic acid metabolism - Homo sapiens (human)	KEGG	1	PA24A_HUMAN	29 (29)	0.0904	1
Insulin-mediated glucose transport	PID	1	INSR_HUMAN	29 (29)	0.0904	1
Calcium signaling in the CD4+ TCR pathway	PID	1	IL2_HUMAN	29 (29)	0.0904	1
the information processing pathway at the ifn beta enhancer	BioCarta	1	IRF7_HUMAN	29 (29)	0.0904	1
MAPK Cascade	Wikipathways	1	SIPA1_HUMAN	29 (29)	0.0904	1
Hepatitis C - Homo sapiens (human)	KEGG	2	IRF7_HUMAN;DDX58_HUMAN	155 (155)	0.0905	1
miR-targeted genes in muscle cell - TarBase	Wikipathways	3	DOCK7_HUMAN;NCOA3_HUMAN;SNP29_HUMAN	329 (400)	0.0912	1
Beta2 integrin cell surface interactions	PID	1	CO3_HUMAN	30 (30)	0.0934	1
IL2 signaling events mediated by STAT5	PID	1	IL2_HUMAN	30 (30)	0.0934	1
IL12 signaling mediated by STAT4	PID	1	IL2_HUMAN	30 (32)	0.0934	1
Retinoic acid receptors-mediated signaling	PID	1	NCOA3_HUMAN	30 (30)	0.0934	1
Acyl chain remodelling of PE	Reactome	1	PA24A_HUMAN	30 (30)	0.0934	1
ISG15 antiviral mechanism	Reactome	1	DDX58_HUMAN	30 (30)	0.0934	1
Antiviral mechanism by IFN-stimulated genes	Reactome	1	DDX58_HUMAN	30 (30)	0.0934	1
Interferon Signaling	Reactome	2	IRF7_HUMAN;DDX58_HUMAN	158 (158)	0.0935	1
Insulin Signaling	Wikipathways	2	INSR_HUMAN;GYS2_HUMAN	160 (160)	0.0955	1
Signal amplification	Reactome	1	PA24A_HUMAN	31 (31)	0.0963	1
Toll-like Receptor Signaling	Wikipathways	1	IRF7_HUMAN	31 (31)	0.0963	1
EGF-EGFR Signaling Pathway	Wikipathways	2	NCOA3_HUMAN;SYNJ1_HUMAN	162 (162)	0.0975	1
PI3K-Akt Signaling Pathway	Wikipathways	3	INSR_HUMAN;IL2_HUMAN;GYS2_HUMAN	339 (340)	0.0977	1
cGMP-PKG signaling pathway - Homo sapiens (human)	KEGG	2	INSR_HUMAN;AT2B2_HUMAN	163 (163)	0.0985	1
TAK1 activates NFkB by phosphorylation and activation of IKKs complex	Reactome	1	DHX9_HUMAN	32 (32)	0.0993	1
Autophagy - other - Homo sapiens (human)	KEGG	1	GBRL2_HUMAN	32 (32)	0.0993	1
Inflammatory Response Pathway	Wikipathways	1	IL2_HUMAN	33 (33)	0.102	1
EPO signaling pathway	PID	1	SH2B3_HUMAN	33 (33)	0.102	1
Pregnane X Receptor pathway	Wikipathways	1	NCOA3_HUMAN	33 (33)	0.102	1
NOD-like receptor signaling pathway - Homo sapiens (human)	KEGG	2	GBRL2_HUMAN;IRF7_HUMAN	168 (168)	0.104	1
SNARE interactions in vesicular transport - Homo sapiens (human)	KEGG	1	SNP29_HUMAN	34 (34)	0.105	1
COPI-independent Golgi-to-ER retrograde traffic	Reactome	1	PA24A_HUMAN	34 (34)	0.105	1
p38 MAPK Signaling Pathway	Wikipathways	1	PA24A_HUMAN	34 (34)	0.105	1
Influenza A - Homo sapiens (human)	KEGG	2	IRF7_HUMAN;DDX58_HUMAN	171 (171)	0.107	1
PI3K-Akt signaling pathway - Homo sapiens (human)	KEGG	3	INSR_HUMAN;IL2_HUMAN;GYS2_HUMAN	353 (354)	0.107	1
Lysosome Vesicle Biogenesis	Reactome	1	CLVS1_HUMAN	35 (35)	0.108	1
Signaling mediated by p38-alpha and p38-beta	PID	1	PA24A_HUMAN	35 (35)	0.108	1
Photodynamic therapy-induced NF-kB survival signaling	Wikipathways	1	IL2_HUMAN	35 (35)	0.108	1
miRNAs involvement in the immune response in sepsis	Wikipathways	1	IRF7_HUMAN	36 (64)	0.111	1
Glycogen Synthesis and Degradation	Wikipathways	1	GYS2_HUMAN	36 (36)	0.111	1
Starch and sucrose metabolism - Homo sapiens (human)	KEGG	1	GYS2_HUMAN	36 (36)	0.111	1
E-cadherin signaling in the nascent adherens junction	PID	1	NCKP1_HUMAN	36 (36)	0.111	1
Fibrin Complement Receptor 3 Signaling Pathway	Wikipathways	1	RASF5_HUMAN	36 (36)	0.111	1
MAPK6/MAPK4 signaling	Reactome	1	NCOA3_HUMAN	37 (39)	0.114	1
IL23-mediated signaling events	PID	1	IL2_HUMAN	37 (37)	0.114	1
IL2 signaling events mediated by PI3K	PID	1	IL2_HUMAN	37 (37)	0.114	1
RHO GTPases Activate WASPs and WAVEs	Reactome	1	NCKP1_HUMAN	37 (37)	0.114	1
Allograft rejection - Homo sapiens (human)	KEGG	1	IL2_HUMAN	37 (38)	0.114	1
Aldosterone-regulated sodium reabsorption - Homo sapiens (human)	KEGG	1	INSR_HUMAN	37 (37)	0.114	1
Interleukin-2 family signaling	Reactome	1	IL2_HUMAN	38 (38)	0.117	1
Signaling events mediated by TCPTP	PID	1	INSR_HUMAN	38 (38)	0.117	1
Ovarian tumor domain proteases	Reactome	1	DDX58_HUMAN	38 (38)	0.117	1
Fatty acyl-CoA biosynthesis	Reactome	1	ACSL5_HUMAN	38 (38)	0.117	1
Internalization of ErbB1	PID	1	SYNJ1_HUMAN	39 (39)	0.12	1
EPHB forward signaling	PID	1	SYNJ1_HUMAN	39 (39)	0.12	1
Ferroptosis	Wikipathways	1	ACSL5_HUMAN	40 (40)	0.123	1
ErbB2/ErbB3 signaling events	PID	1	DOCK7_HUMAN	40 (40)	0.123	1
Ferroptosis - Homo sapiens (human)	KEGG	1	ACSL5_HUMAN	40 (40)	0.123	1
Tryptophan metabolism - Homo sapiens (human)	KEGG	1	GCDH_HUMAN	40 (40)	0.123	1
IL-5 Signaling Pathway	Wikipathways	1	IL2_HUMAN	40 (40)	0.123	1
Synthesis of PA	Reactome	1	PA24A_HUMAN	40 (40)	0.123	1
Fatty acid metabolism	Reactome	2	PA24A_HUMAN;ACSL5_HUMAN	187 (189)	0.124	1
Gastrin	NetPath	1	IL2_HUMAN	41 (41)	0.125	1
phospholipases	HumanCyc	1	PA24A_HUMAN	41 (41)	0.125	1
Graft-versus-host disease - Homo sapiens (human)	KEGG	1	IL2_HUMAN	41 (41)	0.125	1
Inositol phosphate metabolism	INOH	1	SYNJ1_HUMAN	41 (41)	0.125	1
IL-2 Signaling Pathway	Wikipathways	1	IL2_HUMAN	42 (42)	0.128	1
Fc Epsilon Receptor I Signaling in Mast Cells	SMPDB	1	PA24A_HUMAN	42 (42)	0.128	1
Kinesins	Reactome	1	KIF2B_HUMAN	43 (43)	0.131	1
Type I diabetes mellitus - Homo sapiens (human)	KEGG	1	IL2_HUMAN	43 (43)	0.131	1
Signaling by SCF-KIT	Reactome	1	SH2B3_HUMAN	43 (43)	0.131	1
FOXA1 transcription factor network	PID	1	NCOA3_HUMAN	44 (44)	0.134	1
ABC transporters - Homo sapiens (human)	KEGG	1	ABCAD_HUMAN	44 (44)	0.134	1
PLC beta mediated events	Reactome	1	PA24A_HUMAN	44 (44)	0.134	1
Tacrolimus/Cyclosporine Pathway_ Pharmacodynamics	PharmGKB	1	IL2_HUMAN	44 (44)	0.134	1
Structural Pathway of Interleukin 1 (IL-1)	Wikipathways	1	IRF7_HUMAN	44 (44)	0.134	1
Interleukin-3_ 5 and GM-CSF signaling	Reactome	1	IL2_HUMAN	44 (44)	0.134	1
RAGE	NetPath	1	PA24A_HUMAN	45 (45)	0.137	1
G-protein mediated events	Reactome	1	PA24A_HUMAN	45 (45)	0.137	1
Intra-Golgi traffic	Reactome	1	SNP29_HUMAN	45 (45)	0.137	1
Epstein-Barr virus infection - Homo sapiens (human)	KEGG	2	IRF7_HUMAN;DDX58_HUMAN	200 (201)	0.138	1
Viral carcinogenesis - Homo sapiens (human)	KEGG	2	IRF7_HUMAN;CO3_HUMAN	201 (201)	0.139	1
Tryptophan metabolism	Wikipathways	1	GCDH_HUMAN	46 (46)	0.14	1
Insulin Pathway	PID	1	INSR_HUMAN	46 (46)	0.14	1
Type II diabetes mellitus - Homo sapiens (human)	KEGG	1	INSR_HUMAN	46 (46)	0.14	1
Aryl Hydrocarbon Receptor Pathway	Wikipathways	1	IL2_HUMAN	46 (46)	0.14	1
TBC/RABGAPs	Reactome	1	GBRL2_HUMAN	47 (47)	0.142	1
Transcriptional regulation of white adipocyte differentiation	Reactome	1	NCOA3_HUMAN	47 (47)	0.142	1
il-2 receptor beta chain in t cell activation	BioCarta	1	IL2_HUMAN	47 (48)	0.142	1
Ether lipid metabolism - Homo sapiens (human)	KEGG	1	PA24A_HUMAN	47 (47)	0.142	1
IL5	NetPath	1	PA24A_HUMAN	48 (48)	0.145	1
Histidine_ lysine_ phenylalanine_ tyrosine_ proline and tryptophan catabolism	Reactome	1	GCDH_HUMAN	48 (49)	0.145	1
Intestinal immune network for IgA production - Homo sapiens (human)	KEGG	1	IL2_HUMAN	48 (49)	0.145	1
G beta:gamma signalling through PI3Kgamma	Reactome	1	IL2_HUMAN	48 (48)	0.145	1
miR-targeted genes in lymphocytes - TarBase	Wikipathways	3	DOCK7_HUMAN;NCOA3_HUMAN;SNP29_HUMAN	409 (489)	0.148	1
Calcineurin-regulated NFAT-dependent transcription in lymphocytes	PID	1	IL2_HUMAN	49 (49)	0.148	1
Inositol phosphate metabolism	Reactome	1	SYNJ1_HUMAN	49 (50)	0.148	1
Angiopoietin receptor Tie2-mediated signaling	PID	1	ELF2_HUMAN	50 (50)	0.151	1
Vitamin B12 Metabolism	Wikipathways	1	INSR_HUMAN	50 (51)	0.151	1
Photodynamic therapy-induced AP-1 survival signaling.	Wikipathways	1	IL2_HUMAN	50 (50)	0.151	1
Ciliary landscape	Wikipathways	2	CE170_HUMAN;SNP29_HUMAN	213 (213)	0.153	1
Insulin receptor signalling cascade	Reactome	1	INSR_HUMAN	51 (51)	0.154	1
Nuclear Receptor transcription pathway	Reactome	1	NRBP_HUMAN	51 (51)	0.154	1
G-protein beta:gamma signalling	Reactome	1	IL2_HUMAN	51 (51)	0.154	1
Signaling events mediated by Stem cell factor receptor (c-Kit)	PID	1	SH2B3_HUMAN	52 (52)	0.156	1
Ion homeostasis	Reactome	1	AT2B2_HUMAN	52 (52)	0.156	1
Autoimmune thyroid disease - Homo sapiens (human)	KEGG	1	IL2_HUMAN	52 (53)	0.156	1
Signaling by Receptor Tyrosine Kinases	Reactome	3	NCKP1_HUMAN;INSR_HUMAN;SH2B3_HUMAN	423 (423)	0.158	1
Signaling events mediated by PTP1B	PID	1	INSR_HUMAN	53 (53)	0.159	1
Synthesis of PIPs at the plasma membrane	Reactome	1	SYNJ1_HUMAN	53 (53)	0.159	1
RAC1 signaling pathway	PID	1	NCKP1_HUMAN	54 (54)	0.162	1
TCR signaling in na&#xef;ve CD8+ T cells	PID	1	RASF5_HUMAN	54 (56)	0.162	1
IL2-mediated signaling events	PID	1	IL2_HUMAN	54 (54)	0.162	1
Regulation of lipolysis in adipocytes - Homo sapiens (human)	KEGG	1	INSR_HUMAN	54 (54)	0.162	1
IL1	NetPath	1	PA24A_HUMAN	54 (54)	0.162	1
Ion transport by P-type ATPases	Reactome	1	AT2B2_HUMAN	55 (55)	0.165	1
Legionellosis - Homo sapiens (human)	KEGG	1	CO3_HUMAN	55 (55)	0.165	1
Staphylococcus aureus infection - Homo sapiens (human)	KEGG	1	CO3_HUMAN	55 (56)	0.165	1
Signaling by Rho GTPases	Reactome	3	STA13_HUMAN;NCKP1_HUMAN;KIF2B_HUMAN	431 (435)	0.165	1
Metabolism of lipids	Reactome	4	TFIP8_HUMAN;PA24A_HUMAN;SYNJ1_HUMAN;ACSL5_HUMAN	660 (664)	0.166	1
Thromboxane A2 receptor signaling	PID	1	PD2R_HUMAN	56 (57)	0.167	1
Macroautophagy	Reactome	1	GBRL2_HUMAN	57 (57)	0.17	1
tRNA processing in the nucleus	Reactome	1	SEN2_HUMAN	57 (57)	0.17	1
Complement and Coagulation Cascades	Wikipathways	1	CO3_HUMAN	59 (59)	0.175	1
SHP2 signaling	PID	1	IL2_HUMAN	59 (59)	0.175	1
VEGF signaling pathway - Homo sapiens (human)	KEGG	1	PA24A_HUMAN	59 (59)	0.175	1
MAPK family signaling cascades	Reactome	2	NCOA3_HUMAN;IL2_HUMAN	234 (237)	0.177	1
Interleukin-1 signaling	Reactome	1	DHX9_HUMAN	60 (60)	0.178	1
Long-term depression - Homo sapiens (human)	KEGG	1	PA24A_HUMAN	60 (60)	0.178	1
Dengue-2 Interactions with Complement and Coagulation Cascades	Wikipathways	1	CO3_HUMAN	60 (60)	0.178	1
Arachidonic acid metabolism	Reactome	1	PA24A_HUMAN	61 (62)	0.181	1
T-Cell antigen Receptor (TCR) pathway during Staphylococcus aureus infection	Wikipathways	1	IL2_HUMAN	61 (63)	0.181	1
Fc-epsilon receptor I signaling in mast cells	PID	1	PA24A_HUMAN	62 (62)	0.184	1
Longevity regulating pathway - multiple species - Homo sapiens (human)	KEGG	1	INSR_HUMAN	62 (62)	0.184	1
EGFR1	NetPath	3	NCOA3_HUMAN;INSR_HUMAN;PKHN1_HUMAN	455 (457)	0.184	1
IL4	NetPath	1	NCOA3_HUMAN	63 (63)	0.186	1
Arachidonic acid metabolism - Homo sapiens (human)	KEGG	1	PA24A_HUMAN	63 (63)	0.186	1
IL12-mediated signaling events	PID	1	IL2_HUMAN	63 (65)	0.186	1
Pathways Affected in Adenoid Cystic Carcinoma	Wikipathways	1	KANL1_HUMAN	63 (63)	0.186	1
Endothelins	PID	1	PA24A_HUMAN	64 (64)	0.189	1
Integrated Breast Cancer Pathway	Wikipathways	1	NCOA3_HUMAN	64 (66)	0.189	1
Inflammatory bowel disease (IBD) - Homo sapiens (human)	KEGG	1	IL2_HUMAN	65 (65)	0.192	1
Mitophagy - animal - Homo sapiens (human)	KEGG	1	GBRL2_HUMAN	65 (65)	0.192	1
Beta-agonist/Beta-blocker Pathway_ Pharmacodynamics	PharmGKB	1	ELF2_HUMAN	65 (66)	0.192	1
Non-small cell lung cancer	Wikipathways	1	RASF5_HUMAN	66 (66)	0.194	1
TCR signaling in na&#xef;ve CD4+ T cells	PID	1	RASF5_HUMAN	66 (68)	0.194	1
Non-small cell lung cancer - Homo sapiens (human)	KEGG	1	RASF5_HUMAN	66 (66)	0.194	1
Histone Modifications	Wikipathways	1	SET1A_HUMAN	66 (66)	0.194	1
Downstream signaling in na&#xef;ve CD8+ T cells	PID	1	IL2_HUMAN	67 (69)	0.197	1
Fc epsilon RI signaling pathway - Homo sapiens (human)	KEGG	1	PA24A_HUMAN	67 (68)	0.197	1
Regulation of Telomerase	PID	1	IL2_HUMAN	68 (68)	0.199	1
PPAR signaling pathway	Wikipathways	1	ACSL5_HUMAN	68 (68)	0.199	1
Signaling by Interleukins	Reactome	2	DHX9_HUMAN;IL2_HUMAN	254 (254)	0.2	1
Tryptophan degradation	INOH	1	GCDH_HUMAN	69 (69)	0.202	1
Adipocytokine signaling pathway - Homo sapiens (human)	KEGG	1	ACSL5_HUMAN	69 (69)	0.202	1
superpathway of inositol phosphate compounds	HumanCyc	1	SYNJ1_HUMAN	69 (70)	0.202	1
AP-1 transcription factor network	PID	1	IL2_HUMAN	70 (70)	0.205	1
Interferon alpha/beta signaling	Reactome	1	IRF7_HUMAN	70 (70)	0.205	1
Clathrin derived vesicle budding	Reactome	1	CLVS1_HUMAN	72 (72)	0.21	1
trans-Golgi Network Vesicle Budding	Reactome	1	CLVS1_HUMAN	72 (72)	0.21	1
PKMTs methylate histone lysines	Reactome	1	SET1A_HUMAN	72 (73)	0.21	1
Adherens junction - Homo sapiens (human)	KEGG	1	INSR_HUMAN	72 (72)	0.21	1
Leishmaniasis - Homo sapiens (human)	KEGG	1	CO3_HUMAN	73 (74)	0.213	1
PPAR signaling pathway - Homo sapiens (human)	KEGG	1	ACSL5_HUMAN	74 (74)	0.215	1
Inositol phosphate metabolism - Homo sapiens (human)	KEGG	1	SYNJ1_HUMAN	74 (74)	0.215	1
Linoleate metabolism	EHMN	1	PA24A_HUMAN	74 (74)	0.215	1
miR-targeted genes in epithelium - TarBase	Wikipathways	2	DOCK7_HUMAN;SNP29_HUMAN	267 (333)	0.216	1
Signaling by Insulin receptor	Reactome	1	INSR_HUMAN	75 (75)	0.218	1
Pertussis - Homo sapiens (human)	KEGG	1	CO3_HUMAN	76 (76)	0.22	1
IL2	NetPath	1	IL2_HUMAN	76 (76)	0.22	1
Chromatin organization	Reactome	2	KANL1_HUMAN;SET1A_HUMAN	271 (272)	0.221	1
Chromatin modifying enzymes	Reactome	2	KANL1_HUMAN;SET1A_HUMAN	271 (272)	0.221	1
Regulation of nuclear SMAD2/3 signaling	PID	1	IRF7_HUMAN	77 (78)	0.223	1
Interleukin-1 family signaling	Reactome	1	DHX9_HUMAN	77 (77)	0.223	1
Signal Transduction	Reactome	11	PD2R_HUMAN;STA13_HUMAN;IL2_HUMAN;PA24A_HUMAN;NCOA3_HUMAN;CO3_HUMAN;NCKP1_HUMAN;O13F1_HUMAN;SH2B3_HUMAN;INSR_HUMAN;KIF2B_HUMAN	2634 (2647)	0.225	1
Complement and coagulation cascades - Homo sapiens (human)	KEGG	1	CO3_HUMAN	79 (79)	0.228	1
Glucocorticoid receptor regulatory network	PID	1	IL2_HUMAN	80 (80)	0.23	1
Opioid Signalling	Reactome	1	PA24A_HUMAN	81 (82)	0.233	1
COPI-dependent Golgi-to-ER retrograde traffic	Reactome	1	KIF2B_HUMAN	82 (82)	0.235	1
Selenium Micronutrient Network	Wikipathways	1	INSR_HUMAN	82 (83)	0.235	1
Peroxisome - Homo sapiens (human)	KEGG	1	ACSL5_HUMAN	83 (83)	0.238	1
Apoptosis	Wikipathways	1	IRF7_HUMAN	84 (87)	0.24	1
Pathways in cancer - Homo sapiens (human)	KEGG	3	RASF5_HUMAN;NCOA3_HUMAN;IL2_HUMAN	525 (526)	0.244	1
MyD88 cascade initiated on plasma membrane	Reactome	1	DHX9_HUMAN	87 (87)	0.248	1
Toll Like Receptor 10 (TLR10) Cascade	Reactome	1	DHX9_HUMAN	87 (87)	0.248	1
Toll Like Receptor 5 (TLR5) Cascade	Reactome	1	DHX9_HUMAN	87 (87)	0.248	1
MAPK signaling pathway - Homo sapiens (human)	KEGG	2	PA24A_HUMAN;INSR_HUMAN	295 (295)	0.25	1
GABAergic synapse - Homo sapiens (human)	KEGG	1	GBRL2_HUMAN	88 (88)	0.25	1
TRAF6 mediated induction of NFkB and MAP kinases upon TLR7/8 or 9 activation	Reactome	1	DHX9_HUMAN	88 (88)	0.25	1
Deubiquitination	Reactome	2	DDX58_HUMAN;ASXL2_HUMAN	296 (296)	0.251	1
Longevity regulating pathway - Homo sapiens (human)	KEGG	1	INSR_HUMAN	89 (89)	0.253	1
Androgen receptor signaling pathway	Wikipathways	1	NCOA3_HUMAN	89 (89)	0.253	1
T-Cell antigen Receptor (TCR) Signaling Pathway	Wikipathways	1	SH2B3_HUMAN	90 (92)	0.255	1
Fc gamma R-mediated phagocytosis - Homo sapiens (human)	KEGG	1	PA24A_HUMAN	90 (91)	0.255	1
Salivary secretion - Homo sapiens (human)	KEGG	1	AT2B2_HUMAN	90 (90)	0.255	1
RHO GTPase Effectors	Reactome	2	NCKP1_HUMAN;KIF2B_HUMAN	301 (301)	0.257	1
VEGFA-VEGFR2 Pathway	Reactome	1	NCKP1_HUMAN	92 (92)	0.26	1
Th1 and Th2 cell differentiation - Homo sapiens (human)	KEGG	1	IL2_HUMAN	92 (92)	0.26	1
RUNX1 regulates genes involved in megakaryocyte differentiation and platelet function	Reactome	1	SET1A_HUMAN	92 (94)	0.26	1
Corticotropin-releasing hormone signaling pathway	Wikipathways	1	IL2_HUMAN	92 (92)	0.26	1
Human Complement System	Wikipathways	1	CO3_HUMAN	92 (92)	0.26	1
GnRH signaling pathway - Homo sapiens (human)	KEGG	1	PA24A_HUMAN	93 (93)	0.263	1
NF-kappa B signaling pathway - Homo sapiens (human)	KEGG	1	DDX58_HUMAN	94 (95)	0.265	1
Interferon gamma signaling	Reactome	1	IRF7_HUMAN	94 (94)	0.265	1
Amplification of signal from unattached kinetochores via a MAD2 inhibitory signal	Reactome	1	KIF2B_HUMAN	96 (96)	0.27	1
Amplification of signal from the kinetochores	Reactome	1	KIF2B_HUMAN	96 (96)	0.27	1
Aldosterone synthesis and secretion - Homo sapiens (human)	KEGG	1	AT2B2_HUMAN	96 (96)	0.27	1
Pancreatic secretion - Homo sapiens (human)	KEGG	1	AT2B2_HUMAN	96 (96)	0.27	1
PI5P_ PP2A and IER3 Regulate PI3K/AKT Signaling	Reactome	1	INSR_HUMAN	97 (97)	0.272	1
Glycerophospholipid metabolism - Homo sapiens (human)	KEGG	1	PA24A_HUMAN	97 (97)	0.272	1
MyD88:Mal cascade initiated on plasma membrane	Reactome	1	DHX9_HUMAN	97 (97)	0.272	1
Toll Like Receptor TLR1:TLR2 Cascade	Reactome	1	DHX9_HUMAN	97 (97)	0.272	1
Toll Like Receptor TLR6:TLR2 Cascade	Reactome	1	DHX9_HUMAN	97 (97)	0.272	1
Toll Like Receptor 2 (TLR2) Cascade	Reactome	1	DHX9_HUMAN	97 (97)	0.272	1
Nuclear Receptors Meta-Pathway	Wikipathways	2	NCOA3_HUMAN;IL2_HUMAN	315 (316)	0.274	1
Phosphatidylinositol signaling system - Homo sapiens (human)	KEGG	1	SYNJ1_HUMAN	99 (99)	0.277	1
Choline metabolism in cancer - Homo sapiens (human)	KEGG	1	PA24A_HUMAN	99 (99)	0.277	1
Inflammatory mediator regulation of TRP channels - Homo sapiens (human)	KEGG	1	PA24A_HUMAN	99 (99)	0.277	1
HIF-1 signaling pathway - Homo sapiens (human)	KEGG	1	INSR_HUMAN	100 (100)	0.279	1
Initial triggering of complement	Reactome	1	CO3_HUMAN	100 (106)	0.279	1
Signaling by VEGF	Reactome	1	NCKP1_HUMAN	100 (100)	0.279	1
T cell receptor signaling pathway - Homo sapiens (human)	KEGG	1	IL2_HUMAN	101 (101)	0.282	1
Arachidonic acid metabolism	EHMN	1	PA24A_HUMAN	101 (101)	0.282	1
Toll-like Receptor Signaling Pathway	Wikipathways	1	IRF7_HUMAN	102 (102)	0.284	1
UCH proteinases	Reactome	1	ASXL2_HUMAN	102 (102)	0.284	1
tRNA processing	Reactome	1	SEN2_HUMAN	103 (103)	0.286	1
Glucagon signaling pathway - Homo sapiens (human)	KEGG	1	GYS2_HUMAN	103 (103)	0.286	1
Toll-like receptor signaling pathway - Homo sapiens (human)	KEGG	1	IRF7_HUMAN	104 (104)	0.289	1
C-type lectin receptor signaling pathway - Homo sapiens (human)	KEGG	1	IL2_HUMAN	104 (104)	0.289	1
Negative regulation of the PI3K/AKT network	Reactome	1	INSR_HUMAN	104 (104)	0.289	1
JAK-STAT-Core	Signalink	1	IL2_HUMAN	104 (104)	0.289	1
Metabolism of RNA	Reactome	3	SEN2_HUMAN;DHX9_HUMAN;SMG9_HUMAN	577 (586)	0.29	1
Transport of inorganic cations/anions and amino acids/oligopeptides	Reactome	1	B3A4_HUMAN	105 (105)	0.291	1
Leukotriene metabolism	EHMN	1	ACSL5_HUMAN	105 (105)	0.291	1
Class A/1 (Rhodopsin-like receptors)	Reactome	2	PD2R_HUMAN;CO3_HUMAN	330 (330)	0.292	1
ErbB1 downstream signaling	PID	1	NCKP1_HUMAN	106 (107)	0.293	1
Th17 cell differentiation - Homo sapiens (human)	KEGG	1	IL2_HUMAN	107 (107)	0.296	1
Thermogenesis	Wikipathways	1	ACSL5_HUMAN	108 (108)	0.298	1
Post-translational protein phosphorylation	Reactome	1	CO3_HUMAN	108 (110)	0.298	1
Nonsense-Mediated Decay (NMD)	Reactome	1	SMG9_HUMAN	109 (118)	0.3	1
Nonsense Mediated Decay (NMD) enhanced by the Exon Junction Complex (EJC)	Reactome	1	SMG9_HUMAN	109 (118)	0.3	1
Resolution of Sister Chromatid Cohesion	Reactome	1	KIF2B_HUMAN	109 (109)	0.3	1
DNA Damage Response (only ATM dependent)	Wikipathways	1	INSR_HUMAN	110 (110)	0.303	1
Mitotic Spindle Checkpoint	Reactome	1	KIF2B_HUMAN	112 (113)	0.307	1
Glutamatergic synapse - Homo sapiens (human)	KEGG	1	PA24A_HUMAN	114 (114)	0.312	1
Serotonergic synapse - Homo sapiens (human)	KEGG	1	PA24A_HUMAN	115 (115)	0.314	1
Spinal Cord Injury	Wikipathways	1	IL2_HUMAN	115 (117)	0.314	1
Thyroid hormone signaling pathway - Homo sapiens (human)	KEGG	1	NCOA3_HUMAN	116 (116)	0.316	1
Neurotrophin signaling pathway - Homo sapiens (human)	KEGG	1	SH2B3_HUMAN	119 (119)	0.323	1
Vascular smooth muscle contraction - Homo sapiens (human)	KEGG	1	PA24A_HUMAN	121 (121)	0.327	1
Platelet activation - Homo sapiens (human)	KEGG	1	PA24A_HUMAN	123 (123)	0.332	1
RHO GTPases Activate Formins	Reactome	1	KIF2B_HUMAN	123 (123)	0.332	1
GPCR downstream signalling	Reactome	5	CO3_HUMAN;PA24A_HUMAN;O13F1_HUMAN;IL2_HUMAN;PD2R_HUMAN	1172 (1176)	0.334	1
Regulation of Complement cascade	Reactome	1	CO3_HUMAN	124 (130)	0.334	1
Integrin	INOH	1	DOCK7_HUMAN	124 (124)	0.334	1
Regulation of Insulin-like Growth Factor (IGF) transport and uptake by Insulin-like Growth Factor Binding Proteins (IGFBPs)	Reactome	1	CO3_HUMAN	125 (127)	0.336	1
mRNA Processing	Wikipathways	1	DHX9_HUMAN	125 (127)	0.336	1
Rab regulation of trafficking	Reactome	1	GBRL2_HUMAN	126 (126)	0.338	1
Separation of Sister Chromatids	Reactome	1	KIF2B_HUMAN	128 (129)	0.343	1
Cardiac conduction	Reactome	1	AT2B2_HUMAN	131 (131)	0.349	1
Angiopoietin Like Protein 8 Regulatory Pathway	Wikipathways	1	INSR_HUMAN	131 (131)	0.349	1
Systemic lupus erythematosus - Homo sapiens (human)	KEGG	1	CO3_HUMAN	132 (133)	0.351	1
Glycerophospholipid biosynthesis	Reactome	1	PA24A_HUMAN	132 (133)	0.351	1
Complement cascade	Reactome	1	CO3_HUMAN	135 (141)	0.358	1
Regulation of actin dynamics for phagocytic cup formation	Reactome	1	NCKP1_HUMAN	136 (141)	0.36	1
Glycerophospholipid metabolism	EHMN	1	PA24A_HUMAN	136 (136)	0.36	1
Apelin signaling pathway - Homo sapiens (human)	KEGG	1	GBRL2_HUMAN	137 (137)	0.362	1
Estrogen signaling pathway - Homo sapiens (human)	KEGG	1	NCOA3_HUMAN	137 (137)	0.362	1
Clathrin-mediated endocytosis	Reactome	1	SYNJ1_HUMAN	138 (138)	0.364	1
Mitotic Anaphase	Reactome	1	KIF2B_HUMAN	139 (140)	0.366	1
Regulation of toll-like receptor signaling pathway	Wikipathways	1	IRF7_HUMAN	139 (143)	0.366	1
Ectoderm Differentiation	Wikipathways	1	CLVS1_HUMAN	139 (142)	0.366	1
Rho GTPase cycle	Reactome	1	STA13_HUMAN	140 (144)	0.368	1
Mitotic Metaphase and Anaphase	Reactome	1	KIF2B_HUMAN	140 (141)	0.368	1
Estrogen-dependent gene expression	Reactome	1	NCOA3_HUMAN	141 (142)	0.37	1
HATs acetylate histones	Reactome	1	KANL1_HUMAN	142 (142)	0.372	1
AndrogenReceptor	NetPath	1	NCOA3_HUMAN	143 (143)	0.375	1
G alpha (i) signalling events	Reactome	2	PA24A_HUMAN;CO3_HUMAN	399 (400)	0.375	1
Signaling by GPCR	Reactome	5	CO3_HUMAN;PA24A_HUMAN;O13F1_HUMAN;IL2_HUMAN;PD2R_HUMAN	1235 (1240)	0.376	1
Adrenergic signaling in cardiomyocytes - Homo sapiens (human)	KEGG	1	AT2B2_HUMAN	144 (144)	0.377	1
Breast cancer - Homo sapiens (human)	KEGG	1	NCOA3_HUMAN	147 (147)	0.383	1
Regulation of Actin Cytoskeleton	Wikipathways	1	NCKP1_HUMAN	149 (151)	0.387	1
Calcium Regulation in the Cardiac Cell	Wikipathways	1	AT2B2_HUMAN	149 (149)	0.387	1
Non-alcoholic fatty liver disease (NAFLD) - Homo sapiens (human)	KEGG	1	INSR_HUMAN	149 (149)	0.387	1
ESR-mediated signaling	Reactome	1	NCOA3_HUMAN	149 (150)	0.387	1
Phagosome - Homo sapiens (human)	KEGG	1	CO3_HUMAN	151 (152)	0.391	1
mTOR signaling pathway - Homo sapiens (human)	KEGG	1	INSR_HUMAN	151 (151)	0.391	1
Oxytocin signaling pathway - Homo sapiens (human)	KEGG	1	PA24A_HUMAN	152 (152)	0.393	1
Breast cancer pathway	Wikipathways	1	NCOA3_HUMAN	154 (154)	0.397	1
Nonalcoholic fatty liver disease	Wikipathways	1	INSR_HUMAN	154 (155)	0.397	1
Fcgamma receptor (FCGR) dependent phagocytosis	Reactome	1	NCKP1_HUMAN	154 (159)	0.397	1
Cellular senescence - Homo sapiens (human)	KEGG	1	RASF5_HUMAN	160 (160)	0.409	1
Necroptosis - Homo sapiens (human)	KEGG	1	PA24A_HUMAN	162 (162)	0.413	1
JAK-STAT signaling pathway - Homo sapiens (human)	KEGG	1	IL2_HUMAN	162 (162)	0.413	1
Adaptive Immune System	Reactome	3	FXL20_HUMAN;CO3_HUMAN;SIPA1_HUMAN	722 (732)	0.421	1
Tuberculosis - Homo sapiens (human)	KEGG	1	CO3_HUMAN	178 (179)	0.443	1
mRNA Splicing - Major Pathway	Reactome	1	DHX9_HUMAN	178 (178)	0.443	1
Ion channel transport	Reactome	1	AT2B2_HUMAN	179 (179)	0.445	1
GPCR ligand binding	Reactome	2	PD2R_HUMAN;CO3_HUMAN	465 (466)	0.451	1
Calcium signaling pathway - Homo sapiens (human)	KEGG	1	AT2B2_HUMAN	185 (186)	0.456	1
IL-7 signaling	INOH	1	INSR_HUMAN	185 (185)	0.456	1
Mitotic Prometaphase	Reactome	1	KIF2B_HUMAN	186 (186)	0.457	1
EPO signaling	INOH	1	INSR_HUMAN	186 (186)	0.457	1
mRNA Splicing	Reactome	1	DHX9_HUMAN	186 (186)	0.457	1
VEGF	INOH	1	INSR_HUMAN	188 (188)	0.461	1
Peptide ligand-binding receptors	Reactome	1	CO3_HUMAN	194 (194)	0.472	1
Signaling by Nuclear Receptors	Reactome	1	NCOA3_HUMAN	194 (195)	0.472	1
Muscle contraction	Reactome	1	AT2B2_HUMAN	195 (195)	0.473	1
RAF/MAP kinase cascade	Reactome	1	IL2_HUMAN	196 (197)	0.475	1
cAMP signaling pathway - Homo sapiens (human)	KEGG	1	AT2B2_HUMAN	199 (199)	0.48	1
MAPK1/MAPK3 signaling	Reactome	1	IL2_HUMAN	202 (203)	0.485	1
Generic Transcription Pathway	Reactome	4	SET1A_HUMAN;ELF2_HUMAN;IL2_HUMAN;NRBP_HUMAN	1101 (1107)	0.488	1
Regulation of actin cytoskeleton - Homo sapiens (human)	KEGG	1	NCKP1_HUMAN	213 (213)	0.504	1
Immunoregulatory interactions between a Lymphoid and a non-Lymphoid cell	Reactome	1	CO3_HUMAN	214 (221)	0.506	1
PIP3 activates AKT signaling	Reactome	1	INSR_HUMAN	214 (214)	0.506	1
Human T-cell leukemia virus 1 infection - Homo sapiens (human)	KEGG	1	IL2_HUMAN	219 (219)	0.514	1
Ub-specific processing proteases	Reactome	1	DDX58_HUMAN	220 (220)	0.515	1
Purine metabolism	EHMN	1	AT2B2_HUMAN	223 (223)	0.52	1
Thermogenesis - Homo sapiens (human)	KEGG	1	ACSL5_HUMAN	229 (229)	0.53	1
Neddylation	Reactome	1	FXL20_HUMAN	234 (235)	0.537	1
VEGFA-VEGFR2 Signaling Pathway	Wikipathways	1	PA24A_HUMAN	236 (236)	0.54	1
Processing of Capped Intron-Containing Pre-mRNA	Reactome	1	DHX9_HUMAN	240 (240)	0.546	1
TCR	NetPath	1	SH2B3_HUMAN	241 (245)	0.548	1
SLC-mediated transmembrane transport	Reactome	1	B3A4_HUMAN	244 (245)	0.552	1
Intracellular signaling by second messengers	Reactome	1	INSR_HUMAN	245 (245)	0.554	1
MAPK Signaling Pathway	Wikipathways	1	PA24A_HUMAN	246 (246)	0.555	1
Cell Cycle Checkpoints	Reactome	1	KIF2B_HUMAN	249 (250)	0.56	1
G alpha (s) signalling events	Reactome	2	PD2R_HUMAN;O13F1_HUMAN	581 (583)	0.571	1
RNA Polymerase II Transcription	Reactome	4	SET1A_HUMAN;ELF2_HUMAN;IL2_HUMAN;NRBP_HUMAN	1223 (1236)	0.574	1
Platelet activation_ signaling and aggregation	Reactome	1	PA24A_HUMAN	259 (260)	0.574	1
GPCRs_ Class A Rhodopsin-like	Wikipathways	1	PD2R_HUMAN	260 (261)	0.576	1
Antigen processing: Ubiquitination & Proteasome degradation	Reactome	1	FXL20_HUMAN	261 (264)	0.577	1
Metabolism of carbohydrates	Reactome	1	GYS2_HUMAN	263 (264)	0.58	1
Neuroactive ligand-receptor interaction - Homo sapiens (human)	KEGG	1	PD2R_HUMAN	277 (277)	0.599	1
Cytokine-cytokine receptor interaction - Homo sapiens (human)	KEGG	1	IL2_HUMAN	294 (294)	0.621	1
Metabolism	Reactome	6	SYNJ1_HUMAN;PA24A_HUMAN;GCDH_HUMAN;GYS2_HUMAN;ACSL5_HUMAN;TFIP8_HUMAN	1954 (1972)	0.629	1
JAK STAT pathway and regulation	INOH	1	INSR_HUMAN	310 (310)	0.641	1
Transport of small molecules	Reactome	2	B3A4_HUMAN;AT2B2_HUMAN	665 (666)	0.645	1
Class I MHC mediated antigen processing & presentation	Reactome	1	FXL20_HUMAN	321 (324)	0.654	1
Gene expression (Transcription)	Reactome	4	SET1A_HUMAN;IL2_HUMAN;ELF2_HUMAN;NRBP_HUMAN	1360 (1373)	0.66	1
Metabolism of amino acids and derivatives	Reactome	1	GCDH_HUMAN	330 (342)	0.664	1
Post-translational protein modification	Reactome	4	FXL20_HUMAN;DDX58_HUMAN;ASXL2_HUMAN;CO3_HUMAN	1377 (1383)	0.67	1
M Phase	Reactome	1	KIF2B_HUMAN	338 (340)	0.673	1
Olfactory receptor activity	Wikipathways	1	O13F1_HUMAN	350 (354)	0.686	1
Cellular responses to external stimuli	Reactome	1	GBRL2_HUMAN	412 (414)	0.745	1
Olfactory Signaling Pathway	Reactome	1	O13F1_HUMAN	436 (437)	0.765	1
Olfactory transduction - Homo sapiens (human)	KEGG	1	O13F1_HUMAN	446 (447)	0.773	1
Cell Cycle_ Mitotic	Reactome	1	KIF2B_HUMAN	479 (481)	0.797	1
Cell Cycle	Reactome	1	KIF2B_HUMAN	562 (564)	0.847	1
Developmental Biology	Reactome	1	NCOA3_HUMAN	618 (620)	0.874	1
Metabolism of proteins	Reactome	4	FXL20_HUMAN;DDX58_HUMAN;ASXL2_HUMAN;CO3_HUMAN	1991 (2008)	0.907	1
