## Supplementary material for "Primary human chondrocytes respond to compression with plasma membrane receptors and by microtubule activation: a phosphoproteomic study": Pathway Enrichment Results: j_output.csv

pathway_name	pathway_source	num_overlapping_genes	overlapping_genes	num_all_pathway_genes	P_genes	Q_genes
FTO Obesity Variant Mechanism	Wikipathways	2	PRD16_HUMAN;IRX3_HUMAN	8 (8)	0.000301	1	0.001388889	36
DNA replication - Homo sapiens (human)	KEGG	2	MCM5_HUMAN;RNH2A_HUMAN	36 (36)	0.00638	1
The IPAF inflammasome	Reactome	1	NLRC4_HUMAN	2 (2)	0.00666	1
Mitochondrial transcription initiation	Reactome	1	RPOM_HUMAN	3 (3)	0.00998	1
Activation of AMPA receptors	Reactome	1	GRIA4_HUMAN	4 (4)	0.0133	1
HCN channels	Reactome	1	HCN1_HUMAN	4 (4)	0.0133	1
Transcription from mitochondrial promoters	Reactome	1	RPOM_HUMAN	4 (4)	0.0133	1
mRNA 3_-end processing	Reactome	2	CASC3_HUMAN;THOC2_HUMAN	58 (58)	0.016	1
Serotonin and melatonin biosynthesis	Reactome	1	TPH1_HUMAN	5 (5)	0.0166	1
serotonin and melatonin biosynthesis	HumanCyc	1	TPH1_HUMAN	5 (5)	0.0166	1
Cleavage of Growing Transcript in the Termination Region	Reactome	2	CASC3_HUMAN;THOC2_HUMAN	67 (67)	0.021	1
RNA Polymerase II Transcription Termination	Reactome	2	CASC3_HUMAN;THOC2_HUMAN	67 (67)	0.021	1
Transport of Mature mRNA derived from an Intron-Containing Transcript	Reactome	2	CASC3_HUMAN;THOC2_HUMAN	73 (73)	0.0246	1
Recognition and association of DNA glycosylase with site containing an affected pyrimidine	Reactome	1	NTH_HUMAN	8 (8)	0.0264	1
Cleavage of the damaged pyrimidine	Reactome	1	NTH_HUMAN	8 (8)	0.0264	1
Depyrimidination	Reactome	1	NTH_HUMAN	8 (8)	0.0264	1
Displacement of DNA glycosylase by APEX1	Reactome	1	NTH_HUMAN	9 (9)	0.0296	1
Integration of provirus	Reactome	1	IMA5_HUMAN	9 (10)	0.0296	1
Transport of Mature Transcript to Cytoplasm	Reactome	2	CASC3_HUMAN;THOC2_HUMAN	82 (82)	0.0305	1
Transcriptional Regulation by E2F6	Wikipathways	1	CBX5_HUMAN	10 (10)	0.0329	1
NS1 Mediated Effects on Host Pathways	Reactome	1	IMA5_HUMAN	10 (10)	0.0329	1
Base-Excision Repair_ AP Site Formation	Reactome	1	NTH_HUMAN	10 (10)	0.0329	1
regulators of bone mineralization	BioCarta	1	CO4A4_HUMAN	11 (11)	0.0361	1
Host Interactions with Influenza Factors	Reactome	1	IMA5_HUMAN	12 (12)	0.0393	1
Pregnenolone biosynthesis	Reactome	1	STAR3_HUMAN	12 (12)	0.0393	1
Unwinding of DNA	Reactome	1	MCM5_HUMAN	12 (12)	0.0393	1
TP53 Regulates Transcription of Caspase Activators and Caspases	Reactome	1	NLRC4_HUMAN	12 (12)	0.0393	1
Activation of DNA fragmentation factor	Reactome	1	IMA5_HUMAN	13 (13)	0.0425	1
Apoptosis induced DNA fragmentation	Reactome	1	IMA5_HUMAN	13 (13)	0.0425	1
Development of pulmonary dendritic cells and macrophage subsets	Wikipathways	1	IKZF1_HUMAN	13 (13)	0.0425	1
Stimuli-sensing channels	Reactome	2	TRPM3_HUMAN;WNK2_HUMAN	102 (102)	0.0454	1
Early Phase of HIV Life Cycle	Reactome	1	IMA5_HUMAN	14 (15)	0.0457	1
PIWI-interacting RNA (piRNA) biogenesis	Reactome	1	TDRD1_HUMAN	14 (14)	0.0457	1
Biogenic Amine Synthesis	Wikipathways	1	TPH1_HUMAN	15 (15)	0.0489	1
Inflammasomes	Reactome	1	NLRC4_HUMAN	15 (15)	0.0489	1
Interleukin-1 family signaling	Wikipathways	1	PTN5_HUMAN	15 (15)	0.0489	1
Trafficking of GluR2-containing AMPA receptors	Reactome	1	GRIA4_HUMAN	17 (17)	0.0553	1
Unblocking of NMDA receptor_ glutamate binding and activation	Reactome	1	GRIA4_HUMAN	17 (17)	0.0553	1
Mitochondrial biogenesis	Wikipathways	1	RPOM_HUMAN	17 (17)	0.0553	1
ABC transporters in lipid homeostasis	Reactome	1	ABCA6_HUMAN	18 (18)	0.0584	1
Amine-derived hormones	Reactome	1	TPH1_HUMAN	18 (18)	0.0584	1
cdk regulation of dna replication	BioCarta	1	MCM5_HUMAN	18 (18)	0.0584	1
Signaling by cytosolic FGFR1 fusion mutants	Reactome	1	MY18A_HUMAN	18 (18)	0.0584	1
Tryptophan Metabolism	SMPDB	1	TPH1_HUMAN	19 (19)	0.0616	1
Mitochondrial Gene Expression	Wikipathways	1	RPOM_HUMAN	19 (19)	0.0616	1
Assembly of the pre-replicative complex	Reactome	1	MCM5_HUMAN	20 (20)	0.0647	1
Synaptic adhesion-like molecules	Reactome	1	GRIA4_HUMAN	21 (21)	0.0678	1
Regulation of Apoptosis by Parathyroid Hormone-related Protein	Wikipathways	1	B2LA1_HUMAN	21 (21)	0.0678	1
The effect of progerin on the involved genes in Hutchinson-Gilford Progeria Syndrome	Wikipathways	1	CBX5_HUMAN	22 (22)	0.071	1
intrinsic prothrombin activation pathway	BioCarta	1	CO4A4_HUMAN	23 (23)	0.0741	1
Miscellaneous transport and binding events	Reactome	1	ZA2G_HUMAN	24 (24)	0.0772	1
Gene expression (Transcription)	Reactome	8	RPOM_HUMAN;THOC2_HUMAN;TDRD1_HUMAN;CBX5_HUMAN;CASC3_HUMAN;Z705G_HUMAN;ZN615_HUMAN;NLRC4_HUMAN	1360 (1373)	0.0776	1
Rho GTPase cycle	Reactome	2	FA13A_HUMAN;ARAP2_HUMAN	140 (144)	0.0793	1
TRP channels	Reactome	1	TRPM3_HUMAN	25 (25)	0.0802	1
Signal Transduction of S1P Receptor	Wikipathways	1	MK04_HUMAN	25 (25)	0.0802	1
Differentiation of white and brown adipocyte	Wikipathways	1	PRD16_HUMAN	25 (25)	0.0802	1
Direct p53 effectors	PID	2	NLRC4_HUMAN;B2LA1_HUMAN	142 (143)	0.0812	1
Folate biosynthesis - Homo sapiens (human)	KEGG	1	TPH1_HUMAN	26 (26)	0.0833	1
Orc1 removal from chromatin	Reactome	1	MCM5_HUMAN	26 (26)	0.0833	1
adp-ribosylation factor	BioCarta	1	ARAP2_HUMAN	28 (28)	0.0894	1
Selective Serotonin Reuptake Inhibitor Pathway_ Pharmacodynamics	PharmGKB	1	TPH1_HUMAN	28 (28)	0.0894	1
TP53 Regulates Transcription of Cell Death Genes	Wikipathways	1	NLRC4_HUMAN	29 (29)	0.0925	1
Transport of Ribonucleoproteins into the Host Nucleus	Reactome	1	IMA5_HUMAN	30 (30)	0.0955	1
Trafficking of AMPA receptors	Reactome	1	GRIA4_HUMAN	31 (31)	0.0986	1
Glutamate binding_ activation of AMPA receptors and synaptic plasticity	Reactome	1	GRIA4_HUMAN	31 (31)	0.0986	1
FGFR1 mutant receptor activation	Reactome	1	MY18A_HUMAN	31 (31)	0.0986	1
Vpr-mediated nuclear import of PICs	Reactome	1	IMA5_HUMAN	32 (32)	0.102	1
rho cell motility signaling pathway	BioCarta	1	ARAP2_HUMAN	32 (34)	0.102	1
DNA strand elongation	Reactome	1	MCM5_HUMAN	32 (32)	0.102	1
EGF-EGFR Signaling Pathway	Wikipathways	2	PTN5_HUMAN;MK04_HUMAN	162 (162)	0.102	1
Base excision repair - Homo sapiens (human)	KEGG	1	NTH_HUMAN	33 (33)	0.105	1
Metabolism of steroid hormones	Reactome	1	STAR3_HUMAN	33 (33)	0.105	1
Activation of the pre-replicative complex	Reactome	1	MCM5_HUMAN	33 (33)	0.105	1
RNA transport - Homo sapiens (human)	KEGG	2	CASC3_HUMAN;THOC2_HUMAN	166 (171)	0.106	1
Pyruvate metabolism	INOH	1	ACYP2_HUMAN	34 (34)	0.108	1
Transcriptional Regulation by E2F6	Reactome	1	CBX5_HUMAN	35 (35)	0.111	1
Interactions of Vpr with host cellular proteins	Reactome	1	IMA5_HUMAN	35 (35)	0.111	1
Arf6 signaling events	PID	1	ARAP2_HUMAN	35 (35)	0.111	1
Class I PI3K signaling events mediated by Akt	PID	1	IMA5_HUMAN	35 (35)	0.111	1
Photodynamic therapy-induced NF-kB survival signaling	Wikipathways	1	B2LA1_HUMAN	35 (35)	0.111	1
rac1 cell motility signaling pathway	BioCarta	1	ARAP2_HUMAN	36 (38)	0.114	1
Photodynamic therapy-induced HIF-1 survival signaling	Wikipathways	1	B2LA1_HUMAN	36 (36)	0.114	1
NCAM1 interactions	Reactome	1	CO4A4_HUMAN	37 (37)	0.117	1
MAPK6/MAPK4 signaling	Reactome	1	MK04_HUMAN	37 (39)	0.117	1
Activation of ATR in response to replication stress	Reactome	1	MCM5_HUMAN	37 (37)	0.117	1
Resolution of Abasic Sites (AP sites)	Reactome	1	NTH_HUMAN	37 (37)	0.117	1
Base Excision Repair	Reactome	1	NTH_HUMAN	37 (37)	0.117	1
DNA Replication Pre-Initiation	Reactome	1	MCM5_HUMAN	37 (37)	0.117	1
M/G1 Transition	Reactome	1	MCM5_HUMAN	37 (37)	0.117	1
Carboxyterminal post-translational modifications of tubulin	Reactome	1	CBPC2_HUMAN	38 (38)	0.119	1
Signaling by FGFR1 in disease	Reactome	1	MY18A_HUMAN	38 (38)	0.119	1
Ion channel transport	Reactome	2	TRPM3_HUMAN;WNK2_HUMAN	179 (179)	0.12	1
Pyruvate metabolism - Homo sapiens (human)	KEGG	1	ACYP2_HUMAN	39 (39)	0.122	1
Activation of NMDA receptor and postsynaptic events	Reactome	1	GRIA4_HUMAN	39 (39)	0.122	1
Tryptophan metabolism - Homo sapiens (human)	KEGG	1	TPH1_HUMAN	40 (40)	0.125	1
Nicotine addiction - Homo sapiens (human)	KEGG	1	GRIA4_HUMAN	40 (40)	0.125	1
Hematopoietic Stem Cell Differentiation	Wikipathways	1	IKZF1_HUMAN	40 (49)	0.125	1
Transcriptional misregulation in cancer - Homo sapiens (human)	KEGG	2	IKBZ_HUMAN;B2LA1_HUMAN	185 (186)	0.126	1
Aurora B signaling	PID	1	CBX5_HUMAN	41 (41)	0.128	1
Nucleotide-binding Oligomerization Domain (NOD) pathway	Wikipathways	1	NLRC4_HUMAN	41 (41)	0.128	1
Common Pathways Underlying Drug Addiction	Wikipathways	1	GRIA4_HUMAN	41 (41)	0.128	1
DNA Replication	Wikipathways	1	MCM5_HUMAN	42 (42)	0.131	1
Splicing factor NOVA regulated synaptic proteins	Wikipathways	1	MK04_HUMAN	42 (42)	0.131	1
Syndecan-1-mediated signaling events	PID	1	CO4A4_HUMAN	43 (43)	0.134	1
Steroid hormones	Reactome	1	STAR3_HUMAN	43 (43)	0.134	1
Collagen chain trimerization	Reactome	1	CO4A4_HUMAN	44 (44)	0.137	1
Beta3 integrin cell surface interactions	PID	1	CO4A4_HUMAN	44 (44)	0.137	1
TP53 Regulates Transcription of Cell Death Genes	Reactome	1	NLRC4_HUMAN	44 (44)	0.137	1
ABC transporters - Homo sapiens (human)	KEGG	1	ABCA6_HUMAN	44 (44)	0.137	1
superpathway of tryptophan utilization	HumanCyc	1	TPH1_HUMAN	45 (45)	0.14	1
Switching of origins to a post-replicative state	Reactome	1	MCM5_HUMAN	45 (46)	0.14	1
Tryptophan metabolism	Wikipathways	1	TPH1_HUMAN	46 (46)	0.143	1
Nucleotide-binding domain_ leucine rich repeat containing receptor (NLR) signaling pathways	Reactome	1	NLRC4_HUMAN	47 (47)	0.146	1
Signaling by FGFR in disease	Reactome	1	MY18A_HUMAN	47 (47)	0.146	1
Assembly of collagen fibrils and other multimeric structures	Reactome	1	CO4A4_HUMAN	48 (48)	0.149	1
Calcineurin-regulated NFAT-dependent transcription in lymphocytes	PID	1	IKZF1_HUMAN	49 (49)	0.151	1
Platelet Aggregation Inhibitor Pathway_ Pharmacodynamics	PharmGKB	1	CO4A4_HUMAN	49 (49)	0.151	1
Cholesterol metabolism - Homo sapiens (human)	KEGG	1	STAR3_HUMAN	50 (50)	0.154	1
Protein alkylation leading to liver fibrosis	Wikipathways	1	CO4A4_HUMAN	50 (50)	0.154	1
Apoptotic execution phase	Reactome	1	IMA5_HUMAN	52 (52)	0.16	1
Influenza Life Cycle	Reactome	1	IMA5_HUMAN	53 (53)	0.163	1
t cell receptor signaling pathway	BioCarta	1	ARAP2_HUMAN	53 (55)	0.163	1
Bile acid biosynthesis	EHMN	1	STAR3_HUMAN	53 (53)	0.163	1
Signaling by PDGF	Reactome	1	CO4A4_HUMAN	54 (54)	0.165	1
Legionellosis - Homo sapiens (human)	KEGG	1	NLRC4_HUMAN	55 (55)	0.168	1
ABC-family proteins mediated transport	Reactome	1	ABCA6_HUMAN	59 (59)	0.179	1
NCAM signaling for neurite out-growth	Reactome	1	CO4A4_HUMAN	59 (59)	0.179	1
C21-steroid hormone biosynthesis and metabolism	EHMN	1	STAR3_HUMAN	59 (59)	0.179	1
Transport of small molecules	Reactome	4	ABCA6_HUMAN;ZA2G_HUMAN;WNK2_HUMAN;TRPM3_HUMAN	665 (666)	0.18	1
TNFalpha	NetPath	2	IKBZ_HUMAN;MCM5_HUMAN	234 (234)	0.183	1
VEGF Signaling Pathway	PharmGKB	1	MK04_HUMAN	61 (61)	0.185	1
Influenza Infection	Reactome	1	IMA5_HUMAN	63 (63)	0.19	1
Integrins in angiogenesis	PID	1	CO4A4_HUMAN	63 (63)	0.19	1
Lung fibrosis	Wikipathways	1	FA13A_HUMAN	63 (64)	0.19	1
Processing of Capped Intron-Containing Pre-mRNA	Reactome	2	CASC3_HUMAN;THOC2_HUMAN	240 (240)	0.191	1
G1 to S cell cycle control	Wikipathways	1	MCM5_HUMAN	64 (64)	0.193	1
RAB geranylgeranylation	Reactome	1	RAB20_HUMAN	65 (65)	0.196	1
Integrin cell surface interactions	Reactome	1	CO4A4_HUMAN	66 (67)	0.198	1
Beta1 integrin cell surface interactions	PID	1	CO4A4_HUMAN	66 (66)	0.198	1
Acute myeloid leukemia - Homo sapiens (human)	KEGG	1	B2LA1_HUMAN	66 (66)	0.198	1
Collagen biosynthesis and modifying enzymes	Reactome	1	CO4A4_HUMAN	68 (68)	0.204	1
Amphetamine addiction - Homo sapiens (human)	KEGG	1	GRIA4_HUMAN	68 (68)	0.204	1
BCR signaling pathway	PID	1	B2LA1_HUMAN	68 (68)	0.204	1
Tryptophan degradation	INOH	1	TPH1_HUMAN	69 (69)	0.206	1
SUMOylation of chromatin organization proteins	Reactome	1	CBX5_HUMAN	70 (70)	0.209	1
PKMTs methylate histone lysines	Reactome	1	PRD16_HUMAN	72 (73)	0.214	1
Primary Focal Segmental Glomerulosclerosis FSGS	Wikipathways	1	CO4A4_HUMAN	72 (73)	0.214	1
RNA Polymerase II Transcription	Reactome	6	THOC2_HUMAN;Z705G_HUMAN;CASC3_HUMAN;CBX5_HUMAN;ZN615_HUMAN;NLRC4_HUMAN	1223 (1236)	0.22	1
Synthesis of DNA	Reactome	1	MCM5_HUMAN	74 (75)	0.22	1
E2F transcription factor network	PID	1	CBX5_HUMAN	75 (75)	0.222	1
G1/S Transition	Reactome	1	MCM5_HUMAN	76 (76)	0.225	1
Chromatin organization	Reactome	2	PRD16_HUMAN;KAT6B_HUMAN	271 (272)	0.229	1
Chromatin modifying enzymes	Reactome	2	PRD16_HUMAN;KAT6B_HUMAN	271 (272)	0.229	1
DNA Replication	Reactome	1	MCM5_HUMAN	79 (80)	0.233	1
ECM-receptor interaction - Homo sapiens (human)	KEGG	1	CO4A4_HUMAN	82 (82)	0.24	1
COPI-dependent Golgi-to-ER retrograde traffic	Reactome	1	NBAS_HUMAN	82 (82)	0.24	1
MicroRNAs in cardiomyocyte hypertrophy	Wikipathways	1	MK04_HUMAN	83 (102)	0.243	1
Salmonella infection - Homo sapiens (human)	KEGG	1	NLRC4_HUMAN	86 (86)	0.251	1
Host Interactions of HIV factors	Reactome	1	IMA5_HUMAN	88 (89)	0.256	1
Protein-protein interactions at synapses	Reactome	1	GRIA4_HUMAN	88 (88)	0.256	1
Protein digestion and absorption - Homo sapiens (human)	KEGG	1	CO4A4_HUMAN	90 (90)	0.261	1
Apoptosis Modulation and Signaling	Wikipathways	1	B2LA1_HUMAN	90 (91)	0.261	1
mRNA surveillance pathway - Homo sapiens (human)	KEGG	1	CASC3_HUMAN	91 (91)	0.263	1
Amino Acid metabolism	Wikipathways	1	TPH1_HUMAN	91 (91)	0.263	1
Collagen formation	Reactome	1	CO4A4_HUMAN	92 (92)	0.266	1
IL-17 signaling pathway - Homo sapiens (human)	KEGG	1	MK04_HUMAN	93 (93)	0.268	1
Small cell lung cancer - Homo sapiens (human)	KEGG	1	CO4A4_HUMAN	93 (93)	0.268	1
NF-kappa B signaling pathway - Homo sapiens (human)	KEGG	1	B2LA1_HUMAN	94 (95)	0.271	1
Amoebiasis - Homo sapiens (human)	KEGG	1	CO4A4_HUMAN	95 (96)	0.273	1
Circadian entrainment - Homo sapiens (human)	KEGG	1	GRIA4_HUMAN	96 (96)	0.275	1
Anchoring of the basal body to the plasma membrane	Reactome	1	CEP89_HUMAN	97 (97)	0.278	1
B Cell Receptor Signaling Pathway	Wikipathways	1	MK04_HUMAN	98 (98)	0.28	1
AGE-RAGE signaling pathway in diabetic complications - Homo sapiens (human)	KEGG	1	CO4A4_HUMAN	99 (99)	0.283	1
Integrin-mediated Cell Adhesion	Wikipathways	1	MK04_HUMAN	100 (101)	0.285	1
Potassium Channels	Reactome	1	HCN1_HUMAN	100 (100)	0.285	1
S Phase	Reactome	1	MCM5_HUMAN	102 (103)	0.29	1
Mitotic G1-G1/S phases	Reactome	1	MCM5_HUMAN	104 (104)	0.295	1
Thermogenesis	Wikipathways	1	PRD16_HUMAN	108 (108)	0.304	1
Post-translational protein phosphorylation	Reactome	1	QSOX1_HUMAN	108 (110)	0.304	1
Nonsense-Mediated Decay (NMD)	Reactome	1	CASC3_HUMAN	109 (118)	0.306	1
Nonsense Mediated Decay (NMD) enhanced by the Exon Junction Complex (EJC)	Reactome	1	CASC3_HUMAN	109 (118)	0.306	1
Glutamatergic synapse - Homo sapiens (human)	KEGG	1	GRIA4_HUMAN	114 (114)	0.318	1
Serotonergic synapse - Homo sapiens (human)	KEGG	1	TPH1_HUMAN	115 (115)	0.32	1
Golgi-to-ER retrograde transport	Reactome	1	NBAS_HUMAN	116 (116)	0.323	1
ESC Pluripotency Pathways	Wikipathways	1	MK04_HUMAN	116 (116)	0.323	1
Apoptosis	Reactome	1	IMA5_HUMAN	118 (118)	0.327	1
SUMO E3 ligases SUMOylate target proteins	Reactome	1	CBX5_HUMAN	120 (120)	0.332	1
G2/M Checkpoints	Reactome	1	MCM5_HUMAN	120 (120)	0.332	1
Cell Cycle	Wikipathways	1	MCM5_HUMAN	120 (120)	0.332	1
Programmed Cell Death	Reactome	1	IMA5_HUMAN	121 (121)	0.334	1
Lysosome - Homo sapiens (human)	KEGG	1	CLN5_HUMAN	123 (123)	0.338	1
Cell cycle - Homo sapiens (human)	KEGG	1	MCM5_HUMAN	124 (124)	0.341	1
Integrin	INOH	1	CO4A4_HUMAN	124 (124)	0.341	1
Regulation of Insulin-like Growth Factor (IGF) transport and uptake by Insulin-like Growth Factor Binding Proteins (IGFBPs)	Reactome	1	QSOX1_HUMAN	125 (127)	0.343	1
SUMOylation	Reactome	1	CBX5_HUMAN	126 (126)	0.345	1
Metabolism of steroids	Reactome	1	STAR3_HUMAN	127 (127)	0.347	1
Neuronal System	Reactome	2	HCN1_HUMAN;GRIA4_HUMAN	368 (368)	0.349	1
Platelet degranulation	Reactome	1	QSOX1_HUMAN	128 (129)	0.35	1
Relaxin signaling pathway - Homo sapiens (human)	KEGG	1	CO4A4_HUMAN	130 (130)	0.354	1
Ebola Virus Pathway on Host	Wikipathways	1	IMA5_HUMAN	130 (130)	0.354	1
Factors involved in megakaryocyte development and platelet production	Reactome	1	CBX5_HUMAN	131 (131)	0.356	1
Dopaminergic synapse - Homo sapiens (human)	KEGG	1	GRIA4_HUMAN	131 (131)	0.356	1
Angiopoietin Like Protein 8 Regulatory Pathway	Wikipathways	1	MK04_HUMAN	131 (131)	0.356	1
TGF-beta Signaling Pathway	Wikipathways	1	MK04_HUMAN	132 (132)	0.358	1
Spliceosome - Homo sapiens (human)	KEGG	1	THOC2_HUMAN	133 (134)	0.36	1
Response to elevated platelet cytosolic Ca2+	Reactome	1	QSOX1_HUMAN	133 (134)	0.36	1
Gene Silencing by RNA	Reactome	1	TDRD1_HUMAN	134 (134)	0.363	1
Apoptosis - Homo sapiens (human)	KEGG	1	B2LA1_HUMAN	136 (136)	0.367	1
Pyrimidine metabolism	EHMN	1	RPOM_HUMAN	136 (136)	0.367	1
HATs acetylate histones	Reactome	1	KAT6B_HUMAN	142 (142)	0.38	1
Hemostasis	Reactome	3	QSOX1_HUMAN;PSG4_HUMAN;CBX5_HUMAN	662 (668)	0.381	1
Mesodermal Commitment Pathway	Wikipathways	1	ZN462_HUMAN	146 (153)	0.388	1
Retrograde endocannabinoid signaling - Homo sapiens (human)	KEGG	1	GRIA4_HUMAN	148 (148)	0.392	1
Regulation of Actin Cytoskeleton	Wikipathways	1	MK04_HUMAN	149 (151)	0.394	1
Neurotransmitter receptors and postsynaptic signal transmission	Reactome	1	GRIA4_HUMAN	153 (153)	0.402	1
HIV Life Cycle	Reactome	1	IMA5_HUMAN	154 (156)	0.404	1
Sudden Infant Death Syndrome (SIDS) Susceptibility Pathways	Wikipathways	1	TPH1_HUMAN	156 (159)	0.408	1
Epithelial to mesenchymal transition in colorectal cancer	Wikipathways	1	CO4A4_HUMAN	159 (160)	0.414	1
Insulin Signaling	Wikipathways	1	MK04_HUMAN	160 (160)	0.416	1
Signaling by Rho GTPases	Reactome	2	FA13A_HUMAN;ARAP2_HUMAN	431 (435)	0.424	1
NOD-like receptor signaling pathway - Homo sapiens (human)	KEGG	1	NLRC4_HUMAN	168 (168)	0.432	1
Influenza A - Homo sapiens (human)	KEGG	1	IMA5_HUMAN	171 (171)	0.438	1
Intra-Golgi and retrograde Golgi-to-ER traffic	Reactome	1	NBAS_HUMAN	186 (186)	0.465	1
Cilium Assembly	Reactome	1	CEP89_HUMAN	187 (187)	0.467	1
HIV Infection	Reactome	1	IMA5_HUMAN	195 (197)	0.482	1
Focal Adhesion	Wikipathways	1	CO4A4_HUMAN	198 (198)	0.487	1
Focal adhesion - Homo sapiens (human)	KEGG	1	CO4A4_HUMAN	199 (199)	0.489	1
cAMP signaling pathway - Homo sapiens (human)	KEGG	1	GRIA4_HUMAN	199 (199)	0.489	1
Generic Transcription Pathway	Reactome	4	CBX5_HUMAN;ZN615_HUMAN;NLRC4_HUMAN;Z705G_HUMAN	1101 (1107)	0.507	1
Disease	Reactome	2	IMA5_HUMAN;MY18A_HUMAN	508 (510)	0.51	1
Ciliary landscape	Wikipathways	1	MCM5_HUMAN	213 (213)	0.512	1
Cell surface interactions at the vascular wall	Reactome	1	PSG4_HUMAN	213 (219)	0.512	1
Purine metabolism	EHMN	1	RPOM_HUMAN	223 (223)	0.529	1
Transmission across Chemical Synapses	Reactome	1	GRIA4_HUMAN	224 (224)	0.53	1
Thermogenesis - Homo sapiens (human)	KEGG	1	PRD16_HUMAN	229 (229)	0.538	1
MAPK family signaling cascades	Reactome	1	MK04_HUMAN	234 (237)	0.546	1
Organelle biogenesis and maintenance	Reactome	1	CEP89_HUMAN	237 (240)	0.551	1
Endocytosis - Homo sapiens (human)	KEGG	1	ARAP2_HUMAN	244 (244)	0.561	1
MAPK Signaling Pathway	Wikipathways	1	PTN5_HUMAN	246 (246)	0.564	1
Diseases of signal transduction	Reactome	1	MY18A_HUMAN	248 (248)	0.567	1
Cell Cycle Checkpoints	Reactome	1	MCM5_HUMAN	249 (250)	0.569	1
Infectious disease	Reactome	1	IMA5_HUMAN	251 (253)	0.572	1
Metabolism of RNA	Reactome	2	CASC3_HUMAN;THOC2_HUMAN	577 (586)	0.58	1
Platelet activation_ signaling and aggregation	Reactome	1	QSOX1_HUMAN	259 (260)	0.583	1
Neuroactive ligand-receptor interaction - Homo sapiens (human)	KEGG	1	GRIA4_HUMAN	277 (277)	0.608	1
Extracellular matrix organization	Reactome	1	CO4A4_HUMAN	293 (294)	0.629	1
MAPK signaling pathway - Homo sapiens (human)	KEGG	1	PTN5_HUMAN	295 (295)	0.631	1
Focal Adhesion-PI3K-Akt-mTOR-signaling pathway	Wikipathways	1	CO4A4_HUMAN	302 (302)	0.64	1
DNA Repair	Reactome	1	NTH_HUMAN	318 (320)	0.659	1
Metabolism of amino acids and derivatives	Reactome	1	TPH1_HUMAN	330 (342)	0.673	1
Human papillomavirus infection - Homo sapiens (human)	KEGG	1	CO4A4_HUMAN	339 (339)	0.683	1
PI3K-Akt Signaling Pathway	Wikipathways	1	CO4A4_HUMAN	339 (340)	0.683	1
Post-translational protein modification	Reactome	4	QSOX1_HUMAN;CBPC2_HUMAN;CBX5_HUMAN;RAB20_HUMAN	1377 (1383)	0.689	1
Olfactory receptor activity	Wikipathways	1	OR5C1_HUMAN	350 (354)	0.695	1
PI3K-Akt signaling pathway - Homo sapiens (human)	KEGG	1	CO4A4_HUMAN	353 (354)	0.698	1
Axon guidance	Reactome	1	CO4A4_HUMAN	356 (358)	0.701	1
Transcriptional Regulation by TP53	Reactome	1	NLRC4_HUMAN	372 (374)	0.717	1
Signaling by Receptor Tyrosine Kinases	Reactome	1	CO4A4_HUMAN	423 (423)	0.763	1
Olfactory Signaling Pathway	Reactome	1	OR5C1_HUMAN	436 (437)	0.773	1
Olfactory transduction - Homo sapiens (human)	KEGG	1	OR5C1_HUMAN	446 (447)	0.781	1
Cell Cycle_ Mitotic	Reactome	1	MCM5_HUMAN	479 (481)	0.805	1
Neutrophil degranulation	Reactome	1	QSOX1_HUMAN	488 (490)	0.811	1
Pathways in cancer - Homo sapiens (human)	KEGG	1	CO4A4_HUMAN	525 (526)	0.833	1
Cell Cycle	Reactome	1	MCM5_HUMAN	562 (564)	0.854	1
G alpha (s) signalling events	Reactome	1	OR5C1_HUMAN	581 (583)	0.863	1
Membrane Trafficking	Reactome	1	NBAS_HUMAN	582 (582)	0.864	1
Developmental Biology	Reactome	1	CO4A4_HUMAN	618 (620)	0.88	1
Vesicle-mediated transport	Reactome	1	NBAS_HUMAN	620 (620)	0.881	1
Innate Immune System	Reactome	2	QSOX1_HUMAN;NLRC4_HUMAN	1067 (1077)	0.882	1
Metabolism of lipids	Reactome	1	STAR3_HUMAN	660 (664)	0.896	1
Metabolism of proteins	Reactome	4	QSOX1_HUMAN;CBPC2_HUMAN;CBX5_HUMAN;RAB20_HUMAN	1991 (2008)	0.917	1
Signal Transduction	Reactome	5	FA13A_HUMAN;ARAP2_HUMAN;MK04_HUMAN;CO4A4_HUMAN;OR5C1_HUMAN	2634 (2647)	0.957	1
GPCR downstream signalling	Reactome	1	OR5C1_HUMAN	1172 (1176)	0.984	1
Signaling by GPCR	Reactome	1	OR5C1_HUMAN	1235 (1240)	0.987	1
Immune System	Reactome	2	QSOX1_HUMAN;NLRC4_HUMAN	1825 (1840)	0.989	1
Metabolism	Reactome	2	STAR3_HUMAN;TPH1_HUMAN	1954 (1972)	0.993	1
