## Supplementary material for "Primary human chondrocytes respond to compression with plasma membrane receptors and by microtubule activation: a phosphoproteomic study": Pathway Enrichment Results: l_output.csv

pathway_name	pathway_source	num_overlapping_genes	overlapping_genes	num_all_pathway_genes	P_genes	Q_genes
Deregulated CDK5 triggers multiple neurodegenerative pathways in Alzheimer_s disease models	Reactome	2	MPIP1_HUMAN;ICAL_HUMAN	18 (18)	0.00265	1	0.000925926	54
Neurodegenerative Diseases	Reactome	2	MPIP1_HUMAN;ICAL_HUMAN	18 (18)	0.00265	1
S Phase	Wikipathways	1	MPIP1_HUMAN	1 (1)	0.00429	1
Retinoblastoma Gene in Cancer	Wikipathways	3	SMC2_HUMAN;MPIP1_HUMAN;NPAT_HUMAN	87 (89)	0.00614	1
NOTCH-Ncore	Signalink	2	ARRB1_HUMAN;NCOR2_HUMAN	28 (28)	0.00636	1
Epstein-Barr virus infection - Homo sapiens (human)	KEGG	4	NCOR2_HUMAN;PSMD1_HUMAN;MK12_HUMAN;VIME_HUMAN	200 (201)	0.0105	1
Beta oxidation of palmitoyl-CoA to myristoyl-CoA	Reactome	1	ECHA_HUMAN	3 (3)	0.0128	1
Beta oxidation of myristoyl-CoA to lauroyl-CoA	Reactome	1	ECHA_HUMAN	3 (3)	0.0128	1
Type II Na+/Pi cotransporters	Reactome	1	NPT2C_HUMAN	3 (3)	0.0128	1
Aurora B signaling	PID	2	SMC2_HUMAN;VIME_HUMAN	41 (41)	0.0133	1
Fatty acid degradation - Homo sapiens (human)	KEGG	2	ACBG1_HUMAN;ECHA_HUMAN	44 (44)	0.0152	1
trehalose degradation	HumanCyc	1	HKDC1_HUMAN	4 (4)	0.0171	1
ornithine <i>de novo </i> biosynthesis	HumanCyc	1	P5CS_HUMAN	4 (5)	0.0171	1
proline biosynthesis	HumanCyc	1	P5CS_HUMAN	4 (4)	0.0171	1
Beta oxidation of lauroyl-CoA to decanoyl-CoA-CoA	Reactome	1	ECHA_HUMAN	5 (5)	0.0213	1
Beta oxidation of octanoyl-CoA to hexanoyl-CoA	Reactome	1	ECHA_HUMAN	5 (5)	0.0213	1
Beta oxidation of hexanoyl-CoA to butanoyl-CoA	Reactome	1	ECHA_HUMAN	5 (5)	0.0213	1
Neomycin_ kanamycin and gentamicin biosynthesis - Homo sapiens (human)	KEGG	1	HKDC1_HUMAN	5 (5)	0.0213	1
Sodium-coupled phosphate cotransporters	Reactome	1	NPT2C_HUMAN	5 (5)	0.0213	1
Mitotic G2-G2-M phases	Wikipathways	1	MPIP1_HUMAN	5 (5)	0.0213	1
Ion transport by P-type ATPases	Reactome	2	AT11C_HUMAN;ATP9B_HUMAN	55 (55)	0.0232	1
Transport and synthesis of PAPS	Reactome	1	S26A1_HUMAN	6 (6)	0.0255	1
Acyl chain remodeling of CL	Reactome	1	ECHA_HUMAN	6 (6)	0.0255	1
Beta oxidation of decanoyl-CoA to octanoyl-CoA-CoA	Reactome	1	ECHA_HUMAN	6 (6)	0.0255	1
NRAGE signals death through JNK	Reactome	2	ARHGI_HUMAN;ARHG6_HUMAN	59 (61)	0.0265	1
Fatty Acid Elongation In Mitochondria	SMPDB	1	ECHA_HUMAN	7 (7)	0.0297	1
Long-chain-3-hydroxyacyl-coa dehydrogenase deficiency (LCHAD)	SMPDB	1	ECHA_HUMAN	7 (7)	0.0297	1
Purine metabolism	Wikipathways	1	DGUOK_HUMAN	7 (7)	0.0297	1
TLR p38	INOH	2	PSMD1_HUMAN;MK12_HUMAN	63 (63)	0.0299	1
Integrated Breast Cancer Pathway	Wikipathways	2	MPIP1_HUMAN;MYCB2_HUMAN	64 (66)	0.0308	1
IL-1 p38	INOH	2	PSMD1_HUMAN;MK12_HUMAN	66 (66)	0.0325	1
Signaling by TGF-beta Receptor Complex	Reactome	2	ARHGI_HUMAN;NCOR2_HUMAN	67 (67)	0.0335	1
Recycling of eIF2:GDP	Reactome	1	EI2BE_HUMAN	8 (8)	0.0338	1
p53-Independent DNA Damage Response	Reactome	1	MPIP1_HUMAN	8 (8)	0.0338	1
p53-Independent G1/S DNA damage checkpoint	Reactome	1	MPIP1_HUMAN	8 (8)	0.0338	1
nuclear receptors coordinate the activities of chromatin remodeling complexes and coactivators to facilitate initiation of transcription in carcinoma cells	BioCarta	1	NCOR2_HUMAN	8 (8)	0.0338	1
Ubiquitin Mediated Degradation of Phosphorylated Cdc25A	Reactome	1	MPIP1_HUMAN	8 (8)	0.0338	1
Regulation of cytoskeletal remodeling and cell spreading by IPP complex components	Reactome	1	ARHG6_HUMAN	8 (8)	0.0338	1
Mitochondrial Beta-Oxidation of Medium Chain Saturated Fatty Acids	SMPDB	1	ECHA_HUMAN	8 (8)	0.0338	1
fatty acid activation	HumanCyc	1	ACBG1_HUMAN	8 (8)	0.0338	1
Extracellular matrix organization	Reactome	4	FBLN4_HUMAN;MATN1_HUMAN;ATS8_HUMAN;ICAL_HUMAN	293 (294)	0.0367	1
UDP-<i>N</i>-acetyl-D-galactosamine biosynthesis II	HumanCyc	1	HKDC1_HUMAN	9 (9)	0.038	1
Multifunctional anion exchangers	Reactome	1	S26A1_HUMAN	9 (9)	0.038	1
Signaling by NOTCH1	Reactome	2	ARRB1_HUMAN;NCOR2_HUMAN	73 (74)	0.0391	1
Cell death signalling via NRAGE_ NRIF and NADE	Reactome	2	ARHGI_HUMAN;ARHG6_HUMAN	76 (78)	0.0421	1
Activation of SMO	Reactome	1	ARRB1_HUMAN	10 (10)	0.0421	1
Activation of PPARGC1A (PGC-1alpha) by phosphorylation	Reactome	1	MK12_HUMAN	10 (10)	0.0421	1
Mitochondrial Beta-Oxidation of Long Chain Saturated Fatty Acids	SMPDB	1	ECHA_HUMAN	10 (10)	0.0421	1
Ribosome biogenesis in eukaryotes - Homo sapiens (human)	KEGG	2	WDR75_HUMAN;RIOK1_HUMAN	79 (105)	0.0451	1
mitochondrial fatty acid beta-oxidation of saturated fatty acids	Reactome	1	ECHA_HUMAN	11 (11)	0.0462	1
regulation of eif2	BioCarta	1	EI2BE_HUMAN	11 (11)	0.0462	1
SeMet incorporation into proteins	Reactome	1	SYMC_HUMAN	11 (11)	0.0462	1
Valproic Acid Metabolism Pathway	SMPDB	1	ECHA_HUMAN	11 (11)	0.0462	1
3-oxo-10R-octadecatrienoate beta-oxidation	EHMN	1	ECHA_HUMAN	11 (11)	0.0462	1
isoleucine degradation	HumanCyc	1	ECHA_HUMAN	12 (12)	0.0503	1
Signaling mediated by p38-gamma and p38-delta	PID	1	MK12_HUMAN	12 (12)	0.0503	1
Caspase-mediated cleavage of cytoskeletal proteins	Reactome	1	VIME_HUMAN	12 (12)	0.0503	1
Integrated Cancer Pathway	Wikipathways	1	MPIP1_HUMAN	12 (15)	0.0503	1
map kinase inactivation of smrt corepressor	BioCarta	1	NCOR2_HUMAN	12 (12)	0.0503	1
Condensation of Prometaphase Chromosomes	Reactome	1	SMC2_HUMAN	12 (12)	0.0503	1
Selenoamino Acid Metabolism	SMPDB	1	SYMC_HUMAN	12 (12)	0.0503	1
Dimethyl-branched-chain fatty acid mitochondrial beta-oxidation	EHMN	1	ECHA_HUMAN	12 (12)	0.0503	1
Trihydroxycoprostanoyl-CoA beta-oxidation	EHMN	1	ECHA_HUMAN	12 (12)	0.0503	1
Salmonella infection - Homo sapiens (human)	KEGG	2	DYHC1_HUMAN;MK12_HUMAN	86 (86)	0.0525	1
G alpha (12/13) signalling events	Reactome	2	ARHGI_HUMAN;ARHG6_HUMAN	87 (89)	0.0536	1
stearate biosynthesis	HumanCyc	1	ACBG1_HUMAN	13 (13)	0.0544	1
Fatty acid biosynthesis - Homo sapiens (human)	KEGG	1	ACBG1_HUMAN	13 (13)	0.0544	1
visual signal transduction	BioCarta	1	ARRB1_HUMAN	13 (13)	0.0544	1
Purine salvage	Reactome	1	DGUOK_HUMAN	13 (13)	0.0544	1
purine deoxyribonucleosides salvage	HumanCyc	1	DGUOK_HUMAN	13 (13)	0.0544	1
attenuation of gpcr signaling	BioCarta	1	ARRB1_HUMAN	13 (13)	0.0544	1
valine degradation	HumanCyc	1	ECHA_HUMAN	13 (13)	0.0544	1
Homologous recombination	Wikipathways	1	RA54B_HUMAN	13 (13)	0.0544	1
Mammary gland development pathway - Puberty (Stage 2 of 4)	Wikipathways	1	VIME_HUMAN	13 (13)	0.0544	1
Valproic acid pathway	Wikipathways	1	ECHA_HUMAN	13 (13)	0.0544	1
&gamma;-linolenate biosynthesis	HumanCyc	1	ACBG1_HUMAN	14 (14)	0.0585	1
Long chain acyl-CoA dehydrogenase deficiency (LCAD)	SMPDB	1	ECHA_HUMAN	14 (14)	0.0585	1
Trifunctional protein deficiency	SMPDB	1	ECHA_HUMAN	14 (14)	0.0585	1
Carnitine palmitoyl transferase deficiency (II)	SMPDB	1	ECHA_HUMAN	14 (14)	0.0585	1
Very-long-chain acyl coa dehydrogenase deficiency (VLCAD)	SMPDB	1	ECHA_HUMAN	14 (14)	0.0585	1
Medium chain acyl-coa dehydrogenase deficiency (MCAD)	SMPDB	1	ECHA_HUMAN	14 (14)	0.0585	1
Short Chain Acyl CoA Dehydrogenase Deficiency (SCAD Deficiency)	SMPDB	1	ECHA_HUMAN	14 (14)	0.0585	1
Fatty acid Metabolism	SMPDB	1	ECHA_HUMAN	14 (14)	0.0585	1
Glutaric Aciduria Type I	SMPDB	1	ECHA_HUMAN	14 (14)	0.0585	1
Ethylmalonic Encephalopathy	SMPDB	1	ECHA_HUMAN	14 (14)	0.0585	1
Carnitine palmitoyl transferase deficiency (I)	SMPDB	1	ECHA_HUMAN	14 (14)	0.0585	1
TGF-B Signaling in Thyroid Cells for Epithelial-Mesenchymal Transition	Wikipathways	1	VIME_HUMAN	14 (14)	0.0585	1
GPCRs_ Other	Wikipathways	2	CELR1_HUMAN;GRM8_HUMAN	92 (101)	0.0592	1
Corticotropin-releasing hormone signaling pathway	Wikipathways	2	ARRB1_HUMAN;CAC1H_HUMAN	92 (92)	0.0592	1
GPCRs_ Class C Metabotropic glutamate_ pheromone	Wikipathways	1	GRM8_HUMAN	15 (15)	0.0625	1
Interleukin-20 family signaling	Reactome	1	I20RA_HUMAN	15 (15)	0.0625	1
BMP2 signaling TAK1	INOH	1	MK12_HUMAN	15 (15)	0.0625	1
miRNAs involved in DNA damage response	Wikipathways	1	MPIP1_HUMAN	15 (62)	0.0625	1
Interleukin-1 family signaling	Wikipathways	1	PTN13_HUMAN	15 (15)	0.0625	1
Ciliary landscape	Wikipathways	3	DYHC1_HUMAN;RHBD2_HUMAN;VIME_HUMAN	213 (213)	0.0632	1
Signaling by TGF-beta family members	Reactome	2	ARHGI_HUMAN;NCOR2_HUMAN	96 (96)	0.0638	1
p75 NTR receptor-mediated signalling	Reactome	2	ARHGI_HUMAN;ARHG6_HUMAN	96 (99)	0.0638	1
Progesterone-mediated oocyte maturation - Homo sapiens (human)	KEGG	2	MPIP1_HUMAN;MK12_HUMAN	97 (99)	0.065	1
Cell-extracellular matrix interactions	Reactome	1	ARHG6_HUMAN	16 (16)	0.0665	1
Polo-like kinase mediated events	Reactome	1	MPIP1_HUMAN	16 (16)	0.0665	1
Transcription of E2F targets under negative control by DREAM complex	Reactome	1	MPIP1_HUMAN	16 (16)	0.0665	1
IGF-Ncore	Signalink	1	ARRB1_HUMAN	16 (16)	0.0665	1
TGF-beta receptor signaling in EMT (epithelial to mesenchymal transition)	Reactome	1	ARHGI_HUMAN	16 (16)	0.0665	1
NAD+ metabolism	Wikipathways	1	SIR2_HUMAN	16 (16)	0.0665	1
Ub-specific processing proteases	Reactome	3	ARRB1_HUMAN;MPIP1_HUMAN;PSMD1_HUMAN	220 (220)	0.0683	1
ACE Inhibitor Pathway	Wikipathways	1	MAS_HUMAN	17 (17)	0.0705	1
Selenocompound metabolism - Homo sapiens (human)	KEGG	1	SYMC_HUMAN	17 (17)	0.0705	1
Activation of E2F1 target genes at G1/S	Reactome	1	MPIP1_HUMAN	17 (17)	0.0705	1
G1/S-Specific Transcription	Reactome	1	MPIP1_HUMAN	17 (17)	0.0705	1
Butanoate metabolism	INOH	1	ECHA_HUMAN	17 (17)	0.0705	1
Mitochondrial LC-Fatty Acid Beta-Oxidation	Wikipathways	1	ECHA_HUMAN	17 (17)	0.0705	1
mets affect on macrophage differentiation	BioCarta	1	NCOR2_HUMAN	18 (18)	0.0745	1
Propanoate metabolism	EHMN	1	ECHA_HUMAN	18 (18)	0.0745	1
Metabolism of nucleotides	Reactome	2	KAD9_HUMAN;DGUOK_HUMAN	105 (105)	0.0746	1
Degradation of the extracellular matrix	Reactome	2	ATS8_HUMAN;ICAL_HUMAN	105 (105)	0.0746	1
Transport of inorganic cations/anions and amino acids/oligopeptides	Reactome	2	NPT2C_HUMAN;S26A1_HUMAN	105 (105)	0.0746	1
Parathyroid hormone synthesis_ secretion and action - Homo sapiens (human)	KEGG	2	NPT2C_HUMAN;ARRB1_HUMAN	106 (106)	0.0758	1
Post-translational protein phosphorylation	Reactome	2	MSLN_HUMAN;SPRL1_HUMAN	108 (110)	0.0783	1
fatty acid &beta;-oxidation	HumanCyc	1	ACBG1_HUMAN	19 (19)	0.0785	1
ATM Signaling Pathway	Wikipathways	1	MPIP1_HUMAN	19 (19)	0.0785	1
fatty acid &beta;-oxidation (peroxisome)	HumanCyc	1	ACBG1_HUMAN	19 (19)	0.0785	1
Urea cycle and metabolism of amino groups	Wikipathways	1	P5CS_HUMAN	20 (20)	0.0825	1
TGF-beta signaling TAK1	INOH	1	MK12_HUMAN	20 (20)	0.0825	1
Regulation of lipid metabolism by Peroxisome proliferator-activated receptor alpha (PPARalpha)	Reactome	1	NCOR2_HUMAN	20 (20)	0.0825	1
Cystathionine Beta-Synthase Deficiency	SMPDB	1	SYMC_HUMAN	20 (20)	0.0825	1
fas signaling pathway (cd95)	BioCarta	1	PTN13_HUMAN	20 (20)	0.0825	1
lissencephaly gene (lis1) in neuronal migration and development	BioCarta	1	DYH5_HUMAN	20 (20)	0.0825	1
Agents Acting on the Renin-Angiotensin System Pathway_ Pharmacodynamics	PharmGKB	1	MAS_HUMAN	20 (20)	0.0825	1
ACE Inhibitor Pathway_ Pharmacodynamics	PharmGKB	1	MAS_HUMAN	20 (20)	0.0825	1
S-Adenosylhomocysteine (SAH) Hydrolase Deficiency	SMPDB	1	SYMC_HUMAN	20 (20)	0.0825	1
Methionine Metabolism	SMPDB	1	SYMC_HUMAN	20 (20)	0.0825	1
Methionine Adenosyltransferase Deficiency	SMPDB	1	SYMC_HUMAN	20 (20)	0.0825	1
Glycine N-methyltransferase Deficiency	SMPDB	1	SYMC_HUMAN	20 (20)	0.0825	1
Hypermethioninemia	SMPDB	1	SYMC_HUMAN	20 (20)	0.0825	1
Methylenetetrahydrofolate Reductase Deficiency (MTHFRD)	SMPDB	1	SYMC_HUMAN	20 (20)	0.0825	1
Homocystinuria-megaloblastic anemia due to defect in cobalamin metabolism_ cblG complementation type	SMPDB	1	SYMC_HUMAN	20 (20)	0.0825	1
HH-Ncore	Signalink	1	ARRB1_HUMAN	20 (20)	0.0825	1
Mitotic G1-G1-S phases	Wikipathways	1	MPIP1_HUMAN	20 (20)	0.0825	1
Downregulation of SMAD2/3:SMAD4 transcriptional activity	Reactome	1	NCOR2_HUMAN	21 (21)	0.0864	1
Mono-unsaturated fatty acid beta-oxidation	EHMN	1	ECHA_HUMAN	21 (21)	0.0864	1
TGF-beta super family signaling pathway canonical	INOH	2	PSMD1_HUMAN;MK12_HUMAN	115 (115)	0.0872	1
MAPK Signaling Pathway	Wikipathways	3	ARRB1_HUMAN;CAC1H_HUMAN;MK12_HUMAN	246 (246)	0.0886	1
Signaling by NOTCH	Reactome	2	ARRB1_HUMAN;NCOR2_HUMAN	117 (120)	0.0898	1
Lysine degradation	INOH	1	ECHA_HUMAN	22 (22)	0.0903	1
NAD+ biosynthetic pathways	Wikipathways	1	SIR2_HUMAN	22 (22)	0.0903	1
TLR ECSIT MEKK1 p38	INOH	1	MK12_HUMAN	23 (23)	0.0942	1
G1/S DNA Damage Checkpoints	Reactome	1	MPIP1_HUMAN	23 (23)	0.0942	1
Renin-angiotensin system - Homo sapiens (human)	KEGG	1	MAS_HUMAN	23 (23)	0.0942	1
cyclins and cell cycle regulation	BioCarta	1	MPIP1_HUMAN	23 (23)	0.0942	1
Nucleotide salvage	Reactome	1	DGUOK_HUMAN	23 (23)	0.0942	1
Butanoate metabolism	EHMN	1	ECHA_HUMAN	23 (23)	0.0942	1
Di-unsaturated fatty acid beta-oxidation	EHMN	1	ECHA_HUMAN	23 (23)	0.0942	1
Photodynamic therapy-induced NFE2L2 (NRF2) survival signaling	Wikipathways	1	MK12_HUMAN	23 (23)	0.0942	1
Synthesis of very long-chain fatty acyl-CoAs	Reactome	1	ACBG1_HUMAN	24 (24)	0.0981	1
Ephrin B reverse signaling	PID	1	PTN13_HUMAN	24 (24)	0.0981	1
Cytosolic tRNA aminoacylation	Reactome	1	SYMC_HUMAN	24 (24)	0.0981	1
Miscellaneous transport and binding events	Reactome	1	NPAL2_HUMAN	24 (24)	0.0981	1
Regulation of Insulin-like Growth Factor (IGF) transport and uptake by Insulin-like Growth Factor Binding Proteins (IGFBPs)	Reactome	2	MSLN_HUMAN;SPRL1_HUMAN	125 (127)	0.1	1
G0 and Early G1	Reactome	1	MPIP1_HUMAN	25 (25)	0.102	1
skeletal muscle hypertrophy is regulated via akt-mtor pathway	BioCarta	1	EI2BE_HUMAN	25 (25)	0.102	1
Cyclin A/B1/B2 associated events during G2/M transition	Reactome	1	MPIP1_HUMAN	25 (25)	0.102	1
cell cycle: g1/s check point	BioCarta	1	MPIP1_HUMAN	25 (25)	0.102	1
Methionine Cysteine metabolism	INOH	1	SYMC_HUMAN	25 (25)	0.102	1
Propanoate metabolism	INOH	1	ECHA_HUMAN	25 (25)	0.102	1
Saturated fatty acids beta-oxidation	EHMN	1	ECHA_HUMAN	25 (25)	0.102	1
Signal Transduction of S1P Receptor	Wikipathways	1	MK12_HUMAN	25 (25)	0.102	1
RXR and RAR heterodimerization with other nuclear receptor	PID	1	NCOR2_HUMAN	26 (26)	0.106	1
Cytosolic sulfonation of small molecules	Reactome	1	S26A1_HUMAN	26 (26)	0.106	1
Relaxin signaling pathway - Homo sapiens (human)	KEGG	2	ARRB1_HUMAN;MK12_HUMAN	130 (130)	0.107	1
FGFR2 alternative splicing	Reactome	1	TIA1_HUMAN	27 (27)	0.11	1
IL8- and CXCR1-mediated signaling events	PID	1	ARRB1_HUMAN	28 (28)	0.114	1
Butanoate metabolism - Homo sapiens (human)	KEGG	1	ECHA_HUMAN	28 (28)	0.114	1
Omega-6 fatty acid metabolism	EHMN	1	ECHA_HUMAN	28 (28)	0.114	1
G2/M Transition	Reactome	2	MPIP1_HUMAN;DYHC1_HUMAN	137 (137)	0.117	1
Cyclin E associated events during G1/S transition	Reactome	1	MPIP1_HUMAN	29 (29)	0.117	1
Cyclin A:Cdk2-associated events at S phase entry	Reactome	1	MPIP1_HUMAN	29 (29)	0.117	1
CDO in myogenesis	Reactome	1	MK12_HUMAN	29 (29)	0.117	1
Myogenesis	Reactome	1	MK12_HUMAN	29 (29)	0.117	1
Lipid Metabolism Pathway	Wikipathways	1	ACBG1_HUMAN	29 (29)	0.117	1
MAPK Cascade	Wikipathways	1	MK12_HUMAN	29 (29)	0.117	1
Death Receptor Signalling	Reactome	2	ARHGI_HUMAN;ARHG6_HUMAN	138 (141)	0.118	1
Mitotic G2-G2/M phases	Reactome	2	MPIP1_HUMAN;DYHC1_HUMAN	139 (139)	0.12	1
Ectoderm Differentiation	Wikipathways	2	ASTN1_HUMAN;PTN13_HUMAN	139 (142)	0.12	1
Rho GTPase cycle	Reactome	2	ARHGI_HUMAN;ARHG6_HUMAN	140 (144)	0.121	1
Fatty acid elongation - Homo sapiens (human)	KEGG	1	ECHA_HUMAN	30 (30)	0.121	1
Regulation of CDC42 activity	PID	1	ARHG6_HUMAN	30 (30)	0.121	1
Retinoic acid receptors-mediated signaling	PID	1	NCOR2_HUMAN	30 (30)	0.121	1
Molecules associated with elastic fibres	Reactome	1	FBLN4_HUMAN	30 (31)	0.121	1
mcalpain and friends in cell motility	BioCarta	1	ICAL_HUMAN	30 (30)	0.121	1
#NAME?	BioCarta	1	ARRB1_HUMAN	30 (30)	0.121	1
Deactivation of the beta-catenin transactivating complex	Reactome	1	SOX13_HUMAN	30 (30)	0.121	1
Lissencephaly gene (LIS1) in neuronal migration and development	PID	1	DYHC1_HUMAN	31 (31)	0.125	1
beta-Alanine metabolism - Homo sapiens (human)	KEGG	1	ECHA_HUMAN	31 (31)	0.125	1
Galactose metabolism - Homo sapiens (human)	KEGG	1	HKDC1_HUMAN	31 (31)	0.125	1
Activated NOTCH1 Transmits Signal to the Nucleus	Reactome	1	ARRB1_HUMAN	31 (32)	0.125	1
AndrogenReceptor	NetPath	2	MPIP1_HUMAN;NCOR2_HUMAN	143 (143)	0.125	1
Thrombin signalling through proteinase activated receptors (PARs)	Reactome	1	ARRB1_HUMAN	32 (32)	0.129	1
role of -arrestins in the activation and targeting of map kinases	BioCarta	1	ARRB1_HUMAN	32 (32)	0.129	1
Valine Leucine Isoleucine degradation	INOH	1	ECHA_HUMAN	32 (32)	0.129	1
WNT-Ncore	Signalink	1	ARRB1_HUMAN	32 (32)	0.129	1
Propanoate metabolism - Homo sapiens (human)	KEGG	1	ECHA_HUMAN	32 (32)	0.129	1
NOD1/2 Signaling Pathway	Reactome	1	MK12_HUMAN	33 (33)	0.132	1
Fructose and mannose metabolism - Homo sapiens (human)	KEGG	1	HKDC1_HUMAN	33 (33)	0.132	1
MAPK signaling pathway - Homo sapiens (human)	KEGG	3	CAC1H_HUMAN;ARRB1_HUMAN;MK12_HUMAN	295 (295)	0.133	1
Deubiquitination	Reactome	3	ARRB1_HUMAN;MPIP1_HUMAN;PSMD1_HUMAN	296 (296)	0.134	1
MicroRNAs in cancer - Homo sapiens (human)	KEGG	2	MPIP1_HUMAN;VIME_HUMAN	150 (299)	0.135	1
Interconversion of nucleotide di- and triphosphates	Reactome	1	KAD9_HUMAN	34 (34)	0.136	1
ATM pathway	PID	1	MPIP1_HUMAN	34 (34)	0.136	1
IL8- and CXCR2-mediated signaling events	PID	1	ARRB1_HUMAN	34 (34)	0.136	1
Signaling by high-kinase activity BRAF mutants	Reactome	1	ARRB1_HUMAN	34 (34)	0.136	1
COPI-independent Golgi-to-ER retrograde traffic	Reactome	1	DYHC1_HUMAN	34 (34)	0.136	1
Fatty Acid Beta Oxidation	Wikipathways	1	ECHA_HUMAN	34 (34)	0.136	1
Amino acid synthesis and interconversion (transamination)	Reactome	1	P5CS_HUMAN	34 (35)	0.136	1
Lysosome Vesicle Biogenesis	Reactome	1	ARRB1_HUMAN	35 (35)	0.14	1
Arf6 signaling events	PID	1	ARRB1_HUMAN	35 (35)	0.14	1
Elastic fibre formation	Reactome	1	FBLN4_HUMAN	35 (36)	0.14	1
Striated Muscle Contraction	Reactome	1	VIME_HUMAN	35 (35)	0.14	1
Starch and sucrose metabolism - Homo sapiens (human)	KEGG	1	HKDC1_HUMAN	36 (36)	0.144	1
Signaling by RAS mutants	Reactome	1	ARRB1_HUMAN	36 (36)	0.144	1
roles of arrestin dependent recruitment of src kinases in gpcr signaling	BioCarta	1	ARRB1_HUMAN	36 (36)	0.144	1
CRH	NetPath	1	ARRB1_HUMAN	36 (36)	0.144	1
NCAM1 interactions	Reactome	1	CAC1H_HUMAN	37 (37)	0.147	1
ATR signaling pathway	PID	1	MPIP1_HUMAN	37 (37)	0.147	1
Activation of ATR in response to replication stress	Reactome	1	MPIP1_HUMAN	37 (37)	0.147	1
Purine Nucleoside Phosphorylase Deficiency	SMPDB	1	DGUOK_HUMAN	37 (37)	0.147	1
Xanthine Dehydrogenase Deficiency (Xanthinuria)	SMPDB	1	DGUOK_HUMAN	37 (37)	0.147	1
Adenylosuccinate Lyase Deficiency	SMPDB	1	DGUOK_HUMAN	37 (37)	0.147	1
AICA-Ribosiduria	SMPDB	1	DGUOK_HUMAN	37 (37)	0.147	1
Adenine phosphoribosyltransferase deficiency (APRT)	SMPDB	1	DGUOK_HUMAN	37 (37)	0.147	1
Mitochondrial DNA depletion syndrome	SMPDB	1	DGUOK_HUMAN	37 (37)	0.147	1
Myoadenylate deaminase deficiency	SMPDB	1	DGUOK_HUMAN	37 (37)	0.147	1
Purine Metabolism	SMPDB	1	DGUOK_HUMAN	37 (37)	0.147	1
Molybdenum Cofactor Deficiency	SMPDB	1	DGUOK_HUMAN	37 (37)	0.147	1
Adenosine Deaminase Deficiency	SMPDB	1	DGUOK_HUMAN	37 (37)	0.147	1
Gout or Kelley-Seegmiller Syndrome	SMPDB	1	DGUOK_HUMAN	37 (37)	0.147	1
Lesch-Nyhan Syndrome (LNS)	SMPDB	1	DGUOK_HUMAN	37 (37)	0.147	1
Xanthinuria type I	SMPDB	1	DGUOK_HUMAN	37 (37)	0.147	1
Xanthinuria type II	SMPDB	1	DGUOK_HUMAN	37 (37)	0.147	1
Cellular senescence - Homo sapiens (human)	KEGG	2	MPIP1_HUMAN;MK12_HUMAN	160 (160)	0.15	1
MAP2K and MAPK activation	Reactome	1	ARRB1_HUMAN	38 (38)	0.151	1
Fatty acyl-CoA biosynthesis	Reactome	1	ACBG1_HUMAN	38 (38)	0.151	1
Regulation of RAC1 activity	PID	1	ARHG6_HUMAN	38 (39)	0.151	1
Signaling events mediated by HDAC Class II	PID	1	NCOR2_HUMAN	38 (38)	0.151	1
CXCR3-mediated signaling events	PID	1	ARRB1_HUMAN	38 (38)	0.151	1
Mitochondrial Fatty Acid Beta-Oxidation	Reactome	1	ECHA_HUMAN	38 (39)	0.151	1
Apoptotic cleavage of cellular proteins	Reactome	1	VIME_HUMAN	38 (38)	0.151	1
Nuclear Receptors	Wikipathways	1	NR2F6_HUMAN	38 (38)	0.151	1
Transcriptional activity of SMAD2/SMAD3:SMAD4 heterotrimer	Reactome	1	NCOR2_HUMAN	38 (38)	0.151	1
Hedgehog _on_ state	Reactome	1	ARRB1_HUMAN	38 (39)	0.151	1
tRNA charging	HumanCyc	1	SYMC_HUMAN	38 (38)	0.151	1
Signaling by moderate kinase activity BRAF mutants	Reactome	1	ARRB1_HUMAN	38 (38)	0.151	1
Paradoxical activation of RAF signaling by kinase inactive BRAF	Reactome	1	ARRB1_HUMAN	38 (38)	0.151	1
Parkinsons Disease Pathway	Wikipathways	1	MK12_HUMAN	38 (71)	0.151	1
Striated Muscle Contraction Pathway	Wikipathways	1	VIME_HUMAN	38 (38)	0.151	1
Ghrelin	NetPath	1	ARRB1_HUMAN	39 (39)	0.155	1
Signaling events mediated by HDAC Class III	PID	1	SIR2_HUMAN	39 (39)	0.155	1
O-glycosylation of TSR domain-containing proteins	Reactome	1	ATS8_HUMAN	39 (39)	0.155	1
Transport of small molecules	Reactome	5	NPT2C_HUMAN;AT11C_HUMAN;ATP9B_HUMAN;S26A1_HUMAN;NPAL2_HUMAN	665 (666)	0.155	1
Tryptophan metabolism - Homo sapiens (human)	KEGG	1	ECHA_HUMAN	40 (40)	0.158	1
Class C/3 (Metabotropic glutamate/pheromone receptors)	Reactome	1	GRM8_HUMAN	40 (40)	0.158	1
Homologous recombination - Homo sapiens (human)	KEGG	1	RA54B_HUMAN	41 (41)	0.162	1
tRNA Aminoacylation	Reactome	1	SYMC_HUMAN	42 (42)	0.165	1
chrebp regulation by carbohydrates and camp	BioCarta	1	ACBG1_HUMAN	42 (42)	0.165	1
Hedgehog Signaling Pathway	Wikipathways	1	ARRB1_HUMAN	43 (43)	0.169	1
PAR1-mediated thrombin signaling events	PID	1	ARRB1_HUMAN	43 (44)	0.169	1
Vitamin E metabolism	EHMN	1	ECHA_HUMAN	43 (43)	0.169	1
IL-6 signaling pathway	Wikipathways	1	NR2F6_HUMAN	43 (43)	0.169	1
Purine metabolism - Homo sapiens (human)	KEGG	2	KAD9_HUMAN;DGUOK_HUMAN	173 (174)	0.17	1
Aminoacyl-tRNA biosynthesis - Homo sapiens (human)	KEGG	1	SYMC_HUMAN	44 (66)	0.173	1
Vasopressin-regulated water reabsorption - Homo sapiens (human)	KEGG	1	DYHC1_HUMAN	44 (44)	0.173	1
Carbohydrate digestion and absorption - Homo sapiens (human)	KEGG	1	HKDC1_HUMAN	44 (44)	0.173	1
Disease	Reactome	4	ARRB1_HUMAN;MPIP1_HUMAN;NCOR2_HUMAN;ICAL_HUMAN	508 (510)	0.173	1
PDGF	INOH	1	ARHG6_HUMAN	45 (45)	0.176	1
Integrin-linked kinase signaling	PID	1	ARHG6_HUMAN	45 (45)	0.176	1
RhoA signaling pathway	PID	1	MK12_HUMAN	45 (45)	0.176	1
DAP12 interactions	Reactome	1	KI2S5_HUMAN	45 (45)	0.176	1
Proteasome - Homo sapiens (human)	KEGG	1	PSMD1_HUMAN	45 (45)	0.176	1
Notch Signaling	Wikipathways	1	NCOR2_HUMAN	45 (45)	0.176	1
ATM Signaling Network in Development and Disease	Wikipathways	1	BRE1A_HUMAN	45 (46)	0.176	1
Ion channel transport	Reactome	2	AT11C_HUMAN;ATP9B_HUMAN	179 (179)	0.179	1
Regulation of RhoA activity	PID	1	ARHGI_HUMAN	46 (48)	0.18	1
Type II diabetes mellitus - Homo sapiens (human)	KEGG	1	HKDC1_HUMAN	46 (46)	0.18	1
Aryl Hydrocarbon Receptor	Wikipathways	1	NCOR2_HUMAN	46 (46)	0.18	1
Nucleotide-binding domain_ leucine rich repeat containing receptor (NLR) signaling pathways	Reactome	1	MK12_HUMAN	47 (47)	0.183	1
Transcriptional regulation of white adipocyte differentiation	Reactome	1	NCOR2_HUMAN	47 (47)	0.183	1
Hedgehog signaling pathway - Homo sapiens (human)	KEGG	1	ARRB1_HUMAN	47 (47)	0.183	1
Mercaptopurine Action Pathway	SMPDB	1	DGUOK_HUMAN	47 (47)	0.183	1
Azathioprine Action Pathway	SMPDB	1	DGUOK_HUMAN	47 (47)	0.183	1
Thioguanine Action Pathway	SMPDB	1	DGUOK_HUMAN	47 (47)	0.183	1
NOTCH1 Intracellular Domain Regulates Transcription	Reactome	1	NCOR2_HUMAN	47 (47)	0.183	1
Rett syndrome causing genes	Wikipathways	1	NCOR2_HUMAN	48 (48)	0.187	1
agrin in postsynaptic differentiation	BioCarta	1	ARHG6_HUMAN	48 (48)	0.187	1
Notch-mediated HES/HEY network	PID	1	NCOR2_HUMAN	48 (48)	0.187	1
Valine_ leucine and isoleucine degradation - Homo sapiens (human)	KEGG	1	ECHA_HUMAN	48 (48)	0.187	1
Amino sugar and nucleotide sugar metabolism - Homo sapiens (human)	KEGG	1	HKDC1_HUMAN	48 (48)	0.187	1
Notch signaling pathway - Homo sapiens (human)	KEGG	1	NCOR2_HUMAN	48 (48)	0.187	1
Mitotic Prometaphase	Reactome	2	SMC2_HUMAN;DYHC1_HUMAN	186 (186)	0.19	1
Arginine and proline metabolism - Homo sapiens (human)	KEGG	1	P5CS_HUMAN	49 (50)	0.19	1
NHR	Signalink	1	NR2F6_HUMAN	49 (49)	0.19	1
Valine_ leucine and isoleucine degradation	EHMN	1	ECHA_HUMAN	49 (49)	0.19	1
Fatty acid metabolism	Reactome	2	ACBG1_HUMAN;ECHA_HUMAN	187 (189)	0.191	1
Mitochondrial biogenesis	Reactome	1	MK12_HUMAN	50 (53)	0.194	1
Translation Factors	Wikipathways	1	EI2BE_HUMAN	50 (50)	0.194	1
Photodynamic therapy-induced AP-1 survival signaling.	Wikipathways	1	MK12_HUMAN	50 (50)	0.194	1
Protein alkylation leading to liver fibrosis	Wikipathways	1	MK12_HUMAN	50 (50)	0.194	1
Nuclear Receptor transcription pathway	Reactome	1	NR2F6_HUMAN	51 (51)	0.197	1
Amyotrophic lateral sclerosis (ALS) - Homo sapiens (human)	KEGG	1	MK12_HUMAN	51 (51)	0.197	1
Apoptotic execution phase	Reactome	1	VIME_HUMAN	52 (52)	0.201	1
mechanism of gene regulation by peroxisome proliferators via ppara	BioCarta	1	NCOR2_HUMAN	52 (52)	0.201	1
Notch signaling pathway	PID	1	NCOR2_HUMAN	53 (54)	0.204	1
Synthesis of PIPs at the plasma membrane	Reactome	1	PTN13_HUMAN	53 (53)	0.204	1
Apoptosis-related network due to altered Notch3 in ovarian cancer	Wikipathways	1	VIME_HUMAN	53 (53)	0.204	1
Signaling by NOTCH1 in Cancer	Reactome	1	NCOR2_HUMAN	54 (54)	0.208	1
Constitutive Signaling by NOTCH1 PEST Domain Mutants	Reactome	1	NCOR2_HUMAN	54 (54)	0.208	1
Signaling by NOTCH1 PEST Domain Mutants in Cancer	Reactome	1	NCOR2_HUMAN	54 (54)	0.208	1
Constitutive Signaling by NOTCH1 HD+PEST Domain Mutants	Reactome	1	NCOR2_HUMAN	54 (54)	0.208	1
Signaling by NOTCH1 HD+PEST Domain Mutants in Cancer	Reactome	1	NCOR2_HUMAN	54 (54)	0.208	1
Antiarrhythmic Pathway_ Pharmacodynamics	PharmGKB	1	CAC1H_HUMAN	55 (55)	0.211	1
Golgi Associated Vesicle Biogenesis	Reactome	1	ARRB1_HUMAN	56 (56)	0.214	1
Signaling events mediated by HDAC Class I	PID	1	NCOR2_HUMAN	56 (56)	0.214	1
ECM proteoglycans	Reactome	1	MATN1_HUMAN	56 (57)	0.214	1
Caspase Cascade in Apoptosis	PID	1	VIME_HUMAN	57 (57)	0.218	1
mapkinase signaling pathway	BioCarta	1	MK12_HUMAN	57 (57)	0.218	1
EGF-Ncore	Signalink	1	ARRB1_HUMAN	57 (57)	0.218	1
Notch	NetPath	1	NCOR2_HUMAN	58 (59)	0.221	1
Celecoxib Pathway_ Pharmacodynamics	PharmGKB	1	CAC1H_HUMAN	58 (58)	0.221	1
Signaling by BRAF and RAF fusions	Reactome	1	ARRB1_HUMAN	58 (58)	0.221	1
VEGF signaling pathway - Homo sapiens (human)	KEGG	1	MK12_HUMAN	59 (59)	0.225	1
E3 ubiquitin ligases ubiquitinate target proteins	Reactome	1	BRE1A_HUMAN	59 (59)	0.225	1
NCAM signaling for neurite out-growth	Reactome	1	CAC1H_HUMAN	59 (59)	0.225	1
rRNA modification in the nucleus and cytosol	Reactome	1	WDR75_HUMAN	59 (59)	0.225	1
rRNA processing in the nucleus and cytosol	Reactome	1	WDR75_HUMAN	59 (59)	0.225	1
Lysine degradation - Homo sapiens (human)	KEGG	1	ECHA_HUMAN	59 (59)	0.225	1
RIG-I-like Receptor Signaling	Wikipathways	1	MK12_HUMAN	60 (60)	0.228	1
Notch Signaling Pathway	Wikipathways	1	NCOR2_HUMAN	61 (61)	0.231	1
VEGF Signaling Pathway	PharmGKB	1	MK12_HUMAN	61 (61)	0.231	1
Disopyramide Action Pathway	SMPDB	1	CAC1H_HUMAN	61 (61)	0.231	1
Procainamide (Antiarrhythmic) Action Pathway	SMPDB	1	CAC1H_HUMAN	61 (61)	0.231	1
Fosphenytoin (Antiarrhythmic) Action Pathway	SMPDB	1	CAC1H_HUMAN	61 (61)	0.231	1
Bopindolol Action Pathway	SMPDB	1	CAC1H_HUMAN	61 (61)	0.231	1
Timolol Action Pathway	SMPDB	1	CAC1H_HUMAN	61 (61)	0.231	1
Carteolol Action Pathway	SMPDB	1	CAC1H_HUMAN	61 (61)	0.231	1
Bevantolol Action Pathway	SMPDB	1	CAC1H_HUMAN	61 (61)	0.231	1
Practolol Action Pathway	SMPDB	1	CAC1H_HUMAN	61 (61)	0.231	1
Dobutamine Action Pathway	SMPDB	1	CAC1H_HUMAN	61 (61)	0.231	1
Isoprenaline Action Pathway	SMPDB	1	CAC1H_HUMAN	61 (61)	0.231	1
Arbutamine Action Pathway	SMPDB	1	CAC1H_HUMAN	61 (61)	0.231	1
Amiodarone Action Pathway	SMPDB	1	CAC1H_HUMAN	61 (61)	0.231	1
Levobunolol Action Pathway	SMPDB	1	CAC1H_HUMAN	61 (61)	0.231	1
Metipranolol Action Pathway	SMPDB	1	CAC1H_HUMAN	61 (61)	0.231	1
Mexiletine Action Pathway	SMPDB	1	CAC1H_HUMAN	61 (61)	0.231	1
Sotalol Action Pathway	SMPDB	1	CAC1H_HUMAN	61 (61)	0.231	1
Epinephrine Action Pathway	SMPDB	1	CAC1H_HUMAN	61 (61)	0.231	1
Betaxolol Action Pathway	SMPDB	1	CAC1H_HUMAN	61 (61)	0.231	1
Atenolol Action Pathway	SMPDB	1	CAC1H_HUMAN	61 (61)	0.231	1
Alprenolol Action Pathway	SMPDB	1	CAC1H_HUMAN	61 (61)	0.231	1
Acebutolol Action Pathway	SMPDB	1	CAC1H_HUMAN	61 (61)	0.231	1
Muscle/Heart Contraction	SMPDB	1	CAC1H_HUMAN	61 (61)	0.231	1
Diltiazem Action Pathway	SMPDB	1	CAC1H_HUMAN	61 (61)	0.231	1
Propranolol Action Pathway	SMPDB	1	CAC1H_HUMAN	61 (61)	0.231	1
Pindolol Action Pathway	SMPDB	1	CAC1H_HUMAN	61 (61)	0.231	1
Penbutolol Action Pathway	SMPDB	1	CAC1H_HUMAN	61 (61)	0.231	1
Oxprenolol Action Pathway	SMPDB	1	CAC1H_HUMAN	61 (61)	0.231	1
Metoprolol Action Pathway	SMPDB	1	CAC1H_HUMAN	61 (61)	0.231	1
Esmolol Action Pathway	SMPDB	1	CAC1H_HUMAN	61 (61)	0.231	1
Bisoprolol Action Pathway	SMPDB	1	CAC1H_HUMAN	61 (61)	0.231	1
Bupranolol Action Pathway	SMPDB	1	CAC1H_HUMAN	61 (61)	0.231	1
Nebivolol Action Pathway	SMPDB	1	CAC1H_HUMAN	61 (61)	0.231	1
Amlodipine Action Pathway	SMPDB	1	CAC1H_HUMAN	61 (61)	0.231	1
Verapamil Action Pathway	SMPDB	1	CAC1H_HUMAN	61 (61)	0.231	1
Nitrendipine Action Pathway	SMPDB	1	CAC1H_HUMAN	61 (61)	0.231	1
Nisoldipine Action Pathway	SMPDB	1	CAC1H_HUMAN	61 (61)	0.231	1
Nimodipine Action Pathway	SMPDB	1	CAC1H_HUMAN	61 (61)	0.231	1
Ibutilide Action Pathway	SMPDB	1	CAC1H_HUMAN	61 (61)	0.231	1
Tocainide Action Pathway	SMPDB	1	CAC1H_HUMAN	61 (61)	0.231	1
Flecainide Action Pathway	SMPDB	1	CAC1H_HUMAN	61 (61)	0.231	1
Isradipine Action Pathway	SMPDB	1	CAC1H_HUMAN	61 (61)	0.231	1
Nifedipine Action Pathway	SMPDB	1	CAC1H_HUMAN	61 (61)	0.231	1
Felodipine Action Pathway	SMPDB	1	CAC1H_HUMAN	61 (61)	0.231	1
Nadolol Action Pathway	SMPDB	1	CAC1H_HUMAN	61 (61)	0.231	1
Oncogenic MAPK signaling	Reactome	1	ARRB1_HUMAN	61 (61)	0.231	1
Quinidine Action Pathway	SMPDB	1	CAC1H_HUMAN	61 (61)	0.231	1
Post-translational protein modification	Reactome	8	MPIP1_HUMAN;PSMD1_HUMAN;ARRB1_HUMAN;DYHC1_HUMAN;SPRL1_HUMAN;ATS8_HUMAN;MSLN_HUMAN;BRE1A_HUMAN	1377 (1383)	0.234	1
TLR JNK	INOH	1	PSMD1_HUMAN	62 (62)	0.235	1
Fc-epsilon receptor I signaling in mast cells	PID	1	PTN13_HUMAN	62 (62)	0.235	1
IL-1 JNK	INOH	1	PSMD1_HUMAN	62 (62)	0.235	1
Carvedilol Action Pathway	SMPDB	1	CAC1H_HUMAN	62 (62)	0.235	1
Labetalol Action Pathway	SMPDB	1	CAC1H_HUMAN	62 (62)	0.235	1
Phospholipid metabolism	Reactome	2	ECHA_HUMAN;PTN13_HUMAN	215 (216)	0.235	1
Lidocaine (Antiarrhythmic) Action Pathway	SMPDB	1	CAC1H_HUMAN	63 (63)	0.238	1
Proteasome Degradation	Wikipathways	1	PSMD1_HUMAN	63 (64)	0.238	1
Genotoxicity pathway	Wikipathways	1	TOPRS_HUMAN	64 (64)	0.241	1
G1 to S cell cycle control	Wikipathways	1	MPIP1_HUMAN	64 (64)	0.241	1
Validated nuclear estrogen receptor alpha network	PID	1	NCOR2_HUMAN	64 (64)	0.241	1
Cortisol synthesis and secretion - Homo sapiens (human)	KEGG	1	CAC1H_HUMAN	64 (64)	0.241	1
IL-1 NFkB	INOH	1	PSMD1_HUMAN	64 (64)	0.241	1
rRNA processing	Reactome	1	WDR75_HUMAN	65 (65)	0.244	1
DroToll-like	INOH	1	PSMD1_HUMAN	65 (65)	0.244	1
Central carbon metabolism in cancer - Homo sapiens (human)	KEGG	1	HKDC1_HUMAN	65 (65)	0.244	1
Shigellosis - Homo sapiens (human)	KEGG	1	MK12_HUMAN	65 (65)	0.244	1
Beta-agonist/Beta-blocker Pathway_ Pharmacodynamics	PharmGKB	1	ARRB1_HUMAN	65 (66)	0.244	1
TNF	INOH	1	PSMD1_HUMAN	67 (67)	0.251	1
Fc epsilon RI signaling pathway - Homo sapiens (human)	KEGG	1	MK12_HUMAN	67 (68)	0.251	1
Non-genomic actions of 1_25 dihydroxyvitamin D3	Wikipathways	1	MK12_HUMAN	68 (68)	0.254	1
DNA Damage Response	Wikipathways	1	MPIP1_HUMAN	68 (68)	0.254	1
Epithelial cell signaling in Helicobacter pylori infection - Homo sapiens (human)	KEGG	1	MK12_HUMAN	68 (68)	0.254	1
Glycolysis / Gluconeogenesis - Homo sapiens (human)	KEGG	1	HKDC1_HUMAN	68 (68)	0.254	1
RAC1-PAK1-p38-MMP2 Pathway	Wikipathways	1	MK12_HUMAN	68 (68)	0.254	1
PPAR signaling pathway	Wikipathways	1	ACBG1_HUMAN	68 (68)	0.254	1
Tryptophan degradation	INOH	1	ECHA_HUMAN	69 (69)	0.257	1
TLR NFkB	INOH	1	PSMD1_HUMAN	69 (69)	0.257	1
Adipocytokine signaling pathway - Homo sapiens (human)	KEGG	1	ACBG1_HUMAN	69 (69)	0.257	1
Loss of Nlp from mitotic centrosomes	Reactome	1	DYHC1_HUMAN	69 (69)	0.257	1
Loss of proteins required for interphase microtubule organization from the centrosome	Reactome	1	DYHC1_HUMAN	69 (69)	0.257	1
RIG-I-like receptor signaling pathway - Homo sapiens (human)	KEGG	1	MK12_HUMAN	70 (70)	0.261	1
Prolactin signaling pathway - Homo sapiens (human)	KEGG	1	MK12_HUMAN	70 (70)	0.261	1
Alpha6Beta4Integrin	NetPath	1	VIME_HUMAN	70 (71)	0.261	1
KitReceptor	NetPath	1	MK12_HUMAN	70 (70)	0.261	1
CDC42 signaling events	PID	1	ARHG6_HUMAN	71 (71)	0.264	1
Androgen Receptor Network in Prostate Cancer	Wikipathways	1	MPIP1_HUMAN	71 (72)	0.264	1
Clathrin derived vesicle budding	Reactome	1	ARRB1_HUMAN	72 (72)	0.267	1
trans-Golgi Network Vesicle Budding	Reactome	1	ARRB1_HUMAN	72 (72)	0.267	1
AURKA Activation by TPX2	Reactome	1	DYHC1_HUMAN	72 (72)	0.267	1
Hedgehog	INOH	1	PSMD1_HUMAN	72 (72)	0.267	1
miRNA Regulation of DNA Damage Response	Wikipathways	1	MPIP1_HUMAN	72 (89)	0.267	1
Parkin-Ubiquitin Proteasomal System pathway	Wikipathways	1	PSMD1_HUMAN	72 (73)	0.267	1
Primary Focal Segmental Glomerulosclerosis FSGS	Wikipathways	1	VIME_HUMAN	72 (73)	0.267	1
Signaling by FGFR2	Reactome	1	TIA1_HUMAN	73 (73)	0.27	1
Leishmaniasis - Homo sapiens (human)	KEGG	1	MK12_HUMAN	73 (74)	0.27	1
Organelle biogenesis and maintenance	Reactome	2	DYHC1_HUMAN;MK12_HUMAN	237 (240)	0.271	1
Developmental Biology	Reactome	4	CAC1H_HUMAN;K22E_HUMAN;NCOR2_HUMAN;MK12_HUMAN	618 (620)	0.273	1
PPAR signaling pathway - Homo sapiens (human)	KEGG	1	ACBG1_HUMAN	74 (74)	0.273	1
E2F transcription factor network	PID	1	MPIP1_HUMAN	75 (75)	0.276	1
Pancreatic cancer - Homo sapiens (human)	KEGG	1	ARHG6_HUMAN	75 (75)	0.276	1
Pertussis - Homo sapiens (human)	KEGG	1	MK12_HUMAN	76 (76)	0.279	1
G1/S Transition	Reactome	1	MPIP1_HUMAN	76 (76)	0.279	1
Condensation of Prophase Chromosomes	Reactome	1	SMC2_HUMAN	76 (77)	0.279	1
SLC-mediated transmembrane transport	Reactome	2	NPT2C_HUMAN;S26A1_HUMAN	244 (245)	0.282	1
Signaling by Rho GTPases	Reactome	3	DYHC1_HUMAN;ARHG6_HUMAN;ARHGI_HUMAN	431 (435)	0.282	1
Antigen processing and presentation - Homo sapiens (human)	KEGG	1	KI2S5_HUMAN	77 (77)	0.283	1
Notch	INOH	1	PSMD1_HUMAN	78 (79)	0.286	1
Methionine and cysteine metabolism	EHMN	1	S26A1_HUMAN	78 (78)	0.286	1
Diseases of signal transduction	Reactome	2	ARRB1_HUMAN;NCOR2_HUMAN	248 (248)	0.288	1
Recruitment of NuMA to mitotic centrosomes	Reactome	1	DYHC1_HUMAN	79 (79)	0.289	1
Protein ubiquitination	Reactome	1	BRE1A_HUMAN	79 (80)	0.289	1
Cell Cycle Checkpoints	Reactome	2	MPIP1_HUMAN;DYHC1_HUMAN	249 (250)	0.29	1
Recruitment of mitotic centrosome proteins and complexes	Reactome	1	DYHC1_HUMAN	80 (80)	0.292	1
Centrosome maturation	Reactome	1	DYHC1_HUMAN	80 (80)	0.292	1
Validated targets of C-MYC transcriptional activation	PID	1	MPIP1_HUMAN	81 (87)	0.295	1
Signaling by Hedgehog	Reactome	1	ARRB1_HUMAN	81 (82)	0.295	1
Phenytoin (Antiarrhythmic) Action Pathway	SMPDB	1	CAC1H_HUMAN	82 (82)	0.298	1
COPI-mediated anterograde transport	Reactome	1	DYHC1_HUMAN	83 (83)	0.301	1
MicroRNAs in cardiomyocyte hypertrophy	Wikipathways	1	EI2BE_HUMAN	83 (102)	0.301	1
PI Metabolism	Reactome	1	PTN13_HUMAN	84 (84)	0.304	1
Signaling by FGFR	Reactome	1	TIA1_HUMAN	87 (87)	0.313	1
Regulation of PLK1 Activity at G2/M Transition	Reactome	1	DYHC1_HUMAN	87 (87)	0.313	1
Metabolism of lipids	Reactome	4	NCOR2_HUMAN;ACBG1_HUMAN;ECHA_HUMAN;PTN13_HUMAN	660 (664)	0.314	1
Cell junction organization	Reactome	1	ARHG6_HUMAN	88 (89)	0.316	1
Pancreatic adenocarcinoma pathway	Wikipathways	1	ARHG6_HUMAN	89 (89)	0.319	1
Androgen receptor signaling pathway	Wikipathways	1	NCOR2_HUMAN	89 (89)	0.319	1
T-Cell antigen Receptor (TCR) Signaling Pathway	Wikipathways	1	VIME_HUMAN	90 (92)	0.322	1
Apoptosis Modulation and Signaling	Wikipathways	1	PTN13_HUMAN	90 (91)	0.322	1
Chromatin organization	Reactome	2	JADE2_HUMAN;NCOR2_HUMAN	271 (272)	0.325	1
Chromatin modifying enzymes	Reactome	2	JADE2_HUMAN;NCOR2_HUMAN	271 (272)	0.325	1
Morphine addiction - Homo sapiens (human)	KEGG	1	ARRB1_HUMAN	91 (91)	0.325	1
Allograft Rejection	Wikipathways	1	VIME_HUMAN	91 (91)	0.325	1
Amino Acid metabolism	Wikipathways	1	P5CS_HUMAN	91 (91)	0.325	1
Th1 and Th2 cell differentiation - Homo sapiens (human)	KEGG	1	MK12_HUMAN	92 (92)	0.328	1
IL-17 signaling pathway - Homo sapiens (human)	KEGG	1	MK12_HUMAN	93 (93)	0.331	1
GnRH signaling pathway - Homo sapiens (human)	KEGG	1	MK12_HUMAN	93 (93)	0.331	1
Post-translational modification: synthesis of GPI-anchored proteins	Reactome	1	MSLN_HUMAN	94 (95)	0.333	1
HDACs deacetylate histones	Reactome	1	NCOR2_HUMAN	94 (94)	0.333	1
Neuroactive ligand-receptor interaction - Homo sapiens (human)	KEGG	2	GRM8_HUMAN;MAS_HUMAN	277 (277)	0.334	1
Cell Cycle_ Mitotic	Reactome	3	SMC2_HUMAN;MPIP1_HUMAN;DYHC1_HUMAN	479 (481)	0.339	1
Amplification of signal from unattached kinetochores via a MAD2 inhibitory signal	Reactome	1	DYHC1_HUMAN	96 (96)	0.339	1
Amplification of signal from the kinetochores	Reactome	1	DYHC1_HUMAN	96 (96)	0.339	1
Aldosterone synthesis and secretion - Homo sapiens (human)	KEGG	1	CAC1H_HUMAN	96 (96)	0.339	1
Circadian entrainment - Homo sapiens (human)	KEGG	1	CAC1H_HUMAN	96 (96)	0.339	1
CD4 T cell receptor signaling-NFkB cascade	INOH	1	PSMD1_HUMAN	97 (97)	0.342	1
Anchoring of the basal body to the plasma membrane	Reactome	1	DYHC1_HUMAN	97 (97)	0.342	1
Interleukin-4 and Interleukin-13 signaling	Wikipathways	1	VIME_HUMAN	97 (97)	0.342	1
Metabolism of proteins	Reactome	10	MPIP1_HUMAN;PSMD1_HUMAN;SYMC_HUMAN;ARRB1_HUMAN;DYHC1_HUMAN;SPRL1_HUMAN;ATS8_HUMAN;MSLN_HUMAN;EI2BE_HUMAN;BRE1A_HUMAN	1991 (2008)	0.347	1
Inflammatory mediator regulation of TRP channels - Homo sapiens (human)	KEGG	1	MK12_HUMAN	99 (99)	0.348	1
AGE-RAGE signaling pathway in diabetic complications - Homo sapiens (human)	KEGG	1	MK12_HUMAN	99 (99)	0.348	1
Cargo recognition for clathrin-mediated endocytosis	Reactome	1	ARRB1_HUMAN	99 (99)	0.348	1
HIF-1 signaling pathway - Homo sapiens (human)	KEGG	1	HKDC1_HUMAN	100 (100)	0.351	1
Integrin-mediated Cell Adhesion	Wikipathways	1	MK12_HUMAN	100 (101)	0.351	1
T cell receptor signaling pathway - Homo sapiens (human)	KEGG	1	MK12_HUMAN	101 (101)	0.353	1
Pyrimidine metabolism - Homo sapiens (human)	KEGG	1	KAD9_HUMAN	101 (101)	0.353	1
Toll-like Receptor Signaling Pathway	Wikipathways	1	MK12_HUMAN	102 (102)	0.356	1
Chagas disease (American trypanosomiasis) - Homo sapiens (human)	KEGG	1	MK12_HUMAN	102 (102)	0.356	1
S Phase	Reactome	1	MPIP1_HUMAN	102 (103)	0.356	1
UCH proteinases	Reactome	1	PSMD1_HUMAN	102 (102)	0.356	1
Liver steatosis AOP	Wikipathways	1	ECHA_HUMAN	103 (103)	0.359	1
Toll-like receptor signaling pathway - Homo sapiens (human)	KEGG	1	MK12_HUMAN	104 (104)	0.362	1
C-type lectin receptor signaling pathway - Homo sapiens (human)	KEGG	1	MK12_HUMAN	104 (104)	0.362	1
Mitotic G1-G1/S phases	Reactome	1	MPIP1_HUMAN	104 (104)	0.362	1
JAK-STAT-Core	Signalink	1	I20RA_HUMAN	104 (104)	0.362	1
Urea cycle and metabolism of arginine_ proline_ glutamate_ aspartate and asparagine	EHMN	1	P5CS_HUMAN	104 (106)	0.362	1
EGF-Core	Signalink	1	MK12_HUMAN	105 (105)	0.365	1
Leukotriene metabolism	EHMN	1	ECHA_HUMAN	105 (105)	0.365	1
Translation	Reactome	2	SYMC_HUMAN;EI2BE_HUMAN	299 (310)	0.369	1
Th17 cell differentiation - Homo sapiens (human)	KEGG	1	MK12_HUMAN	107 (107)	0.37	1
Thermogenesis	Wikipathways	1	MK12_HUMAN	108 (108)	0.373	1
Resolution of Sister Chromatid Cohesion	Reactome	1	DYHC1_HUMAN	109 (109)	0.375	1
TNF signaling pathway - Homo sapiens (human)	KEGG	1	MK12_HUMAN	110 (110)	0.378	1
Mitotic Spindle Checkpoint	Reactome	1	DYHC1_HUMAN	112 (113)	0.384	1
Leukocyte transendothelial migration - Homo sapiens (human)	KEGG	1	MK12_HUMAN	112 (112)	0.384	1
JAK STAT pathway and regulation	INOH	2	PSMD1_HUMAN;MK12_HUMAN	310 (310)	0.385	1
Phase II - Conjugation of compounds	Reactome	1	S26A1_HUMAN	113 (115)	0.386	1
Toxoplasmosis - Homo sapiens (human)	KEGG	1	MK12_HUMAN	113 (113)	0.386	1
Glutamatergic synapse - Homo sapiens (human)	KEGG	1	GRM8_HUMAN	114 (114)	0.389	1
Spinal Cord Injury	Wikipathways	1	VIME_HUMAN	115 (117)	0.392	1
Golgi-to-ER retrograde transport	Reactome	1	DYHC1_HUMAN	116 (116)	0.394	1
O-linked glycosylation	Reactome	1	ATS8_HUMAN	116 (116)	0.394	1
ESC Pluripotency Pathways	Wikipathways	1	MK12_HUMAN	116 (116)	0.394	1
Apoptosis	Reactome	1	VIME_HUMAN	118 (118)	0.399	1
Sphingolipid signaling pathway - Homo sapiens (human)	KEGG	1	MK12_HUMAN	118 (118)	0.399	1
Glycosaminoglycan metabolism	Reactome	1	S26A1_HUMAN	119 (119)	0.402	1
Wnt Canonical	INOH	1	PSMD1_HUMAN	119 (119)	0.402	1
Neurotrophin signaling pathway - Homo sapiens (human)	KEGG	1	MK12_HUMAN	119 (119)	0.402	1
Wnt Mammals	INOH	1	PSMD1_HUMAN	119 (119)	0.402	1
G2/M Checkpoints	Reactome	1	MPIP1_HUMAN	120 (120)	0.405	1
Cell Cycle	Wikipathways	1	MPIP1_HUMAN	120 (120)	0.405	1
Programmed Cell Death	Reactome	1	VIME_HUMAN	121 (121)	0.407	1
Selenoamino acid metabolism	Reactome	1	SYMC_HUMAN	121 (130)	0.407	1
Cap-dependent Translation Initiation	Reactome	1	EI2BE_HUMAN	123 (133)	0.412	1
Eukaryotic Translation Initiation	Reactome	1	EI2BE_HUMAN	123 (133)	0.412	1
Platelet activation - Homo sapiens (human)	KEGG	1	MK12_HUMAN	123 (123)	0.412	1
RHO GTPases Activate Formins	Reactome	1	DYHC1_HUMAN	123 (123)	0.412	1
Oocyte meiosis - Homo sapiens (human)	KEGG	1	MK12_HUMAN	123 (125)	0.412	1
Cell-Cell communication	Reactome	1	ARHG6_HUMAN	123 (124)	0.412	1
Cell cycle - Homo sapiens (human)	KEGG	1	MPIP1_HUMAN	124 (124)	0.415	1
Integrin	INOH	1	ARHG6_HUMAN	124 (124)	0.415	1
Metabolism of amino acids and derivatives	Reactome	2	P5CS_HUMAN;SYMC_HUMAN	330 (342)	0.416	1
miR-targeted genes in leukocytes - TarBase	Wikipathways	1	SAC31_HUMAN	126 (154)	0.42	1
Osteoclast differentiation - Homo sapiens (human)	KEGG	1	MK12_HUMAN	128 (128)	0.425	1
Separation of Sister Chromatids	Reactome	1	DYHC1_HUMAN	128 (129)	0.425	1
Keratinization	Reactome	1	K22E_HUMAN	129 (129)	0.427	1
M Phase	Reactome	2	SMC2_HUMAN;DYHC1_HUMAN	338 (340)	0.428	1
CD4 T cell receptor signaling	INOH	1	PSMD1_HUMAN	130 (130)	0.43	1
Natural killer cell mediated cytotoxicity - Homo sapiens (human)	KEGG	1	KI2S5_HUMAN	130 (131)	0.43	1
Adipogenesis	Wikipathways	1	NCOR2_HUMAN	130 (131)	0.43	1
Dopaminergic synapse - Homo sapiens (human)	KEGG	1	MK12_HUMAN	131 (131)	0.432	1
Angiopoietin Like Protein 8 Regulatory Pathway	Wikipathways	1	MK12_HUMAN	131 (131)	0.432	1
FoxO signaling pathway - Homo sapiens (human)	KEGG	1	MK12_HUMAN	132 (132)	0.435	1
Glycerophospholipid biosynthesis	Reactome	1	ECHA_HUMAN	132 (133)	0.435	1
Cell Cycle	Reactome	3	SMC2_HUMAN;MPIP1_HUMAN;DYHC1_HUMAN	562 (564)	0.436	1
B cell receptor signaling	INOH	1	PSMD1_HUMAN	134 (134)	0.44	1
Apoptosis - Homo sapiens (human)	KEGG	1	PTN13_HUMAN	136 (136)	0.445	1
Insulin signaling pathway - Homo sapiens (human)	KEGG	1	HKDC1_HUMAN	137 (137)	0.447	1
ER to Golgi Anterograde Transport	Reactome	1	DYHC1_HUMAN	137 (137)	0.447	1
Clathrin-mediated endocytosis	Reactome	1	ARRB1_HUMAN	138 (138)	0.449	1
Fluid shear stress and atherosclerosis - Homo sapiens (human)	KEGG	1	MK12_HUMAN	138 (139)	0.449	1
Signaling pathways regulating pluripotency of stem cells - Homo sapiens (human)	KEGG	1	MK12_HUMAN	139 (139)	0.452	1
Mitotic Anaphase	Reactome	1	DYHC1_HUMAN	139 (140)	0.452	1
Regulation of toll-like receptor signaling pathway	Wikipathways	1	MK12_HUMAN	139 (143)	0.452	1
Mitotic Metaphase and Anaphase	Reactome	1	DYHC1_HUMAN	140 (141)	0.454	1
HATs acetylate histones	Reactome	1	JADE2_HUMAN	142 (142)	0.459	1
Mitotic Prophase	Reactome	1	SMC2_HUMAN	143 (144)	0.461	1
Adrenergic signaling in cardiomyocytes - Homo sapiens (human)	KEGG	1	MK12_HUMAN	144 (144)	0.464	1
Metabolism	Reactome	9	ACBG1_HUMAN;P5CS_HUMAN;NCOR2_HUMAN;SYMC_HUMAN;S26A1_HUMAN;KAD9_HUMAN;DGUOK_HUMAN;ECHA_HUMAN;PTN13_HUMAN	1954 (1972)	0.465	1
Phospholipase D signaling pathway - Homo sapiens (human)	KEGG	1	GRM8_HUMAN	145 (146)	0.466	1
Retrograde endocannabinoid signaling - Homo sapiens (human)	KEGG	1	MK12_HUMAN	148 (148)	0.473	1
Regulation of Actin Cytoskeleton	Wikipathways	1	ARHG6_HUMAN	149 (151)	0.475	1
Calcium Regulation in the Cardiac Cell	Wikipathways	1	ARRB1_HUMAN	149 (149)	0.475	1
Phagosome - Homo sapiens (human)	KEGG	1	DYHC1_HUMAN	151 (152)	0.48	1
Cushing syndrome - Homo sapiens (human)	KEGG	1	CAC1H_HUMAN	154 (154)	0.486	1
Myometrial Relaxation and Contraction Pathways	Wikipathways	1	ARRB1_HUMAN	155 (155)	0.489	1
Sudden Infant Death Syndrome (SIDS) Susceptibility Pathways	Wikipathways	1	ECHA_HUMAN	156 (159)	0.491	1
Epithelial to mesenchymal transition in colorectal cancer	Wikipathways	1	MK12_HUMAN	159 (160)	0.497	1
Insulin Signaling	Wikipathways	1	MK12_HUMAN	160 (160)	0.5	1
JAK-STAT signaling pathway - Homo sapiens (human)	KEGG	1	I20RA_HUMAN	162 (162)	0.504	1
Chemokine signaling pathway	Wikipathways	1	ARRB1_HUMAN	165 (165)	0.51	1
RNA transport - Homo sapiens (human)	KEGG	1	EI2BE_HUMAN	166 (171)	0.513	1
NOD-like receptor signaling pathway - Homo sapiens (human)	KEGG	1	MK12_HUMAN	168 (168)	0.517	1
Transport to the Golgi and subsequent modification	Reactome	1	DYHC1_HUMAN	168 (168)	0.517	1
Tight junction - Homo sapiens (human)	KEGG	1	ARHGI_HUMAN	170 (170)	0.521	1
Influenza A - Homo sapiens (human)	KEGG	1	MK12_HUMAN	171 (171)	0.523	1
TGF_beta_Receptor	NetPath	1	MPIP1_HUMAN	173 (174)	0.527	1
miR-targeted genes in lymphocytes - TarBase	Wikipathways	2	MK12_HUMAN;SAC31_HUMAN	409 (489)	0.528	1
Tuberculosis - Homo sapiens (human)	KEGG	1	MK12_HUMAN	178 (179)	0.537	1
Calcium signaling pathway - Homo sapiens (human)	KEGG	1	CAC1H_HUMAN	185 (186)	0.551	1
IL-7 signaling	INOH	1	MK12_HUMAN	185 (185)	0.551	1
EPO signaling	INOH	1	MK12_HUMAN	186 (186)	0.553	1
Kaposi sarcoma-associated herpesvirus infection - Homo sapiens (human)	KEGG	1	MK12_HUMAN	186 (186)	0.553	1
Intra-Golgi and retrograde Golgi-to-ER traffic	Reactome	1	DYHC1_HUMAN	186 (186)	0.553	1
Cilium Assembly	Reactome	1	DYHC1_HUMAN	187 (187)	0.555	1
VEGF	INOH	1	MK12_HUMAN	188 (188)	0.557	1
Chemokine signaling pathway - Homo sapiens (human)	KEGG	1	ARRB1_HUMAN	189 (189)	0.559	1
TCF dependent signaling in response to WNT	Reactome	1	SOX13_HUMAN	189 (190)	0.559	1
Huntington disease - Homo sapiens (human)	KEGG	1	DYH5_HUMAN	193 (193)	0.567	1
Muscle contraction	Reactome	1	VIME_HUMAN	195 (195)	0.57	1
RAF/MAP kinase cascade	Reactome	1	ARRB1_HUMAN	196 (197)	0.572	1
GPCR downstream signalling	Reactome	5	ARRB1_HUMAN;ARHGI_HUMAN;ARHG6_HUMAN;OR2I1_HUMAN;GRM8_HUMAN	1172 (1176)	0.574	1
Proteoglycans in cancer - Homo sapiens (human)	KEGG	1	MK12_HUMAN	198 (201)	0.576	1
MAPK1/MAPK3 signaling	Reactome	1	ARRB1_HUMAN	202 (203)	0.583	1
Rap1 signaling pathway - Homo sapiens (human)	KEGG	1	MK12_HUMAN	206 (206)	0.591	1
Human immunodeficiency virus 1 infection - Homo sapiens (human)	KEGG	1	MK12_HUMAN	212 (212)	0.601	1
Regulation of actin cytoskeleton - Homo sapiens (human)	KEGG	1	ARHG6_HUMAN	213 (213)	0.603	1
Purine metabolism	EHMN	1	DGUOK_HUMAN	223 (223)	0.62	1
Signaling by GPCR	Reactome	5	ARRB1_HUMAN;ARHGI_HUMAN;ARHG6_HUMAN;OR2I1_HUMAN;GRM8_HUMAN	1235 (1240)	0.622	1
Human cytomegalovirus infection - Homo sapiens (human)	KEGG	1	MK12_HUMAN	225 (225)	0.623	1
Neutrophil degranulation	Reactome	2	DYHC1_HUMAN;PSMD1_HUMAN	488 (490)	0.625	1
Biological oxidations	Reactome	1	S26A1_HUMAN	229 (231)	0.63	1
Thermogenesis - Homo sapiens (human)	KEGG	1	MK12_HUMAN	229 (229)	0.63	1
TNFalpha	NetPath	1	PSMD1_HUMAN	234 (234)	0.638	1
Neddylation	Reactome	1	PSMD1_HUMAN	234 (235)	0.638	1
MAPK family signaling cascades	Reactome	1	ARRB1_HUMAN	234 (237)	0.638	1
VEGFA-VEGFR2 Signaling Pathway	Wikipathways	1	MK12_HUMAN	236 (236)	0.641	1
TCR	NetPath	1	ARHG6_HUMAN	241 (245)	0.649	1
Endocytosis - Homo sapiens (human)	KEGG	1	ARRB1_HUMAN	244 (244)	0.653	1
Signaling by Interleukins	Reactome	1	I20RA_HUMAN	254 (254)	0.668	1
Platelet activation_ signaling and aggregation	Reactome	1	ARRB1_HUMAN	259 (260)	0.675	1
GPCRs_ Class A Rhodopsin-like	Wikipathways	1	MAS_HUMAN	260 (261)	0.677	1
GPCR signaling-G alpha i	INOH	1	GRM8_HUMAN	262 (262)	0.68	1
GPCR signaling-pertussis toxin	INOH	1	GRM8_HUMAN	262 (262)	0.68	1
Metabolism of carbohydrates	Reactome	1	S26A1_HUMAN	263 (264)	0.681	1
Innate Immune System	Reactome	4	DYHC1_HUMAN;PSMD1_HUMAN;MK12_HUMAN;KI2S5_HUMAN	1067 (1077)	0.683	1
GPCR signaling-cholera toxin	INOH	1	GRM8_HUMAN	270 (270)	0.691	1
GPCR signaling-G alpha s Epac and ERK	INOH	1	GRM8_HUMAN	272 (272)	0.693	1
GPCR signaling-G alpha q	INOH	1	GRM8_HUMAN	274 (274)	0.696	1
Signaling by WNT	Reactome	1	SOX13_HUMAN	277 (278)	0.7	1
GPCR signaling-G alpha s PKA and ERK	INOH	1	GRM8_HUMAN	285 (285)	0.71	1
Asparagine N-linked glycosylation	Reactome	1	DYHC1_HUMAN	286 (286)	0.712	1
G alpha (s) signalling events	Reactome	2	ARRB1_HUMAN;OR2I1_HUMAN	581 (583)	0.719	1
Membrane Trafficking	Reactome	2	ARRB1_HUMAN;DYHC1_HUMAN	582 (582)	0.72	1
Cytokine-cytokine receptor interaction - Homo sapiens (human)	KEGG	1	I20RA_HUMAN	294 (294)	0.722	1
RHO GTPase Effectors	Reactome	1	DYHC1_HUMAN	301 (301)	0.73	1
Vesicle-mediated transport	Reactome	2	ARRB1_HUMAN;DYHC1_HUMAN	620 (620)	0.752	1
miR-targeted genes in muscle cell - TarBase	Wikipathways	1	MK12_HUMAN	329 (400)	0.762	1
Axon guidance	Reactome	1	CAC1H_HUMAN	356 (358)	0.788	1
G alpha (i) signalling events	Reactome	1	GRM8_HUMAN	399 (400)	0.825	1
Signal Transduction	Reactome	9	TIA1_HUMAN;GRM8_HUMAN;SOX13_HUMAN;ARHGI_HUMAN;NCOR2_HUMAN;DYHC1_HUMAN;ARHG6_HUMAN;OR2I1_HUMAN;ARRB1_HUMAN	2634 (2647)	0.825	1
Signaling by Receptor Tyrosine Kinases	Reactome	1	TIA1_HUMAN	423 (423)	0.843	1
Olfactory Signaling Pathway	Reactome	1	OR2I1_HUMAN	436 (437)	0.852	1
Olfactory transduction - Homo sapiens (human)	KEGG	1	ARRB1_HUMAN	446 (447)	0.858	1
EGFR1	NetPath	1	VIME_HUMAN	455 (457)	0.864	1
Cytokine Signaling in Immune system	Reactome	1	I20RA_HUMAN	458 (458)	0.865	1
GPCR ligand binding	Reactome	1	GRM8_HUMAN	465 (466)	0.87	1
Immune System	Reactome	5	I20RA_HUMAN;KI2S5_HUMAN;PSMD1_HUMAN;MK12_HUMAN;DYHC1_HUMAN	1825 (1840)	0.909	1
Metabolism of RNA	Reactome	1	WDR75_HUMAN	577 (586)	0.921	1
Hemostasis	Reactome	1	ARRB1_HUMAN	662 (668)	0.946	1
Generic Transcription Pathway	Reactome	2	NCOR2_HUMAN;NR2F6_HUMAN	1101 (1107)	0.956	1
RNA Polymerase II Transcription	Reactome	2	NCOR2_HUMAN;NR2F6_HUMAN	1223 (1236)	0.973	1
Gene expression (Transcription)	Reactome	2	NCOR2_HUMAN;NR2F6_HUMAN	1360 (1373)	0.984	1
