## Supplementary material for "Primary human chondrocytes respond to compression with plasma membrane receptors and by microtubule activation: a phosphoproteomic study": Pathway Enrichment Results: m_output.csv

pathway_name	pathway_source	num_overlapping_genes	overlapping_genes	num_all_pathway_genes	P_genes	Q_genes
Beta-catenin independent WNT signaling	Reactome	3	KGP1_HUMAN;ITPR3_HUMAN;DVL1_HUMAN	92 (92)	0.000974	1	0.000704225	71
CLEC7A (Dectin-1) signaling	Reactome	2	ITPR3_HUMAN;NFKB2_HUMAN	40 (40)	0.00329	1
Ca2+ pathway	Reactome	2	KGP1_HUMAN;ITPR3_HUMAN	53 (53)	0.00571	1
Insulin-like Growth Factor-2 mRNA Binding Proteins (IGF2BPs/IMPs/VICKZs) bind RNA	Reactome	1	IF2B2_HUMAN	3 (3)	0.00642	1
Long-term depression - Homo sapiens (human)	KEGG	2	KGP1_HUMAN;ITPR3_HUMAN	60 (60)	0.00727	1
Lung fibrosis	Wikipathways	2	GREM1_HUMAN;STN1_HUMAN	63 (64)	0.00799	1
PKMTs methylate histone lysines	Reactome	2	KMT2B_HUMAN;NFKB2_HUMAN	72 (73)	0.0103	1
pyrimidine deoxyribonucleosides salvage	HumanCyc	1	DCK_HUMAN	5 (5)	0.0107	1
Negative regulation of TCF-dependent signaling by DVL-interacting proteins	Reactome	1	DVL1_HUMAN	5 (5)	0.0107	1
Alternative NF-kappaB pathway	PID	1	NFKB2_HUMAN	6 (6)	0.0128	1
C-type lectin receptors (CLRs)	Reactome	2	ITPR3_HUMAN;NFKB2_HUMAN	83 (83)	0.0136	1
MicroRNAs in cardiomyocyte hypertrophy	Wikipathways	2	KGP1_HUMAN;DVL1_HUMAN	83 (102)	0.0136	1
Interleukin-1 processing	Reactome	1	NFKB2_HUMAN	7 (7)	0.0149	1
Gap junction - Homo sapiens (human)	KEGG	2	KGP1_HUMAN;ITPR3_HUMAN	88 (88)	0.0151	1
Platelet homeostasis	Reactome	2	KGP1_HUMAN;ITPR3_HUMAN	89 (89)	0.0155	1
Salivary secretion - Homo sapiens (human)	KEGG	2	KGP1_HUMAN;ITPR3_HUMAN	90 (90)	0.0158	1
NIK-->noncanonical NF-kB signaling	Reactome	1	NFKB2_HUMAN	8 (8)	0.017	1
Dectin-1 mediated noncanonical NF-kB signaling	Reactome	1	NFKB2_HUMAN	8 (8)	0.017	1
Transport of fatty acids	Reactome	1	S27A6_HUMAN	8 (8)	0.017	1
Phase I biotransformations_ non P450	Wikipathways	1	PON3_HUMAN	8 (8)	0.017	1
ApoE and miR-146 in inflammation and atherosclerosis	Wikipathways	1	NFKB2_HUMAN	8 (8)	0.017	1
Circadian entrainment - Homo sapiens (human)	KEGG	2	KGP1_HUMAN;ITPR3_HUMAN	96 (96)	0.0179	1
Synthesis of 5-eicosatetraenoic acids	Reactome	1	PON3_HUMAN	9 (9)	0.0191	1
WNT mediated activation of DVL	Reactome	1	DVL1_HUMAN	9 (9)	0.0191	1
Neural Crest Differentiation	Wikipathways	2	NFKB2_HUMAN;DVL1_HUMAN	101 (101)	0.0196	1
Chromatin organization	Reactome	3	ARI1B_HUMAN;KMT2B_HUMAN;NFKB2_HUMAN	271 (272)	0.0197	1
Chromatin modifying enzymes	Reactome	3	ARI1B_HUMAN;KMT2B_HUMAN;NFKB2_HUMAN	271 (272)	0.0197	1
C-type lectin receptor signaling pathway - Homo sapiens (human)	KEGG	2	ITPR3_HUMAN;NFKB2_HUMAN	104 (104)	0.0208	1
Signaling by WNT	Reactome	3	KGP1_HUMAN;ITPR3_HUMAN;DVL1_HUMAN	277 (278)	0.0209	1
Cohesin Loading onto Chromatin	Reactome	1	STAG2_HUMAN	10 (10)	0.0213	1
Gemcitabine Pathway_ Pharmacodynamics	PharmGKB	1	DCK_HUMAN	10 (10)	0.0213	1
Thermogenesis	Wikipathways	2	KGP1_HUMAN;ARI1B_HUMAN	108 (108)	0.0223	1
DNA Damage Response (only ATM dependent)	Wikipathways	2	NFKB2_HUMAN;DVL1_HUMAN	110 (110)	0.023	1
CLEC7A (Dectin-1) induces NFAT activation	Reactome	1	ITPR3_HUMAN	11 (11)	0.0234	1
Pyrimidine salvage	Reactome	1	DCK_HUMAN	11 (11)	0.0234	1
Establishment of Sister Chromatid Cohesion	Reactome	1	STAG2_HUMAN	11 (11)	0.0234	1
SeMet incorporation into proteins	Reactome	1	SYIC_HUMAN	11 (11)	0.0234	1
Degradation of DVL	Reactome	1	DVL1_HUMAN	12 (12)	0.0255	1
Vascular smooth muscle contraction - Homo sapiens (human)	KEGG	2	KGP1_HUMAN;ITPR3_HUMAN	121 (121)	0.0275	1
DEx/H-box helicases activate type I IFN and inflammatory cytokines production	Reactome	1	NFKB2_HUMAN	13 (13)	0.0275	1
Purine salvage	Reactome	1	DCK_HUMAN	13 (13)	0.0275	1
purine deoxyribonucleosides salvage	HumanCyc	1	DCK_HUMAN	13 (13)	0.0275	1
Gemcitabine Action Pathway	SMPDB	1	DCK_HUMAN	13 (13)	0.0275	1
Gemcitabine Metabolism Pathway	SMPDB	1	DCK_HUMAN	13 (13)	0.0275	1
MFAP5-mediated ovarian cancer cell motility and invasiveness	Wikipathways	1	ITPR3_HUMAN	13 (13)	0.0275	1
Platelet activation - Homo sapiens (human)	KEGG	2	KGP1_HUMAN;ITPR3_HUMAN	123 (123)	0.0284	1
Mitotic Telophase/Cytokinesis	Reactome	1	STAG2_HUMAN	14 (14)	0.0296	1
GPR40 Pathway	Wikipathways	1	ITPR3_HUMAN	15 (15)	0.0317	1
Rap1 signalling	Reactome	1	KGP1_HUMAN	16 (16)	0.0338	1
Elevation of cytosolic Ca2+ levels	Reactome	1	ITPR3_HUMAN	16 (16)	0.0338	1
Estrogen signaling pathway - Homo sapiens (human)	KEGG	2	K1C17_HUMAN;ITPR3_HUMAN	137 (137)	0.0346	1
superpathway of pyrimidine deoxyribonucleoside salvage	HumanCyc	1	DCK_HUMAN	17 (17)	0.0359	1
Canonical and Non-Canonical TGF-B signaling	Wikipathways	1	GREM1_HUMAN	17 (17)	0.0359	1
Degradation of beta catenin	PID	1	DVL1_HUMAN	18 (18)	0.0379	1
Lamivudine Pathway_ Pharmacokinetics/Pharmacodynamics	PharmGKB	1	DCK_HUMAN	18 (18)	0.0379	1
Lamivudine Metabolism Pathway	SMPDB	1	DCK_HUMAN	18 (18)	0.0379	1
cGMP effects	Reactome	1	KGP1_HUMAN	18 (18)	0.0379	1
Breast cancer - Homo sapiens (human)	KEGG	2	DVL1_HUMAN;NFKB2_HUMAN	147 (147)	0.0393	1
VEGFR2 mediated cell proliferation	Reactome	1	ITPR3_HUMAN	19 (19)	0.04	1
Canonical Wnt signaling pathway	PID	1	DVL1_HUMAN	20 (20)	0.0421	1
Receptor-type tyrosine-protein phosphatases	Reactome	1	LIPB2_HUMAN	20 (20)	0.0421	1
Breast cancer pathway	Wikipathways	2	NFKB2_HUMAN;DVL1_HUMAN	154 (154)	0.0428	1
Cushing syndrome - Homo sapiens (human)	KEGG	2	ITPR3_HUMAN;DVL1_HUMAN	154 (154)	0.0428	1
TSLP	NetPath	1	NFKB2_HUMAN	21 (21)	0.0441	1
cGMP-PKG signaling pathway - Homo sapiens (human)	KEGG	2	KGP1_HUMAN;ITPR3_HUMAN	163 (163)	0.0474	1
RANKL	NetPath	1	NFKB2_HUMAN	23 (23)	0.0482	1
Nucleotide salvage	Reactome	1	DCK_HUMAN	23 (23)	0.0482	1
RIP-mediated NFkB activation via ZBP1	Reactome	1	NFKB2_HUMAN	23 (23)	0.0482	1
Acyl chain remodelling of PS	Reactome	1	OSBL8_HUMAN	23 (23)	0.0482	1
EBV LMP1 signaling	Wikipathways	1	NFKB2_HUMAN	23 (23)	0.0482	1
Hepatocellular carcinoma - Homo sapiens (human)	KEGG	2	ARI1B_HUMAN;DVL1_HUMAN	167 (168)	0.0495	1
segmentation clock	BioCarta	1	DVL1_HUMAN	24 (24)	0.0503	1
Cytosolic tRNA aminoacylation	Reactome	1	SYIC_HUMAN	24 (24)	0.0503	1
Nitric oxide stimulates guanylate cyclase	Reactome	1	KGP1_HUMAN	25 (25)	0.0523	1
TRAF6 mediated NF-kB activation	Reactome	1	NFKB2_HUMAN	26 (26)	0.0544	1
ZBP1(DAI) mediated induction of type I IFNs	Reactome	1	NFKB2_HUMAN	27 (27)	0.0564	1
Effects of PIP2 hydrolysis	Reactome	1	ITPR3_HUMAN	27 (27)	0.0564	1
TWEAK	NetPath	1	NFKB2_HUMAN	28 (28)	0.0584	1
multi-step regulation of transcription by pitx2	BioCarta	1	DVL1_HUMAN	28 (28)	0.0584	1
GPCR GroupI metabotropic glutamate receptor	INOH	1	ITPR3_HUMAN	28 (28)	0.0584	1
Transcriptional regulation of pluripotent stem cells	Reactome	1	FOXP1_HUMAN	28 (28)	0.0584	1
Platelet calcium homeostasis	Reactome	1	ITPR3_HUMAN	28 (28)	0.0584	1
Disassembly of the destruction complex and recruitment of AXIN to the membrane	Reactome	1	DVL1_HUMAN	29 (29)	0.0604	1
Interaction between L1 and Ankyrins	Reactome	1	SPTB1_HUMAN	29 (29)	0.0604	1
VEGF	INOH	2	KGP1_HUMAN;ITPR3_HUMAN	188 (188)	0.061	1
Regulation of p38-alpha and p38-beta	PID	1	KGP1_HUMAN	31 (31)	0.0645	1
wnt signaling pathway	BioCarta	1	DVL1_HUMAN	31 (31)	0.0645	1
Toll-like Receptor Signaling	Wikipathways	1	NFKB2_HUMAN	31 (31)	0.0645	1
Tumor suppressor activity of SMARCB1	Wikipathways	1	ARI1B_HUMAN	31 (31)	0.0645	1
Peptide ligand-binding receptors	Reactome	2	KELL_HUMAN;PENK_HUMAN	194 (194)	0.0645	1
Transcriptional regulation by RUNX1	Reactome	2	ARI1B_HUMAN;KMT2B_HUMAN	196 (198)	0.0657	1
Noncanonical Wnt signaling pathway	PID	1	DVL1_HUMAN	32 (32)	0.0665	1
TAK1 activates NFkB by phosphorylation and activation of IKKs complex	Reactome	1	NFKB2_HUMAN	32 (32)	0.0665	1
DAG and IP3 signaling	Reactome	1	ITPR3_HUMAN	32 (32)	0.0665	1
Photodynamic therapy-induced NF-kB survival signaling	Wikipathways	1	NFKB2_HUMAN	35 (35)	0.0725	1
miRNAs involvement in the immune response in sepsis	Wikipathways	1	NFKB2_HUMAN	36 (64)	0.0745	1
Wnt Signaling in Kidney Disease	Wikipathways	1	DVL1_HUMAN	36 (37)	0.0745	1
G13 Signaling Pathway	Wikipathways	1	ACK1_HUMAN	38 (38)	0.0785	1
tRNA charging	HumanCyc	1	SYIC_HUMAN	38 (38)	0.0785	1
Intracellular Signalling Through Adenosine Receptor A2b and Adenosine	SMPDB	1	NFKB2_HUMAN	38 (38)	0.0785	1
Intracellular Signalling Through Adenosine Receptor A2a and Adenosine	SMPDB	1	NFKB2_HUMAN	38 (38)	0.0785	1
Transport of vitamins_ nucleosides_ and related molecules	Reactome	1	S27A6_HUMAN	39 (39)	0.0805	1
RUNX1 interacts with co-factors whose precise effect on RUNX1 targets is not known	Reactome	1	ARI1B_HUMAN	39 (40)	0.0805	1
O-glycosylation of TSR domain-containing proteins	Reactome	1	ATS5_HUMAN	39 (39)	0.0805	1
inactivation of gsk3 by akt causes accumulation of b-catenin in alveolar macrophages	BioCarta	1	DVL1_HUMAN	40 (40)	0.0824	1
Oxidative Damage	Wikipathways	1	ACK1_HUMAN	40 (40)	0.0824	1
BMP receptor signaling	PID	1	GREM1_HUMAN	41 (41)	0.0844	1
TNF related weak inducer of apoptosis (TWEAK) Signaling Pathway	Wikipathways	1	NFKB2_HUMAN	41 (41)	0.0844	1
Thermogenesis - Homo sapiens (human)	KEGG	2	KGP1_HUMAN;ARI1B_HUMAN	229 (229)	0.086	1
tRNA Aminoacylation	Reactome	1	SYIC_HUMAN	42 (42)	0.0864	1
CD4 T cell receptor signaling-ERK cascade	INOH	1	ITPR3_HUMAN	42 (42)	0.0864	1
actions of nitric oxide in the heart	BioCarta	1	KGP1_HUMAN	42 (42)	0.0864	1
Hair Follicle Development- Induction (Part 1 of 3)	Wikipathways	1	DVL1_HUMAN	42 (42)	0.0864	1
PLK1 signaling events	PID	1	STAG2_HUMAN	44 (44)	0.0903	1
Aminoacyl-tRNA biosynthesis - Homo sapiens (human)	KEGG	1	SYIC_HUMAN	44 (66)	0.0903	1
PLC beta mediated events	Reactome	1	ITPR3_HUMAN	44 (44)	0.0903	1
Tacrolimus/Cyclosporine Pathway_ Pharmacodynamics	PharmGKB	1	NFKB2_HUMAN	44 (44)	0.0903	1
WNT-Core	Signalink	1	DVL1_HUMAN	44 (44)	0.0903	1
G-protein mediated events	Reactome	1	ITPR3_HUMAN	45 (45)	0.0923	1
Notch Signaling	Wikipathways	1	DVL1_HUMAN	45 (45)	0.0923	1
Intra-Golgi traffic	Reactome	1	GOGA5_HUMAN	45 (45)	0.0923	1
Presenilin action in Notch and Wnt signaling	PID	1	DVL1_HUMAN	46 (46)	0.0942	1
Regulation of Microtubule Cytoskeleton	Wikipathways	1	DVL1_HUMAN	46 (46)	0.0942	1
ion channels and their functional role in vascular endothelium	BioCarta	1	KGP1_HUMAN	47 (47)	0.0962	1
Meiotic synapsis	Reactome	1	STAG2_HUMAN	47 (47)	0.0962	1
PCP/CE pathway	Reactome	1	DVL1_HUMAN	47 (47)	0.0962	1
Thymic Stromal LymphoPoietin (TSLP) Signaling Pathway	Wikipathways	1	NFKB2_HUMAN	47 (47)	0.0962	1
agrin in postsynaptic differentiation	BioCarta	1	DVL1_HUMAN	48 (48)	0.0981	1
Notch signaling pathway - Homo sapiens (human)	KEGG	1	DVL1_HUMAN	48 (48)	0.0981	1
TNFR2 non-canonical NF-kB pathway	Reactome	1	NFKB2_HUMAN	50 (50)	0.102	1
Vitamin B12 Metabolism	Wikipathways	1	NFKB2_HUMAN	50 (51)	0.102	1
Protein alkylation leading to liver fibrosis	Wikipathways	1	NFKB2_HUMAN	50 (50)	0.102	1
Cytosolic sensors of pathogen-associated DNA	Reactome	1	NFKB2_HUMAN	51 (51)	0.104	1
Wnt Signaling Pathway	Wikipathways	1	DVL1_HUMAN	51 (51)	0.104	1
Pyrimidine nucleotides nucleosides metabolism	INOH	1	DCK_HUMAN	51 (51)	0.104	1
Ion homeostasis	Reactome	1	ITPR3_HUMAN	52 (52)	0.106	1
Regulation of lipolysis in adipocytes - Homo sapiens (human)	KEGG	1	KGP1_HUMAN	54 (54)	0.11	1
Cardiac Hypertrophic Response	Wikipathways	1	KGP1_HUMAN	54 (54)	0.11	1
CD4 T cell receptor signaling-JNK cascade	INOH	1	ITPR3_HUMAN	55 (55)	0.112	1
Legionellosis - Homo sapiens (human)	KEGG	1	NFKB2_HUMAN	55 (55)	0.112	1
RANKL-RANK (Receptor activator of NFKB (ligand)) Signaling Pathway	Wikipathways	1	NFKB2_HUMAN	55 (55)	0.112	1
DDX58/IFIH1-mediated induction of interferon-alpha/beta	Reactome	1	NFKB2_HUMAN	56 (56)	0.114	1
Thromboxane A2 receptor signaling	PID	1	KGP1_HUMAN	56 (57)	0.114	1
NCAM signaling for neurite out-growth	Reactome	1	SPTB1_HUMAN	59 (59)	0.119	1
Lysine degradation - Homo sapiens (human)	KEGG	1	KMT2B_HUMAN	59 (59)	0.119	1
Interleukin-1 signaling	Reactome	1	NFKB2_HUMAN	60 (60)	0.121	1
Arachidonic acid metabolism	Reactome	1	PON3_HUMAN	61 (62)	0.123	1
Endochondral Ossification	Wikipathways	1	ATS5_HUMAN	63 (63)	0.127	1
IL12-mediated signaling events	PID	1	NFKB2_HUMAN	63 (65)	0.127	1
Basal cell carcinoma - Homo sapiens (human)	KEGG	1	DVL1_HUMAN	63 (63)	0.127	1
Cortisol synthesis and secretion - Homo sapiens (human)	KEGG	1	ITPR3_HUMAN	64 (64)	0.129	1
Association Between Physico-Chemical Features and Toxicity Associated Pathways	Wikipathways	1	DVL1_HUMAN	64 (65)	0.129	1
Extracellular matrix organization	Reactome	2	ATS5_HUMAN;P3H2_HUMAN	293 (294)	0.13	1
Folate Metabolism	Wikipathways	1	NFKB2_HUMAN	65 (66)	0.131	1
Renin secretion - Homo sapiens (human)	KEGG	1	ITPR3_HUMAN	65 (65)	0.131	1
Histone Modifications	Wikipathways	1	KMT2B_HUMAN	66 (66)	0.132	1
Long-term potentiation - Homo sapiens (human)	KEGG	1	ITPR3_HUMAN	67 (67)	0.134	1
EGFR Inhibitor Pathway_ Pharmacodynamics	PharmGKB	1	NFKB2_HUMAN	67 (67)	0.134	1
Non-genomic actions of 1_25 dihydroxyvitamin D3	Wikipathways	1	NFKB2_HUMAN	68 (68)	0.136	1
Collagen biosynthesis and modifying enzymes	Reactome	1	P3H2_HUMAN	68 (68)	0.136	1
Wnt	NetPath	1	DVL1_HUMAN	68 (69)	0.136	1
PPAR signaling pathway	Wikipathways	1	S27A6_HUMAN	68 (68)	0.136	1
AP-1 transcription factor network	PID	1	PENK_HUMAN	70 (70)	0.14	1
Regulation of insulin secretion	Reactome	1	ITPR3_HUMAN	70 (70)	0.14	1
Glucocorticoid Receptor Pathway	Wikipathways	1	NFKB2_HUMAN	70 (71)	0.14	1
CDC42 signaling events	PID	1	ACK1_HUMAN	71 (71)	0.142	1
Androgen Receptor Network in Prostate Cancer	Wikipathways	1	ARI1B_HUMAN	71 (72)	0.142	1
Developmental Biology	Reactome	3	K1C17_HUMAN;SPTB1_HUMAN;FOXP1_HUMAN	618 (620)	0.145	1
RMTs methylate histone arginines	Reactome	1	ARI1B_HUMAN	74 (74)	0.147	1
PPAR signaling pathway - Homo sapiens (human)	KEGG	1	S27A6_HUMAN	74 (74)	0.147	1
Thyroid hormone synthesis - Homo sapiens (human)	KEGG	1	ITPR3_HUMAN	74 (74)	0.147	1
Gastric acid secretion - Homo sapiens (human)	KEGG	1	ITPR3_HUMAN	75 (75)	0.149	1
Viral Acute Myocarditis	Wikipathways	1	NFKB2_HUMAN	76 (76)	0.151	1
SUMOylation of DNA damage response and repair proteins	Reactome	1	STAG2_HUMAN	76 (76)	0.151	1
Interleukin-1 family signaling	Reactome	1	NFKB2_HUMAN	77 (77)	0.153	1
Meiosis	Reactome	1	STAG2_HUMAN	78 (78)	0.155	1
Alzheimers Disease	Wikipathways	1	ITPR3_HUMAN	79 (145)	0.157	1
Class A/1 (Rhodopsin-like receptors)	Reactome	2	KELL_HUMAN;PENK_HUMAN	330 (330)	0.157	1
Glucocorticoid receptor regulatory network	PID	1	K1C17_HUMAN	80 (80)	0.158	1
Opioid Signalling	Reactome	1	ITPR3_HUMAN	81 (82)	0.16	1
Selenium Micronutrient Network	Wikipathways	1	NFKB2_HUMAN	82 (83)	0.162	1
Taste transduction - Homo sapiens (human)	KEGG	1	ITPR3_HUMAN	83 (83)	0.164	1
COPI-mediated anterograde transport	Reactome	1	SPTB1_HUMAN	83 (83)	0.164	1
ncRNAs involved in Wnt signaling in hepatocellular carcinoma	Wikipathways	1	DVL1_HUMAN	84 (86)	0.166	1
Pyrimidine metabolism	Wikipathways	1	DCK_HUMAN	84 (84)	0.166	1
Post-translational protein modification	Reactome	5	ATS5_HUMAN;PENK_HUMAN;SPTB1_HUMAN;UBP24_HUMAN;STAG2_HUMAN	1377 (1383)	0.166	1
Insulin secretion - Homo sapiens (human)	KEGG	1	ITPR3_HUMAN	85 (85)	0.167	1
MyD88 cascade initiated on plasma membrane	Reactome	1	NFKB2_HUMAN	87 (87)	0.171	1
Toll Like Receptor 10 (TLR10) Cascade	Reactome	1	NFKB2_HUMAN	87 (87)	0.171	1
Toll Like Receptor 5 (TLR5) Cascade	Reactome	1	NFKB2_HUMAN	87 (87)	0.171	1
Retinoblastoma Gene in Cancer	Wikipathways	1	DCK_HUMAN	87 (89)	0.171	1
TRAF6 mediated induction of NFkB and MAP kinases upon TLR7/8 or 9 activation	Reactome	1	NFKB2_HUMAN	88 (88)	0.173	1
Protein-protein interactions at synapses	Reactome	1	LIPB2_HUMAN	88 (88)	0.173	1
Toll Like Receptor 7/8 (TLR7/8) Cascade	Reactome	1	NFKB2_HUMAN	90 (90)	0.176	1
MyD88 dependent cascade initiated on endosome	Reactome	1	NFKB2_HUMAN	90 (90)	0.176	1
Amino Acid metabolism	Wikipathways	1	SYIC_HUMAN	91 (91)	0.178	1
VEGFA-VEGFR2 Pathway	Reactome	1	ITPR3_HUMAN	92 (92)	0.18	1
Collagen formation	Reactome	1	P3H2_HUMAN	92 (92)	0.18	1
RUNX1 regulates genes involved in megakaryocyte differentiation and platelet function	Reactome	1	KMT2B_HUMAN	92 (94)	0.18	1
TNF alpha Signaling Pathway	Wikipathways	1	NFKB2_HUMAN	92 (93)	0.18	1
LncRNA involvement in canonical Wnt signaling and colorectal cancer	Wikipathways	1	DVL1_HUMAN	93 (97)	0.182	1
GnRH signaling pathway - Homo sapiens (human)	KEGG	1	ITPR3_HUMAN	93 (93)	0.182	1
Antigen activates B Cell Receptor (BCR) leading to generation of second messengers	Reactome	1	ITPR3_HUMAN	94 (97)	0.183	1
Toll Like Receptor 9 (TLR9) Cascade	Reactome	1	NFKB2_HUMAN	94 (94)	0.183	1
Integration of energy metabolism	Reactome	1	ITPR3_HUMAN	94 (94)	0.183	1
NF-kappa B signaling pathway - Homo sapiens (human)	KEGG	1	NFKB2_HUMAN	94 (95)	0.183	1
Aldosterone synthesis and secretion - Homo sapiens (human)	KEGG	1	ITPR3_HUMAN	96 (96)	0.187	1
Pancreatic secretion - Homo sapiens (human)	KEGG	1	ITPR3_HUMAN	96 (96)	0.187	1
Toll Like Receptor 3 (TLR3) Cascade	Reactome	1	NFKB2_HUMAN	97 (97)	0.189	1
CD4 T cell receptor signaling-NFkB cascade	INOH	1	ITPR3_HUMAN	97 (97)	0.189	1
MyD88:Mal cascade initiated on plasma membrane	Reactome	1	NFKB2_HUMAN	97 (97)	0.189	1
Toll Like Receptor TLR1:TLR2 Cascade	Reactome	1	NFKB2_HUMAN	97 (97)	0.189	1
Toll Like Receptor TLR6:TLR2 Cascade	Reactome	1	NFKB2_HUMAN	97 (97)	0.189	1
Toll Like Receptor 2 (TLR2) Cascade	Reactome	1	NFKB2_HUMAN	97 (97)	0.189	1
Phosphatidylinositol signaling system - Homo sapiens (human)	KEGG	1	ITPR3_HUMAN	99 (99)	0.192	1
Inflammatory mediator regulation of TRP channels - Homo sapiens (human)	KEGG	1	ITPR3_HUMAN	99 (99)	0.192	1
Signaling by VEGF	Reactome	1	ITPR3_HUMAN	100 (100)	0.194	1
Wnt Signaling Pathway and Pluripotency	Wikipathways	1	DVL1_HUMAN	101 (101)	0.196	1
Melanogenesis - Homo sapiens (human)	KEGG	1	DVL1_HUMAN	101 (101)	0.196	1
Pyrimidine metabolism - Homo sapiens (human)	KEGG	1	DCK_HUMAN	101 (101)	0.196	1
L1CAM interactions	Reactome	1	SPTB1_HUMAN	101 (103)	0.196	1
TRIF(TICAM1)-mediated TLR4 signaling	Reactome	1	NFKB2_HUMAN	101 (101)	0.196	1
MyD88-independent TLR4 cascade	Reactome	1	NFKB2_HUMAN	101 (101)	0.196	1
Toll-like Receptor Signaling Pathway	Wikipathways	1	NFKB2_HUMAN	102 (102)	0.197	1
S Phase	Reactome	1	STAG2_HUMAN	102 (103)	0.197	1
Role of phospholipids in phagocytosis	Reactome	1	ITPR3_HUMAN	103 (108)	0.199	1
FCERI mediated Ca+2 mobilization	Reactome	1	ITPR3_HUMAN	103 (108)	0.199	1
Glucagon signaling pathway - Homo sapiens (human)	KEGG	1	ITPR3_HUMAN	103 (103)	0.199	1
Reproduction	Reactome	1	STAG2_HUMAN	104 (104)	0.201	1
Metabolism of nucleotides	Reactome	1	DCK_HUMAN	105 (105)	0.203	1
Degradation of the extracellular matrix	Reactome	1	ATS5_HUMAN	105 (105)	0.203	1
Parathyroid hormone synthesis_ secretion and action - Homo sapiens (human)	KEGG	1	ITPR3_HUMAN	106 (106)	0.204	1
Insulin resistance - Homo sapiens (human)	KEGG	1	S27A6_HUMAN	107 (107)	0.206	1
Post-translational protein phosphorylation	Reactome	1	PENK_HUMAN	108 (110)	0.208	1
Resolution of Sister Chromatid Cohesion	Reactome	1	STAG2_HUMAN	109 (109)	0.21	1
G alpha (i) signalling events	Reactome	2	PENK_HUMAN;ITPR3_HUMAN	399 (400)	0.211	1
Cholinergic synapse - Homo sapiens (human)	KEGG	1	ITPR3_HUMAN	112 (112)	0.215	1
Wnt Signaling	Wikipathways	1	DVL1_HUMAN	114 (114)	0.218	1
Glutamatergic synapse - Homo sapiens (human)	KEGG	1	ITPR3_HUMAN	114 (114)	0.218	1
Serotonergic synapse - Homo sapiens (human)	KEGG	1	ITPR3_HUMAN	115 (115)	0.22	1
O-linked glycosylation	Reactome	1	ATS5_HUMAN	116 (116)	0.221	1
ESC Pluripotency Pathways	Wikipathways	1	DVL1_HUMAN	116 (116)	0.221	1
Wnt Canonical	INOH	1	DVL1_HUMAN	119 (119)	0.226	1
Wnt Mammals	INOH	1	DVL1_HUMAN	119 (119)	0.226	1
SUMO E3 ligases SUMOylate target proteins	Reactome	1	STAG2_HUMAN	120 (120)	0.228	1
Cell Cycle	Wikipathways	1	STAG2_HUMAN	120 (120)	0.228	1
Selenoamino acid metabolism	Reactome	1	SYIC_HUMAN	121 (130)	0.23	1
RHO GTPases Activate Formins	Reactome	1	DVL1_HUMAN	123 (123)	0.233	1
Oocyte meiosis - Homo sapiens (human)	KEGG	1	ITPR3_HUMAN	123 (125)	0.233	1
Signaling by the B Cell Receptor (BCR)	Reactome	1	ITPR3_HUMAN	124 (127)	0.235	1
Cell cycle - Homo sapiens (human)	KEGG	1	STAG2_HUMAN	124 (124)	0.235	1
Regulation of Insulin-like Growth Factor (IGF) transport and uptake by Insulin-like Growth Factor Binding Proteins (IGFBPs)	Reactome	1	PENK_HUMAN	125 (127)	0.236	1
SUMOylation	Reactome	1	STAG2_HUMAN	126 (126)	0.238	1
Toll Like Receptor 4 (TLR4) Cascade	Reactome	1	NFKB2_HUMAN	127 (127)	0.24	1
Osteoclast differentiation - Homo sapiens (human)	KEGG	1	NFKB2_HUMAN	128 (128)	0.241	1
Separation of Sister Chromatids	Reactome	1	STAG2_HUMAN	128 (129)	0.241	1
Keratinization	Reactome	1	K1C17_HUMAN	129 (129)	0.243	1
CD4 T cell receptor signaling	INOH	1	ITPR3_HUMAN	130 (130)	0.245	1
Adipogenesis	Wikipathways	1	DVL1_HUMAN	130 (131)	0.245	1
Ebola Virus Pathway on Host	Wikipathways	1	NFKB2_HUMAN	130 (130)	0.245	1
Cardiac conduction	Reactome	1	ITPR3_HUMAN	131 (131)	0.246	1
Dopaminergic synapse - Homo sapiens (human)	KEGG	1	ITPR3_HUMAN	131 (131)	0.246	1
Metabolism of proteins	Reactome	6	STAG2_HUMAN;SYIC_HUMAN;SPTB1_HUMAN;ATS5_HUMAN;PENK_HUMAN;UBP24_HUMAN	1991 (2008)	0.247	1
Glycerophospholipid biosynthesis	Reactome	1	OSBL8_HUMAN	132 (133)	0.248	1
B cell receptor signaling	INOH	1	ITPR3_HUMAN	134 (134)	0.251	1
Apoptosis - Homo sapiens (human)	KEGG	1	ITPR3_HUMAN	136 (136)	0.254	1
Pyrimidine metabolism	EHMN	1	DCK_HUMAN	136 (136)	0.254	1
EGFR1	NetPath	2	K1C17_HUMAN;ACK1_HUMAN	455 (457)	0.255	1
Apelin signaling pathway - Homo sapiens (human)	KEGG	1	ITPR3_HUMAN	137 (137)	0.256	1
ER to Golgi Anterograde Transport	Reactome	1	SPTB1_HUMAN	137 (137)	0.256	1
Signaling pathways regulating pluripotency of stem cells - Homo sapiens (human)	KEGG	1	DVL1_HUMAN	139 (139)	0.259	1
Ectoderm Differentiation	Wikipathways	1	LIPB2_HUMAN	139 (142)	0.259	1
Mitotic Anaphase	Reactome	1	STAG2_HUMAN	139 (140)	0.259	1
Regulation of toll-like receptor signaling pathway	Wikipathways	1	NFKB2_HUMAN	139 (143)	0.259	1
Mitotic Metaphase and Anaphase	Reactome	1	STAG2_HUMAN	140 (141)	0.261	1
Estrogen-dependent gene expression	Reactome	1	STAG2_HUMAN	141 (142)	0.263	1
GPCR ligand binding	Reactome	2	KELL_HUMAN;PENK_HUMAN	465 (466)	0.263	1
Fc epsilon receptor (FCERI) signaling	Reactome	1	ITPR3_HUMAN	145 (150)	0.269	1
Retrograde endocannabinoid signaling - Homo sapiens (human)	KEGG	1	ITPR3_HUMAN	148 (148)	0.274	1
Gastric cancer - Homo sapiens (human)	KEGG	1	DVL1_HUMAN	148 (149)	0.274	1
Calcium Regulation in the Cardiac Cell	Wikipathways	1	ITPR3_HUMAN	149 (149)	0.275	1
Wnt signaling pathway - Homo sapiens (human)	KEGG	1	DVL1_HUMAN	149 (149)	0.275	1
ESR-mediated signaling	Reactome	1	STAG2_HUMAN	149 (150)	0.275	1
MicroRNAs in cancer - Homo sapiens (human)	KEGG	1	FOXP1_HUMAN	150 (299)	0.277	1
mTOR signaling pathway - Homo sapiens (human)	KEGG	1	DVL1_HUMAN	151 (151)	0.278	1
Oxytocin signaling pathway - Homo sapiens (human)	KEGG	1	ITPR3_HUMAN	152 (152)	0.28	1
Toll-Like Receptors Cascades	Reactome	1	NFKB2_HUMAN	154 (154)	0.283	1
Fcgamma receptor (FCGR) dependent phagocytosis	Reactome	1	ITPR3_HUMAN	154 (159)	0.283	1
Hippo signaling pathway - Homo sapiens (human)	KEGG	1	DVL1_HUMAN	154 (154)	0.283	1
Myometrial Relaxation and Contraction Pathways	Wikipathways	1	ITPR3_HUMAN	155 (155)	0.285	1
Sudden Infant Death Syndrome (SIDS) Susceptibility Pathways	Wikipathways	1	NFKB2_HUMAN	156 (159)	0.286	1
Cellular senescence - Homo sapiens (human)	KEGG	1	ITPR3_HUMAN	160 (160)	0.292	1
EGF-EGFR Signaling Pathway	Wikipathways	1	ACK1_HUMAN	162 (162)	0.295	1
NOD-like receptor signaling pathway - Homo sapiens (human)	KEGG	1	ITPR3_HUMAN	168 (168)	0.305	1
Transport to the Golgi and subsequent modification	Reactome	1	SPTB1_HUMAN	168 (168)	0.305	1
Alzheimer disease - Homo sapiens (human)	KEGG	1	ITPR3_HUMAN	171 (171)	0.309	1
Pathways in cancer - Homo sapiens (human)	KEGG	2	DVL1_HUMAN;NFKB2_HUMAN	525 (526)	0.312	1
Purine metabolism - Homo sapiens (human)	KEGG	1	DCK_HUMAN	173 (174)	0.312	1
Vitamin D Receptor Pathway	Wikipathways	1	ATS5_HUMAN	182 (184)	0.325	1
Calcium signaling pathway - Homo sapiens (human)	KEGG	1	ITPR3_HUMAN	185 (186)	0.33	1
IL-7 signaling	INOH	1	KGP1_HUMAN	185 (185)	0.33	1
Signal Transduction	Reactome	7	STAG2_HUMAN;KELL_HUMAN;SPTB1_HUMAN;KGP1_HUMAN;PENK_HUMAN;ITPR3_HUMAN;DVL1_HUMAN	2634 (2647)	0.33	1
Mitotic Prometaphase	Reactome	1	STAG2_HUMAN	186 (186)	0.331	1
EPO signaling	INOH	1	KGP1_HUMAN	186 (186)	0.331	1
Kaposi sarcoma-associated herpesvirus infection - Homo sapiens (human)	KEGG	1	ITPR3_HUMAN	186 (186)	0.331	1
Intra-Golgi and retrograde Golgi-to-ER traffic	Reactome	1	GOGA5_HUMAN	186 (186)	0.331	1
Fatty acid metabolism	Reactome	1	PON3_HUMAN	187 (189)	0.333	1
TCF dependent signaling in response to WNT	Reactome	1	DVL1_HUMAN	189 (190)	0.336	1
Signaling by Nuclear Receptors	Reactome	1	STAG2_HUMAN	194 (195)	0.343	1
Muscle contraction	Reactome	1	ITPR3_HUMAN	195 (195)	0.344	1
RAF/MAP kinase cascade	Reactome	1	SPTB1_HUMAN	196 (197)	0.346	1
Proteoglycans in cancer - Homo sapiens (human)	KEGG	1	ITPR3_HUMAN	198 (201)	0.349	1
Focal Adhesion	Wikipathways	1	ACK1_HUMAN	198 (198)	0.349	1
Epstein-Barr virus infection - Homo sapiens (human)	KEGG	1	NFKB2_HUMAN	200 (201)	0.351	1
Viral carcinogenesis - Homo sapiens (human)	KEGG	1	NFKB2_HUMAN	201 (201)	0.353	1
MAPK1/MAPK3 signaling	Reactome	1	SPTB1_HUMAN	202 (203)	0.354	1
Membrane Trafficking	Reactome	2	SPTB1_HUMAN;GOGA5_HUMAN	582 (582)	0.357	1
Human immunodeficiency virus 1 infection - Homo sapiens (human)	KEGG	1	ITPR3_HUMAN	212 (212)	0.368	1
G alpha (q) signalling events	Reactome	1	ITPR3_HUMAN	213 (213)	0.37	1
Phospholipid metabolism	Reactome	1	OSBL8_HUMAN	215 (216)	0.372	1
Human T-cell leukemia virus 1 infection - Homo sapiens (human)	KEGG	1	NFKB2_HUMAN	219 (219)	0.378	1
Ub-specific processing proteases	Reactome	1	UBP24_HUMAN	220 (220)	0.379	1
Purine metabolism	EHMN	1	DCK_HUMAN	223 (223)	0.383	1
Human cytomegalovirus infection - Homo sapiens (human)	KEGG	1	ITPR3_HUMAN	225 (225)	0.386	1
Vesicle-mediated transport	Reactome	2	SPTB1_HUMAN;GOGA5_HUMAN	620 (620)	0.387	1
TNFalpha	NetPath	1	NFKB2_HUMAN	234 (234)	0.398	1
MAPK family signaling cascades	Reactome	1	SPTB1_HUMAN	234 (237)	0.398	1
VEGFA-VEGFR2 Signaling Pathway	Wikipathways	1	KGP1_HUMAN	236 (236)	0.4	1
TCR	NetPath	1	GOGA5_HUMAN	241 (245)	0.407	1
SLC-mediated transmembrane transport	Reactome	1	S27A6_HUMAN	244 (245)	0.411	1
Metabolism	Reactome	5	SYIC_HUMAN;DCK_HUMAN;OSBL8_HUMAN;PON3_HUMAN;ITPR3_HUMAN	1954 (1972)	0.411	1
Intracellular signaling by second messengers	Reactome	1	ITPR3_HUMAN	245 (245)	0.412	1
MAPK Signaling Pathway	Wikipathways	1	NFKB2_HUMAN	246 (246)	0.413	1
Metabolism of lipids	Reactome	2	OSBL8_HUMAN;PON3_HUMAN	660 (664)	0.418	1
Hemostasis	Reactome	2	KGP1_HUMAN;ITPR3_HUMAN	662 (668)	0.419	1
Signaling by Interleukins	Reactome	1	NFKB2_HUMAN	254 (254)	0.424	1
Generic Transcription Pathway	Reactome	3	ZNF28_HUMAN;ARI1B_HUMAN;KMT2B_HUMAN	1101 (1107)	0.425	1
Platelet activation_ signaling and aggregation	Reactome	1	ITPR3_HUMAN	259 (260)	0.43	1
GPCR signaling-G alpha q	INOH	1	ITPR3_HUMAN	274 (274)	0.448	1
Asparagine N-linked glycosylation	Reactome	1	SPTB1_HUMAN	286 (286)	0.463	1
Adaptive Immune System	Reactome	2	KGP1_HUMAN;ITPR3_HUMAN	722 (732)	0.464	1
MAPK signaling pathway - Homo sapiens (human)	KEGG	1	NFKB2_HUMAN	295 (295)	0.473	1
Deubiquitination	Reactome	1	UBP24_HUMAN	296 (296)	0.474	1
Translation	Reactome	1	SYIC_HUMAN	299 (310)	0.478	1
RHO GTPase Effectors	Reactome	1	DVL1_HUMAN	301 (301)	0.48	1
JAK STAT pathway and regulation	INOH	1	KGP1_HUMAN	310 (310)	0.49	1
RNA Polymerase II Transcription	Reactome	3	ZNF28_HUMAN;ARI1B_HUMAN;KMT2B_HUMAN	1223 (1236)	0.496	1
Nuclear Receptors Meta-Pathway	Wikipathways	1	NFKB2_HUMAN	315 (316)	0.496	1
Signaling by GPCR	Reactome	3	KELL_HUMAN;PENK_HUMAN;ITPR3_HUMAN	1235 (1240)	0.502	1
Metabolism of amino acids and derivatives	Reactome	1	SYIC_HUMAN	330 (342)	0.512	1
M Phase	Reactome	1	STAG2_HUMAN	338 (340)	0.521	1
Human papillomavirus infection - Homo sapiens (human)	KEGG	1	DVL1_HUMAN	339 (339)	0.522	1
Axon guidance	Reactome	1	SPTB1_HUMAN	356 (358)	0.54	1
Neuronal System	Reactome	1	LIPB2_HUMAN	368 (368)	0.552	1
Gene expression (Transcription)	Reactome	3	ZNF28_HUMAN;ARI1B_HUMAN;KMT2B_HUMAN	1360 (1373)	0.57	1
Signaling by Receptor Tyrosine Kinases	Reactome	1	ITPR3_HUMAN	423 (423)	0.603	1
Signaling by Rho GTPases	Reactome	1	DVL1_HUMAN	431 (435)	0.61	1
Olfactory transduction - Homo sapiens (human)	KEGG	1	KGP1_HUMAN	446 (447)	0.623	1
Cytokine Signaling in Immune system	Reactome	1	NFKB2_HUMAN	458 (458)	0.633	1
Cell Cycle_ Mitotic	Reactome	1	STAG2_HUMAN	479 (481)	0.65	1
Innate Immune System	Reactome	2	ITPR3_HUMAN;NFKB2_HUMAN	1067 (1077)	0.68	1
Cell Cycle	Reactome	1	STAG2_HUMAN	562 (564)	0.709	1
Metabolism of RNA	Reactome	1	IF2B2_HUMAN	577 (586)	0.719	1
GPCR downstream signalling	Reactome	2	PENK_HUMAN;ITPR3_HUMAN	1172 (1176)	0.731	1
Transport of small molecules	Reactome	1	S27A6_HUMAN	665 (666)	0.769	1
Immune System	Reactome	3	KGP1_HUMAN;ITPR3_HUMAN;NFKB2_HUMAN	1825 (1840)	0.772	1
