## Supplementary material for "Primary human chondrocytes respond to compression with plasma membrane receptors and by microtubule activation: a phosphoproteomic study": Pathway Enrichment Results: n_output.csv

pathway_name	pathway_source	num_overlapping_genes	overlapping_genes	num_all_pathway_genes	P_genes	Q_genes
Abortive elongation of HIV-1 transcript in the absence of Tat	Reactome	2	SPT5H_HUMAN;NCBP1_HUMAN	23 (23)	0.00276	1	0.000714286	70
carnosine biosynthesis	HumanCyc	1	CRNS1_HUMAN	1 (1)	0.00342	1
homocarnosine biosynthesis	HumanCyc	1	CRNS1_HUMAN	1 (1)	0.00342	1
mRNA Capping	Reactome	2	SPT5H_HUMAN;NCBP1_HUMAN	29 (29)	0.00437	1
Formation of the HIV-1 Early Elongation Complex	Reactome	2	SPT5H_HUMAN;NCBP1_HUMAN	33 (33)	0.00563	1
Formation of the Early Elongation Complex	Reactome	2	SPT5H_HUMAN;NCBP1_HUMAN	33 (33)	0.00563	1
UDP-D-xylose and UDP-D-glucuronate biosynthesis	HumanCyc	1	UGDH_HUMAN	2 (2)	0.00682	1
signal transduction through il1r	BioCarta	2	IRAK2_HUMAN;PEBP1_HUMAN	37 (37)	0.00704	1
Formation of the active cofactor_ UDP-glucuronate	Reactome	1	UGDH_HUMAN	3 (3)	0.0102	1
methylglyoxal degradation I	HumanCyc	1	GLO2_HUMAN	3 (3)	0.0102	1
Pyruvaldehyde Degradation	SMPDB	1	GLO2_HUMAN	3 (3)	0.0102	1
Formation of HIV-1 elongation complex containing HIV-1 Tat	Reactome	2	SPT5H_HUMAN;NCBP1_HUMAN	49 (50)	0.0121	1
Tat-mediated elongation of the HIV-1 transcript	Reactome	2	SPT5H_HUMAN;NCBP1_HUMAN	49 (50)	0.0121	1
HIV Transcription Elongation	Reactome	2	SPT5H_HUMAN;NCBP1_HUMAN	49 (50)	0.0121	1
Formation of HIV elongation complex in the absence of HIV Tat	Reactome	2	SPT5H_HUMAN;NCBP1_HUMAN	51 (52)	0.0131	1
Neurotransmitter release cycle	Reactome	2	SYN3_HUMAN;S22A1_HUMAN	51 (51)	0.0131	1
Regulation of Apoptosis	Reactome	1	OPA1_HUMAN	4 (4)	0.0136	1
NGF processing	Reactome	1	PCSK5_HUMAN	4 (4)	0.0136	1
Expression and Processing of Neurotrophins	Reactome	1	PCSK5_HUMAN	4 (4)	0.0136	1
Calcium Regulation in the Cardiac Cell	Wikipathways	3	GBG3_HUMAN;ADA1D_HUMAN;RYR3_HUMAN	149 (149)	0.0142	1
Abacavir transmembrane transport	Reactome	1	S22A1_HUMAN	5 (5)	0.017	1
Succinyl CoA: 3-ketoacid CoA transferase deficiency	SMPDB	1	HMCS2_HUMAN	5 (5)	0.017	1
Ketone Body Metabolism	SMPDB	1	HMCS2_HUMAN	5 (5)	0.017	1
Synthesis and Degradation of Ketone Bodies	Wikipathways	1	HMCS2_HUMAN	5 (5)	0.017	1
RNA Polymerase II Transcription Elongation	Reactome	2	SPT5H_HUMAN;NCBP1_HUMAN	64 (65)	0.0201	1
Formation of RNA Pol II elongation complex	Reactome	2	SPT5H_HUMAN;NCBP1_HUMAN	64 (65)	0.0201	1
Synthesis of Lipoxins (LX)	Reactome	1	PTGR1_HUMAN	6 (6)	0.0203	1
2_-deoxy-&alpha;-D-ribose 1-phosphate degradation	HumanCyc	1	DEOC_HUMAN	6 (6)	0.0203	1
IRAK2 mediated activation of TAK1 complex upon TLR7/8 or 9 stimulation	Reactome	1	IRAK2_HUMAN	6 (6)	0.0203	1
IRAK2 mediated activation of TAK1 complex	Reactome	1	IRAK2_HUMAN	6 (6)	0.0203	1
Tramadol Pharmacokinetics	PharmGKB	1	S22A1_HUMAN	7 (7)	0.0237	1
Metformin Pathway_ Pharmacokinetics	PharmGKB	1	S22A1_HUMAN	7 (7)	0.0237	1
Tramadol Metabolism Pathway	SMPDB	1	S22A1_HUMAN	7 (7)	0.0237	1
Synthesis of Ketone Bodies	Reactome	1	HMCS2_HUMAN	8 (8)	0.027	1
Histidine catabolism	Reactome	1	CRNS1_HUMAN	8 (8)	0.027	1
Galactosemia III	SMPDB	1	UGDH_HUMAN	8 (8)	0.027	1
Galactosemia II (GALK)	SMPDB	1	UGDH_HUMAN	8 (8)	0.027	1
Nucleotide Sugars Metabolism	SMPDB	1	UGDH_HUMAN	8 (8)	0.027	1
Butyrate Metabolism	SMPDB	1	HMCS2_HUMAN	8 (8)	0.027	1
ketogenesis	HumanCyc	1	HMCS2_HUMAN	8 (8)	0.027	1
Transcription of the HIV genome	Reactome	2	SPT5H_HUMAN;NCBP1_HUMAN	76 (77)	0.0277	1
Adrenoceptors	Reactome	1	ADA1D_HUMAN	9 (9)	0.0303	1
sphingosine and sphingosine-1-phosphate metabolism	HumanCyc	1	PTGR1_HUMAN	9 (9)	0.0303	1
SLBP independent Processing of Histone Pre-mRNAs	Reactome	1	NCBP1_HUMAN	10 (10)	0.0337	1
Synthesis and degradation of ketone bodies - Homo sapiens (human)	KEGG	1	HMCS2_HUMAN	10 (10)	0.0337	1
Abacavir transport and metabolism	Reactome	1	S22A1_HUMAN	10 (10)	0.0337	1
Ketone body metabolism	Reactome	1	HMCS2_HUMAN	10 (10)	0.0337	1
Organic cation transport	Reactome	1	S22A1_HUMAN	10 (11)	0.0337	1
Neurotransmitter clearance	Reactome	1	S22A1_HUMAN	10 (10)	0.0337	1
mevalonate pathway	HumanCyc	1	HMCS2_HUMAN	10 (10)	0.0337	1
RNA Polymerase II Pre-transcription Events	Reactome	2	SPT5H_HUMAN;NCBP1_HUMAN	87 (88)	0.0355	1
G alpha (12/13) signalling events	Reactome	2	GBG3_HUMAN;ADA1D_HUMAN	87 (89)	0.0355	1
SLBP Dependent Processing of Replication-Dependent Histone Pre-mRNAs	Reactome	1	NCBP1_HUMAN	11 (11)	0.037	1
Methadone Metabolism Pathway	SMPDB	1	NMD3A_HUMAN	11 (11)	0.037	1
Salivary secretion - Homo sapiens (human)	KEGG	2	ADA1D_HUMAN;RYR3_HUMAN	90 (90)	0.0378	1
Mitochondrial fatty acid synthesis and respiration	Wikipathways	1	OPA1_HUMAN	12 (12)	0.0403	1
superpathway of geranylgeranyldiphosphate biosynthesis I (via mevalonate)	HumanCyc	1	HMCS2_HUMAN	12 (12)	0.0403	1
Transmission across Chemical Synapses	Reactome	3	SYN3_HUMAN;GBG3_HUMAN;S22A1_HUMAN	224 (224)	0.0408	1
Circadian entrainment - Homo sapiens (human)	KEGG	2	GBG3_HUMAN;RYR3_HUMAN	96 (96)	0.0425	1
Dissolution of Fibrin Clot	Reactome	1	ANXA2_HUMAN	13 (13)	0.0435	1
Mitochondrial iron-sulfur cluster biogenesis	Reactome	1	LYRM4_HUMAN	13 (13)	0.0435	1
MFAP5-mediated ovarian cancer cell motility and invasiveness	Wikipathways	1	RYR3_HUMAN	13 (13)	0.0435	1
Cell-type Dependent Selectivity of CCK2R Signaling	Wikipathways	1	RYR3_HUMAN	13 (13)	0.0435	1
L1CAM interactions	Reactome	2	LYPA2_HUMAN;KIF4B_HUMAN	101 (103)	0.0465	1
Assembly of active LPL and LIPC lipase complexes	Reactome	1	PCSK5_HUMAN	14 (14)	0.0468	1
Pentose Phosphate Pathway	SMPDB	1	DEOC_HUMAN	14 (14)	0.0468	1
Glucose-6-phosphate dehydrogenase deficiency	SMPDB	1	DEOC_HUMAN	14 (14)	0.0468	1
Ribose-5-phosphate isomerase deficiency	SMPDB	1	DEOC_HUMAN	14 (14)	0.0468	1
Transaldolase deficiency	SMPDB	1	DEOC_HUMAN	14 (14)	0.0468	1
TGF-B Signaling in Thyroid Cells for Epithelial-Mesenchymal Transition	Wikipathways	1	SNAI1_HUMAN	14 (14)	0.0468	1
Pentose phosphate pathway (hexose monophosphate shunt)	Reactome	1	DEOC_HUMAN	15 (15)	0.0501	1
Organic cation/anion/zwitterion transport	Reactome	1	S22A1_HUMAN	15 (16)	0.0501	1
Histidine Metabolism	SMPDB	1	CRNS1_HUMAN	15 (15)	0.0501	1
Histidinemia	SMPDB	1	CRNS1_HUMAN	15 (15)	0.0501	1
eukaryotic protein translation	BioCarta	1	IF2P_HUMAN	16 (17)	0.0533	1
Butanoate metabolism	INOH	1	HMCS2_HUMAN	17 (17)	0.0566	1
Glutamatergic synapse - Homo sapiens (human)	KEGG	2	GBG3_HUMAN;NMD3A_HUMAN	114 (114)	0.0577	1
Fructosuria	SMPDB	1	PHP14_HUMAN	18 (18)	0.0598	1
Serotonin Neurotransmitter Release Cycle	Reactome	1	SYN3_HUMAN	18 (18)	0.0598	1
Lamivudine Pathway_ Pharmacokinetics/Pharmacodynamics	PharmGKB	1	S22A1_HUMAN	18 (18)	0.0598	1
Glycogen synthetase deficiency	SMPDB	1	UGDH_HUMAN	18 (18)	0.0598	1
Glycogenosis_ Type III. Cori disease_ Debrancher glycogenosis	SMPDB	1	UGDH_HUMAN	18 (18)	0.0598	1
Mucopolysaccharidosis VI. Sly syndrome	SMPDB	1	UGDH_HUMAN	18 (18)	0.0598	1
Sucrase-isomaltase deficiency	SMPDB	1	UGDH_HUMAN	18 (18)	0.0598	1
Glycogenosis_ Type IV. Amylopectinosis_ Anderson disease	SMPDB	1	UGDH_HUMAN	18 (18)	0.0598	1
Glycogenosis_ Type VI. Hers disease	SMPDB	1	UGDH_HUMAN	18 (18)	0.0598	1
Fructose intolerance_ hereditary	SMPDB	1	PHP14_HUMAN	18 (18)	0.0598	1
Starch and Sucrose Metabolism	SMPDB	1	UGDH_HUMAN	18 (18)	0.0598	1
Lamivudine Metabolism Pathway	SMPDB	1	S22A1_HUMAN	18 (18)	0.0598	1
Fructose and Mannose Degradation	SMPDB	1	PHP14_HUMAN	18 (18)	0.0598	1
Norepinephrine Neurotransmitter Release Cycle	Reactome	1	S22A1_HUMAN	18 (18)	0.0598	1
JAK-STAT-Ncore	Signalink	1	IRAK2_HUMAN	18 (18)	0.0598	1
Processing of Intronless Pre-mRNAs	Reactome	1	NCBP1_HUMAN	19 (19)	0.063	1
Na+/Cl- dependent neurotransmitter transporters	Reactome	1	S22A1_HUMAN	19 (19)	0.063	1
Prostacyclin signalling through prostacyclin receptor	Reactome	1	GBG3_HUMAN	19 (19)	0.063	1
Scavenging by Class A Receptors	Reactome	1	SCAR5_HUMAN	19 (19)	0.063	1
sprouty regulation of tyrosine kinase signals	BioCarta	1	SPY4_HUMAN	20 (20)	0.0662	1
JNK (c-Jun kinases) phosphorylation and activation mediated by activated human TAK1	Reactome	1	IRAK2_HUMAN	20 (20)	0.0662	1
G beta:gamma signalling through PLC beta	Reactome	1	GBG3_HUMAN	20 (20)	0.0662	1
mRNA Processing	Wikipathways	2	SPT5H_HUMAN;NCBP1_HUMAN	125 (127)	0.0679	1
EGFR1	NetPath	4	SPY4_HUMAN;PEBP1_HUMAN;ANXA2_HUMAN;PHP14_HUMAN	455 (457)	0.0688	1
Presynaptic function of Kainate receptors	Reactome	1	GBG3_HUMAN	21 (21)	0.0694	1
Biosynthesis of specialized proresolving mediators (SPMs)	Reactome	1	PTGR1_HUMAN	21 (21)	0.0694	1
downregulated of mta-3 in er-negative breast tumors	BioCarta	1	SNAI1_HUMAN	21 (21)	0.0694	1
activated TAK1 mediates p38 MAPK activation	Reactome	1	IRAK2_HUMAN	21 (21)	0.0694	1
Ardeparin Action Pathway	SMPDB	1	ANT3_HUMAN	21 (21)	0.0694	1
Heparin Action Pathway	SMPDB	1	ANT3_HUMAN	21 (21)	0.0694	1
Fondaparinux Action Pathway	SMPDB	1	ANT3_HUMAN	21 (21)	0.0694	1
Enoxaparin Action Pathway	SMPDB	1	ANT3_HUMAN	21 (21)	0.0694	1
Synthesis of Leukotrienes (LT) and Eoxins (EX)	Reactome	1	PTGR1_HUMAN	22 (23)	0.0726	1
ADP signalling through P2Y purinoceptor 12	Reactome	1	GBG3_HUMAN	22 (22)	0.0726	1
Terpenoid backbone biosynthesis - Homo sapiens (human)	KEGG	1	HMCS2_HUMAN	22 (22)	0.0726	1
The canonical retinoid cycle in rods (twilight vision)	Reactome	1	STRA6_HUMAN	22 (22)	0.0726	1
Intrinsic Pathway of Fibrin Clot Formation	Reactome	1	ANT3_HUMAN	22 (22)	0.0726	1
Common Pathway of Fibrin Clot Formation	Reactome	1	ANT3_HUMAN	22 (22)	0.0726	1
Pyruvate Dehydrogenase Complex Deficiency	SMPDB	1	GLO2_HUMAN	22 (22)	0.0726	1
Primary hyperoxaluria II_ PH2	SMPDB	1	GLO2_HUMAN	22 (22)	0.0726	1
Pyruvate kinase deficiency	SMPDB	1	GLO2_HUMAN	22 (22)	0.0726	1
Leigh Syndrome	SMPDB	1	GLO2_HUMAN	22 (22)	0.0726	1
Pyruvate Metabolism	SMPDB	1	GLO2_HUMAN	22 (22)	0.0726	1
Pyruvate Decarboxylase E1 Component Deficiency (PDHE1 Deficiency)	SMPDB	1	GLO2_HUMAN	22 (22)	0.0726	1
Tryptophan metabolism	EHMN	1	S22A1_HUMAN	22 (22)	0.0726	1
Hemostasis	Reactome	5	GBG3_HUMAN;KIF4B_HUMAN;ANXA2_HUMAN;ANT3_HUMAN;PSG3_HUMAN	662 (668)	0.0736	1
Transport of small molecules	Reactome	5	VPP4_HUMAN;RYR3_HUMAN;S22A1_HUMAN;PCSK5_HUMAN;GBG3_HUMAN	665 (666)	0.0748	1
Histidine metabolism - Homo sapiens (human)	KEGG	1	CRNS1_HUMAN	23 (23)	0.0758	1
Thromboxane signalling through TP receptor	Reactome	1	GBG3_HUMAN	23 (23)	0.0758	1
Adrenaline_noradrenaline inhibits insulin secretion	Reactome	1	GBG3_HUMAN	23 (23)	0.0758	1
Dopamine Neurotransmitter Release Cycle	Reactome	1	SYN3_HUMAN	23 (23)	0.0758	1
Sympathetic Nerve Pathway (Neuroeffector Junction)	PharmGKB	1	ADA1D_HUMAN	23 (23)	0.0758	1
Butanoate metabolism	EHMN	1	HMCS2_HUMAN	23 (23)	0.0758	1
ADP signalling through P2Y purinoceptor 1	Reactome	1	GBG3_HUMAN	24 (24)	0.0789	1
Apelin signaling pathway - Homo sapiens (human)	KEGG	2	GBG3_HUMAN;RYR3_HUMAN	137 (137)	0.0796	1
Glucuronidation	Reactome	1	UGDH_HUMAN	25 (25)	0.0821	1
Inhibition of voltage gated Ca2+ channels via Gbeta/gamma subunits	Reactome	1	GBG3_HUMAN	25 (25)	0.0821	1
superpathway of cholesterol biosynthesis	HumanCyc	1	HMCS2_HUMAN	25 (25)	0.0821	1
Activation of G protein gated Potassium channels	Reactome	1	GBG3_HUMAN	25 (25)	0.0821	1
G protein gated Potassium channels	Reactome	1	GBG3_HUMAN	25 (25)	0.0821	1
Late Phase of HIV Life Cycle	Reactome	2	SPT5H_HUMAN;NCBP1_HUMAN	141 (143)	0.0836	1
Glucuronidation	Wikipathways	1	UGDH_HUMAN	26 (26)	0.0852	1
Insulin receptor recycling	Reactome	1	VPP4_HUMAN	26 (26)	0.0852	1
Glypican 1 network	PID	1	ANT3_HUMAN	26 (26)	0.0852	1
Endogenous TLR signaling	PID	1	IRAK2_HUMAN	26 (26)	0.0852	1
FGFR2 alternative splicing	Reactome	1	NCBP1_HUMAN	27 (27)	0.0884	1
RNA Pol II CTD phosphorylation and interaction with CE during HIV infection	Reactome	1	SPT5H_HUMAN	27 (27)	0.0884	1
RNA Pol II CTD phosphorylation and interaction with CE	Reactome	1	SPT5H_HUMAN	27 (27)	0.0884	1
Ascorbate and aldarate metabolism - Homo sapiens (human)	KEGG	1	UGDH_HUMAN	27 (27)	0.0884	1
Collecting duct acid secretion - Homo sapiens (human)	KEGG	1	VPP4_HUMAN	27 (27)	0.0884	1
Recycling pathway of L1	Reactome	1	KIF4B_HUMAN	28 (29)	0.0915	1
Processing of Capped Intronless Pre-mRNA	Reactome	1	NCBP1_HUMAN	28 (28)	0.0915	1
G-protein activation	Reactome	1	GBG3_HUMAN	28 (28)	0.0915	1
Butanoate metabolism - Homo sapiens (human)	KEGG	1	HMCS2_HUMAN	28 (28)	0.0915	1
Anileridine Action Pathway	SMPDB	1	NMD3A_HUMAN	29 (29)	0.0946	1
Carfentanil Action Pathway	SMPDB	1	NMD3A_HUMAN	29 (29)	0.0946	1
Hippo signaling pathway - multiple species - Homo sapiens (human)	KEGG	1	RASF4_HUMAN	29 (29)	0.0946	1
Levomethadyl Acetate Action Action Pathway	SMPDB	1	NMD3A_HUMAN	29 (29)	0.0946	1
Escitalopram Action Pathway	SMPDB	1	NMD3A_HUMAN	29 (29)	0.0946	1
Levallorphan Action Pathway	SMPDB	1	NMD3A_HUMAN	29 (29)	0.0946	1
Dimethylthiambutene Action Pathway	SMPDB	1	NMD3A_HUMAN	29 (29)	0.0946	1
Ethylmorphine Action Pathway	SMPDB	1	NMD3A_HUMAN	29 (29)	0.0946	1
Pentazocine Action Pathway	SMPDB	1	NMD3A_HUMAN	29 (29)	0.0946	1
Naltrexone Action Pathway	SMPDB	1	NMD3A_HUMAN	29 (29)	0.0946	1
Buprenorphine Action Pathway	SMPDB	1	NMD3A_HUMAN	29 (29)	0.0946	1
Alvimopan Action Pathway	SMPDB	1	NMD3A_HUMAN	29 (29)	0.0946	1
Naloxone Action Pathway	SMPDB	1	NMD3A_HUMAN	29 (29)	0.0946	1
Dihydromorphine Action Pathway	SMPDB	1	NMD3A_HUMAN	29 (29)	0.0946	1
Ketobemidone Action Pathway	SMPDB	1	NMD3A_HUMAN	29 (29)	0.0946	1
Mepivacaine Action Pathway	SMPDB	1	NMD3A_HUMAN	29 (29)	0.0946	1
Chloroprocaine Action Pathway	SMPDB	1	NMD3A_HUMAN	29 (29)	0.0946	1
Cocaine Action Pathway	SMPDB	1	NMD3A_HUMAN	29 (29)	0.0946	1
Dibucaine Action Pathway	SMPDB	1	NMD3A_HUMAN	29 (29)	0.0946	1
Levobupivacaine Action Pathway	SMPDB	1	NMD3A_HUMAN	29 (29)	0.0946	1
Benzocaine Action Pathway	SMPDB	1	NMD3A_HUMAN	29 (29)	0.0946	1
Bupivacaine Action Pathway	SMPDB	1	NMD3A_HUMAN	29 (29)	0.0946	1
Levorphanol Action Pathway	SMPDB	1	NMD3A_HUMAN	29 (29)	0.0946	1
Propoxyphene Action Pathway	SMPDB	1	NMD3A_HUMAN	29 (29)	0.0946	1
Tramadol Action Action Pathway	SMPDB	1	NMD3A_HUMAN	29 (29)	0.0946	1
Diphenoxylate Action Pathway	SMPDB	1	NMD3A_HUMAN	29 (29)	0.0946	1
Oxycodone Action Pathway	SMPDB	1	NMD3A_HUMAN	29 (29)	0.0946	1
Oxybuprocaine Action Pathway	SMPDB	1	NMD3A_HUMAN	29 (29)	0.0946	1
Prilocaine Action Pathway	SMPDB	1	NMD3A_HUMAN	29 (29)	0.0946	1
Procaine Action Pathway	SMPDB	1	NMD3A_HUMAN	29 (29)	0.0946	1
Proparacaine Action Pathway	SMPDB	1	NMD3A_HUMAN	29 (29)	0.0946	1
Ropivacaine Action Pathway	SMPDB	1	NMD3A_HUMAN	29 (29)	0.0946	1
Alfentanil Action Pathway	SMPDB	1	NMD3A_HUMAN	29 (29)	0.0946	1
Oxymorphone Action Pathway	SMPDB	1	NMD3A_HUMAN	29 (29)	0.0946	1
Hydrocodone Action Pathway	SMPDB	1	NMD3A_HUMAN	29 (29)	0.0946	1
Hydromorphone Action Pathway	SMPDB	1	NMD3A_HUMAN	29 (29)	0.0946	1
Sufentanil Action Pathway	SMPDB	1	NMD3A_HUMAN	29 (29)	0.0946	1
Remifentanil Action Pathway	SMPDB	1	NMD3A_HUMAN	29 (29)	0.0946	1
Fentanyl Action Pathway	SMPDB	1	NMD3A_HUMAN	29 (29)	0.0946	1
3-Methylthiofentanyl Action Pathway	SMPDB	1	NMD3A_HUMAN	29 (29)	0.0946	1
Methadyl Acetate Action Pathway	SMPDB	1	NMD3A_HUMAN	29 (29)	0.0946	1
Dezocine Action Pathway	SMPDB	1	NMD3A_HUMAN	29 (29)	0.0946	1
HIV Life Cycle	Reactome	2	SPT5H_HUMAN;NCBP1_HUMAN	154 (156)	0.0971	1
3-Methylcrotonyl Coa Carboxylase Deficiency Type I	SMPDB	1	HMCS2_HUMAN	30 (30)	0.0977	1
Plasma lipoprotein remodeling	Reactome	1	PCSK5_HUMAN	30 (30)	0.0977	1
Pyruvate metabolism	Reactome	1	GLO2_HUMAN	30 (30)	0.0977	1
Amine compound SLC transporters	Reactome	1	S22A1_HUMAN	30 (30)	0.0977	1
Fatty acid elongation - Homo sapiens (human)	KEGG	1	AB17A_HUMAN	30 (30)	0.0977	1
Activation of kainate receptors upon glutamate binding	Reactome	1	GBG3_HUMAN	30 (30)	0.0977	1
Pentose phosphate pathway - Homo sapiens (human)	KEGG	1	DEOC_HUMAN	30 (30)	0.0977	1
Desipramine Action Pathway	SMPDB	1	NMD3A_HUMAN	30 (30)	0.0977	1
3-Methylglutaconic Aciduria Type I	SMPDB	1	HMCS2_HUMAN	30 (30)	0.0977	1
Valine_ Leucine and Isoleucine Degradation	SMPDB	1	HMCS2_HUMAN	30 (30)	0.0977	1
2-Methyl-3-Hydroxybutryl CoA Dehydrogenase Deficiency	SMPDB	1	HMCS2_HUMAN	30 (30)	0.0977	1
Nalbuphine Action Pathway	SMPDB	1	NMD3A_HUMAN	30 (30)	0.0977	1
Isovaleric Aciduria	SMPDB	1	HMCS2_HUMAN	30 (30)	0.0977	1
Propionic Acidemia	SMPDB	1	HMCS2_HUMAN	30 (30)	0.0977	1
Maple Syrup Urine Disease	SMPDB	1	HMCS2_HUMAN	30 (30)	0.0977	1
3-Hydroxy-3-Methylglutaryl-CoA Lyase Deficiency	SMPDB	1	HMCS2_HUMAN	30 (30)	0.0977	1
Isobutyryl-coa dehydrogenase deficiency	SMPDB	1	HMCS2_HUMAN	30 (30)	0.0977	1
3-hydroxyisobutyric aciduria	SMPDB	1	HMCS2_HUMAN	30 (30)	0.0977	1
3-hydroxyisobutyric acid dehydrogenase deficiency	SMPDB	1	HMCS2_HUMAN	30 (30)	0.0977	1
Isovaleric acidemia	SMPDB	1	HMCS2_HUMAN	30 (30)	0.0977	1
Methylmalonate Semialdehyde Dehydrogenase Deficiency	SMPDB	1	HMCS2_HUMAN	30 (30)	0.0977	1
Methylmalonic Aciduria	SMPDB	1	HMCS2_HUMAN	30 (30)	0.0977	1
3-Methylglutaconic Aciduria Type IV	SMPDB	1	HMCS2_HUMAN	30 (30)	0.0977	1
3-Methylglutaconic Aciduria Type III	SMPDB	1	HMCS2_HUMAN	30 (30)	0.0977	1
Beta-Ketothiolase Deficiency	SMPDB	1	HMCS2_HUMAN	30 (30)	0.0977	1
Myometrial Relaxation and Contraction Pathways	Wikipathways	2	GBG3_HUMAN;RYR3_HUMAN	155 (155)	0.0981	1
Transferrin endocytosis and recycling	Reactome	1	VPP4_HUMAN	31 (31)	0.101	1
Signal amplification	Reactome	1	GBG3_HUMAN	31 (31)	0.101	1
Lidocaine (Local Anaesthetic) Action Pathway	SMPDB	1	NMD3A_HUMAN	31 (31)	0.101	1
beta-Alanine metabolism - Homo sapiens (human)	KEGG	1	CRNS1_HUMAN	31 (31)	0.101	1
Inwardly rectifying K+ channels	Reactome	1	GBG3_HUMAN	31 (31)	0.101	1
ROS_ RNS production in phagocytes	Reactome	1	VPP4_HUMAN	32 (32)	0.104	1
Thrombin signalling through proteinase activated receptors (PARs)	Reactome	1	GBG3_HUMAN	32 (32)	0.104	1
TAK1 activates NFkB by phosphorylation and activation of IKKs complex	Reactome	1	IRAK2_HUMAN	32 (32)	0.104	1
Codeine Action Pathway	SMPDB	1	NMD3A_HUMAN	32 (32)	0.104	1
Valine Leucine Isoleucine degradation	INOH	1	HMCS2_HUMAN	32 (32)	0.104	1
Heroin Action Pathway	SMPDB	1	NMD3A_HUMAN	32 (32)	0.104	1
Initiation of transcription and translation elongation at the HIV-1 LTR	Wikipathways	1	SPT5H_HUMAN	32 (32)	0.104	1
Monoamine GPCRs	Wikipathways	1	ADA1D_HUMAN	33 (34)	0.107	1
Glucagon signaling in metabolic regulation	Reactome	1	GBG3_HUMAN	33 (33)	0.107	1
NOD1/2 Signaling Pathway	Reactome	1	IRAK2_HUMAN	33 (33)	0.107	1
Transport of the SLBP independent Mature mRNA	Reactome	1	NCBP1_HUMAN	33 (33)	0.107	1
Glucagon-type ligand receptors	Reactome	1	GBG3_HUMAN	33 (33)	0.107	1
Imipramine Action Pathway	SMPDB	1	NMD3A_HUMAN	33 (33)	0.107	1
Pyruvate metabolism	INOH	1	GLO2_HUMAN	34 (34)	0.11	1
Signaling by high-kinase activity BRAF mutants	Reactome	1	PEBP1_HUMAN	34 (34)	0.11	1
Transport of the SLBP Dependant Mature mRNA	Reactome	1	NCBP1_HUMAN	34 (34)	0.11	1
Pentose and glucuronate interconversions - Homo sapiens (human)	KEGG	1	UGDH_HUMAN	34 (34)	0.11	1
Fluoxetine Action Pathway	SMPDB	1	NMD3A_HUMAN	34 (34)	0.11	1
Prostaglandin formation from arachidonate	EHMN	1	S22A1_HUMAN	34 (34)	0.11	1
RNA transport - Homo sapiens (human)	KEGG	2	IF2P_HUMAN;NCBP1_HUMAN	166 (171)	0.11	1
Smooth Muscle Contraction	Reactome	1	ANXA2_HUMAN	35 (35)	0.113	1
Glucagon-like Peptide-1 (GLP1) regulates insulin secretion	Reactome	1	GBG3_HUMAN	35 (35)	0.113	1
Signaling by RAS mutants	Reactome	1	PEBP1_HUMAN	36 (36)	0.116	1
Gene and protein expression by JAK-STAT signaling after Interleukin-12 stimulation	Wikipathways	1	ANXA2_HUMAN	36 (36)	0.116	1
Citalopram Action Pathway	SMPDB	1	NMD3A_HUMAN	36 (36)	0.116	1
Nicotine Action Pathway	SMPDB	1	NMD3A_HUMAN	36 (36)	0.116	1
Methadone Action Pathway	SMPDB	1	NMD3A_HUMAN	36 (36)	0.116	1
Fibrin Complement Receptor 3 Signaling Pathway	Wikipathways	1	IRAK2_HUMAN	36 (36)	0.116	1
Tat-mediated HIV elongation arrest and recovery	Reactome	1	SPT5H_HUMAN	37 (38)	0.119	1
Pausing and recovery of Tat-mediated HIV elongation	Reactome	1	SPT5H_HUMAN	37 (38)	0.119	1
MAP2K and MAPK activation	Reactome	1	PEBP1_HUMAN	38 (38)	0.122	1
Signaling by moderate kinase activity BRAF mutants	Reactome	1	PEBP1_HUMAN	38 (38)	0.122	1
Paradoxical activation of RAF signaling by kinase inactive BRAF	Reactome	1	PEBP1_HUMAN	38 (38)	0.122	1
Tuberculosis - Homo sapiens (human)	KEGG	2	IRAK2_HUMAN;VPP4_HUMAN	178 (179)	0.123	1
Ion channel transport	Reactome	2	VPP4_HUMAN;RYR3_HUMAN	179 (179)	0.125	1
HIV elongation arrest and recovery	Reactome	1	SPT5H_HUMAN	39 (40)	0.125	1
Pausing and recovery of HIV elongation	Reactome	1	SPT5H_HUMAN	39 (40)	0.125	1
Pyruvate metabolism - Homo sapiens (human)	KEGG	1	GLO2_HUMAN	39 (39)	0.125	1
Activation of GABAB receptors	Reactome	1	GBG3_HUMAN	39 (39)	0.125	1
Formation of Fibrin Clot (Clotting Cascade)	Reactome	1	ANT3_HUMAN	39 (39)	0.125	1
GABA B receptor activation	Reactome	1	GBG3_HUMAN	39 (39)	0.125	1
Alcoholism - Homo sapiens (human)	KEGG	2	GBG3_HUMAN;NMD3A_HUMAN	180 (180)	0.126	1
Transport of Mature mRNA Derived from an Intronless Transcript	Reactome	1	NCBP1_HUMAN	40 (40)	0.128	1
Nicotine addiction - Homo sapiens (human)	KEGG	1	NMD3A_HUMAN	40 (40)	0.128	1
Negative regulation of MAPK pathway	Reactome	1	PEBP1_HUMAN	40 (40)	0.128	1
Vasopressin regulates renal water homeostasis via Aquaporins	Reactome	1	GBG3_HUMAN	40 (40)	0.128	1
Neuronal System	Reactome	3	SYN3_HUMAN;GBG3_HUMAN;S22A1_HUMAN	368 (368)	0.13	1
Gastrin	NetPath	1	ANXA2_HUMAN	41 (41)	0.131	1
Aurora B signaling	PID	1	PEBP1_HUMAN	41 (41)	0.131	1
Transport of Mature mRNAs Derived from Intronless Transcripts	Reactome	1	NCBP1_HUMAN	41 (41)	0.131	1
Glycine Serine metabolism	INOH	1	PTGR1_HUMAN	41 (41)	0.131	1
Binding and Uptake of Ligands by Scavenger Receptors	Reactome	1	SCAR5_HUMAN	41 (41)	0.131	1
Regulation of lipid metabolism by Peroxisome proliferator-activated receptor alpha (PPARalpha)	Wikipathways	1	HMCS2_HUMAN	41 (41)	0.131	1
Calcium signaling pathway - Homo sapiens (human)	KEGG	2	ADA1D_HUMAN;RYR3_HUMAN	185 (186)	0.131	1
Kinesins	Reactome	1	KIF4B_HUMAN	43 (43)	0.137	1
Cooperation of PDCL (PhLP1) and TRiC/CCT in G-protein beta folding	Reactome	1	GBG3_HUMAN	43 (43)	0.137	1
Amine ligand-binding receptors	Reactome	1	ADA1D_HUMAN	43 (43)	0.137	1
Prostaglandin Synthesis and Regulation	Wikipathways	1	ANXA2_HUMAN	44 (44)	0.14	1
Morphine Action Pathway	SMPDB	1	NMD3A_HUMAN	44 (44)	0.14	1
Structural Pathway of Interleukin 1 (IL-1)	Wikipathways	1	IRAK2_HUMAN	44 (44)	0.14	1
Integrin-linked kinase signaling	PID	1	SNAI1_HUMAN	45 (45)	0.143	1
HIV Infection	Reactome	2	SPT5H_HUMAN;NCBP1_HUMAN	195 (197)	0.143	1
Muscle contraction	Reactome	2	ANXA2_HUMAN;RYR3_HUMAN	195 (195)	0.143	1
Nucleotide-binding domain_ leucine rich repeat containing receptor (NLR) signaling pathways	Reactome	1	IRAK2_HUMAN	47 (47)	0.149	1
Validated transcriptional targets of deltaNp63 isoforms	PID	1	RAD_HUMAN	47 (48)	0.149	1
Transcriptional regulation of white adipocyte differentiation	Reactome	1	MD13L_HUMAN	47 (47)	0.149	1
G alpha (z) signalling events	Reactome	1	GBG3_HUMAN	47 (47)	0.149	1
Rett syndrome causing genes	Wikipathways	1	CECR2_HUMAN	48 (48)	0.152	1
Histidine_ lysine_ phenylalanine_ tyrosine_ proline and tryptophan catabolism	Reactome	1	CRNS1_HUMAN	48 (49)	0.152	1
Valine_ leucine and isoleucine degradation - Homo sapiens (human)	KEGG	1	HMCS2_HUMAN	48 (48)	0.152	1
Amino sugar and nucleotide sugar metabolism - Homo sapiens (human)	KEGG	1	UGDH_HUMAN	48 (48)	0.152	1
G beta:gamma signalling through PI3Kgamma	Reactome	1	GBG3_HUMAN	48 (48)	0.152	1
Arginine and proline metabolism - Homo sapiens (human)	KEGG	1	CRNS1_HUMAN	49 (50)	0.155	1
Cocaine addiction - Homo sapiens (human)	KEGG	1	NMD3A_HUMAN	49 (49)	0.155	1
Aquaporin-mediated transport	Reactome	1	GBG3_HUMAN	49 (49)	0.155	1
Vibrio cholerae infection - Homo sapiens (human)	KEGG	1	VPP4_HUMAN	50 (50)	0.158	1
Translation Factors	Wikipathways	1	IF2P_HUMAN	50 (50)	0.158	1
Synaptic Vesicle Pathway	Wikipathways	1	SYN3_HUMAN	51 (51)	0.16	1
G-protein beta:gamma signalling	Reactome	1	GBG3_HUMAN	51 (51)	0.16	1
snRNP Assembly	Reactome	1	NCBP1_HUMAN	52 (52)	0.163	1
Ion homeostasis	Reactome	1	RYR3_HUMAN	52 (52)	0.163	1
Metabolism of non-coding RNA	Reactome	1	NCBP1_HUMAN	52 (52)	0.163	1
mRNA Splicing - Minor Pathway	Reactome	1	NCBP1_HUMAN	52 (52)	0.163	1
G alpha (q) signalling events	Reactome	2	GBG3_HUMAN;ADA1D_HUMAN	213 (213)	0.165	1
Ca2+ pathway	Reactome	1	GBG3_HUMAN	53 (53)	0.166	1
Pyruvate metabolism and Citric Acid (TCA) cycle	Reactome	1	GLO2_HUMAN	54 (54)	0.169	1
IL1	NetPath	1	IRAK2_HUMAN	54 (54)	0.169	1
GABA receptor activation	Reactome	1	GBG3_HUMAN	55 (55)	0.172	1
Antiarrhythmic Pathway_ Pharmacodynamics	PharmGKB	1	ADA1D_HUMAN	55 (55)	0.172	1
IL-1 signaling pathway	Wikipathways	1	IRAK2_HUMAN	55 (55)	0.172	1
Signaling by Receptor Tyrosine Kinases	Reactome	3	VPP4_HUMAN;PCSK5_HUMAN;NCBP1_HUMAN	423 (423)	0.175	1
EGF-Ncore	Signalink	1	PEBP1_HUMAN	57 (57)	0.178	1
Iron uptake and transport	Reactome	1	VPP4_HUMAN	58 (58)	0.18	1
Signaling by BRAF and RAF fusions	Reactome	1	PEBP1_HUMAN	58 (58)	0.18	1
mRNA 3_-end processing	Reactome	1	NCBP1_HUMAN	58 (58)	0.18	1
Complement and Coagulation Cascades	Wikipathways	1	ANT3_HUMAN	59 (59)	0.183	1
Kit receptor signaling pathway	Wikipathways	1	SNAI1_HUMAN	59 (59)	0.183	1
Interleukin-1 signaling	Reactome	1	IRAK2_HUMAN	60 (60)	0.186	1
Dengue-2 Interactions with Complement and Coagulation Cascades	Wikipathways	1	ANT3_HUMAN	60 (60)	0.186	1
Arachidonic acid metabolism	Reactome	1	PTGR1_HUMAN	61 (62)	0.189	1
Oncogenic MAPK signaling	Reactome	1	PEBP1_HUMAN	61 (61)	0.189	1
Oxidation by Cytochrome P450	Wikipathways	1	C27C1_HUMAN	62 (62)	0.192	1
Regulation of PTEN gene transcription	Reactome	1	SNAI1_HUMAN	62 (62)	0.192	1
Synaptic vesicle cycle - Homo sapiens (human)	KEGG	1	VPP4_HUMAN	63 (63)	0.194	1
Interleukin-17 signaling	Reactome	1	IRAK2_HUMAN	65 (65)	0.2	1
Validated targets of C-MYC transcriptional repression	PID	1	HMCS2_HUMAN	65 (74)	0.2	1
MAP kinase activation	Reactome	1	IRAK2_HUMAN	65 (65)	0.2	1
Beta-agonist/Beta-blocker Pathway_ Pharmacodynamics	PharmGKB	1	GBG3_HUMAN	65 (66)	0.2	1
Human Thyroid Stimulating Hormone (TSH) signaling pathway	Wikipathways	1	TTF2_HUMAN	66 (66)	0.203	1
Histone Modifications	Wikipathways	1	SETD6_HUMAN	66 (66)	0.203	1
Cleavage of Growing Transcript in the Termination Region	Reactome	1	NCBP1_HUMAN	67 (67)	0.205	1
RNA Polymerase II Transcription Termination	Reactome	1	NCBP1_HUMAN	67 (67)	0.205	1
Retinol metabolism - Homo sapiens (human)	KEGG	1	C27C1_HUMAN	67 (67)	0.205	1
Epithelial cell signaling in Helicobacter pylori infection - Homo sapiens (human)	KEGG	1	VPP4_HUMAN	68 (68)	0.208	1
Amphetamine addiction - Homo sapiens (human)	KEGG	1	NMD3A_HUMAN	68 (68)	0.208	1
PPAR signaling pathway	Wikipathways	1	HMCS2_HUMAN	68 (68)	0.208	1
TP53 Regulates Transcription of DNA Repair Genes	Reactome	1	SPT5H_HUMAN	69 (70)	0.211	1
Plasma lipoprotein assembly_ remodeling_ and clearance	Reactome	1	PCSK5_HUMAN	69 (69)	0.211	1
Infectious disease	Reactome	2	SPT5H_HUMAN;NCBP1_HUMAN	251 (253)	0.211	1
RNA polymerase II transcribes snRNA genes	Reactome	1	NCBP1_HUMAN	70 (77)	0.214	1
Regulation of insulin secretion	Reactome	1	GBG3_HUMAN	70 (70)	0.214	1
Metabolism	Reactome	9	GBG3_HUMAN;CRNS1_HUMAN;PTGR1_HUMAN;LYRM4_HUMAN;S22A1_HUMAN;GLO2_HUMAN;HMCS2_HUMAN;UGDH_HUMAN;DEOC_HUMAN	1954 (1972)	0.215	1
Bile secretion - Homo sapiens (human)	KEGG	1	S22A1_HUMAN	71 (71)	0.216	1
PKMTs methylate histone lysines	Reactome	1	SETD6_HUMAN	72 (73)	0.219	1
Adherens junction - Homo sapiens (human)	KEGG	1	SNAI1_HUMAN	72 (72)	0.219	1
Signaling by FGFR2	Reactome	1	NCBP1_HUMAN	73 (73)	0.222	1
Transport of Mature mRNA derived from an Intron-Containing Transcript	Reactome	1	NCBP1_HUMAN	73 (73)	0.222	1
PPAR signaling pathway - Homo sapiens (human)	KEGG	1	HMCS2_HUMAN	74 (74)	0.224	1
Thyroid hormone synthesis - Homo sapiens (human)	KEGG	1	TTF2_HUMAN	74 (74)	0.224	1
Signaling by Insulin receptor	Reactome	1	VPP4_HUMAN	75 (75)	0.227	1
Interleukin-1 family signaling	Reactome	1	IRAK2_HUMAN	77 (77)	0.232	1
p73 transcription factor network	PID	1	GLO2_HUMAN	79 (79)	0.238	1
Complement and coagulation cascades - Homo sapiens (human)	KEGG	1	ANT3_HUMAN	79 (79)	0.238	1
Alzheimers Disease	Wikipathways	1	RYR3_HUMAN	79 (145)	0.238	1
Signaling events mediated by Hepatocyte Growth Factor Receptor (c-Met)	PID	1	SNAI1_HUMAN	81 (82)	0.243	1
Validated targets of C-MYC transcriptional activation	PID	1	SNAI1_HUMAN	81 (87)	0.243	1
Opioid Signalling	Reactome	1	GBG3_HUMAN	81 (82)	0.243	1
Neuroactive ligand-receptor interaction - Homo sapiens (human)	KEGG	2	ADA1D_HUMAN;NMD3A_HUMAN	277 (277)	0.244	1
COPI-dependent Golgi-to-ER retrograde traffic	Reactome	1	KIF4B_HUMAN	82 (82)	0.245	1
Transport of Mature Transcript to Cytoplasm	Reactome	1	NCBP1_HUMAN	82 (82)	0.245	1
Disease	Reactome	3	SPT5H_HUMAN;NCBP1_HUMAN;PEBP1_HUMAN	508 (510)	0.251	1
Transport of bile salts and organic acids_ metal ions and amine compounds	Reactome	1	S22A1_HUMAN	86 (87)	0.256	1
Signaling by FGFR	Reactome	1	NCBP1_HUMAN	87 (87)	0.258	1
MyD88 cascade initiated on plasma membrane	Reactome	1	IRAK2_HUMAN	87 (87)	0.258	1
Toll Like Receptor 10 (TLR10) Cascade	Reactome	1	IRAK2_HUMAN	87 (87)	0.258	1
Toll Like Receptor 5 (TLR5) Cascade	Reactome	1	IRAK2_HUMAN	87 (87)	0.258	1
GABAergic synapse - Homo sapiens (human)	KEGG	1	GBG3_HUMAN	88 (88)	0.261	1
TRAF6 mediated induction of NFkB and MAP kinases upon TLR7/8 or 9 activation	Reactome	1	IRAK2_HUMAN	88 (88)	0.261	1
Pancreatic adenocarcinoma pathway	Wikipathways	1	PEBP1_HUMAN	89 (89)	0.263	1
Rheumatoid arthritis - Homo sapiens (human)	KEGG	1	VPP4_HUMAN	89 (90)	0.263	1
Signaling by NTRKs	Reactome	1	PCSK5_HUMAN	89 (89)	0.263	1
Platelet homeostasis	Reactome	1	GBG3_HUMAN	89 (89)	0.263	1
Toll Like Receptor 7/8 (TLR7/8) Cascade	Reactome	1	IRAK2_HUMAN	90 (90)	0.266	1
MyD88 dependent cascade initiated on endosome	Reactome	1	IRAK2_HUMAN	90 (90)	0.266	1
mRNA surveillance pathway - Homo sapiens (human)	KEGG	1	NCBP1_HUMAN	91 (91)	0.268	1
Morphine addiction - Homo sapiens (human)	KEGG	1	GBG3_HUMAN	91 (91)	0.268	1
Amino Acid metabolism	Wikipathways	1	HMCS2_HUMAN	91 (91)	0.268	1
GPCRs_ Other	Wikipathways	1	ADA1D_HUMAN	92 (101)	0.271	1
Beta-catenin independent WNT signaling	Reactome	1	GBG3_HUMAN	92 (92)	0.271	1
G Protein Signaling Pathways	Wikipathways	1	GBG3_HUMAN	92 (92)	0.271	1
Integration of energy metabolism	Reactome	1	GBG3_HUMAN	94 (94)	0.276	1
Toll Like Receptor 9 (TLR9) Cascade	Reactome	1	IRAK2_HUMAN	94 (94)	0.276	1
Class B/2 (Secretin family receptors)	Reactome	1	GBG3_HUMAN	95 (96)	0.278	1
PTEN Regulation	Reactome	1	SNAI1_HUMAN	96 (96)	0.281	1
Toll Like Receptor 3 (TLR3) Cascade	Reactome	1	IRAK2_HUMAN	97 (97)	0.283	1
Chaperonin-mediated protein folding	Reactome	1	GBG3_HUMAN	97 (97)	0.283	1
Nonsense Mediated Decay (NMD) independent of the Exon Junction Complex (EJC)	Reactome	1	NCBP1_HUMAN	97 (106)	0.283	1
Glycerophospholipid metabolism - Homo sapiens (human)	KEGG	1	LYPA2_HUMAN	97 (97)	0.283	1
MyD88:Mal cascade initiated on plasma membrane	Reactome	1	IRAK2_HUMAN	97 (97)	0.283	1
Toll Like Receptor TLR1:TLR2 Cascade	Reactome	1	IRAK2_HUMAN	97 (97)	0.283	1
Toll Like Receptor TLR6:TLR2 Cascade	Reactome	1	IRAK2_HUMAN	97 (97)	0.283	1
Toll Like Receptor 2 (TLR2) Cascade	Reactome	1	IRAK2_HUMAN	97 (97)	0.283	1
Choline metabolism in cancer - Homo sapiens (human)	KEGG	1	S22A1_HUMAN	99 (99)	0.288	1
Potassium Channels	Reactome	1	GBG3_HUMAN	100 (100)	0.291	1
TRIF(TICAM1)-mediated TLR4 signaling	Reactome	1	IRAK2_HUMAN	101 (101)	0.293	1
MyD88-independent TLR4 cascade	Reactome	1	IRAK2_HUMAN	101 (101)	0.293	1
Neural Crest Differentiation	Wikipathways	1	SNAI1_HUMAN	101 (101)	0.293	1
Stimuli-sensing channels	Reactome	1	RYR3_HUMAN	102 (102)	0.296	1
Visual phototransduction	Reactome	1	STRA6_HUMAN	102 (102)	0.296	1
Protein folding	Reactome	1	GBG3_HUMAN	103 (103)	0.298	1
Liver steatosis AOP	Wikipathways	1	HMCS2_HUMAN	103 (103)	0.298	1
ErbB1 downstream signaling	PID	1	PEBP1_HUMAN	106 (107)	0.305	1
Post-translational protein phosphorylation	Reactome	1	ANT3_HUMAN	108 (110)	0.31	1
Nonsense-Mediated Decay (NMD)	Reactome	1	NCBP1_HUMAN	109 (118)	0.312	1
Nonsense Mediated Decay (NMD) enhanced by the Exon Junction Complex (EJC)	Reactome	1	NCBP1_HUMAN	109 (118)	0.312	1
Cholinergic synapse - Homo sapiens (human)	KEGG	1	GBG3_HUMAN	112 (112)	0.32	1
Phase II - Conjugation of compounds	Reactome	1	UGDH_HUMAN	113 (115)	0.322	1
Serotonergic synapse - Homo sapiens (human)	KEGG	1	GBG3_HUMAN	115 (115)	0.327	1
GTP hydrolysis and joining of the 60S ribosomal subunit	Reactome	1	IF2P_HUMAN	116 (126)	0.329	1
Thyroid hormone signaling pathway - Homo sapiens (human)	KEGG	1	MD13L_HUMAN	116 (116)	0.329	1
Golgi-to-ER retrograde transport	Reactome	1	KIF4B_HUMAN	116 (116)	0.329	1
Apoptosis	Reactome	1	OPA1_HUMAN	118 (118)	0.334	1
Neurotrophin signaling pathway - Homo sapiens (human)	KEGG	1	IRAK2_HUMAN	119 (119)	0.336	1
Programmed Cell Death	Reactome	1	OPA1_HUMAN	121 (121)	0.34	1
Vascular smooth muscle contraction - Homo sapiens (human)	KEGG	1	ADA1D_HUMAN	121 (121)	0.34	1
miR-targeted genes in squamous cell - TarBase	Wikipathways	1	ANXA2_HUMAN	122 (158)	0.343	1
Axon guidance	Reactome	2	LYPA2_HUMAN;KIF4B_HUMAN	356 (358)	0.345	1
Cap-dependent Translation Initiation	Reactome	1	IF2P_HUMAN	123 (133)	0.345	1
Eukaryotic Translation Initiation	Reactome	1	IF2P_HUMAN	123 (133)	0.345	1
Lysosome - Homo sapiens (human)	KEGG	1	VPP4_HUMAN	123 (123)	0.345	1
Regulation of Insulin-like Growth Factor (IGF) transport and uptake by Insulin-like Growth Factor Binding Proteins (IGFBPs)	Reactome	1	ANT3_HUMAN	125 (127)	0.349	1
miR-targeted genes in leukocytes - TarBase	Wikipathways	1	ANXA2_HUMAN	126 (154)	0.352	1
Toll Like Receptor 4 (TLR4) Cascade	Reactome	1	IRAK2_HUMAN	127 (127)	0.354	1
Developmental Biology	Reactome	3	LYPA2_HUMAN;KIF4B_HUMAN;MD13L_HUMAN	618 (620)	0.354	1
Relaxin signaling pathway - Homo sapiens (human)	KEGG	1	GBG3_HUMAN	130 (130)	0.361	1
Factors involved in megakaryocyte development and platelet production	Reactome	1	KIF4B_HUMAN	131 (131)	0.363	1
Dopaminergic synapse - Homo sapiens (human)	KEGG	1	GBG3_HUMAN	131 (131)	0.363	1
Cardiac conduction	Reactome	1	RYR3_HUMAN	131 (131)	0.363	1
Oxidative phosphorylation - Homo sapiens (human)	KEGG	1	VPP4_HUMAN	133 (133)	0.367	1
Spliceosome - Homo sapiens (human)	KEGG	1	NCBP1_HUMAN	133 (134)	0.367	1
Regulation of toll-like receptor signaling pathway	Wikipathways	1	IRAK2_HUMAN	139 (143)	0.38	1
NRF2 pathway	Wikipathways	1	PTGR1_HUMAN	142 (142)	0.387	1
Adrenergic signaling in cardiomyocytes - Homo sapiens (human)	KEGG	1	ADA1D_HUMAN	144 (144)	0.391	1
Mesodermal Commitment Pathway	Wikipathways	1	SNAI1_HUMAN	146 (153)	0.395	1
G alpha (i) signalling events	Reactome	2	GBG3_HUMAN;STRA6_HUMAN	399 (400)	0.398	1
Retrograde endocannabinoid signaling - Homo sapiens (human)	KEGG	1	GBG3_HUMAN	148 (148)	0.399	1
Phagosome - Homo sapiens (human)	KEGG	1	VPP4_HUMAN	151 (152)	0.405	1
Oxytocin signaling pathway - Homo sapiens (human)	KEGG	1	RYR3_HUMAN	152 (152)	0.407	1
Neurotransmitter receptors and postsynaptic signal transmission	Reactome	1	GBG3_HUMAN	153 (153)	0.41	1
Toll-Like Receptors Cascades	Reactome	1	IRAK2_HUMAN	154 (154)	0.412	1
Epithelial to mesenchymal transition in colorectal cancer	Wikipathways	1	SNAI1_HUMAN	159 (160)	0.422	1
Insulin Signaling	Wikipathways	1	RAD_HUMAN	160 (160)	0.424	1
EGF-EGFR Signaling Pathway	Wikipathways	1	PEBP1_HUMAN	162 (162)	0.428	1
cGMP-PKG signaling pathway - Homo sapiens (human)	KEGG	1	ADA1D_HUMAN	163 (163)	0.43	1
Chemokine signaling pathway	Wikipathways	1	GBG3_HUMAN	165 (165)	0.434	1
Alzheimer disease - Homo sapiens (human)	KEGG	1	RYR3_HUMAN	171 (171)	0.445	1
The citric acid (TCA) cycle and respiratory electron transport	Reactome	1	GLO2_HUMAN	173 (173)	0.449	1
mRNA Splicing - Major Pathway	Reactome	1	NCBP1_HUMAN	178 (178)	0.459	1
Metapathway biotransformation Phase I and II	Wikipathways	1	C27C1_HUMAN	184 (186)	0.47	1
Ras Signaling	Wikipathways	1	GBG3_HUMAN	184 (184)	0.47	1
IL-7 signaling	INOH	1	IRAK2_HUMAN	185 (185)	0.472	1
EPO signaling	INOH	1	IRAK2_HUMAN	186 (186)	0.473	1
Kaposi sarcoma-associated herpesvirus infection - Homo sapiens (human)	KEGG	1	GBG3_HUMAN	186 (186)	0.473	1
mRNA Splicing	Reactome	1	NCBP1_HUMAN	186 (186)	0.473	1
Intra-Golgi and retrograde Golgi-to-ER traffic	Reactome	1	KIF4B_HUMAN	186 (186)	0.473	1
Fatty acid metabolism	Reactome	1	PTGR1_HUMAN	187 (189)	0.475	1
GPCR ligand binding	Reactome	2	GBG3_HUMAN;ADA1D_HUMAN	465 (466)	0.475	1
VEGF	INOH	1	IRAK2_HUMAN	188 (188)	0.477	1
Chemokine signaling pathway - Homo sapiens (human)	KEGG	1	GBG3_HUMAN	189 (189)	0.479	1
Huntington disease - Homo sapiens (human)	KEGG	1	DYH10_HUMAN	193 (193)	0.486	1
RAF/MAP kinase cascade	Reactome	1	PEBP1_HUMAN	196 (197)	0.491	1
cAMP signaling pathway - Homo sapiens (human)	KEGG	1	NMD3A_HUMAN	199 (199)	0.497	1
Innate Immune System	Reactome	4	IRAK2_HUMAN;VPP4_HUMAN;ANXA2_HUMAN;DEOC_HUMAN	1067 (1077)	0.501	1
Neutrophil degranulation	Reactome	2	ANXA2_HUMAN;DEOC_HUMAN	488 (490)	0.501	1
MAPK1/MAPK3 signaling	Reactome	1	PEBP1_HUMAN	202 (203)	0.502	1
Human immunodeficiency virus 1 infection - Homo sapiens (human)	KEGG	1	GBG3_HUMAN	212 (212)	0.519	1
Ciliary landscape	Wikipathways	1	IF2P_HUMAN	213 (213)	0.521	1
Cell surface interactions at the vascular wall	Reactome	1	PSG3_HUMAN	213 (219)	0.521	1
PIP3 activates AKT signaling	Reactome	1	SNAI1_HUMAN	214 (214)	0.522	1
Purine metabolism	EHMN	1	VPP4_HUMAN	223 (223)	0.537	1
Human cytomegalovirus infection - Homo sapiens (human)	KEGG	1	GBG3_HUMAN	225 (225)	0.54	1
Biological oxidations	Reactome	1	UGDH_HUMAN	229 (231)	0.547	1
Ras signaling pathway - Homo sapiens (human)	KEGG	1	GBG3_HUMAN	232 (232)	0.551	1
MAPK family signaling cascades	Reactome	1	PEBP1_HUMAN	234 (237)	0.554	1
Processing of Capped Intron-Containing Pre-mRNA	Reactome	1	NCBP1_HUMAN	240 (240)	0.564	1
TCR	NetPath	1	ANXA2_HUMAN	241 (245)	0.565	1
SLC-mediated transmembrane transport	Reactome	1	S22A1_HUMAN	244 (245)	0.57	1
Intracellular signaling by second messengers	Reactome	1	SNAI1_HUMAN	245 (245)	0.571	1
Diseases of signal transduction	Reactome	1	PEBP1_HUMAN	248 (248)	0.576	1
Signaling by Interleukins	Reactome	1	IRAK2_HUMAN	254 (254)	0.584	1
Platelet activation_ signaling and aggregation	Reactome	1	GBG3_HUMAN	259 (260)	0.592	1
Metabolism of RNA	Reactome	2	SPT5H_HUMAN;NCBP1_HUMAN	577 (586)	0.593	1
GPCRs_ Class A Rhodopsin-like	Wikipathways	1	ADA1D_HUMAN	260 (261)	0.593	1
Antigen processing: Ubiquitination & Proteasome degradation	Reactome	1	HECD2_HUMAN	261 (264)	0.595	1
Metabolism of carbohydrates	Reactome	1	DEOC_HUMAN	263 (264)	0.597	1
miR-targeted genes in epithelium - TarBase	Wikipathways	1	ANXA2_HUMAN	267 (333)	0.603	1
Chromatin organization	Reactome	1	SETD6_HUMAN	271 (272)	0.608	1
Chromatin modifying enzymes	Reactome	1	SETD6_HUMAN	271 (272)	0.608	1
RNA Polymerase II Transcription	Reactome	4	ZN75D_HUMAN;SPT5H_HUMAN;NCBP1_HUMAN;ZN710_HUMAN	1223 (1236)	0.612	1
Signaling by WNT	Reactome	1	GBG3_HUMAN	277 (278)	0.617	1
Vesicle-mediated transport	Reactome	2	KIF4B_HUMAN;SCAR5_HUMAN	620 (620)	0.633	1
Translation	Reactome	1	IF2P_HUMAN	299 (310)	0.645	1
Focal Adhesion-PI3K-Akt-mTOR-signaling pathway	Wikipathways	1	GBG3_HUMAN	302 (302)	0.649	1
JAK STAT pathway and regulation	INOH	1	IRAK2_HUMAN	310 (310)	0.658	1
Nuclear Receptors Meta-Pathway	Wikipathways	1	PTGR1_HUMAN	315 (316)	0.664	1
Metabolism of lipids	Reactome	2	PTGR1_HUMAN;HMCS2_HUMAN	660 (664)	0.667	1
Class I MHC mediated antigen processing & presentation	Reactome	1	HECD2_HUMAN	321 (324)	0.671	1
Metabolism of amino acids and derivatives	Reactome	1	CRNS1_HUMAN	330 (342)	0.682	1
Class A/1 (Rhodopsin-like receptors)	Reactome	1	ADA1D_HUMAN	330 (330)	0.682	1
Human papillomavirus infection - Homo sapiens (human)	KEGG	1	VPP4_HUMAN	339 (339)	0.692	1
PI3K-Akt Signaling Pathway	Wikipathways	1	GBG3_HUMAN	339 (340)	0.692	1
Gene expression (Transcription)	Reactome	4	ZN75D_HUMAN;SPT5H_HUMAN;NCBP1_HUMAN;ZN710_HUMAN	1360 (1373)	0.697	1
Signal Transduction	Reactome	8	GBG3_HUMAN;PCSK5_HUMAN;PEBP1_HUMAN;NCBP1_HUMAN;ADA1D_HUMAN;SNAI1_HUMAN;VPP4_HUMAN;STRA6_HUMAN	2634 (2647)	0.704	1
PI3K-Akt signaling pathway - Homo sapiens (human)	KEGG	1	GBG3_HUMAN	353 (354)	0.706	1
Transcriptional Regulation by TP53	Reactome	1	SPT5H_HUMAN	372 (374)	0.725	1
Generic Transcription Pathway	Reactome	3	ZN75D_HUMAN;SPT5H_HUMAN;ZN710_HUMAN	1101 (1107)	0.739	1
miR-targeted genes in lymphocytes - TarBase	Wikipathways	1	ANXA2_HUMAN	409 (489)	0.759	1
Immune System	Reactome	5	IRAK2_HUMAN;VPP4_HUMAN;HECD2_HUMAN;ANXA2_HUMAN;DEOC_HUMAN	1825 (1840)	0.767	1
GPCR downstream signalling	Reactome	3	GBG3_HUMAN;ADA1D_HUMAN;STRA6_HUMAN	1172 (1176)	0.777	1
Cytokine Signaling in Immune system	Reactome	1	IRAK2_HUMAN	458 (458)	0.797	1
Signaling by GPCR	Reactome	3	GBG3_HUMAN;ADA1D_HUMAN;STRA6_HUMAN	1235 (1240)	0.808	1
Pathways in cancer - Homo sapiens (human)	KEGG	1	GBG3_HUMAN	525 (526)	0.84	1
G alpha (s) signalling events	Reactome	1	GBG3_HUMAN	581 (583)	0.869	1
Membrane Trafficking	Reactome	1	KIF4B_HUMAN	582 (582)	0.87	1
Adaptive Immune System	Reactome	1	HECD2_HUMAN	722 (732)	0.922	1
Metabolism of proteins	Reactome	3	GBG3_HUMAN;IF2P_HUMAN;ANT3_HUMAN	1991 (2008)	0.975	1
Post-translational protein modification	Reactome	1	ANT3_HUMAN	1377 (1383)	0.993	1
