## Supplementary material for "Primary human chondrocytes respond to compression with plasma membrane receptors and by microtubule activation: a phosphoproteomic study": Pathway Enrichment Results: o_output.csv

pathway_name	pathway_source	num_overlapping_genes	overlapping_genes	num_all_pathway_genes	P_genes	Q_genes
Urokinase-type plasminogen activator (uPA) and uPAR-mediated signaling	PID	3	DOCK1_HUMAN;FIBG_HUMAN;LRP1_HUMAN	44 (44)	0.000167	0.768	0.0005	100
acetyl-CoA biosynthesis from citrate	HumanCyc	1	ACLY_HUMAN	1 (1)	0.00246	1
Translocation of GLUT4 to the plasma membrane	Reactome	2	TBCD4_HUMAN;MYO5A_HUMAN	32 (32)	0.00278	1
Vesicle-mediated transport	Reactome	6	LRP1_HUMAN;MYO5A_HUMAN;VP37B_HUMAN;SPTN1_HUMAN;TBCD4_HUMAN;FRIH_HUMAN	620 (620)	0.00358	1
Hedgehog _on_ state	Reactome	2	PTC1_HUMAN;EFCB7_HUMAN	38 (39)	0.00391	1
Binding and Uptake of Ligands by Scavenger Receptors	Reactome	2	LRP1_HUMAN;FRIH_HUMAN	41 (41)	0.00454	1
Hedgehog _off_ state	Wikipathways	1	PTC1_HUMAN	3 (3)	0.00737	1
Axon guidance	Reactome	4	MYH14_HUMAN;DOCK1_HUMAN;SPTN1_HUMAN;EPHB1_HUMAN	356 (358)	0.0108	1
Estrogen biosynthesis	Reactome	1	AK1BF_HUMAN	5 (5)	0.0123	1
glycine betaine degradation	HumanCyc	1	M2GD_HUMAN	5 (5)	0.0123	1
citrulline-nitric oxide cycle	HumanCyc	1	NOS1_HUMAN	5 (5)	0.0123	1
Hedgehog _on_ state	Wikipathways	1	PTC1_HUMAN	5 (5)	0.0123	1
Membrane Trafficking	Reactome	5	VP37B_HUMAN;TBCD4_HUMAN;MYO5A_HUMAN;SPTN1_HUMAN;FRIH_HUMAN	582 (582)	0.013	1
Innate Immune System	Reactome	7	DOCK1_HUMAN;SO4C1_HUMAN;NOS1_HUMAN;ACLY_HUMAN;SPTN1_HUMAN;FIBG_HUMAN;FRIH_HUMAN	1067 (1077)	0.0133	1
EPH-Ephrin signaling	Reactome	2	MYH14_HUMAN;EPHB1_HUMAN	74 (74)	0.0142	1
histidine degradation	HumanCyc	1	HUTI_HUMAN	6 (6)	0.0147	1
Glypican 3 network	PID	1	PTC1_HUMAN	6 (6)	0.0147	1
Choline catabolism	Reactome	1	M2GD_HUMAN	6 (6)	0.0147	1
Alzheimers Disease	Wikipathways	2	NOS1_HUMAN;LRP1_HUMAN	79 (145)	0.0161	1
Signaling by Hedgehog	Reactome	2	PTC1_HUMAN;EFCB7_HUMAN	81 (82)	0.0169	1
GLI proteins bind promoters of Hh responsive genes to promote transcription	Reactome	1	PTC1_HUMAN	7 (7)	0.0171	1
superpathway of choline degradation to L-serine	HumanCyc	1	M2GD_HUMAN	7 (7)	0.0171	1
Chemical Compounds to monitor Proteins	Wikipathways	1	BRDT_HUMAN	7 (7)	0.0171	1
Histidine catabolism	Reactome	1	HUTI_HUMAN	8 (8)	0.0195	1
sumoylation as a mechanism to modulate ctbp-dependent gene responses	BioCarta	1	NOS1_HUMAN	8 (8)	0.0195	1
Effects of Nitric Oxide	Wikipathways	1	NOS1_HUMAN	8 (8)	0.0195	1
Ligand-receptor interactions	Reactome	1	PTC1_HUMAN	8 (8)	0.0195	1
Hemostasis	Reactome	5	FIBG_HUMAN;DOCK1_HUMAN;NOS1_HUMAN;EHD3_HUMAN;PICK1_HUMAN	662 (668)	0.0216	1
sonic hedgehog receptor ptc1 regulates cell cycle	BioCarta	1	PTC1_HUMAN	9 (9)	0.022	1
Transfer of Acetyl Groups into Mitochondria	SMPDB	1	ACLY_HUMAN	9 (9)	0.022	1
Activation of SMO	Reactome	1	EFCB7_HUMAN	10 (10)	0.0244	1
Visual phototransduction	Reactome	2	ABCA4_HUMAN;LRP1_HUMAN	102 (102)	0.026	1
Serotonin Transporter Activity	Wikipathways	1	NOS1_HUMAN	11 (11)	0.0268	1
Caspase-mediated cleavage of cytoskeletal proteins	Reactome	1	SPTN1_HUMAN	12 (12)	0.0292	1
Transport of organic anions	Reactome	1	SO4C1_HUMAN	12 (12)	0.0292	1
Scavenging of heme from plasma	Reactome	1	LRP1_HUMAN	12 (12)	0.0292	1
Iron metabolism in placenta	Wikipathways	1	FRIH_HUMAN	12 (12)	0.0292	1
Neutrophil degranulation	Reactome	4	SPTN1_HUMAN;FRIH_HUMAN;SO4C1_HUMAN;ACLY_HUMAN	488 (490)	0.0307	1
extrinsic prothrombin activation pathway	BioCarta	1	FIBG_HUMAN	13 (13)	0.0316	1
sarcosine oncometabolite pathway	SMPDB	1	M2GD_HUMAN	13 (13)	0.0316	1
EDA Signalling in Hair Follicle Development	Wikipathways	1	PTC1_HUMAN	13 (13)	0.0316	1
fibrinolysis pathway	BioCarta	1	FIBG_HUMAN	14 (14)	0.034	1
Membrane binding and targetting of GAG proteins	Reactome	1	VP37B_HUMAN	14 (14)	0.034	1
Synthesis And Processing Of GAG_ GAGPOL Polyproteins	Reactome	1	VP37B_HUMAN	14 (14)	0.034	1
PTK6 Regulates RHO GTPases_ RAS GTPase and MAP kinases	Reactome	1	DOCK1_HUMAN	14 (14)	0.034	1
GRB2:SOS provides linkage to MAPK signaling for Integrins	Reactome	1	FIBG_HUMAN	15 (15)	0.0363	1
p130Cas linkage to MAPK signaling for integrins	Reactome	1	FIBG_HUMAN	15 (15)	0.0363	1
EPHA-mediated growth cone collapse	Reactome	1	MYH14_HUMAN	15 (15)	0.0363	1
DCC mediated attractive signaling	Reactome	1	DOCK1_HUMAN	15 (15)	0.0363	1
Histidine Metabolism	SMPDB	1	HUTI_HUMAN	15 (15)	0.0363	1
Histidinemia	SMPDB	1	HUTI_HUMAN	15 (15)	0.0363	1
Quercetin and Nf-kB- AP-1 Induced Cell Apoptosis	Wikipathways	1	NOS1_HUMAN	15 (15)	0.0363	1
Hedgehog Signaling Pathway	Wikipathways	1	PTC1_HUMAN	16 (16)	0.0387	1
Assembly Of The HIV Virion	Reactome	1	VP37B_HUMAN	16 (17)	0.0387	1
TCA Cycle and Deficiency of Pyruvate Dehydrogenase complex (PDHc)	Wikipathways	1	ACLY_HUMAN	16 (16)	0.0387	1
Regulation of TLR by endogenous ligand	Reactome	1	FIBG_HUMAN	16 (16)	0.0387	1
Synthesis of PIPs at the early endosome membrane	Reactome	1	MTMRC_HUMAN	16 (16)	0.0387	1
Factors involved in megakaryocyte development and platelet production	Reactome	2	DOCK1_HUMAN;EHD3_HUMAN	131 (131)	0.0411	1
ucalpain and friends in cell spread	BioCarta	1	SPTN1_HUMAN	17 (17)	0.0411	1
Trafficking of GluR2-containing AMPA receptors	Reactome	1	PICK1_HUMAN	17 (17)	0.0411	1
Regulation of Wnt-B-catenin Signaling by Small Molecule Compounds	Wikipathways	1	LRP1_HUMAN	17 (17)	0.0411	1
Ephrin signaling	Reactome	1	EPHB1_HUMAN	19 (19)	0.0458	1
RHO GTPases Activate ROCKs	Reactome	1	MYH14_HUMAN	19 (19)	0.0458	1
RHO GTPases activate CIT	Reactome	1	MYH14_HUMAN	19 (19)	0.0458	1
nitric oxide signaling pathway	BioCarta	1	NOS1_HUMAN	19 (19)	0.0458	1
Scavenging by Class A Receptors	Reactome	1	FRIH_HUMAN	19 (19)	0.0458	1
HH-Core	Signalink	1	PTC1_HUMAN	19 (19)	0.0458	1
Prolinemia Type II	SMPDB	1	NOS1_HUMAN	20 (20)	0.0482	1
Arginine: Glycine Amidinotransferase Deficiency (AGAT Deficiency)	SMPDB	1	NOS1_HUMAN	20 (20)	0.0482	1
Sema4D induced cell migration and growth-cone collapse	Reactome	1	MYH14_HUMAN	20 (20)	0.0482	1
Alteplase Action Pathway	SMPDB	1	FIBG_HUMAN	20 (20)	0.0482	1
Aminocaproic Acid Action Pathway	SMPDB	1	FIBG_HUMAN	20 (20)	0.0482	1
Tranexamic Acid Action Pathway	SMPDB	1	FIBG_HUMAN	20 (20)	0.0482	1
Urokinase Action Pathway	SMPDB	1	FIBG_HUMAN	20 (20)	0.0482	1
Reteplase Action Pathway	SMPDB	1	FIBG_HUMAN	20 (20)	0.0482	1
Streptokinase Action Pathway	SMPDB	1	FIBG_HUMAN	20 (20)	0.0482	1
Tenecteplase Action Pathway	SMPDB	1	FIBG_HUMAN	20 (20)	0.0482	1
Anistreplase Action Pathway	SMPDB	1	FIBG_HUMAN	20 (20)	0.0482	1
Aprotinin Action Pathway	SMPDB	1	FIBG_HUMAN	20 (20)	0.0482	1
Phenindione Action Pathway	SMPDB	1	FIBG_HUMAN	20 (20)	0.0482	1
Dicoumarol Action Pathway	SMPDB	1	FIBG_HUMAN	20 (20)	0.0482	1
Warfarin Action Pathway	SMPDB	1	FIBG_HUMAN	20 (20)	0.0482	1
Acenocoumarol Action Pathway	SMPDB	1	FIBG_HUMAN	20 (20)	0.0482	1
Hyperornithinemia with gyrate atrophy (HOGA)	SMPDB	1	NOS1_HUMAN	20 (20)	0.0482	1
Creatine deficiency_ guanidinoacetate methyltransferase deficiency	SMPDB	1	NOS1_HUMAN	20 (20)	0.0482	1
L-arginine:glycine amidinotransferase deficiency	SMPDB	1	NOS1_HUMAN	20 (20)	0.0482	1
Hyperornithinemia-hyperammonemia-homocitrullinuria [HHH-syndrome]	SMPDB	1	NOS1_HUMAN	20 (20)	0.0482	1
Guanidinoacetate Methyltransferase Deficiency (GAMT Deficiency)	SMPDB	1	NOS1_HUMAN	20 (20)	0.0482	1
Coagulation	SMPDB	1	FIBG_HUMAN	20 (20)	0.0482	1
Bivalirudin Action Pathway	SMPDB	1	FIBG_HUMAN	20 (20)	0.0482	1
Argatroban Action Pathway	SMPDB	1	FIBG_HUMAN	20 (20)	0.0482	1
Phenprocoumon Action Pathway	SMPDB	1	FIBG_HUMAN	20 (20)	0.0482	1
Dicumarol Action Pathway	SMPDB	1	FIBG_HUMAN	20 (20)	0.0482	1
Ximelagatran Action Pathway	SMPDB	1	FIBG_HUMAN	20 (20)	0.0482	1
Prolidase Deficiency (PD)	SMPDB	1	NOS1_HUMAN	20 (20)	0.0482	1
Arginine and Proline Metabolism	SMPDB	1	NOS1_HUMAN	20 (20)	0.0482	1
Lepirudin Action Pathway	SMPDB	1	FIBG_HUMAN	20 (20)	0.0482	1
Hyperprolinemia Type I	SMPDB	1	NOS1_HUMAN	20 (20)	0.0482	1
Hyperprolinemia Type II	SMPDB	1	NOS1_HUMAN	20 (20)	0.0482	1
Ornithine Aminotransferase Deficiency (OAT Deficiency)	SMPDB	1	NOS1_HUMAN	20 (20)	0.0482	1
Arginine biosynthesis - Homo sapiens (human)	KEGG	1	NOS1_HUMAN	21 (21)	0.0505	1
RHO GTPases activate PAKs	Reactome	1	MYH14_HUMAN	21 (21)	0.0505	1
Ardeparin Action Pathway	SMPDB	1	FIBG_HUMAN	21 (21)	0.0505	1
Heparin Action Pathway	SMPDB	1	FIBG_HUMAN	21 (21)	0.0505	1
Fondaparinux Action Pathway	SMPDB	1	FIBG_HUMAN	21 (21)	0.0505	1
Enoxaparin Action Pathway	SMPDB	1	FIBG_HUMAN	21 (21)	0.0505	1
Lysine degradation	INOH	1	ACLY_HUMAN	22 (22)	0.0529	1
Common Pathway of Fibrin Clot Formation	Reactome	1	FIBG_HUMAN	22 (22)	0.0529	1
The canonical retinoid cycle in rods (twilight vision)	Reactome	1	ABCA4_HUMAN	22 (22)	0.0529	1
Doxorubicin Pathway_ Pharmacokinetics	PharmGKB	1	NOS1_HUMAN	22 (22)	0.0529	1
Fatty Acid Biosynthesis	Wikipathways	1	ACLY_HUMAN	22 (22)	0.0529	1
Dengue-2 Interactions with Blood Clotting Cascade	Wikipathways	1	FIBG_HUMAN	22 (22)	0.0529	1
Histidine metabolism - Homo sapiens (human)	KEGG	1	HUTI_HUMAN	23 (23)	0.0552	1
Signaling events mediated by the Hedgehog family	PID	1	PTC1_HUMAN	23 (23)	0.0552	1
induction of apoptosis through dr3 and dr4/5 death receptors	BioCarta	1	SPTN1_HUMAN	23 (23)	0.0552	1
intrinsic prothrombin activation pathway	BioCarta	1	FIBG_HUMAN	23 (23)	0.0552	1
Doxorubicin Pathway (Cardiomyocyte Cell)_ Pharmacodynamics	PharmGKB	1	NOS1_HUMAN	23 (24)	0.0552	1
Nephrin family interactions	Reactome	1	SPTN1_HUMAN	23 (23)	0.0552	1
Blood Clotting Cascade	Wikipathways	1	FIBG_HUMAN	23 (23)	0.0552	1
Ephrin B reverse signaling	PID	1	EPHB1_HUMAN	24 (24)	0.0575	1
Sema4D in semaphorin signaling	Reactome	1	MYH14_HUMAN	24 (24)	0.0575	1
Hedgehog	NetPath	1	PTC1_HUMAN	25 (25)	0.0599	1
Statin Pathway_ Pharmacodynamics	PharmGKB	1	LRP1_HUMAN	25 (25)	0.0599	1
Nitric oxide stimulates guanylate cyclase	Reactome	1	NOS1_HUMAN	25 (25)	0.0599	1
Developmental Biology	Reactome	4	MYH14_HUMAN;DOCK1_HUMAN;SPTN1_HUMAN;EPHB1_HUMAN	618 (620)	0.0634	1
Integrin alphaIIb beta3 signaling	Reactome	1	FIBG_HUMAN	27 (27)	0.0645	1
Integrin signaling	Reactome	1	FIBG_HUMAN	27 (27)	0.0645	1
3-Phosphoglycerate dehydrogenase deficiency	SMPDB	1	M2GD_HUMAN	27 (27)	0.0645	1
Non Ketotic Hyperglycinemia	SMPDB	1	M2GD_HUMAN	27 (27)	0.0645	1
Glycine and Serine Metabolism	SMPDB	1	M2GD_HUMAN	27 (27)	0.0645	1
Dimethylglycine Dehydrogenase Deficiency	SMPDB	1	M2GD_HUMAN	27 (27)	0.0645	1
Hyperglycinemia_ non-ketotic	SMPDB	1	M2GD_HUMAN	27 (27)	0.0645	1
Dimethylglycine Dehydrogenase Deficiency	SMPDB	1	M2GD_HUMAN	27 (27)	0.0645	1
Sarcosinemia	SMPDB	1	M2GD_HUMAN	27 (27)	0.0645	1
Dihydropyrimidine Dehydrogenase Deficiency (DHPD)	SMPDB	1	M2GD_HUMAN	27 (27)	0.0645	1
Alzheimer disease - Homo sapiens (human)	KEGG	2	NOS1_HUMAN;LRP1_HUMAN	171 (171)	0.066	1
Axon guidance - Homo sapiens (human)	KEGG	2	EPHB1_HUMAN;PTC1_HUMAN	175 (175)	0.0687	1
Statin Pathway	Wikipathways	1	LRP1_HUMAN	29 (31)	0.0691	1
Budding and maturation of HIV virion	Reactome	1	VP37B_HUMAN	29 (30)	0.0691	1
Insulin-mediated glucose transport	PID	1	TBCD4_HUMAN	29 (29)	0.0691	1
Interaction between L1 and Ankyrins	Reactome	1	SPTN1_HUMAN	29 (29)	0.0691	1
RNA Polymerase III Transcription Initiation From Type 3 Promoter	Reactome	1	SNPC4_HUMAN	29 (29)	0.0691	1
Lipid Metabolism Pathway	Wikipathways	1	ACLY_HUMAN	29 (29)	0.0691	1
Citrate cycle (TCA cycle) - Homo sapiens (human)	KEGG	1	ACLY_HUMAN	30 (30)	0.0714	1
Beta2 integrin cell surface interactions	PID	1	FIBG_HUMAN	30 (30)	0.0714	1
amb2 Integrin signaling	PID	1	LRP1_HUMAN	31 (31)	0.0737	1
Trafficking of AMPA receptors	Reactome	1	PICK1_HUMAN	31 (31)	0.0737	1
Glutamate binding_ activation of AMPA receptors and synaptic plasticity	Reactome	1	PICK1_HUMAN	31 (31)	0.0737	1
Gastric Cancer Network 2	Wikipathways	1	CYBP_HUMAN	31 (32)	0.0737	1
Tumor suppressor activity of SMARCB1	Wikipathways	1	PTC1_HUMAN	31 (31)	0.0737	1
Monoamine Transport	Wikipathways	1	NOS1_HUMAN	32 (32)	0.076	1
ROS_ RNS production in phagocytes	Reactome	1	NOS1_HUMAN	32 (32)	0.076	1
Endosomal Sorting Complex Required For Transport (ESCRT)	Reactome	1	VP37B_HUMAN	32 (32)	0.076	1
Citrate cycle	INOH	1	ACLY_HUMAN	32 (32)	0.076	1
Netrin-mediated signaling events	PID	1	DOCK1_HUMAN	33 (33)	0.0783	1
Metabolism of steroid hormones	Reactome	1	AK1BF_HUMAN	33 (33)	0.0783	1
Alpha4 beta1 integrin signaling events	PID	1	DOCK1_HUMAN	34 (34)	0.0805	1
Signaling by high-kinase activity BRAF mutants	Reactome	1	FIBG_HUMAN	34 (34)	0.0805	1
Signaling of Hepatocyte Growth Factor Receptor	Wikipathways	1	DOCK1_HUMAN	34 (34)	0.0805	1
Class I PI3K signaling events mediated by Akt	PID	1	TBCD4_HUMAN	35 (35)	0.0828	1
Amyotrophic lateral sclerosis (ALS)	Wikipathways	1	NOS1_HUMAN	35 (35)	0.0828	1
HGF	INOH	1	DOCK1_HUMAN	35 (35)	0.0828	1
RAF/MAP kinase cascade	Reactome	2	FIBG_HUMAN;SPTN1_HUMAN	196 (197)	0.0836	1
Signaling by RAS mutants	Reactome	1	FIBG_HUMAN	36 (36)	0.0851	1
Focal Adhesion	Wikipathways	2	DOCK1_HUMAN;TENN_HUMAN	198 (198)	0.0851	1
Focal adhesion - Homo sapiens (human)	KEGG	2	DOCK1_HUMAN;TENN_HUMAN	199 (199)	0.0858	1
Platelet Aggregation (Plug Formation)	Reactome	1	FIBG_HUMAN	37 (37)	0.0873	1
Glutaminolysis and Cancer	SMPDB	1	ACLY_HUMAN	37 (37)	0.0873	1
RNA Polymerase III Transcription Initiation	Reactome	1	SNPC4_HUMAN	37 (37)	0.0873	1
MAPK1/MAPK3 signaling	Reactome	2	FIBG_HUMAN;SPTN1_HUMAN	202 (203)	0.088	1
MAP2K and MAPK activation	Reactome	1	FIBG_HUMAN	38 (38)	0.0896	1
Regulation of RAC1 activity	PID	1	DOCK1_HUMAN	38 (39)	0.0896	1
Apoptotic cleavage of cellular proteins	Reactome	1	SPTN1_HUMAN	38 (38)	0.0896	1
Fatty acyl-CoA biosynthesis	Reactome	1	ACLY_HUMAN	38 (38)	0.0896	1
Signaling by moderate kinase activity BRAF mutants	Reactome	1	FIBG_HUMAN	38 (38)	0.0896	1
Paradoxical activation of RAF signaling by kinase inactive BRAF	Reactome	1	FIBG_HUMAN	38 (38)	0.0896	1
EPHB forward signaling	PID	1	EPHB1_HUMAN	39 (39)	0.0918	1
Transport of vitamins_ nucleosides_ and related molecules	Reactome	1	SO4C1_HUMAN	39 (39)	0.0918	1
Formation of Fibrin Clot (Clotting Cascade)	Reactome	1	FIBG_HUMAN	39 (39)	0.0918	1
Ferroptosis	Wikipathways	1	FRIH_HUMAN	40 (40)	0.0941	1
Glycine_ serine and threonine metabolism - Homo sapiens (human)	KEGG	1	M2GD_HUMAN	40 (40)	0.0941	1
Ferroptosis - Homo sapiens (human)	KEGG	1	FRIH_HUMAN	40 (40)	0.0941	1
Ciliary landscape	Wikipathways	2	TBCD4_HUMAN;EHD3_HUMAN	213 (213)	0.0963	1
Regulation of actin cytoskeleton - Homo sapiens (human)	KEGG	2	MYH14_HUMAN;DOCK1_HUMAN	213 (213)	0.0963	1
Glycine Serine metabolism	INOH	1	M2GD_HUMAN	41 (41)	0.0963	1
Netrin-1 signaling	Reactome	1	DOCK1_HUMAN	41 (41)	0.0963	1
Metabolic reprogramming in colon cancer	Wikipathways	1	ACLY_HUMAN	42 (42)	0.0986	1
RNA Polymerase III Abortive And Retractive Initiation	Reactome	1	SNPC4_HUMAN	42 (42)	0.0986	1
RNA Polymerase III Transcription	Reactome	1	SNPC4_HUMAN	42 (42)	0.0986	1
Hair Follicle Development- Induction (Part 1 of 3)	Wikipathways	1	PTC1_HUMAN	42 (42)	0.0986	1
Fas Ligand (FasL) pathway and Stress induction of Heat Shock Proteins (HSP) regulation	Wikipathways	1	SPTN1_HUMAN	42 (43)	0.0986	1
Hedgehog Signaling Pathway	Wikipathways	1	PTC1_HUMAN	43 (43)	0.101	1
Hedgehog _off_ state	Reactome	1	PTC1_HUMAN	43 (44)	0.101	1
Steroid hormones	Reactome	1	AK1BF_HUMAN	43 (43)	0.101	1
Beta3 integrin cell surface interactions	PID	1	FIBG_HUMAN	44 (44)	0.103	1
ABC transporters - Homo sapiens (human)	KEGG	1	ABCA4_HUMAN	44 (44)	0.103	1
Retinoid metabolism and transport	Reactome	1	LRP1_HUMAN	45 (45)	0.105	1
ATM Signaling Network in Development and Disease	Wikipathways	1	BRE1B_HUMAN	45 (46)	0.105	1
IL6-mediated signaling events	PID	1	FIBG_HUMAN	47 (47)	0.11	1
Hedgehog signaling pathway - Homo sapiens (human)	KEGG	1	PTC1_HUMAN	47 (47)	0.11	1
NO-cGMP-PKG mediated Neuroprotection	Wikipathways	1	NOS1_HUMAN	47 (47)	0.11	1
Histidine_ lysine_ phenylalanine_ tyrosine_ proline and tryptophan catabolism	Reactome	1	HUTI_HUMAN	48 (49)	0.112	1
Hedgehog signaling events mediated by Gli proteins	PID	1	PTC1_HUMAN	48 (48)	0.112	1
MAPK family signaling cascades	Reactome	2	FIBG_HUMAN;SPTN1_HUMAN	234 (237)	0.113	1
Arginine and proline metabolism - Homo sapiens (human)	KEGG	1	NOS1_HUMAN	49 (50)	0.114	1
Metabolism of fat-soluble vitamins	Reactome	1	LRP1_HUMAN	49 (49)	0.114	1
Platelet Aggregation Inhibitor Pathway_ Pharmacodynamics	PharmGKB	1	FIBG_HUMAN	49 (49)	0.114	1
Malaria - Homo sapiens (human)	KEGG	1	LRP1_HUMAN	49 (49)	0.114	1
Cholesterol metabolism - Homo sapiens (human)	KEGG	1	LRP1_HUMAN	50 (50)	0.116	1
Amyotrophic lateral sclerosis (ALS) - Homo sapiens (human)	KEGG	1	NOS1_HUMAN	51 (51)	0.118	1
Mineral absorption - Homo sapiens (human)	KEGG	1	FRIH_HUMAN	51 (51)	0.118	1
Apoptotic execution phase	Reactome	1	SPTN1_HUMAN	52 (52)	0.121	1
Ion homeostasis	Reactome	1	NOS1_HUMAN	52 (52)	0.121	1
mRNA Splicing - Minor Pathway	Reactome	1	RBM40_HUMAN	52 (52)	0.121	1
One carbon metabolism and related pathways	Wikipathways	1	M2GD_HUMAN	52 (52)	0.121	1
Phosphodiesterases in neuronal function	Wikipathways	1	NOS1_HUMAN	52 (52)	0.121	1
Endocytosis - Homo sapiens (human)	KEGG	2	VP37B_HUMAN;EHD3_HUMAN	244 (244)	0.121	1
hiv-1 nef: negative effector of fas and tnf	BioCarta	1	SPTN1_HUMAN	53 (53)	0.123	1
Arginine Proline metabolism	INOH	1	NOS1_HUMAN	54 (55)	0.125	1
Signaling by PTK6	Reactome	1	DOCK1_HUMAN	54 (54)	0.125	1
Signaling by Non-Receptor Tyrosine Kinases	Reactome	1	DOCK1_HUMAN	54 (54)	0.125	1
Formation of the ternary complex_ and subsequently_ the 43S complex	Reactome	1	EIF3L_HUMAN	55 (61)	0.127	1
Staphylococcus aureus infection - Homo sapiens (human)	KEGG	1	FIBG_HUMAN	55 (56)	0.127	1
Golgi Associated Vesicle Biogenesis	Reactome	1	FRIH_HUMAN	56 (56)	0.129	1
ECM proteoglycans	Reactome	1	TENN_HUMAN	56 (57)	0.129	1
Caspase Cascade in Apoptosis	PID	1	SPTN1_HUMAN	57 (57)	0.131	1
Iron uptake and transport	Reactome	1	FRIH_HUMAN	58 (58)	0.134	1
Signaling by BRAF and RAF fusions	Reactome	1	FIBG_HUMAN	58 (58)	0.134	1
ABC-family proteins mediated transport	Reactome	1	ABCA4_HUMAN	59 (59)	0.136	1
E3 ubiquitin ligases ubiquitinate target proteins	Reactome	1	BRE1B_HUMAN	59 (59)	0.136	1
NCAM signaling for neurite out-growth	Reactome	1	SPTN1_HUMAN	59 (59)	0.136	1
Long-term depression - Homo sapiens (human)	KEGG	1	NOS1_HUMAN	60 (60)	0.138	1
Oncogenic MAPK signaling	Reactome	1	FIBG_HUMAN	61 (61)	0.14	1
Translation initiation complex formation	Reactome	1	EIF3L_HUMAN	62 (68)	0.142	1
Ribosomal scanning and start codon recognition	Reactome	1	EIF3L_HUMAN	62 (68)	0.142	1
Signaling events mediated by focal adhesion kinase	PID	1	DOCK1_HUMAN	62 (62)	0.142	1
Endochondral Ossification	Wikipathways	1	PTC1_HUMAN	63 (63)	0.144	1
Activation of the mRNA upon binding of the cap-binding complex and eIFs_ and subsequent binding to 43S	Reactome	1	EIF3L_HUMAN	63 (69)	0.144	1
Neurotrophic factor-mediated Trk receptor signaling	PID	1	DOCK1_HUMAN	63 (63)	0.144	1
Basal cell carcinoma - Homo sapiens (human)	KEGG	1	PTC1_HUMAN	63 (63)	0.144	1
Semaphorin interactions	Reactome	1	MYH14_HUMAN	64 (64)	0.146	1
Association Between Physico-Chemical Features and Toxicity Associated Pathways	Wikipathways	1	NOS1_HUMAN	64 (65)	0.146	1
Validated targets of C-MYC transcriptional repression	PID	1	FRIH_HUMAN	65 (74)	0.148	1
Shigellosis - Homo sapiens (human)	KEGG	1	DOCK1_HUMAN	65 (65)	0.148	1
Integrin cell surface interactions	Reactome	1	FIBG_HUMAN	66 (67)	0.151	1
Beta1 integrin cell surface interactions	PID	1	FIBG_HUMAN	66 (66)	0.151	1
Immune System	Reactome	7	DOCK1_HUMAN;SO4C1_HUMAN;NOS1_HUMAN;ACLY_HUMAN;SPTN1_HUMAN;FIBG_HUMAN;FRIH_HUMAN	1825 (1840)	0.152	1
Sterol Regulatory Element-Binding Proteins (SREBP) signalling	Wikipathways	1	ACLY_HUMAN	68 (68)	0.155	1
RAC1-PAK1-p38-MMP2 Pathway	Wikipathways	1	NOS1_HUMAN	68 (68)	0.155	1
Wnt	NetPath	1	LRP1_HUMAN	68 (69)	0.155	1
RNA polymerase II transcribes snRNA genes	Reactome	1	SNPC4_HUMAN	70 (77)	0.159	1
Androgen Receptor Network in Prostate Cancer	Wikipathways	1	DOCK1_HUMAN	71 (72)	0.161	1
Extracellular matrix organization	Reactome	2	FIBG_HUMAN;TENN_HUMAN	293 (294)	0.162	1
Clathrin derived vesicle budding	Reactome	1	FRIH_HUMAN	72 (72)	0.163	1
trans-Golgi Network Vesicle Budding	Reactome	1	FRIH_HUMAN	72 (72)	0.163	1
Hedgehog	INOH	1	PTC1_HUMAN	72 (72)	0.163	1
Bacterial invasion of epithelial cells - Homo sapiens (human)	KEGG	1	DOCK1_HUMAN	74 (74)	0.167	1
Focal Adhesion-PI3K-Akt-mTOR-signaling pathway	Wikipathways	2	NOS1_HUMAN;TENN_HUMAN	302 (302)	0.17	1
Glycine_ serine_ alanine and threonine metabolism	EHMN	1	M2GD_HUMAN	78 (78)	0.175	1
Methionine and cysteine metabolism	EHMN	1	FRIH_HUMAN	78 (78)	0.175	1
Complement and coagulation cascades - Homo sapiens (human)	KEGG	1	FIBG_HUMAN	79 (79)	0.178	1
Protein ubiquitination	Reactome	1	BRE1B_HUMAN	79 (80)	0.178	1
Glucocorticoid receptor regulatory network	PID	1	FIBG_HUMAN	80 (80)	0.18	1
ECM-receptor interaction - Homo sapiens (human)	KEGG	1	TENN_HUMAN	82 (82)	0.184	1
COPI-mediated anterograde transport	Reactome	1	SPTN1_HUMAN	83 (83)	0.186	1
PI Metabolism	Reactome	1	MTMRC_HUMAN	84 (84)	0.188	1
Pathways in clear cell renal cell carcinoma	Wikipathways	1	ACLY_HUMAN	85 (86)	0.19	1
Salmonella infection - Homo sapiens (human)	KEGG	1	MYH14_HUMAN	86 (86)	0.192	1
Metabolism of amino acids and derivatives	Reactome	2	HUTI_HUMAN;M2GD_HUMAN	330 (342)	0.195	1
Platelet homeostasis	Reactome	1	NOS1_HUMAN	89 (89)	0.198	1
Salivary secretion - Homo sapiens (human)	KEGG	1	NOS1_HUMAN	90 (90)	0.2	1
Amino Acid metabolism	Wikipathways	1	ACLY_HUMAN	91 (91)	0.202	1
VEGFA-VEGFR2 Pathway	Reactome	1	DOCK1_HUMAN	92 (92)	0.204	1
Human Complement System	Wikipathways	1	FIBG_HUMAN	92 (92)	0.204	1
Class B/2 (Secretin family receptors)	Reactome	1	PTC1_HUMAN	95 (96)	0.21	1
Circadian entrainment - Homo sapiens (human)	KEGG	1	NOS1_HUMAN	96 (96)	0.212	1
RHO GTPases activate PKNs	Reactome	1	MYH14_HUMAN	96 (96)	0.212	1
Signaling by VEGF	Reactome	1	DOCK1_HUMAN	100 (100)	0.219	1
Integrin-mediated Cell Adhesion	Wikipathways	1	DOCK1_HUMAN	100 (101)	0.219	1
Metabolism of lipids	Reactome	3	MTMRC_HUMAN;AK1BF_HUMAN;ACLY_HUMAN	660 (664)	0.22	1
L1CAM interactions	Reactome	1	SPTN1_HUMAN	101 (103)	0.221	1
Transport of small molecules	Reactome	3	ABCA4_HUMAN;SO4C1_HUMAN;FRIH_HUMAN	665 (666)	0.224	1
Liver steatosis AOP	Wikipathways	1	ACLY_HUMAN	103 (103)	0.225	1
Formation of a pool of free 40S subunits	Reactome	1	EIF3L_HUMAN	105 (115)	0.229	1
Insulin resistance - Homo sapiens (human)	KEGG	1	TBCD4_HUMAN	107 (107)	0.233	1
Post-translational protein phosphorylation	Reactome	1	FIBG_HUMAN	108 (110)	0.235	1
L13a-mediated translational silencing of Ceruloplasmin expression	Reactome	1	EIF3L_HUMAN	115 (125)	0.248	1
Spinal Cord Injury	Wikipathways	1	NOS1_HUMAN	115 (117)	0.248	1
GTP hydrolysis and joining of the 60S ribosomal subunit	Reactome	1	EIF3L_HUMAN	116 (126)	0.25	1
Thyroid hormone signaling pathway - Homo sapiens (human)	KEGG	1	TBCD4_HUMAN	116 (116)	0.25	1
Apoptosis	Reactome	1	SPTN1_HUMAN	118 (118)	0.254	1
G alpha (i) signalling events	Reactome	2	ABCA4_HUMAN;LRP1_HUMAN	399 (400)	0.258	1
Programmed Cell Death	Reactome	1	SPTN1_HUMAN	121 (121)	0.259	1
Cap-dependent Translation Initiation	Reactome	1	EIF3L_HUMAN	123 (133)	0.263	1
Eukaryotic Translation Initiation	Reactome	1	EIF3L_HUMAN	123 (133)	0.263	1
Platelet activation - Homo sapiens (human)	KEGG	1	FIBG_HUMAN	123 (123)	0.263	1
Cell-Cell communication	Reactome	1	SPTN1_HUMAN	123 (124)	0.263	1
Integrin	INOH	1	DOCK1_HUMAN	124 (124)	0.265	1
Regulation of Insulin-like Growth Factor (IGF) transport and uptake by Insulin-like Growth Factor Binding Proteins (IGFBPs)	Reactome	1	FIBG_HUMAN	125 (127)	0.266	1
PDGFR-beta signaling pathway	PID	1	LRP1_HUMAN	127 (127)	0.27	1
Metabolism of steroids	Reactome	1	AK1BF_HUMAN	127 (127)	0.27	1
Platelet degranulation	Reactome	1	FIBG_HUMAN	128 (129)	0.272	1
Relaxin signaling pathway - Homo sapiens (human)	KEGG	1	NOS1_HUMAN	130 (130)	0.276	1
Cardiac conduction	Reactome	1	NOS1_HUMAN	131 (131)	0.277	1
Response to elevated platelet cytosolic Ca2+	Reactome	1	FIBG_HUMAN	133 (134)	0.281	1
Regulation of actin dynamics for phagocytic cup formation	Reactome	1	DOCK1_HUMAN	136 (141)	0.286	1
Apoptosis - Homo sapiens (human)	KEGG	1	SPTN1_HUMAN	136 (136)	0.286	1
Apelin signaling pathway - Homo sapiens (human)	KEGG	1	NOS1_HUMAN	137 (137)	0.288	1
ER to Golgi Anterograde Transport	Reactome	1	SPTN1_HUMAN	137 (137)	0.288	1
Late Phase of HIV Life Cycle	Reactome	1	VP37B_HUMAN	141 (143)	0.295	1
NRF2 pathway	Wikipathways	1	FRIH_HUMAN	142 (142)	0.297	1
Regulation of Actin Cytoskeleton	Wikipathways	1	DOCK1_HUMAN	149 (151)	0.309	1
Wnt signaling pathway - Homo sapiens (human)	KEGG	1	CYBP_HUMAN	149 (149)	0.309	1
EGFR1	NetPath	2	DOCK1_HUMAN;EPHB1_HUMAN	455 (457)	0.309	1
MicroRNAs in cancer - Homo sapiens (human)	KEGG	1	TENN_HUMAN	150 (299)	0.311	1
Phagosome - Homo sapiens (human)	KEGG	1	NOS1_HUMAN	151 (152)	0.312	1
Signal Transduction	Reactome	8	DOCK1_HUMAN;LRP1_HUMAN;EFCB7_HUMAN;MYH14_HUMAN;SPTN1_HUMAN;ABCA4_HUMAN;FIBG_HUMAN;PTC1_HUMAN	2634 (2647)	0.315	1
Neurotransmitter receptors and postsynaptic signal transmission	Reactome	1	PICK1_HUMAN	153 (153)	0.316	1
HIV Life Cycle	Reactome	1	VP37B_HUMAN	154 (156)	0.318	1
Toll-Like Receptors Cascades	Reactome	1	FIBG_HUMAN	154 (154)	0.318	1
Fcgamma receptor (FCGR) dependent phagocytosis	Reactome	1	DOCK1_HUMAN	154 (159)	0.318	1
Myometrial Relaxation and Contraction Pathways	Wikipathways	1	NOS1_HUMAN	155 (155)	0.319	1
Insulin Signaling	Wikipathways	1	TBCD4_HUMAN	160 (160)	0.328	1
Necroptosis - Homo sapiens (human)	KEGG	1	FRIH_HUMAN	162 (162)	0.331	1
Transport to the Golgi and subsequent modification	Reactome	1	SPTN1_HUMAN	168 (168)	0.341	1
Tight junction - Homo sapiens (human)	KEGG	1	MYH14_HUMAN	170 (170)	0.344	1
Metabolism	Reactome	6	HUTI_HUMAN;AK1BF_HUMAN;LRP1_HUMAN;M2GD_HUMAN;ACLY_HUMAN;MTMRC_HUMAN	1954 (1972)	0.348	1
Disease	Reactome	2	VP37B_HUMAN;FIBG_HUMAN	508 (510)	0.358	1
Metabolism of vitamins and cofactors	Reactome	1	LRP1_HUMAN	180 (181)	0.361	1
Calcium signaling pathway - Homo sapiens (human)	KEGG	1	NOS1_HUMAN	185 (186)	0.368	1
mRNA Splicing	Reactome	1	RBM40_HUMAN	186 (186)	0.37	1
Fatty acid metabolism	Reactome	1	ACLY_HUMAN	187 (189)	0.372	1
HIV Infection	Reactome	1	VP37B_HUMAN	195 (197)	0.384	1
Muscle contraction	Reactome	1	NOS1_HUMAN	195 (195)	0.384	1
Proteoglycans in cancer - Homo sapiens (human)	KEGG	1	PTC1_HUMAN	198 (201)	0.389	1
cAMP signaling pathway - Homo sapiens (human)	KEGG	1	PTC1_HUMAN	199 (199)	0.39	1
Cell surface interactions at the vascular wall	Reactome	1	PICK1_HUMAN	213 (219)	0.411	1
Phospholipid metabolism	Reactome	1	MTMRC_HUMAN	215 (216)	0.414	1
Transmission across Chemical Synapses	Reactome	1	PICK1_HUMAN	224 (224)	0.427	1
TNFalpha	NetPath	1	CRCM_HUMAN	234 (234)	0.442	1
VEGFA-VEGFR2 Signaling Pathway	Wikipathways	1	FIBG_HUMAN	236 (236)	0.444	1
Processing of Capped Intron-Containing Pre-mRNA	Reactome	1	RBM40_HUMAN	240 (240)	0.45	1
TCR	NetPath	1	ACLY_HUMAN	241 (245)	0.451	1
SLC-mediated transmembrane transport	Reactome	1	SO4C1_HUMAN	244 (245)	0.455	1
Diseases of signal transduction	Reactome	1	FIBG_HUMAN	248 (248)	0.461	1
Infectious disease	Reactome	1	VP37B_HUMAN	251 (253)	0.465	1
Platelet activation_ signaling and aggregation	Reactome	1	FIBG_HUMAN	259 (260)	0.476	1
miR-targeted genes in epithelium - TarBase	Wikipathways	1	LRP1_HUMAN	267 (333)	0.486	1
Asparagine N-linked glycosylation	Reactome	1	SPTN1_HUMAN	286 (286)	0.51	1
Translation	Reactome	1	EIF3L_HUMAN	299 (310)	0.526	1
RHO GTPase Effectors	Reactome	1	MYH14_HUMAN	301 (301)	0.528	1
Nuclear Receptors Meta-Pathway	Wikipathways	1	FRIH_HUMAN	315 (316)	0.545	1
miR-targeted genes in muscle cell - TarBase	Wikipathways	1	LRP1_HUMAN	329 (400)	0.561	1
Human papillomavirus infection - Homo sapiens (human)	KEGG	1	TENN_HUMAN	339 (339)	0.572	1
PI3K-Akt Signaling Pathway	Wikipathways	1	TENN_HUMAN	339 (340)	0.572	1
PI3K-Akt signaling pathway - Homo sapiens (human)	KEGG	1	TENN_HUMAN	353 (354)	0.586	1
Signaling by GPCR	Reactome	3	ABCA4_HUMAN;LRP1_HUMAN;PTC1_HUMAN	1235 (1240)	0.598	1
Neuronal System	Reactome	1	PICK1_HUMAN	368 (368)	0.602	1
Signaling by Receptor Tyrosine Kinases	Reactome	1	DOCK1_HUMAN	423 (423)	0.654	1
Signaling by Rho GTPases	Reactome	1	MYH14_HUMAN	431 (435)	0.661	1
Post-translational protein modification	Reactome	3	FIBG_HUMAN;BRE1B_HUMAN;SPTN1_HUMAN	1377 (1383)	0.675	1
GPCR ligand binding	Reactome	1	PTC1_HUMAN	465 (466)	0.689	1
Pathways in cancer - Homo sapiens (human)	KEGG	1	PTC1_HUMAN	525 (526)	0.734	1
Metabolism of proteins	Reactome	4	FIBG_HUMAN;BRE1B_HUMAN;SPTN1_HUMAN;EIF3L_HUMAN	1991 (2008)	0.745	1
Metabolism of RNA	Reactome	1	RBM40_HUMAN	577 (586)	0.767	1
GPCR downstream signalling	Reactome	2	ABCA4_HUMAN;LRP1_HUMAN	1172 (1176)	0.798	1
RNA Polymerase II Transcription	Reactome	2	ZN333_HUMAN;SNPC4_HUMAN	1223 (1236)	0.818	1
Gene expression (Transcription)	Reactome	2	ZN333_HUMAN;SNPC4_HUMAN	1360 (1373)	0.863	1
Generic Transcription Pathway	Reactome	1	ZN333_HUMAN	1101 (1107)	0.942	1
