## Supplementary material for "Primary human chondrocytes respond to compression with plasma membrane receptors and by microtubule activation: a phosphoproteomic study": Pathway Enrichment Results: q_output.csv

pathway_name	pathway_source	num_overlapping_genes	overlapping_genes	num_all_pathway_genes	P_genes	Q_genes
RAB GEFs exchange GTP for GDP on RABs	Reactome	3	ULK1_HUMAN;DEN1A_HUMAN;ST5_HUMAN	91 (91)	0.00593	1	0.000877193	57
Mitophagy	Reactome	2	ULK1_HUMAN;TOM40_HUMAN	30 (30)	0.00651	1
amb2 Integrin signaling	PID	2	PLMN_HUMAN;TLN1_HUMAN	31 (31)	0.00695	1
erk and pi-3 kinase are necessary for collagen binding in corneal epithelia	BioCarta	2	RHG05_HUMAN;TLN1_HUMAN	31 (31)	0.00695	1
rho cell motility signaling pathway	BioCarta	2	RHG05_HUMAN;TLN1_HUMAN	32 (34)	0.00739	1
Regulation of TP53 Expression	Reactome	1	PRDM1_HUMAN	2 (2)	0.00809	1
D-<i>myo</i>-inositol (3_4_5_6)-tetrakisphosphate biosynthesis	HumanCyc	1	ITPK1_HUMAN	2 (2)	0.00809	1
ATM pathway	PID	2	RAD9A_HUMAN;CTBP1_HUMAN	34 (34)	0.00831	1
Target Of Rapamycin (TOR) Signaling	Wikipathways	2	AAKG3_HUMAN;ULK1_HUMAN	36 (36)	0.00929	1
ATR signaling pathway	PID	2	MCM7_HUMAN;RAD9A_HUMAN	37 (37)	0.0098	1
Activation of ATR in response to replication stress	Reactome	2	MCM7_HUMAN;RAD9A_HUMAN	37 (37)	0.0098	1
O-linked glycosylation	Reactome	3	MUC16_HUMAN;ATL4_HUMAN;POMT1_HUMAN	116 (116)	0.0115	1
Nucleotide-binding Oligomerization Domain (NOD) pathway	Wikipathways	2	DUOX2_HUMAN;PRDM1_HUMAN	41 (41)	0.0119	1
1D-<i>myo</i>-inositol hexakisphosphate biosynthesis V (from Ins(1_3_4)P3)	HumanCyc	1	ITPK1_HUMAN	3 (3)	0.0121	1
D-<i>myo</i>-inositol (1_4_5_6)-tetrakisphosphate biosynthesis	HumanCyc	1	ITPK1_HUMAN	3 (3)	0.0121	1
DNA IR-Double Strand Breaks (DSBs) and cellular response via ATM	Wikipathways	1	RAD9A_HUMAN	3 (3)	0.0121	1
Rab regulation of trafficking	Reactome	3	ULK1_HUMAN;DEN1A_HUMAN;ST5_HUMAN	126 (126)	0.0144	1
Fanconi anemia pathway	PID	2	FANCM_HUMAN;RAD9A_HUMAN	46 (46)	0.0149	1
Organelle biogenesis and maintenance	Reactome	4	AAKG3_HUMAN;IFT43_HUMAN;HAUS7_HUMAN;C2D2A_HUMAN	237 (240)	0.0153	1
NAD salvage	HumanCyc	1	NAMPT_HUMAN	4 (4)	0.0161	1
Regulation of TP53 Expression and Degradation	Wikipathways	1	PRDM1_HUMAN	4 (4)	0.0161	1
Macroautophagy	Reactome	2	AAKG3_HUMAN;ULK1_HUMAN	57 (57)	0.0223	1
Synthesis of wybutosine at G37 of tRNA(Phe)	Reactome	1	TYW2_HUMAN	6 (6)	0.0241	1
platelet amyloid precursor protein pathway	BioCarta	1	PLMN_HUMAN	6 (6)	0.0241	1
d4gdi signaling pathway	BioCarta	1	RHG05_HUMAN	6 (6)	0.0241	1
exRNA mechanism of action and biogenesis	Wikipathways	1	AGO2_HUMAN	6 (6)	0.0241	1
Regulation of TP53 Activity	Reactome	3	AAKG3_HUMAN;RAD9A_HUMAN;PRDM1_HUMAN	161 (162)	0.0274	1
Sulfate/Sulfite Metabolism	SMPDB	1	CHSTB_HUMAN	7 (7)	0.028	1
Sulfite oxidase deficiency	SMPDB	1	CHSTB_HUMAN	7 (7)	0.028	1
Post-transcriptional silencing by small RNAs	Reactome	1	AGO2_HUMAN	7 (7)	0.028	1
Membrane Trafficking	Reactome	6	AAKG3_HUMAN;AP4E1_HUMAN;DEN1A_HUMAN;ST5_HUMAN;ULK1_HUMAN;ANK2_HUMAN	582 (582)	0.0294	1
Competing endogenous RNAs (ceRNAs) regulate PTEN translation	Reactome	1	AGO2_HUMAN	8 (8)	0.032	1
Phosphate bond hydrolysis by NTPDase proteins	Reactome	1	ENTP4_HUMAN	8 (8)	0.032	1
sumoylation as a mechanism to modulate ctbp-dependent gene responses	BioCarta	1	CTBP1_HUMAN	8 (8)	0.032	1
Regulation of PTEN mRNA translation	Reactome	1	AGO2_HUMAN	8 (8)	0.032	1
Caloric restriction and aging	Wikipathways	1	NAMPT_HUMAN	8 (9)	0.032	1
Oxidative Stress Induced Senescence	Wikipathways	1	TNIK_HUMAN	8 (8)	0.032	1
miRNA Regulation of DNA Damage Response	Wikipathways	2	MCM7_HUMAN;RAD9A_HUMAN	72 (89)	0.0344	1
Thyroid hormone synthesis	SMPDB	1	DUOX2_HUMAN	9 (9)	0.0359	1
Small interfering RNA (siRNA) biogenesis	Reactome	1	AGO2_HUMAN	9 (9)	0.0359	1
ATR Signaling	Wikipathways	1	RAD9A_HUMAN	9 (9)	0.0359	1
Vesicle-mediated transport	Reactome	6	AAKG3_HUMAN;AP4E1_HUMAN;DEN1A_HUMAN;ST5_HUMAN;ULK1_HUMAN;ANK2_HUMAN	620 (620)	0.0383	1
Bicarbonate transporters	Reactome	1	S4A4_HUMAN	10 (10)	0.0398	1
Acetylcholine regulates insulin secretion	Reactome	1	MARCS_HUMAN	10 (10)	0.0398	1
Synthesis of pyrophosphates in the cytosol	Reactome	1	ITPK1_HUMAN	10 (11)	0.0398	1
Activation of PPARGC1A (PGC-1alpha) by phosphorylation	Reactome	1	AAKG3_HUMAN	10 (10)	0.0398	1
Thyroxine biosynthesis	Reactome	1	DUOX2_HUMAN	10 (10)	0.0398	1
BMAL1-CLOCK_NPAS2 activates circadian gene expression	Wikipathways	1	NAMPT_HUMAN	10 (10)	0.0398	1
Cilium Assembly	Reactome	3	IFT43_HUMAN;C2D2A_HUMAN;HAUS7_HUMAN	187 (187)	0.04	1
Regulation of nuclear beta catenin signaling and target gene transcription	PID	2	TNIK_HUMAN;CTBP1_HUMAN	80 (80)	0.0416	1
Apoptotic cleavage of cell adhesion proteins	Reactome	1	PKP1_HUMAN	11 (11)	0.0437	1
NAD metabolism_ sirtuins and aging	Wikipathways	1	NAMPT_HUMAN	11 (11)	0.0437	1
TP53 Regulates Metabolic Genes	Reactome	2	AAKG3_HUMAN;AGO2_HUMAN	86 (86)	0.0474	1
MicroRNA (miRNA) biogenesis	Reactome	1	AGO2_HUMAN	12 (12)	0.0476	1
Nicotinamide salvaging	Reactome	1	NAMPT_HUMAN	12 (12)	0.0476	1
Receptor Mediated Mitophagy	Reactome	1	ULK1_HUMAN	12 (12)	0.0476	1
Unwinding of DNA	Reactome	1	MCM7_HUMAN	12 (12)	0.0476	1
Longevity regulating pathway - Homo sapiens (human)	KEGG	2	ULK1_HUMAN;AAKG3_HUMAN	89 (89)	0.0504	1
Dissolution of Fibrin Clot	Reactome	1	PLMN_HUMAN	13 (13)	0.0514	1
BMAL1:CLOCK_NPAS2 activates circadian gene expression	Reactome	1	NAMPT_HUMAN	13 (13)	0.0514	1
effects of calcineurin in keratinocyte differentiation	BioCarta	1	MARCS_HUMAN	13 (13)	0.0514	1
chondroitin sulfate biosynthesis (late stages)	HumanCyc	1	CHSTB_HUMAN	13 (13)	0.0514	1
Regulation of TP53 Activity through Phosphorylation	Reactome	2	AAKG3_HUMAN;RAD9A_HUMAN	93 (93)	0.0545	1
fibrinolysis pathway	BioCarta	1	PLMN_HUMAN	14 (14)	0.0553	1
Repression of WNT target genes	Reactome	1	CTBP1_HUMAN	14 (14)	0.0553	1
SEMA3A-Plexin repulsion signaling by inhibiting Integrin adhesion	Reactome	1	TLN1_HUMAN	14 (14)	0.0553	1
Nicotinate and Nicotinamide Metabolism	SMPDB	1	NAMPT_HUMAN	14 (14)	0.0553	1
Inositol Phosphate Metabolism	SMPDB	1	ITPK1_HUMAN	14 (14)	0.0553	1
Anchoring of the basal body to the plasma membrane	Reactome	2	C2D2A_HUMAN;HAUS7_HUMAN	97 (97)	0.0588	1
GRB2:SOS provides linkage to MAPK signaling for Integrins	Reactome	1	TLN1_HUMAN	15 (15)	0.0591	1
p130Cas linkage to MAPK signaling for integrins	Reactome	1	TLN1_HUMAN	15 (15)	0.0591	1
1D-<i>myo</i>-inositol hexakisphosphate biosynthesis II (mammalian)	HumanCyc	1	ITPK1_HUMAN	15 (15)	0.0591	1
STING mediated induction of host immune responses	Reactome	1	CGAS_HUMAN	16 (16)	0.0629	1
Elevation of cytosolic Ca2+ levels	Reactome	1	P2RX2_HUMAN	16 (16)	0.0629	1
NAD+ metabolism	Wikipathways	1	NAMPT_HUMAN	16 (16)	0.0629	1
Transcriptional Regulation by TP53	Reactome	4	AAKG3_HUMAN;AGO2_HUMAN;RAD9A_HUMAN;PRDM1_HUMAN	372 (374)	0.0634	1
ucalpain and friends in cell spread	BioCarta	1	TLN1_HUMAN	17 (17)	0.0667	1
Regulation of RUNX1 Expression and Activity	Reactome	1	AGO2_HUMAN	17 (18)	0.0667	1
cdk regulation of dna replication	BioCarta	1	MCM7_HUMAN	18 (18)	0.0705	1
Amine-derived hormones	Reactome	1	DUOX2_HUMAN	18 (18)	0.0705	1
Processing of Intronless Pre-mRNAs	Reactome	1	WDR33_HUMAN	19 (19)	0.0743	1
ATM Signaling Pathway	Wikipathways	1	RAD9A_HUMAN	19 (19)	0.0743	1
Chondroitin sulfate biosynthesis	Reactome	1	CHSTB_HUMAN	20 (20)	0.0781	1
Glycosaminoglycan biosynthesis - chondroitin sulfate / dermatan sulfate - Homo sapiens (human)	KEGG	1	CHSTB_HUMAN	20 (20)	0.0781	1
Receptor-type tyrosine-protein phosphatases	Reactome	1	NTRK3_HUMAN	20 (20)	0.0781	1
Assembly of the pre-replicative complex	Reactome	1	MCM7_HUMAN	20 (20)	0.0781	1
Alteplase Action Pathway	SMPDB	1	PLMN_HUMAN	20 (20)	0.0781	1
Aminocaproic Acid Action Pathway	SMPDB	1	PLMN_HUMAN	20 (20)	0.0781	1
Tranexamic Acid Action Pathway	SMPDB	1	PLMN_HUMAN	20 (20)	0.0781	1
Urokinase Action Pathway	SMPDB	1	PLMN_HUMAN	20 (20)	0.0781	1
Reteplase Action Pathway	SMPDB	1	PLMN_HUMAN	20 (20)	0.0781	1
Streptokinase Action Pathway	SMPDB	1	PLMN_HUMAN	20 (20)	0.0781	1
Tenecteplase Action Pathway	SMPDB	1	PLMN_HUMAN	20 (20)	0.0781	1
Anistreplase Action Pathway	SMPDB	1	PLMN_HUMAN	20 (20)	0.0781	1
Aprotinin Action Pathway	SMPDB	1	PLMN_HUMAN	20 (20)	0.0781	1
Phenindione Action Pathway	SMPDB	1	PLMN_HUMAN	20 (20)	0.0781	1
Dicoumarol Action Pathway	SMPDB	1	PLMN_HUMAN	20 (20)	0.0781	1
Warfarin Action Pathway	SMPDB	1	PLMN_HUMAN	20 (20)	0.0781	1
Acenocoumarol Action Pathway	SMPDB	1	PLMN_HUMAN	20 (20)	0.0781	1
Coagulation	SMPDB	1	PLMN_HUMAN	20 (20)	0.0781	1
Bivalirudin Action Pathway	SMPDB	1	PLMN_HUMAN	20 (20)	0.0781	1
Argatroban Action Pathway	SMPDB	1	PLMN_HUMAN	20 (20)	0.0781	1
Phenprocoumon Action Pathway	SMPDB	1	PLMN_HUMAN	20 (20)	0.0781	1
Dicumarol Action Pathway	SMPDB	1	PLMN_HUMAN	20 (20)	0.0781	1
Ximelagatran Action Pathway	SMPDB	1	PLMN_HUMAN	20 (20)	0.0781	1
Lepirudin Action Pathway	SMPDB	1	PLMN_HUMAN	20 (20)	0.0781	1
pkc-catalyzed phosphorylation of inhibitory phosphoprotein of myosin phosphatase	BioCarta	1	RHG05_HUMAN	21 (23)	0.0818	1
chondroitin sulfate biosynthesis	HumanCyc	1	CHSTB_HUMAN	21 (21)	0.0818	1
Ardeparin Action Pathway	SMPDB	1	PLMN_HUMAN	21 (21)	0.0818	1
Heparin Action Pathway	SMPDB	1	PLMN_HUMAN	21 (21)	0.0818	1
Fondaparinux Action Pathway	SMPDB	1	PLMN_HUMAN	21 (21)	0.0818	1
Enoxaparin Action Pathway	SMPDB	1	PLMN_HUMAN	21 (21)	0.0818	1
G2/M Checkpoints	Reactome	2	MCM7_HUMAN;RAD9A_HUMAN	120 (120)	0.085	1
AMPK signaling pathway - Homo sapiens (human)	KEGG	2	ULK1_HUMAN;AAKG3_HUMAN	120 (120)	0.085	1
Other types of O-glycan biosynthesis - Homo sapiens (human)	KEGG	1	POMT1_HUMAN	22 (22)	0.0855	1
role of brca1 brca2 and atr in cancer susceptibility	BioCarta	1	RAD9A_HUMAN	22 (22)	0.0855	1
Pink/Parkin Mediated Mitophagy	Reactome	1	TOM40_HUMAN	22 (22)	0.0855	1
Inositol Metabolism	SMPDB	1	ITPK1_HUMAN	22 (22)	0.0855	1
Nanoparticle triggered autophagic cell death	Wikipathways	1	ULK1_HUMAN	22 (22)	0.0855	1
NAD+ biosynthetic pathways	Wikipathways	1	NAMPT_HUMAN	22 (22)	0.0855	1
Dengue-2 Interactions with Blood Clotting Cascade	Wikipathways	1	PLMN_HUMAN	22 (22)	0.0855	1
Lysosome - Homo sapiens (human)	KEGG	2	ENTP4_HUMAN;AP4E1_HUMAN	123 (123)	0.0887	1
Mannose type O-glycan biosynthesis - Homo sapiens (human)	KEGG	1	POMT1_HUMAN	23 (23)	0.0892	1
Proximal tubule bicarbonate reclamation - Homo sapiens (human)	KEGG	1	S4A4_HUMAN	23 (23)	0.0892	1
Blood Clotting Cascade	Wikipathways	1	PLMN_HUMAN	23 (23)	0.0892	1
Regulation of Insulin-like Growth Factor (IGF) transport and uptake by Insulin-like Growth Factor Binding Proteins (IGFBPs)	Reactome	2	PLMN_HUMAN;LTBP1_HUMAN	125 (127)	0.0911	1
Nicotinate Nicotinamide metabolism	INOH	1	NAMPT_HUMAN	24 (24)	0.0929	1
miRNA regulation of p53 pathway in prostate cancer	Wikipathways	1	EI24_HUMAN	24 (32)	0.0929	1
Platelet degranulation	Reactome	2	PLMN_HUMAN;TLN1_HUMAN	128 (129)	0.0949	1
Nicotinate metabolism	Reactome	1	NAMPT_HUMAN	25 (25)	0.0966	1
Hypothesized Pathways in Pathogenesis of Cardiovascular Disease	Wikipathways	1	LTBP1_HUMAN	25 (25)	0.0966	1
Orc1 removal from chromatin	Reactome	1	MCM7_HUMAN	26 (26)	0.1	1
Termination of O-glycan biosynthesis	Reactome	1	MUC16_HUMAN	26 (26)	0.1	1
Response to elevated platelet cytosolic Ca2+	Reactome	2	PLMN_HUMAN;TLN1_HUMAN	133 (134)	0.101	1
Integrin alphaIIb beta3 signaling	Reactome	1	TLN1_HUMAN	27 (27)	0.104	1
Synthesis of IP3 and IP4 in the cytosol	Reactome	1	ITPK1_HUMAN	27 (27)	0.104	1
Integrin signaling	Reactome	1	TLN1_HUMAN	27 (27)	0.104	1
Processing of Capped Intronless Pre-mRNA	Reactome	1	WDR33_HUMAN	28 (28)	0.108	1
adp-ribosylation factor	BioCarta	1	RHG05_HUMAN	28 (28)	0.108	1
Pre-NOTCH Transcription and Translation	Reactome	1	AGO2_HUMAN	28 (30)	0.108	1
Platelet calcium homeostasis	Reactome	1	P2RX2_HUMAN	28 (28)	0.108	1
NOTCH-Ncore	Signalink	1	CTBP1_HUMAN	28 (28)	0.108	1
Ectoderm Differentiation	Wikipathways	2	ANS1B_HUMAN;CTBP1_HUMAN	139 (142)	0.109	1
Rho GTPase cycle	Reactome	2	FGD4_HUMAN;RHG05_HUMAN	140 (144)	0.11	1
Dectin-2 family	Reactome	1	MUC16_HUMAN	29 (29)	0.111	1
Energy dependent regulation of mTOR by LKB1-AMPK	Reactome	1	AAKG3_HUMAN	29 (29)	0.111	1
Interaction between L1 and Ankyrins	Reactome	1	ANK2_HUMAN	29 (29)	0.111	1
Lipid Metabolism Pathway	Wikipathways	1	AAKG3_HUMAN	29 (29)	0.111	1
Molecules associated with elastic fibres	Reactome	1	LTBP1_HUMAN	30 (31)	0.115	1
mcalpain and friends in cell motility	BioCarta	1	TLN1_HUMAN	30 (30)	0.115	1
Proteoglycan biosynthesis	EHMN	1	CHSTB_HUMAN	30 (30)	0.115	1
Nicotinate and nicotinamide metabolism - Homo sapiens (human)	KEGG	1	NAMPT_HUMAN	30 (30)	0.115	1
PI3K-AKT-mTOR signaling pathway and therapeutic opportunities	Wikipathways	1	ULK1_HUMAN	30 (30)	0.115	1
Brain-Derived Neurotrophic Factor (BDNF) signaling pathway	Wikipathways	2	MARCS_HUMAN;NTRK3_HUMAN	144 (144)	0.115	1
Nectin adhesion pathway	PID	1	TLN1_HUMAN	31 (31)	0.118	1
wnt signaling pathway	BioCarta	1	CTBP1_HUMAN	31 (31)	0.118	1
Circadian rhythm - Homo sapiens (human)	KEGG	1	AAKG3_HUMAN	31 (31)	0.118	1
Activation of Matrix Metalloproteinases	Reactome	1	PLMN_HUMAN	31 (31)	0.118	1
DNA strand elongation	Reactome	1	MCM7_HUMAN	32 (32)	0.122	1
Syndecan-4-mediated signaling events	PID	1	PLMN_HUMAN	32 (32)	0.122	1
Metformin Pathway_ Pharmacodynamic	PharmGKB	1	AAKG3_HUMAN	32 (32)	0.122	1
Translocation of GLUT4 to the plasma membrane	Reactome	1	AAKG3_HUMAN	32 (32)	0.122	1
integrin signaling pathway	BioCarta	1	TLN1_HUMAN	33 (33)	0.126	1
Activation of the pre-replicative complex	Reactome	1	MCM7_HUMAN	33 (33)	0.126	1
Alpha4 beta1 integrin signaling events	PID	1	TLN1_HUMAN	34 (34)	0.129	1
Signaling by high-kinase activity BRAF mutants	Reactome	1	TLN1_HUMAN	34 (34)	0.129	1
Smooth Muscle Contraction	Reactome	1	TLN1_HUMAN	35 (35)	0.133	1
Lysosome Vesicle Biogenesis	Reactome	1	AP4E1_HUMAN	35 (35)	0.133	1
Circadian Clock	Reactome	1	NAMPT_HUMAN	35 (35)	0.133	1
Elastic fibre formation	Reactome	1	LTBP1_HUMAN	35 (36)	0.133	1
DNA replication - Homo sapiens (human)	KEGG	1	MCM7_HUMAN	36 (36)	0.136	1
rac1 cell motility signaling pathway	BioCarta	1	RHG05_HUMAN	36 (38)	0.136	1
Signaling by RAS mutants	Reactome	1	TLN1_HUMAN	36 (36)	0.136	1
Fibrin Complement Receptor 3 Signaling Pathway	Wikipathways	1	PLMN_HUMAN	36 (36)	0.136	1
HDR through Single Strand Annealing (SSA)	Reactome	1	RAD9A_HUMAN	37 (37)	0.14	1
Nucleobase catabolism	Reactome	1	ENTP4_HUMAN	37 (37)	0.14	1
Platelet Aggregation (Plug Formation)	Reactome	1	TLN1_HUMAN	37 (37)	0.14	1
Regulation of TP53 Expression and Degradation	Reactome	1	PRDM1_HUMAN	37 (37)	0.14	1
DNA Replication Pre-Initiation	Reactome	1	MCM7_HUMAN	37 (37)	0.14	1
M/G1 Transition	Reactome	1	MCM7_HUMAN	37 (37)	0.14	1
MAP2K and MAPK activation	Reactome	1	TLN1_HUMAN	38 (38)	0.143	1
Apoptotic cleavage of cellular proteins	Reactome	1	PKP1_HUMAN	38 (38)	0.143	1
Hedgehog _on_ state	Reactome	1	DZIP1_HUMAN	38 (39)	0.143	1
Signaling by moderate kinase activity BRAF mutants	Reactome	1	TLN1_HUMAN	38 (38)	0.143	1
Paradoxical activation of RAF signaling by kinase inactive BRAF	Reactome	1	TLN1_HUMAN	38 (38)	0.143	1
Degradation of beta-catenin by the destruction complex	Reactome	1	CTBP1_HUMAN	39 (39)	0.147	1
Presynaptic phase of homologous DNA pairing and strand exchange	Reactome	1	RAD9A_HUMAN	39 (39)	0.147	1
O-glycosylation of TSR domain-containing proteins	Reactome	1	ATL4_HUMAN	39 (39)	0.147	1
Fanconi Anemia Pathway	Reactome	1	FANCM_HUMAN	40 (41)	0.15	1
Transport of Mature mRNA Derived from an Intronless Transcript	Reactome	1	WDR33_HUMAN	40 (40)	0.15	1
Pre-NOTCH Expression and Processing	Reactome	1	AGO2_HUMAN	40 (42)	0.15	1
Intraflagellar transport	Reactome	1	IFT43_HUMAN	41 (41)	0.154	1
mTOR signalling	Reactome	1	AAKG3_HUMAN	41 (41)	0.154	1
Transport of Mature mRNAs Derived from Intronless Transcripts	Reactome	1	WDR33_HUMAN	41 (41)	0.154	1
tRNA modification in the nucleus and cytosol	Reactome	1	TYW2_HUMAN	42 (42)	0.157	1
DNA Replication	Wikipathways	1	MCM7_HUMAN	42 (42)	0.157	1
Homologous DNA Pairing and Strand Exchange	Reactome	1	RAD9A_HUMAN	42 (42)	0.157	1
Vitamin A and Carotenoid Metabolism	Wikipathways	1	BCDO2_HUMAN	43 (43)	0.16	1
IL-6 signaling pathway	Wikipathways	1	PRDM1_HUMAN	43 (43)	0.16	1
mRNA Splicing - Major Pathway	Reactome	2	WDR33_HUMAN;SF3B1_HUMAN	178 (178)	0.162	1
Urokinase-type plasminogen activator (uPA) and uPAR-mediated signaling	PID	1	PLMN_HUMAN	44 (44)	0.164	1
Metabolism of vitamins and cofactors	Reactome	2	BCDO2_HUMAN;NAMPT_HUMAN	180 (181)	0.165	1
RhoA signaling pathway	PID	1	TLN1_HUMAN	45 (45)	0.167	1
Switching of origins to a post-replicative state	Reactome	1	MCM7_HUMAN	45 (46)	0.167	1
Retinoid metabolism and transport	Reactome	1	BCDO2_HUMAN	45 (45)	0.167	1
Notch Signaling	Wikipathways	1	CTBP1_HUMAN	45 (45)	0.167	1
TNF receptor signaling pathway	PID	1	TNIK_HUMAN	46 (46)	0.171	1
Presenilin action in Notch and Wnt signaling	PID	1	CTBP1_HUMAN	46 (46)	0.171	1
Regulation of RhoA activity	PID	1	RHG05_HUMAN	46 (48)	0.171	1
mRNA Splicing	Reactome	2	WDR33_HUMAN;SF3B1_HUMAN	186 (186)	0.174	1
TBC/RABGAPs	Reactome	1	ULK1_HUMAN	47 (47)	0.174	1
Energy Metabolism	Wikipathways	1	AAKG3_HUMAN	47 (47)	0.174	1
XBP1(S) activates chaperone genes	Wikipathways	1	TLN1_HUMAN	47 (47)	0.174	1
Notch-mediated HES/HEY network	PID	1	CTBP1_HUMAN	48 (48)	0.177	1
Notch signaling pathway - Homo sapiens (human)	KEGG	1	CTBP1_HUMAN	48 (48)	0.177	1
Metabolism of fat-soluble vitamins	Reactome	1	BCDO2_HUMAN	49 (49)	0.181	1
Inositol phosphate metabolism	Reactome	1	ITPK1_HUMAN	49 (50)	0.181	1
Chondroitin sulfate/dermatan sulfate metabolism	Reactome	1	CHSTB_HUMAN	50 (50)	0.184	1
Angiopoietin receptor Tie2-mediated signaling	PID	1	PLMN_HUMAN	50 (50)	0.184	1
Mitochondrial biogenesis	Reactome	1	AAKG3_HUMAN	50 (53)	0.184	1
Vitamin B12 Metabolism	Wikipathways	1	PLMN_HUMAN	50 (51)	0.184	1
Cytosolic sensors of pathogen-associated DNA	Reactome	1	CGAS_HUMAN	51 (51)	0.187	1
Amyotrophic lateral sclerosis (ALS) - Homo sapiens (human)	KEGG	1	TOM40_HUMAN	51 (51)	0.187	1
Wnt Signaling Pathway	Wikipathways	1	CTBP1_HUMAN	51 (51)	0.187	1
Pyrimidine nucleotides nucleosides metabolism	INOH	1	ENTP4_HUMAN	51 (51)	0.187	1
Apoptotic execution phase	Reactome	1	PKP1_HUMAN	52 (52)	0.191	1
mRNA Splicing - Minor Pathway	Reactome	1	SF3B1_HUMAN	52 (52)	0.191	1
Focal Adhesion	Wikipathways	2	RHG05_HUMAN;TLN1_HUMAN	198 (198)	0.191	1
Focal adhesion - Homo sapiens (human)	KEGG	2	RHG05_HUMAN;TLN1_HUMAN	199 (199)	0.193	1
Notch signaling pathway	PID	1	CTBP1_HUMAN	53 (54)	0.194	1
t cell receptor signaling pathway	BioCarta	1	RHG05_HUMAN	53 (55)	0.194	1
TGF-beta Receptor Signaling	Wikipathways	1	LTBP1_HUMAN	54 (55)	0.197	1
RAC1 signaling pathway	PID	1	RHG05_HUMAN	54 (54)	0.197	1
Fanconi anemia pathway - Homo sapiens (human)	KEGG	1	FANCM_HUMAN	54 (54)	0.197	1
Signaling by PDGF	Reactome	1	PLMN_HUMAN	54 (54)	0.197	1
Staphylococcus aureus infection - Homo sapiens (human)	KEGG	1	PLMN_HUMAN	55 (56)	0.201	1
Antiarrhythmic Pathway_ Pharmacodynamics	PharmGKB	1	ANK2_HUMAN	55 (55)	0.201	1
Golgi Associated Vesicle Biogenesis	Reactome	1	AP4E1_HUMAN	56 (56)	0.204	1
Signaling by BRAF and RAF fusions	Reactome	1	TLN1_HUMAN	58 (58)	0.21	1
mRNA 3_-end processing	Reactome	1	WDR33_HUMAN	58 (58)	0.21	1
Complement and Coagulation Cascades	Wikipathways	1	PLMN_HUMAN	59 (59)	0.213	1
SHP2 signaling	PID	1	NTRK3_HUMAN	59 (59)	0.213	1
NRAGE signals death through JNK	Reactome	1	FGD4_HUMAN	59 (61)	0.213	1
Ciliary landscape	Wikipathways	2	MCM7_HUMAN;IFT43_HUMAN	213 (213)	0.214	1
Dengue-2 Interactions with Complement and Coagulation Cascades	Wikipathways	1	PLMN_HUMAN	60 (60)	0.217	1
Oncogenic MAPK signaling	Reactome	1	TLN1_HUMAN	61 (61)	0.22	1
Signaling events mediated by focal adhesion kinase	PID	1	TLN1_HUMAN	62 (62)	0.223	1
Longevity regulating pathway - multiple species - Homo sapiens (human)	KEGG	1	AAKG3_HUMAN	62 (62)	0.223	1
Endochondral Ossification	Wikipathways	1	CHSTB_HUMAN	63 (63)	0.226	1
Neurotrophic factor-mediated Trk receptor signaling	PID	1	NTRK3_HUMAN	63 (63)	0.226	1
Integrins in angiogenesis	PID	1	TLN1_HUMAN	63 (63)	0.226	1
Cytosolic DNA-sensing pathway - Homo sapiens (human)	KEGG	1	CGAS_HUMAN	63 (63)	0.226	1
Pathways Affected in Adenoid Cystic Carcinoma	Wikipathways	1	CTBP1_HUMAN	63 (63)	0.226	1
Genotoxicity pathway	Wikipathways	1	EI24_HUMAN	64 (64)	0.229	1
G1 to S cell cycle control	Wikipathways	1	MCM7_HUMAN	64 (64)	0.229	1
Regulation of retinoblastoma protein	PID	1	CTBP1_HUMAN	64 (64)	0.229	1
Semaphorin interactions	Reactome	1	TLN1_HUMAN	64 (64)	0.229	1
Mitochondrial protein import	Reactome	1	TOM40_HUMAN	65 (65)	0.233	1
mTOR signaling pathway	PID	1	ULK1_HUMAN	65 (65)	0.233	1
Central carbon metabolism in cancer - Homo sapiens (human)	KEGG	1	NTRK3_HUMAN	65 (65)	0.233	1
Mitophagy - animal - Homo sapiens (human)	KEGG	1	ULK1_HUMAN	65 (65)	0.233	1
Folate Metabolism	Wikipathways	1	PLMN_HUMAN	65 (66)	0.233	1
Cellular responses to external stimuli	Reactome	3	ULK1_HUMAN;AAKG3_HUMAN;TNIK_HUMAN	412 (414)	0.233	1
Cleavage of Growing Transcript in the Termination Region	Reactome	1	WDR33_HUMAN	67 (67)	0.239	1
RNA Polymerase II Transcription Termination	Reactome	1	WDR33_HUMAN	67 (67)	0.239	1
O-linked glycosylation of mucins	Reactome	1	MUC16_HUMAN	67 (67)	0.239	1
DNA Damage Response	Wikipathways	1	RAD9A_HUMAN	68 (68)	0.242	1
Regulation of Telomerase	PID	1	RAD9A_HUMAN	68 (68)	0.242	1
AMP-activated Protein Kinase (AMPK) Signaling	Wikipathways	1	AAKG3_HUMAN	68 (68)	0.242	1
Sterol Regulatory Element-Binding Proteins (SREBP) signalling	Wikipathways	1	AAKG3_HUMAN	68 (68)	0.242	1
Wnt	NetPath	1	CTBP1_HUMAN	68 (69)	0.242	1
HDR through Homologous Recombination (HRR)	Reactome	1	RAD9A_HUMAN	68 (69)	0.242	1
Adipocytokine signaling pathway - Homo sapiens (human)	KEGG	1	AAKG3_HUMAN	69 (69)	0.245	1
Loss of Nlp from mitotic centrosomes	Reactome	1	HAUS7_HUMAN	69 (69)	0.245	1
Loss of proteins required for interphase microtubule organization from the centrosome	Reactome	1	HAUS7_HUMAN	69 (69)	0.245	1
superpathway of inositol phosphate compounds	HumanCyc	1	ITPK1_HUMAN	69 (70)	0.245	1
p75(NTR)-mediated signaling	PID	1	PLMN_HUMAN	70 (71)	0.248	1
Regulation of insulin secretion	Reactome	1	MARCS_HUMAN	70 (70)	0.248	1
Glucocorticoid Receptor Pathway	Wikipathways	1	FGD4_HUMAN	70 (71)	0.248	1
Bile secretion - Homo sapiens (human)	KEGG	1	S4A4_HUMAN	71 (71)	0.251	1
Processing of Capped Intron-Containing Pre-mRNA	Reactome	2	WDR33_HUMAN;SF3B1_HUMAN	240 (240)	0.254	1
Clathrin derived vesicle budding	Reactome	1	AP4E1_HUMAN	72 (72)	0.254	1
trans-Golgi Network Vesicle Budding	Reactome	1	AP4E1_HUMAN	72 (72)	0.254	1
p53 signaling pathway - Homo sapiens (human)	KEGG	1	EI24_HUMAN	72 (72)	0.254	1
AURKA Activation by TPX2	Reactome	1	HAUS7_HUMAN	72 (72)	0.254	1
Primary Focal Segmental Glomerulosclerosis FSGS	Wikipathways	1	TLN1_HUMAN	72 (73)	0.254	1
Synthesis of DNA	Reactome	1	MCM7_HUMAN	74 (75)	0.26	1
Inositol phosphate metabolism - Homo sapiens (human)	KEGG	1	ITPK1_HUMAN	74 (74)	0.26	1
Thyroid hormone synthesis - Homo sapiens (human)	KEGG	1	DUOX2_HUMAN	74 (74)	0.26	1
Formation of the cornified envelope	Reactome	1	PKP1_HUMAN	75 (75)	0.263	1
Chronic myeloid leukemia - Homo sapiens (human)	KEGG	1	CTBP1_HUMAN	76 (76)	0.266	1
G1/S Transition	Reactome	1	MCM7_HUMAN	76 (76)	0.266	1
Cell death signalling via NRAGE_ NRIF and NADE	Reactome	1	FGD4_HUMAN	76 (78)	0.266	1
Cell Cycle Checkpoints	Reactome	2	MCM7_HUMAN;RAD9A_HUMAN	249 (250)	0.268	1
Regulation of nuclear SMAD2/3 signaling	PID	1	CTBP1_HUMAN	77 (78)	0.269	1
insulin	INOH	1	AAKG3_HUMAN	78 (78)	0.272	1
Complement and coagulation cascades - Homo sapiens (human)	KEGG	1	PLMN_HUMAN	79 (79)	0.275	1
DNA Replication	Reactome	1	MCM7_HUMAN	79 (80)	0.275	1
Recruitment of NuMA to mitotic centrosomes	Reactome	1	HAUS7_HUMAN	79 (79)	0.275	1
Recruitment of mitotic centrosome proteins and complexes	Reactome	1	HAUS7_HUMAN	80 (80)	0.278	1
Centrosome maturation	Reactome	1	HAUS7_HUMAN	80 (80)	0.278	1
Hemostasis	Reactome	4	P2RX2_HUMAN;PLMN_HUMAN;TLN1_HUMAN;ITPK1_HUMAN	662 (668)	0.28	1
EGFR1	NetPath	3	RHG05_HUMAN;TLN1_HUMAN;CTBP1_HUMAN	455 (457)	0.28	1
Metabolism of proteins	Reactome	10	TULP4_HUMAN;TOM40_HUMAN;MUC16_HUMAN;ATL4_HUMAN;ASXL1_HUMAN;RT22_HUMAN;LTBP1_HUMAN;POMT1_HUMAN;PLMN_HUMAN;ANK2_HUMAN	1991 (2008)	0.281	1
Signaling by Hedgehog	Reactome	1	DZIP1_HUMAN	81 (82)	0.281	1
Platelet activation_ signaling and aggregation	Reactome	2	PLMN_HUMAN;TLN1_HUMAN	259 (260)	0.283	1
insulin Mam	INOH	1	AAKG3_HUMAN	82 (82)	0.284	1
Selenium Micronutrient Network	Wikipathways	1	PLMN_HUMAN	82 (83)	0.284	1
Transport of Mature Transcript to Cytoplasm	Reactome	1	WDR33_HUMAN	82 (82)	0.284	1
C-type lectin receptors (CLRs)	Reactome	1	MUC16_HUMAN	83 (83)	0.287	1
Taste transduction - Homo sapiens (human)	KEGG	1	P2RX2_HUMAN	83 (83)	0.287	1
Hypertrophic cardiomyopathy (HCM) - Homo sapiens (human)	KEGG	1	AAKG3_HUMAN	83 (83)	0.287	1
COPI-mediated anterograde transport	Reactome	1	ANK2_HUMAN	83 (83)	0.287	1
ncRNAs involved in Wnt signaling in hepatocellular carcinoma	Wikipathways	1	CTBP1_HUMAN	84 (86)	0.29	1
TGF-beta signaling pathway - Homo sapiens (human)	KEGG	1	LTBP1_HUMAN	85 (85)	0.293	1
Regulation of PLK1 Activity at G2/M Transition	Reactome	1	HAUS7_HUMAN	87 (87)	0.298	1
G alpha (12/13) signalling events	Reactome	1	FGD4_HUMAN	87 (89)	0.298	1
Retinoblastoma Gene in Cancer	Wikipathways	1	MCM7_HUMAN	87 (89)	0.298	1
Protein-protein interactions at synapses	Reactome	1	NTRK3_HUMAN	88 (88)	0.301	1
Mitochondrial translation initiation	Reactome	1	RT22_HUMAN	89 (89)	0.304	1
Mitochondrial translation elongation	Reactome	1	RT22_HUMAN	89 (89)	0.304	1
Mitochondrial translation termination	Reactome	1	RT22_HUMAN	89 (89)	0.304	1
Platelet homeostasis	Reactome	1	P2RX2_HUMAN	89 (89)	0.304	1
Androgen receptor signaling pathway	Wikipathways	1	RAD9A_HUMAN	89 (89)	0.304	1
Fc gamma R-mediated phagocytosis - Homo sapiens (human)	KEGG	1	MARCS_HUMAN	90 (91)	0.307	1
Neuroactive ligand-receptor interaction - Homo sapiens (human)	KEGG	2	P2RX2_HUMAN;PLMN_HUMAN	277 (277)	0.31	1
mRNA surveillance pathway - Homo sapiens (human)	KEGG	1	WDR33_HUMAN	91 (91)	0.31	1
Human Complement System	Wikipathways	1	PLMN_HUMAN	92 (92)	0.313	1
LncRNA involvement in canonical Wnt signaling and colorectal cancer	Wikipathways	1	CTBP1_HUMAN	93 (97)	0.315	1
Neutrophil degranulation	Reactome	3	PGRC1_HUMAN;PKP1_HUMAN;LRMP_HUMAN	488 (490)	0.317	1
B-WICH complex positively regulates rRNA expression	Reactome	1	SF3B1_HUMAN	94 (94)	0.318	1
Integration of energy metabolism	Reactome	1	MARCS_HUMAN	94 (94)	0.318	1
Mitochondrial translation	Reactome	1	RT22_HUMAN	95 (95)	0.321	1
Post-translational protein modification	Reactome	7	TULP4_HUMAN;MUC16_HUMAN;ATL4_HUMAN;ASXL1_HUMAN;LTBP1_HUMAN;POMT1_HUMAN;ANK2_HUMAN	1377 (1383)	0.322	1
G2/M DNA damage checkpoint	Reactome	1	RAD9A_HUMAN	96 (96)	0.324	1
Pancreatic secretion - Homo sapiens (human)	KEGG	1	S4A4_HUMAN	96 (96)	0.324	1
PTEN Regulation	Reactome	1	AGO2_HUMAN	96 (96)	0.324	1
p75 NTR receptor-mediated signalling	Reactome	1	FGD4_HUMAN	96 (99)	0.324	1
Phosphatidylinositol signaling system - Homo sapiens (human)	KEGG	1	ITPK1_HUMAN	99 (99)	0.332	1
Processing of DNA double-strand break ends	Reactome	1	RAD9A_HUMAN	99 (99)	0.332	1
Extracellular matrix organization	Reactome	2	PLMN_HUMAN;LTBP1_HUMAN	293 (294)	0.334	1
Integrin-mediated Cell Adhesion	Wikipathways	1	TLN1_HUMAN	100 (101)	0.335	1
Wnt Signaling Pathway and Pluripotency	Wikipathways	1	CTBP1_HUMAN	101 (101)	0.338	1
Pyrimidine metabolism - Homo sapiens (human)	KEGG	1	ENTP4_HUMAN	101 (101)	0.338	1
L1CAM interactions	Reactome	1	ANK2_HUMAN	101 (103)	0.338	1
S Phase	Reactome	1	MCM7_HUMAN	102 (103)	0.34	1
UCH proteinases	Reactome	1	ASXL1_HUMAN	102 (102)	0.34	1
Visual phototransduction	Reactome	1	BCDO2_HUMAN	102 (102)	0.34	1
tRNA processing	Reactome	1	TYW2_HUMAN	103 (103)	0.343	1
Glucagon signaling pathway - Homo sapiens (human)	KEGG	1	AAKG3_HUMAN	103 (103)	0.343	1
Liver steatosis AOP	Wikipathways	1	AAKG3_HUMAN	103 (103)	0.343	1
Mitotic G1-G1/S phases	Reactome	1	MCM7_HUMAN	104 (104)	0.346	1
Senescence and Autophagy in Cancer	Wikipathways	1	ULK1_HUMAN	105 (106)	0.348	1
Metabolism of nucleotides	Reactome	1	ENTP4_HUMAN	105 (105)	0.348	1
Transport of inorganic cations/anions and amino acids/oligopeptides	Reactome	1	S4A4_HUMAN	105 (105)	0.348	1
Degradation of the extracellular matrix	Reactome	1	PLMN_HUMAN	105 (105)	0.348	1
Insulin resistance - Homo sapiens (human)	KEGG	1	AAKG3_HUMAN	107 (107)	0.354	1
Transcriptional regulation by small RNAs	Reactome	1	AGO2_HUMAN	107 (107)	0.354	1
Purine nucleotides nucleosides metabolism	INOH	1	ENTP4_HUMAN	107 (108)	0.354	1
Thermogenesis	Wikipathways	1	AAKG3_HUMAN	108 (108)	0.356	1
Post-translational protein phosphorylation	Reactome	1	LTBP1_HUMAN	108 (110)	0.356	1
Positive epigenetic regulation of rRNA expression	Reactome	1	SF3B1_HUMAN	109 (109)	0.359	1
Nuclear Receptors Meta-Pathway	Wikipathways	2	FGD4_HUMAN;S6A16_HUMAN	315 (316)	0.366	1
Leukocyte transendothelial migration - Homo sapiens (human)	KEGG	1	RHG05_HUMAN	112 (112)	0.367	1
Metabolism of water-soluble vitamins and cofactors	Reactome	1	NAMPT_HUMAN	113 (114)	0.369	1
DNA Repair	Reactome	2	FANCM_HUMAN;RAD9A_HUMAN	318 (320)	0.371	1
Wnt Signaling	Wikipathways	1	CTBP1_HUMAN	114 (114)	0.372	1
Spinal Cord Injury	Wikipathways	1	CHSTB_HUMAN	115 (117)	0.374	1
Signaling by NOTCH	Reactome	1	AGO2_HUMAN	117 (120)	0.38	1
Apoptosis	Reactome	1	PKP1_HUMAN	118 (118)	0.382	1
Glycosaminoglycan metabolism	Reactome	1	CHSTB_HUMAN	119 (119)	0.385	1
Neurotrophin signaling pathway - Homo sapiens (human)	KEGG	1	NTRK3_HUMAN	119 (119)	0.385	1
Cell Cycle	Wikipathways	1	MCM7_HUMAN	120 (120)	0.387	1
Programmed Cell Death	Reactome	1	PKP1_HUMAN	121 (121)	0.39	1
Platelet activation - Homo sapiens (human)	KEGG	1	TLN1_HUMAN	123 (123)	0.395	1
Cell cycle - Homo sapiens (human)	KEGG	1	MCM7_HUMAN	124 (124)	0.397	1
Integrin	INOH	1	TLN1_HUMAN	124 (124)	0.397	1
mRNA Processing	Wikipathways	1	SF3B1_HUMAN	125 (127)	0.4	1
Cell Cycle	Reactome	3	MCM7_HUMAN;RAD9A_HUMAN;HAUS7_HUMAN	562 (564)	0.4	1
Oxidative Stress Induced Senescence	Reactome	1	TNIK_HUMAN	126 (126)	0.402	1
Autophagy - animal - Homo sapiens (human)	KEGG	1	ULK1_HUMAN	128 (128)	0.407	1
Keratinization	Reactome	1	PKP1_HUMAN	129 (129)	0.409	1
Adipogenesis	Wikipathways	1	NAMPT_HUMAN	130 (131)	0.412	1
Factors involved in megakaryocyte development and platelet production	Reactome	1	ITPK1_HUMAN	131 (131)	0.414	1
Angiopoietin Like Protein 8 Regulatory Pathway	Wikipathways	1	AAKG3_HUMAN	131 (131)	0.414	1
Metabolism of RNA	Reactome	3	WDR33_HUMAN;SF3B1_HUMAN;TYW2_HUMAN	577 (586)	0.416	1
FoxO signaling pathway - Homo sapiens (human)	KEGG	1	AAKG3_HUMAN	132 (132)	0.417	1
Spliceosome - Homo sapiens (human)	KEGG	1	SF3B1_HUMAN	133 (134)	0.419	1
HDR through Homologous Recombination (HR) or Single Strand Annealing (SSA)	Reactome	1	RAD9A_HUMAN	134 (135)	0.421	1
Gene Silencing by RNA	Reactome	1	AGO2_HUMAN	134 (134)	0.421	1
Axon guidance	Reactome	2	TLN1_HUMAN;ANK2_HUMAN	356 (358)	0.425	1
Pyrimidine metabolism	EHMN	1	ENTP4_HUMAN	136 (136)	0.426	1
Apelin signaling pathway - Homo sapiens (human)	KEGG	1	AAKG3_HUMAN	137 (137)	0.428	1
Insulin signaling pathway - Homo sapiens (human)	KEGG	1	AAKG3_HUMAN	137 (137)	0.428	1
G2/M Transition	Reactome	1	HAUS7_HUMAN	137 (137)	0.428	1
ER to Golgi Anterograde Transport	Reactome	1	ANK2_HUMAN	137 (137)	0.428	1
Death Receptor Signalling	Reactome	1	FGD4_HUMAN	138 (141)	0.431	1
Mitotic G2-G2/M phases	Reactome	1	HAUS7_HUMAN	139 (139)	0.433	1
Homology Directed Repair	Reactome	1	RAD9A_HUMAN	140 (141)	0.435	1
Innate Immune System	Reactome	5	PGRC1_HUMAN;LRMP_HUMAN;CGAS_HUMAN;PKP1_HUMAN;MUC16_HUMAN	1067 (1077)	0.437	1
Estrogen-dependent gene expression	Reactome	1	AGO2_HUMAN	141 (142)	0.438	1
Direct p53 effectors	PID	1	PRDM1_HUMAN	142 (143)	0.44	1
NRF2 pathway	Wikipathways	1	S6A16_HUMAN	142 (142)	0.44	1
Non-alcoholic fatty liver disease (NAFLD) - Homo sapiens (human)	KEGG	1	AAKG3_HUMAN	149 (149)	0.456	1
Wnt signaling pathway - Homo sapiens (human)	KEGG	1	CTBP1_HUMAN	149 (149)	0.456	1
ESR-mediated signaling	Reactome	1	AGO2_HUMAN	149 (150)	0.456	1
MicroRNAs in cancer - Homo sapiens (human)	KEGG	1	MARCS_HUMAN	150 (299)	0.458	1
Epigenetic regulation of gene expression	Reactome	1	SF3B1_HUMAN	151 (151)	0.46	1
mTOR signaling pathway - Homo sapiens (human)	KEGG	1	ULK1_HUMAN	151 (151)	0.46	1
Developmental Biology	Reactome	3	PKP1_HUMAN;TLN1_HUMAN;ANK2_HUMAN	618 (620)	0.461	1
Oxytocin signaling pathway - Homo sapiens (human)	KEGG	1	AAKG3_HUMAN	152 (152)	0.463	1
Nonalcoholic fatty liver disease	Wikipathways	1	AAKG3_HUMAN	154 (155)	0.467	1
Epithelial to mesenchymal transition in colorectal cancer	Wikipathways	1	PKP1_HUMAN	159 (160)	0.478	1
Gene expression (Transcription)	Reactome	6	AAKG3_HUMAN;RAD9A_HUMAN;WDR33_HUMAN;AGO2_HUMAN;SF3B1_HUMAN;PRDM1_HUMAN	1360 (1373)	0.478	1
Cellular senescence - Homo sapiens (human)	KEGG	1	RAD9A_HUMAN	160 (160)	0.48	1
G alpha (i) signalling events	Reactome	2	RGS21_HUMAN;BCDO2_HUMAN	399 (400)	0.484	1
DNA Double-Strand Break Repair	Reactome	1	RAD9A_HUMAN	168 (169)	0.497	1
NOD-like receptor signaling pathway - Homo sapiens (human)	KEGG	1	NAMPT_HUMAN	168 (168)	0.497	1
Transport to the Golgi and subsequent modification	Reactome	1	ANK2_HUMAN	168 (168)	0.497	1
Tight junction - Homo sapiens (human)	KEGG	1	AAKG3_HUMAN	170 (170)	0.501	1
Influenza A - Homo sapiens (human)	KEGG	1	PLMN_HUMAN	171 (171)	0.503	1
Purine metabolism - Homo sapiens (human)	KEGG	1	ENTP4_HUMAN	173 (174)	0.507	1
Signal Transduction	Reactome	11	AAKG3_HUMAN;O51L1_HUMAN;BCDO2_HUMAN;FGD4_HUMAN;RHG05_HUMAN;CTBP1_HUMAN;TLN1_HUMAN;AGO2_HUMAN;RGS21_HUMAN;DZIP1_HUMAN;PLMN_HUMAN	2634 (2647)	0.511	1
Vitamin D Receptor Pathway	Wikipathways	1	PRDM1_HUMAN	182 (184)	0.525	1
Signaling by Rho GTPases	Reactome	2	FGD4_HUMAN;RHG05_HUMAN	431 (435)	0.525	1
Metapathway biotransformation Phase I and II	Wikipathways	1	CHSTB_HUMAN	184 (186)	0.529	1
Calcium signaling pathway - Homo sapiens (human)	KEGG	1	P2RX2_HUMAN	185 (186)	0.531	1
IL-7 signaling	INOH	1	AAKG3_HUMAN	185 (185)	0.531	1
Mitotic Prometaphase	Reactome	1	HAUS7_HUMAN	186 (186)	0.533	1
EPO signaling	INOH	1	AAKG3_HUMAN	186 (186)	0.533	1
Cellular Senescence	Reactome	1	TNIK_HUMAN	188 (189)	0.537	1
VEGF	INOH	1	AAKG3_HUMAN	188 (188)	0.537	1
Signaling by Nuclear Receptors	Reactome	1	AGO2_HUMAN	194 (195)	0.548	1
Muscle contraction	Reactome	1	TLN1_HUMAN	195 (195)	0.55	1
RAF/MAP kinase cascade	Reactome	1	TLN1_HUMAN	196 (197)	0.552	1
Transcriptional regulation by RUNX1	Reactome	1	AGO2_HUMAN	196 (198)	0.552	1
Proteoglycans in cancer - Homo sapiens (human)	KEGG	1	ANK2_HUMAN	198 (201)	0.555	1
RNA Polymerase II Transcription	Reactome	5	AAKG3_HUMAN;AGO2_HUMAN;RAD9A_HUMAN;WDR33_HUMAN;PRDM1_HUMAN	1223 (1236)	0.561	1
MAPK1/MAPK3 signaling	Reactome	1	TLN1_HUMAN	202 (203)	0.563	1
Rap1 signaling pathway - Homo sapiens (human)	KEGG	1	TLN1_HUMAN	206 (206)	0.57	1
Human immunodeficiency virus 1 infection - Homo sapiens (human)	KEGG	1	CGAS_HUMAN	212 (212)	0.58	1
G alpha (q) signalling events	Reactome	1	RGS21_HUMAN	213 (213)	0.582	1
Cell Cycle_ Mitotic	Reactome	2	MCM7_HUMAN;HAUS7_HUMAN	479 (481)	0.583	1
PIP3 activates AKT signaling	Reactome	1	AGO2_HUMAN	214 (214)	0.584	1
Human T-cell leukemia virus 1 infection - Homo sapiens (human)	KEGG	1	TLN1_HUMAN	219 (219)	0.592	1
Purine metabolism	EHMN	1	ENTP4_HUMAN	223 (223)	0.599	1
Human cytomegalovirus infection - Homo sapiens (human)	KEGG	1	CGAS_HUMAN	225 (225)	0.602	1
Thermogenesis - Homo sapiens (human)	KEGG	1	AAKG3_HUMAN	229 (229)	0.609	1
TNFalpha	NetPath	1	MCM7_HUMAN	234 (234)	0.617	1
Neddylation	Reactome	1	TULP4_HUMAN	234 (235)	0.617	1
MAPK family signaling cascades	Reactome	1	TLN1_HUMAN	234 (237)	0.617	1
SLC-mediated transmembrane transport	Reactome	1	S4A4_HUMAN	244 (245)	0.632	1
Intracellular signaling by second messengers	Reactome	1	AGO2_HUMAN	245 (245)	0.634	1
Diseases of signal transduction	Reactome	1	TLN1_HUMAN	248 (248)	0.638	1
Metabolism of carbohydrates	Reactome	1	CHSTB_HUMAN	263 (264)	0.66	1
Generic Transcription Pathway	Reactome	4	AAKG3_HUMAN;AGO2_HUMAN;RAD9A_HUMAN;PRDM1_HUMAN	1101 (1107)	0.663	1
miR-targeted genes in epithelium - TarBase	Wikipathways	1	PGRC1_HUMAN	267 (333)	0.666	1
Signaling by WNT	Reactome	1	CTBP1_HUMAN	277 (278)	0.679	1
Asparagine N-linked glycosylation	Reactome	1	ANK2_HUMAN	286 (286)	0.691	1
Metabolism	Reactome	7	BCDO2_HUMAN;DUOX2_HUMAN;ENTP4_HUMAN;MARCS_HUMAN;CHSTB_HUMAN;NAMPT_HUMAN;ITPK1_HUMAN	1954 (1972)	0.697	1
Deubiquitination	Reactome	1	ASXL1_HUMAN	296 (296)	0.704	1
Translation	Reactome	1	RT22_HUMAN	299 (310)	0.707	1
Focal Adhesion-PI3K-Akt-mTOR-signaling pathway	Wikipathways	1	ULK1_HUMAN	302 (302)	0.711	1
GPCR downstream signalling	Reactome	4	RGS21_HUMAN;FGD4_HUMAN;O51L1_HUMAN;BCDO2_HUMAN	1172 (1176)	0.712	1
JAK STAT pathway and regulation	INOH	1	AAKG3_HUMAN	310 (310)	0.72	1
miR-targeted genes in muscle cell - TarBase	Wikipathways	1	PGRC1_HUMAN	329 (400)	0.742	1
Metabolism of amino acids and derivatives	Reactome	1	DUOX2_HUMAN	330 (342)	0.743	1
Signaling by GPCR	Reactome	4	RGS21_HUMAN;FGD4_HUMAN;O51L1_HUMAN;BCDO2_HUMAN	1235 (1240)	0.751	1
M Phase	Reactome	1	HAUS7_HUMAN	338 (340)	0.751	1
Cellular responses to stress	Reactome	1	TNIK_HUMAN	343 (345)	0.756	1
Olfactory receptor activity	Wikipathways	1	O51L1_HUMAN	350 (354)	0.763	1
Neuronal System	Reactome	1	NTRK3_HUMAN	368 (368)	0.781	1
miR-targeted genes in lymphocytes - TarBase	Wikipathways	1	PGRC1_HUMAN	409 (489)	0.815	1
Signaling by Receptor Tyrosine Kinases	Reactome	1	PLMN_HUMAN	423 (423)	0.826	1
Olfactory Signaling Pathway	Reactome	1	O51L1_HUMAN	436 (437)	0.835	1
Olfactory transduction - Homo sapiens (human)	KEGG	1	O51L1_HUMAN	446 (447)	0.842	1
Disease	Reactome	1	TLN1_HUMAN	508 (510)	0.878	1
Immune System	Reactome	5	LRMP_HUMAN;CGAS_HUMAN;PKP1_HUMAN;PGRC1_HUMAN;MUC16_HUMAN	1825 (1840)	0.88	1
Pathways in cancer - Homo sapiens (human)	KEGG	1	CTBP1_HUMAN	525 (526)	0.887	1
G alpha (s) signalling events	Reactome	1	O51L1_HUMAN	581 (583)	0.911	1
Transport of small molecules	Reactome	1	S4A4_HUMAN	665 (666)	0.938	1
