## Supplementary material for "Primary human chondrocytes respond to compression with plasma membrane receptors and by microtubule activation: a phosphoproteomic study": Pathway Enrichment Results: r_output.csv

pathway_name	pathway_source	num_overlapping_genes	overlapping_genes	num_all_pathway_genes	P_genes	Q_genes
Purine metabolism - Homo sapiens (human)	KEGG	2	ADCY6_HUMAN;RPA1_HUMAN	173 (174)	0.00183	1	0.000543478	92
Glycerophospholipid catabolism	Reactome	1	PLPL6_HUMAN	7 (7)	0.00278	1
Inactivation of CDC42 and RAC1	Reactome	1	SRGP3_HUMAN	8 (8)	0.00317	1
Adenylate cyclase activating pathway	Reactome	1	ADCY6_HUMAN	10 (10)	0.00397	1
Nucleotide Excision Repair	SMPDB	1	RPA1_HUMAN	11 (11)	0.00436	1
Adenylate cyclase inhibitory pathway	Reactome	1	ADCY6_HUMAN	14 (14)	0.00555	1
Inhibition of adenylate cyclase pathway	Reactome	1	ADCY6_HUMAN	14 (14)	0.00555	1
LPA4-mediated signaling events	PID	1	ADCY6_HUMAN	16 (16)	0.00634	1
PKA activation	Reactome	1	ADCY6_HUMAN	17 (17)	0.00674	1
PKA activation in glucagon signalling	Reactome	1	ADCY6_HUMAN	17 (17)	0.00674	1
PKA-mediated phosphorylation of CREB	Reactome	1	ADCY6_HUMAN	18 (18)	0.00713	1
Adrenaline_noradrenaline inhibits insulin secretion	Reactome	1	ADCY6_HUMAN	23 (23)	0.00911	1
tumor suppressor arf inhibits ribosomal biogenesis	BioCarta	1	RPA1_HUMAN	23 (24)	0.00911	1
Calmodulin induced events	Reactome	1	ADCY6_HUMAN	26 (26)	0.0103	1
CaM pathway	Reactome	1	ADCY6_HUMAN	26 (26)	0.0103	1
Ca-dependent events	Reactome	1	ADCY6_HUMAN	28 (28)	0.0111	1
Peroxisomal lipid metabolism	Reactome	1	ACBD5_HUMAN	29 (29)	0.0115	1
RNA Polymerase I Promoter Escape	Reactome	1	RPA1_HUMAN	30 (30)	0.0119	1
RNA Polymerase I Transcription Termination	Reactome	1	RPA1_HUMAN	31 (31)	0.0123	1
RNA polymerase - Homo sapiens (human)	KEGG	1	RPA1_HUMAN	31 (31)	0.0123	1
DAG and IP3 signaling	Reactome	1	ADCY6_HUMAN	32 (32)	0.0127	1
Glucagon signaling in metabolic regulation	Reactome	1	ADCY6_HUMAN	33 (33)	0.013	1
Glucagon-like Peptide-1 (GLP1) regulates insulin secretion	Reactome	1	ADCY6_HUMAN	35 (35)	0.0138	1
GPCR Adenosine A2A receptor	INOH	1	ADCY6_HUMAN	36 (36)	0.0142	1
Activation of GABAB receptors	Reactome	1	ADCY6_HUMAN	39 (39)	0.0154	1
GABA B receptor activation	Reactome	1	ADCY6_HUMAN	39 (39)	0.0154	1
Vasopressin regulates renal water homeostasis via Aquaporins	Reactome	1	ADCY6_HUMAN	40 (40)	0.0158	1
Eukaryotic Transcription Initiation	Wikipathways	1	RPA1_HUMAN	41 (41)	0.0162	1
Hedgehog _off_ state	Reactome	1	ADCY6_HUMAN	43 (44)	0.017	1
PLC beta mediated events	Reactome	1	ADCY6_HUMAN	44 (44)	0.0174	1
Vasopressin-regulated water reabsorption - Homo sapiens (human)	KEGG	1	ADCY6_HUMAN	44 (44)	0.0174	1
G-protein mediated events	Reactome	1	ADCY6_HUMAN	45 (45)	0.0178	1
Proton Pump Inhibitor Pathway_ Pharmacodynamics	PharmGKB	1	ADCY6_HUMAN	46 (46)	0.0181	1
Endocrine and other factor-regulated calcium reabsorption - Homo sapiens (human)	KEGG	1	ADCY6_HUMAN	47 (47)	0.0185	1
G alpha (z) signalling events	Reactome	1	ADCY6_HUMAN	47 (47)	0.0185	1
RNA Polymerase I Transcription Initiation	Reactome	1	RPA1_HUMAN	48 (48)	0.0189	1
Ovarian steroidogenesis - Homo sapiens (human)	KEGG	1	ADCY6_HUMAN	49 (49)	0.0193	1
Aquaporin-mediated transport	Reactome	1	ADCY6_HUMAN	49 (49)	0.0193	1
Phosphodiesterases in neuronal function	Wikipathways	1	ADCY6_HUMAN	52 (52)	0.0205	1
Regulation of lipolysis in adipocytes - Homo sapiens (human)	KEGG	1	ADCY6_HUMAN	54 (54)	0.0213	1
GABA receptor activation	Reactome	1	ADCY6_HUMAN	55 (55)	0.0217	1
Longevity regulating pathway - multiple species - Homo sapiens (human)	KEGG	1	ADCY6_HUMAN	62 (62)	0.0244	1
Metabolism of lipids	Reactome	2	ACBD5_HUMAN;PLPL6_HUMAN	660 (664)	0.0247	1
LPA receptor mediated events	PID	1	ADCY6_HUMAN	63 (64)	0.0248	1
Endothelins	PID	1	ADCY6_HUMAN	64 (64)	0.0252	1
Cortisol synthesis and secretion - Homo sapiens (human)	KEGG	1	ADCY6_HUMAN	64 (64)	0.0252	1
Renin secretion - Homo sapiens (human)	KEGG	1	ADCY6_HUMAN	65 (65)	0.0256	1
Beta-agonist/Beta-blocker Pathway_ Pharmacodynamics	PharmGKB	1	ADCY6_HUMAN	65 (66)	0.0256	1
Signaling by ROBO receptors	Reactome	1	SRGP3_HUMAN	66 (66)	0.026	1
Regulation of insulin secretion	Reactome	1	ADCY6_HUMAN	70 (70)	0.0275	1
Bile secretion - Homo sapiens (human)	KEGG	1	ADCY6_HUMAN	71 (71)	0.0279	1
Thyroid hormone synthesis - Homo sapiens (human)	KEGG	1	ADCY6_HUMAN	74 (74)	0.0291	1
Metabolism	Reactome	3	ADCY6_HUMAN;PLPL6_HUMAN;ACBD5_HUMAN	1954 (1972)	0.0292	1
Gastric acid secretion - Homo sapiens (human)	KEGG	1	ADCY6_HUMAN	75 (75)	0.0294	1
Signaling by Hedgehog	Reactome	1	ADCY6_HUMAN	81 (82)	0.0318	1
Opioid Signalling	Reactome	1	ADCY6_HUMAN	81 (82)	0.0318	1
Taste transduction - Homo sapiens (human)	KEGG	1	ADCY6_HUMAN	83 (83)	0.0325	1
PI Metabolism	Reactome	1	PLPL6_HUMAN	84 (84)	0.0329	1
Pyrimidine metabolism	Wikipathways	1	RPA1_HUMAN	84 (84)	0.0329	1
Insulin secretion - Homo sapiens (human)	KEGG	1	ADCY6_HUMAN	85 (85)	0.0333	1
GABAergic synapse - Homo sapiens (human)	KEGG	1	ADCY6_HUMAN	88 (88)	0.0345	1
Gap junction - Homo sapiens (human)	KEGG	1	ADCY6_HUMAN	88 (88)	0.0345	1
Longevity regulating pathway - Homo sapiens (human)	KEGG	1	ADCY6_HUMAN	89 (89)	0.0349	1
Dilated cardiomyopathy (DCM) - Homo sapiens (human)	KEGG	1	ADCY6_HUMAN	89 (90)	0.0349	1
Salivary secretion - Homo sapiens (human)	KEGG	1	ADCY6_HUMAN	90 (90)	0.0353	1
Morphine addiction - Homo sapiens (human)	KEGG	1	ADCY6_HUMAN	91 (91)	0.0356	1
RNA Polymerase I Chain Elongation	Reactome	1	RPA1_HUMAN	92 (92)	0.036	1
G Protein Signaling Pathways	Wikipathways	1	ADCY6_HUMAN	92 (92)	0.036	1
GnRH signaling pathway - Homo sapiens (human)	KEGG	1	ADCY6_HUMAN	93 (93)	0.0364	1
B-WICH complex positively regulates rRNA expression	Reactome	1	RPA1_HUMAN	94 (94)	0.0368	1
Integration of energy metabolism	Reactome	1	ADCY6_HUMAN	94 (94)	0.0368	1
Aldosterone synthesis and secretion - Homo sapiens (human)	KEGG	1	ADCY6_HUMAN	96 (96)	0.0376	1
Circadian entrainment - Homo sapiens (human)	KEGG	1	ADCY6_HUMAN	96 (96)	0.0376	1
Pancreatic secretion - Homo sapiens (human)	KEGG	1	ADCY6_HUMAN	96 (96)	0.0376	1
Progesterone-mediated oocyte maturation - Homo sapiens (human)	KEGG	1	ADCY6_HUMAN	97 (99)	0.038	1
Glycerophospholipid metabolism - Homo sapiens (human)	KEGG	1	PLPL6_HUMAN	97 (97)	0.038	1
Inflammatory mediator regulation of TRP channels - Homo sapiens (human)	KEGG	1	ADCY6_HUMAN	99 (99)	0.0387	1
Melanogenesis - Homo sapiens (human)	KEGG	1	ADCY6_HUMAN	101 (101)	0.0395	1
Pyrimidine metabolism - Homo sapiens (human)	KEGG	1	RPA1_HUMAN	101 (101)	0.0395	1
Parathyroid hormone synthesis_ secretion and action - Homo sapiens (human)	KEGG	1	ADCY6_HUMAN	106 (106)	0.0414	1
Purine nucleotides nucleosides metabolism	INOH	1	ADCY6_HUMAN	107 (108)	0.0418	1
Thermogenesis	Wikipathways	1	ADCY6_HUMAN	108 (108)	0.0422	1
NoRC negatively regulates rRNA expression	Reactome	1	RPA1_HUMAN	108 (108)	0.0422	1
Positive epigenetic regulation of rRNA expression	Reactome	1	RPA1_HUMAN	109 (109)	0.0426	1
Negative epigenetic regulation of rRNA expression	Reactome	1	RPA1_HUMAN	111 (111)	0.0433	1
RNA Polymerase I Promoter Clearance	Reactome	1	RPA1_HUMAN	112 (112)	0.0437	1
Cholinergic synapse - Homo sapiens (human)	KEGG	1	ADCY6_HUMAN	112 (112)	0.0437	1
RNA Polymerase I Transcription	Reactome	1	RPA1_HUMAN	114 (114)	0.0445	1
Glutamatergic synapse - Homo sapiens (human)	KEGG	1	ADCY6_HUMAN	114 (114)	0.0445	1
Vascular smooth muscle contraction - Homo sapiens (human)	KEGG	1	ADCY6_HUMAN	121 (121)	0.0472	1
Platelet activation - Homo sapiens (human)	KEGG	1	ADCY6_HUMAN	123 (123)	0.0479	1
Oocyte meiosis - Homo sapiens (human)	KEGG	1	ADCY6_HUMAN	123 (125)	0.0479	1
Relaxin signaling pathway - Homo sapiens (human)	KEGG	1	ADCY6_HUMAN	130 (130)	0.0506	1
Pyrimidine metabolism	EHMN	1	RPA1_HUMAN	136 (136)	0.0529	1
Estrogen signaling pathway - Homo sapiens (human)	KEGG	1	ADCY6_HUMAN	137 (137)	0.0533	1
Apelin signaling pathway - Homo sapiens (human)	KEGG	1	ADCY6_HUMAN	137 (137)	0.0533	1
Rho GTPase cycle	Reactome	1	SRGP3_HUMAN	140 (144)	0.0544	1
Adrenergic signaling in cardiomyocytes - Homo sapiens (human)	KEGG	1	ADCY6_HUMAN	144 (144)	0.0559	1
Phospholipase D signaling pathway - Homo sapiens (human)	KEGG	1	ADCY6_HUMAN	145 (146)	0.0563	1
Retrograde endocannabinoid signaling - Homo sapiens (human)	KEGG	1	ADCY6_HUMAN	148 (148)	0.0574	1
Calcium Regulation in the Cardiac Cell	Wikipathways	1	ADCY6_HUMAN	149 (149)	0.0578	1
Epigenetic regulation of gene expression	Reactome	1	RPA1_HUMAN	151 (151)	0.0586	1
Oxytocin signaling pathway - Homo sapiens (human)	KEGG	1	ADCY6_HUMAN	152 (152)	0.059	1
Neurotransmitter receptors and postsynaptic signal transmission	Reactome	1	ADCY6_HUMAN	153 (153)	0.0593	1
Cushing syndrome - Homo sapiens (human)	KEGG	1	ADCY6_HUMAN	154 (154)	0.0597	1
Myometrial Relaxation and Contraction Pathways	Wikipathways	1	ADCY6_HUMAN	155 (155)	0.0601	1
cGMP-PKG signaling pathway - Homo sapiens (human)	KEGG	1	ADCY6_HUMAN	163 (163)	0.0631	1
Chemokine signaling pathway	Wikipathways	1	ADCY6_HUMAN	165 (165)	0.0639	1
Axon guidance - Homo sapiens (human)	KEGG	1	SRGP3_HUMAN	175 (175)	0.0676	1
Fatty acid metabolism	Reactome	1	ACBD5_HUMAN	187 (189)	0.0721	1
Chemokine signaling pathway - Homo sapiens (human)	KEGG	1	ADCY6_HUMAN	189 (189)	0.0729	1
cAMP signaling pathway - Homo sapiens (human)	KEGG	1	ADCY6_HUMAN	199 (199)	0.0766	1
Rap1 signaling pathway - Homo sapiens (human)	KEGG	1	ADCY6_HUMAN	206 (206)	0.0792	1
Phospholipid metabolism	Reactome	1	PLPL6_HUMAN	215 (216)	0.0826	1
Human T-cell leukemia virus 1 infection - Homo sapiens (human)	KEGG	1	ADCY6_HUMAN	219 (219)	0.084	1
Purine metabolism	EHMN	1	RPA1_HUMAN	223 (223)	0.0855	1
Transmission across Chemical Synapses	Reactome	1	ADCY6_HUMAN	224 (224)	0.0859	1
Human cytomegalovirus infection - Homo sapiens (human)	KEGG	1	ADCY6_HUMAN	225 (225)	0.0863	1
Thermogenesis - Homo sapiens (human)	KEGG	1	ADCY6_HUMAN	229 (229)	0.0877	1
TNFalpha	NetPath	1	RPA1_HUMAN	234 (234)	0.0896	1
Intracellular signaling by second messengers	Reactome	1	ADCY6_HUMAN	245 (245)	0.0936	1
GPCR signaling-G alpha i	INOH	1	ADCY6_HUMAN	262 (262)	0.0999	1
GPCR signaling-pertussis toxin	INOH	1	ADCY6_HUMAN	262 (262)	0.0999	1
GPCR signaling-cholera toxin	INOH	1	ADCY6_HUMAN	270 (270)	0.103	1
GPCR signaling-G alpha s Epac and ERK	INOH	1	ADCY6_HUMAN	272 (272)	0.104	1
GPCR signaling-G alpha s PKA and ERK	INOH	1	ADCY6_HUMAN	285 (285)	0.108	1
Axon guidance	Reactome	1	SRGP3_HUMAN	356 (358)	0.134	1
Neuronal System	Reactome	1	ADCY6_HUMAN	368 (368)	0.138	1
G alpha (i) signalling events	Reactome	1	ADCY6_HUMAN	399 (400)	0.149	1
Signaling by Rho GTPases	Reactome	1	SRGP3_HUMAN	431 (435)	0.16	1
Pathways in cancer - Homo sapiens (human)	KEGG	1	ADCY6_HUMAN	525 (526)	0.192	1
G alpha (s) signalling events	Reactome	1	ADCY6_HUMAN	581 (583)	0.211	1
Developmental Biology	Reactome	1	SRGP3_HUMAN	618 (620)	0.223	1
Transport of small molecules	Reactome	1	ADCY6_HUMAN	665 (666)	0.238	1
Signal Transduction	Reactome	2	ADCY6_HUMAN;SRGP3_HUMAN	2634 (2647)	0.282	1
GPCR downstream signalling	Reactome	1	ADCY6_HUMAN	1172 (1176)	0.387	1
Signaling by GPCR	Reactome	1	ADCY6_HUMAN	1235 (1240)	0.403	1
Gene expression (Transcription)	Reactome	1	RPA1_HUMAN	1360 (1373)	0.436	1
