## Supplementary material for "Primary human chondrocytes respond to compression with plasma membrane receptors and by microtubule activation: a phosphoproteomic study": Protein Domain Results: p0_only_DAVID_protdomains.xlsx

### Sheet: p0_only_DAVID_protdomains
Category	Term	Count	%	PValue	Genes	List Total	Pop Hits	Pop Total	Fold Enrichment	Bonferroni	Benjamini	FDR
INTERPRO	IPR001650:Helicase, C-terminal	15	2.55537	3.40361e-06	CHD7_HUMAN, DPOLQ_HUMAN, CHD8_HUMAN, DDX42_HUMAN, BTAF1_HUMAN, EP400_HUMAN, CHD1L_HUMAN, CHD6_HUMAN, PRP16_HUMAN, DHX57_HUMAN, DHX29_HUMAN, DQX1_HUMAN, DDX4_HUMAN, DHX34_HUMAN, DDX43_HUMAN	547	108	18559	4.71232	0.00370985	0.00370985	0.00543777
INTERPRO	IPR014001:Helicase, superfamily 1/2, ATP-binding domain	15	2.55537	4.24035e-06	CHD7_HUMAN, DPOLQ_HUMAN, CHD8_HUMAN, DDX42_HUMAN, BTAF1_HUMAN, EP400_HUMAN, CHD1L_HUMAN, CHD6_HUMAN, PRP16_HUMAN, DHX57_HUMAN, DHX29_HUMAN, DQX1_HUMAN, DDX4_HUMAN, DHX34_HUMAN, DDX43_HUMAN	547	110	18559	4.62664	0.00461977	0.00231256	0.00677456
PROSITE	PS51192:PS51192	15	2.55537	8.22991e-06	CHD7_HUMAN, DPOLQ_HUMAN, CHD8_HUMAN, DDX42_HUMAN, BTAF1_HUMAN, EP400_HUMAN, CHD1L_HUMAN, CHD6_HUMAN, PRP16_HUMAN, DHX57_HUMAN, DHX29_HUMAN, DQX1_HUMAN, DDX4_HUMAN, DHX34_HUMAN, DDX43_HUMAN	406	108	12695	4.34284	0.00338499	0.00338499	0.0115279
PROSITE	PS51194:PS51194	15	2.55537	8.22991e-06	CHD7_HUMAN, DPOLQ_HUMAN, CHD8_HUMAN, DDX42_HUMAN, BTAF1_HUMAN, EP400_HUMAN, CHD1L_HUMAN, CHD6_HUMAN, PRP16_HUMAN, DHX57_HUMAN, DHX29_HUMAN, DQX1_HUMAN, DDX4_HUMAN, DHX34_HUMAN, DDX43_HUMAN	406	108	12695	4.34284	0.00338499	0.00338499	0.0115279
INTERPRO	IPR016024:Armadillo-type fold	27	4.59966	1.64836e-05	RIF1_HUMAN, PSMD2_HUMAN, CKAP5_HUMAN, UTP20_HUMAN, MROH5_HUMAN, SMG1_HUMAN, VATH_HUMAN, SYMPK_HUMAN, USO1_HUMAN, NOC2L_HUMAN, PKP4_HUMAN, AMPB_HUMAN, BIG2_HUMAN, CLAP2_HUMAN, HEAT1_HUMAN, NPA1P_HUMAN, UNC79_HUMAN, RGPA1_HUMAN, LRRK2_HUMAN, CNDD3_HUMAN, BTAF1_HUMAN, VPS11_HUMAN, UN45B_HUMAN, ZY11B_HUMAN, FHOD1_HUMAN, TRIPC_HUMAN, UBP34_HUMAN	547	351	18559	2.6099	0.0178392	0.00598213	0.0263325
PFAM	PF00271:Helicase conserved C-terminal domain	14	2.38501	1.84489e-05	CHD7_HUMAN, DPOLQ_HUMAN, CHD8_HUMAN, DDX42_HUMAN, BTAF1_HUMAN, CHD1L_HUMAN, EP400_HUMAN, CHD6_HUMAN, PRP16_HUMAN, DHX57_HUMAN, DHX29_HUMAN, DDX4_HUMAN, DHX34_HUMAN, DDX43_HUMAN	529	106	17475	4.36298	0.0114097	0.0114097	0.0273784
SMART	SM00487:DEXDc	15	2.55537	3.63651e-05	CHD7_HUMAN, DPOLQ_HUMAN, CHD8_HUMAN, DDX42_HUMAN, BTAF1_HUMAN, EP400_HUMAN, CHD1L_HUMAN, CHD6_HUMAN, PRP16_HUMAN, DHX57_HUMAN, DHX29_HUMAN, DQX1_HUMAN, DDX4_HUMAN, DHX34_HUMAN, DDX43_HUMAN	365	109	10057	3.79176	0.00948258	0.00948258	0.0475796
SUPFAM	SSF48371:ARM repeat	27	4.59966	0.000100057	RIF1_HUMAN, PSMD2_HUMAN, CKAP5_HUMAN, UTP20_HUMAN, MROH5_HUMAN, SMG1_HUMAN, VATH_HUMAN, SYMPK_HUMAN, USO1_HUMAN, NOC2L_HUMAN, PKP4_HUMAN, AMPB_HUMAN, BIG2_HUMAN, CLAP2_HUMAN, HEAT1_HUMAN, NPA1P_HUMAN, UNC79_HUMAN, RGPA1_HUMAN, LRRK2_HUMAN, CNDD3_HUMAN, BTAF1_HUMAN, VPS11_HUMAN, UN45B_HUMAN, ZY11B_HUMAN, FHOD1_HUMAN, TRIPC_HUMAN, UBP34_HUMAN	398	351	12044	2.32779	0.0190286	0.0190286	0.124501
INTERPRO	IPR027417:P-loop containing nucleoside triphosphate hydrolase	47	8.00681	0.000116456	CHD7_HUMAN, RB39B_HUMAN, CENPE_HUMAN, ATD2B_HUMAN, RAB8A_HUMAN, CHD8_HUMAN, CTF18_HUMAN, PURA2_HUMAN, GNA15_HUMAN, KIF17_HUMAN, CHD1L_HUMAN, CHD6_HUMAN, TOR4A_HUMAN, PRP16_HUMAN, PRS6B_HUMAN, MYH7_HUMAN, ABCBA_HUMAN, DYHC2_HUMAN, ABCA7_HUMAN, ABCG2_HUMAN, PRS8_HUMAN, DHX34_HUMAN, DDX43_HUMAN, KIF1C_HUMAN, CHSTF_HUMAN, MOV10_HUMAN, GBP2_HUMAN, DPOLQ_HUMAN, DDX42_HUMAN, GIMA8_HUMAN, FIGL2_HUMAN, LR…	547	879	18559	1.81416	0.119423	0.0312943	0.185899
SMART	SM00490:HELICc	14	2.38501	0.000122872	CHD7_HUMAN, DPOLQ_HUMAN, CHD8_HUMAN, DDX42_HUMAN, BTAF1_HUMAN, CHD1L_HUMAN, EP400_HUMAN, CHD6_HUMAN, PRP16_HUMAN, DHX57_HUMAN, DHX29_HUMAN, DDX4_HUMAN, DHX34_HUMAN, DDX43_HUMAN	365	107	10057	3.60512	0.0316816	0.0159683	0.16068
INTERPRO	IPR001791:Laminin G domain	9	1.53322	0.000355047	FAT4_HUMAN, CELR2_HUMAN, FAT2_HUMAN, COEA1_HUMAN, COOA1_HUMAN, LAMA2_HUMAN, COBA2_HUMAN, COKA1_HUMAN, COIA1_HUMAN	547	60	18559	5.08931	0.321438	0.0746247	0.565749
INTERPRO	IPR011989:Armadillo-like helical	18	3.06644	0.000371713	RIF1_HUMAN, CKAP5_HUMAN, UTP20_HUMAN, MROH5_HUMAN, SMG1_HUMAN, VATH_HUMAN, LRRK2_HUMAN, CNDD3_HUMAN, BTAF1_HUMAN, UN45B_HUMAN, SYMPK_HUMAN, PKP4_HUMAN, ZY11B_HUMAN, BIG2_HUMAN, CLAP2_HUMAN, TRIPC_HUMAN, FHOD1_HUMAN, HEAT1_HUMAN	547	225	18559	2.7143	0.333681	0.0654259	0.592232
INTERPRO	IPR003593:AAA+ ATPase domain	13	2.21465	0.000691085	ATD2B_HUMAN, CTF18_HUMAN, FIGL2_HUMAN, MRP1_HUMAN, PRS6A_HUMAN, PRS6B_HUMAN, ABCBA_HUMAN, DYHC2_HUMAN, ABCA7_HUMAN, ABCG2_HUMAN, PRS8_HUMAN, ABCD2_HUMAN, TOR4A_HUMAN	547	136	18559	3.24318	0.529954	0.102235	1.09844
INTERPRO	IPR009030:Insulin-like growth factor binding protein, N-terminal	13	2.21465	0.000838804	CD248_HUMAN, SVEP1_HUMAN, DLL3_HUMAN, IBP5_HUMAN, COMP_HUMAN, LAMA2_HUMAN, IBP3_HUMAN, BRNP3_HUMAN, LRP2_HUMAN, CELR2_HUMAN, FAT4_HUMAN, CRAC1_HUMAN, UROM_HUMAN	547	139	18559	3.17319	0.600027	0.108228	1.33176
INTERPRO	IPR011011:Zinc finger, FYVE/PHD-type	13	2.21465	0.000951232	BAZ2A_HUMAN, KDM5D_HUMAN, PHF7_HUMAN, PHF20_HUMAN, JADE3_HUMAN, NSD3_HUMAN, MTMR4_HUMAN, MTMR3_HUMAN, ING3_HUMAN, KMT2C_HUMAN, DPF1_HUMAN, SYTL5_HUMAN, ASH1L_HUMAN	547	141	18559	3.12818	0.646276	0.109054	1.509
SUPFAM	SSF52540:P-loop containing nucleoside triphosphate hydrolases	47	8.00681	0.00104213	CHD7_HUMAN, RB39B_HUMAN, CENPE_HUMAN, ATD2B_HUMAN, RAB8A_HUMAN, CHD8_HUMAN, CTF18_HUMAN, PURA2_HUMAN, GNA15_HUMAN, KIF17_HUMAN, CHD1L_HUMAN, CHD6_HUMAN, TOR4A_HUMAN, PRP16_HUMAN, PRS6B_HUMAN, MYH7_HUMAN, ABCBA_HUMAN, DYHC2_HUMAN, ABCA7_HUMAN, ABCG2_HUMAN, PRS8_HUMAN, DHX34_HUMAN, DDX43_HUMAN, KIF1C_HUMAN, CHSTF_HUMAN, MOV10_HUMAN, GBP2_HUMAN, DPOLQ_HUMAN, DDX42_HUMAN, GIMA8_HUMAN, FIGL2_HUMAN, LR…	398	874	12044	1.62732	0.181427	0.0952497	1.28975
INTERPRO	IPR001965:Zinc finger, PHD-type	10	1.70358	0.0012165	DPF1_HUMAN, KDM5D_HUMAN, BAZ2A_HUMAN, PHF7_HUMAN, PHF20_HUMAN, JADE3_HUMAN, NSD3_HUMAN, ING3_HUMAN, KMT2C_HUMAN, ASH1L_HUMAN	547	89	18559	3.81221	0.735318	0.124467	1.92599
INTERPRO	IPR011709:Domain of unknown function DUF1605	5	0.851789	0.0012995	PRP16_HUMAN, DHX57_HUMAN, DHX29_HUMAN, DQX1_HUMAN, DHX34_HUMAN	547	17	18559	9.97903	0.758279	0.121104	2.05611
INTERPRO	IPR001881:EGF-like calcium-binding	12	2.04429	0.00132741	FAT4_HUMAN, LRP2_HUMAN, SVEP1_HUMAN, CD248_HUMAN, CELR2_HUMAN, MMRN1_HUMAN, DLL3_HUMAN, FAT2_HUMAN, CRAC1_HUMAN, COMP_HUMAN, UROM_HUMAN, PGCA_HUMAN	547	127	18559	3.20586	0.765546	0.113855	2.09984
PFAM	PF07717:Oligonucleotide/oligosaccharide-binding (OB)-fold	5	0.851789	0.00143337	PRP16_HUMAN, DHX57_HUMAN, DHX29_HUMAN, DQX1_HUMAN, DHX34_HUMAN	529	17	17475	9.71589	0.590246	0.35988	2.10644
INTERPRO	IPR007502:Helicase-associated domain	5	0.851789	0.00163224	PRP16_HUMAN, DHX57_HUMAN, DHX29_HUMAN, DQX1_HUMAN, DHX34_HUMAN	547	18	18559	9.42464	0.832011	0.128221	2.57617
PFAM	PF04408:Helicase associated domain (HA2)	5	0.851789	0.00179927	PRP16_HUMAN, DHX57_HUMAN, DHX29_HUMAN, DQX1_HUMAN, DHX34_HUMAN	529	18	17475	9.17612	0.673771	0.3116	2.63748
SUPFAM	SSF57903:FYVE/PHD zinc finger	13	2.21465	0.00201441	BAZ2A_HUMAN, KDM5D_HUMAN, PHF7_HUMAN, PHF20_HUMAN, JADE3_HUMAN, NSD3_HUMAN, MTMR4_HUMAN, MTMR3_HUMAN, ING3_HUMAN, KMT2C_HUMAN, DPF1_HUMAN, SYTL5_HUMAN, ASH1L_HUMAN	398	138	12044	2.8507	0.321016	0.121072	2.47925
SUPFAM	SSF57184:Growth factor receptor domain	13	2.21465	0.00214096	CD248_HUMAN, SVEP1_HUMAN, DLL3_HUMAN, IBP5_HUMAN, COMP_HUMAN, LAMA2_HUMAN, IBP3_HUMAN, BRNP3_HUMAN, LRP2_HUMAN, CELR2_HUMAN, FAT4_HUMAN, CRAC1_HUMAN, UROM_HUMAN	398	139	12044	2.83019	0.337347	0.0977612	2.63309
GENE3D	1.25.10.10:Leucine-rich Repeat Variant	18	3.06644	0.0021847	RIF1_HUMAN, CKAP5_HUMAN, UTP20_HUMAN, MROH5_HUMAN, SMG1_HUMAN, VATH_HUMAN, LRRK2_HUMAN, CNDD3_HUMAN, BTAF1_HUMAN, UN45B_HUMAN, SYMPK_HUMAN, PKP4_HUMAN, ZY11B_HUMAN, BIG2_HUMAN, CLAP2_HUMAN, TRIPC_HUMAN, FHOD1_HUMAN, HEAT1_HUMAN	312	225	8929	2.28949	0.724835	0.724835	3.17136
INTERPRO	IPR000330:SNF2-related	6	1.02215	0.00225767	CHD7_HUMAN, CHD8_HUMAN, BTAF1_HUMAN, EP400_HUMAN, CHD1L_HUMAN, CHD6_HUMAN	547	32	18559	6.36163	0.91526	0.161631	3.54671
PFAM	PF00176:SNF2 family N-terminal domain	6	1.02215	0.00253301	CHD7_HUMAN, CHD8_HUMAN, BTAF1_HUMAN, EP400_HUMAN, CHD1L_HUMAN, CHD6_HUMAN	529	32	17475	6.19388	0.793516	0.325904	3.6943
SMART	SM00847:SM00847	5	0.851789	0.00345126	PRP16_HUMAN, DHX57_HUMAN, DHX29_HUMAN, DQX1_HUMAN, DHX34_HUMAN	365	18	10057	7.65373	0.595779	0.260611	4.42356
INTERPRO	IPR002464:DNA/RNA helicase, ATP-dependent, DEAH-box type, conserved site	5	0.851789	0.00355499	PRP16_HUMAN, DHX57_HUMAN, DHX29_HUMAN, CHD1L_HUMAN, CHD6_HUMAN	547	22	18559	7.71107	0.979533	0.228381	5.53104
INTERPRO	IPR013320:Concanavalin A-like lectin/glucanase, subgroup	16	2.72572	0.00366686	SVEP1_HUMAN, COEA1_HUMAN, MEP1A_HUMAN, RYR2_HUMAN, COMP_HUMAN, COBA2_HUMAN, LAMA2_HUMAN, COKA1_HUMAN, TRI58_HUMAN, FAT4_HUMAN, CELR2_HUMAN, MEFV_HUMAN, RN123_HUMAN, FAT2_HUMAN, COOA1_HUMAN, COIA1_HUMAN	547	232	18559	2.33991	0.981895	0.221762	5.70035
INTERPRO	IPR003959:ATPase, AAA-type, core	7	1.1925	0.00369612	ATD2B_HUMAN, CTF18_HUMAN, FIGL2_HUMAN, PRS6A_HUMAN, PRS6B_HUMAN, ABCA7_HUMAN, PRS8_HUMAN	547	51	18559	4.65688	0.982466	0.211688	5.74459
SMART	SM00382:AAA	13	2.21465	0.00378369	ATD2B_HUMAN, CTF18_HUMAN, FIGL2_HUMAN, MRP1_HUMAN, PRS6A_HUMAN, PRS6B_HUMAN, ABCBA_HUMAN, DYHC2_HUMAN, ABCA7_HUMAN, ABCG2_HUMAN, PRS8_HUMAN, ABCD2_HUMAN, TOR4A_HUMAN	365	136	10057	2.63378	0.629613	0.219876	4.83996
INTERPRO	IPR011545:DNA/RNA helicase, DEAD/DEAH box type, N-terminal	8	1.36286	0.00409774	PRP16_HUMAN, DHX57_HUMAN, DPOLQ_HUMAN, DHX29_HUMAN, DDX42_HUMAN, DDX4_HUMAN, DHX34_HUMAN, DDX43_HUMAN	547	69	18559	3.93376	0.988711	0.220504	6.34981
PFAM	PF00270:DEAD/DEAH box helicase	8	1.36286	0.00472984	PRP16_HUMAN, DHX57_HUMAN, DPOLQ_HUMAN, DHX29_HUMAN, DDX42_HUMAN, DDX4_HUMAN, DHX34_HUMAN, DDX43_HUMAN	529	69	17475	3.83003	0.947605	0.445555	6.79483
PROSITE	PS00690:PS00690	5	0.851789	0.00473064	PRP16_HUMAN, DHX57_HUMAN, DHX29_HUMAN, CHD1L_HUMAN, CHD6_HUMAN	406	22	12695	7.10647	0.858244	0.623495	6.42662
SMART	SM00249:PHD	10	1.70358	0.00478265	DPF1_HUMAN, KDM5D_HUMAN, BAZ2A_HUMAN, PHF7_HUMAN, PHF20_HUMAN, JADE3_HUMAN, NSD3_HUMAN, ING3_HUMAN, KMT2C_HUMAN, ASH1L_HUMAN	365	89	10057	3.09589	0.715227	0.222143	6.08119
PFAM	PF02210:Laminin G domain	6	1.02215	0.00484556	FAT4_HUMAN, CELR2_HUMAN, FAT2_HUMAN, COOA1_HUMAN, LAMA2_HUMAN, COBA2_HUMAN	529	37	17475	5.35687	0.95126	0.395615	6.95554
GENE3D	3.40.50.300:P-loop containing nucleotide triphosphate hydrolases	41	6.98467	0.00586913	CHD7_HUMAN, RB39B_HUMAN, ATD2B_HUMAN, CHD8_HUMAN, RAB8A_HUMAN, CTF18_HUMAN, GNA15_HUMAN, CHD1L_HUMAN, TOR4A_HUMAN, CHD6_HUMAN, PRP16_HUMAN, PRS6B_HUMAN, ABCBA_HUMAN, DYHC2_HUMAN, ABCA7_HUMAN, ABCG2_HUMAN, PRS8_HUMAN, DHX34_HUMAN, DDX43_HUMAN, CHSTF_HUMAN, MOV10_HUMAN, GBP2_HUMAN, DPOLQ_HUMAN, DDX42_HUMAN, GIMA8_HUMAN, FIGL2_HUMAN, LRRK2_HUMAN, SMC3_HUMAN, BTAF1_HUMAN, EP400_HUMAN, NPHP3_HUMAN, AB…	312	765	8929	1.53381	0.968976	0.823863	8.30827
INTERPRO	IPR001478:PDZ domain	12	2.04429	0.00621101	FRPD3_HUMAN, TIAM2_HUMAN, FRPD1_HUMAN, SHAN3_HUMAN, SI1L1_HUMAN, MPP5_HUMAN, SHRM3_HUMAN, TIAM1_HUMAN, ARHGB_HUMAN, SHRM4_HUMAN, SHAN2_HUMAN, PAR3L_HUMAN	547	155	18559	2.62674	0.99889	0.300985	9.47482
SMART	SM00179:EGF_CA	12	2.04429	0.00627014	FAT4_HUMAN, LRP2_HUMAN, SVEP1_HUMAN, CD248_HUMAN, CELR2_HUMAN, MMRN1_HUMAN, DLL3_HUMAN, FAT2_HUMAN, CRAC1_HUMAN, COMP_HUMAN, UROM_HUMAN, PGCA_HUMAN	365	127	10057	2.60347	0.807556	0.240168	7.90173
PROSITE	PS50106:PS50106	12	2.04429	0.00781904	FRPD3_HUMAN, TIAM2_HUMAN, FRPD1_HUMAN, SHAN3_HUMAN, SI1L1_HUMAN, MPP5_HUMAN, SHRM3_HUMAN, TIAM1_HUMAN, ARHGB_HUMAN, SHRM4_HUMAN, SHAN2_HUMAN, PAR3L_HUMAN	406	148	12695	2.53528	0.960605	0.659736	10.413
INTERPRO	IPR011993:Pleckstrin homology-like domain	23	3.91823	0.00804231	RGPD4_HUMAN, GRB10_HUMAN, FRMD6_HUMAN, TIAM2_HUMAN, PLCB2_HUMAN, MF2L2_HUMAN, PHLP1_HUMAN, TLN2_HUMAN, MTMR3_HUMAN, MTMR4_HUMAN, SPTB2_HUMAN, PKHG6_HUMAN, ARHGB_HUMAN, TIAM1_HUMAN, PLCG2_HUMAN, FRPD3_HUMAN, MPRIP_HUMAN, TARA_HUMAN, IQEC2_HUMAN, HOME3_HUMAN, FRPD1_HUMAN, PHLB3_HUMAN, JAK2_HUMAN	547	427	18559	1.82754	0.999852	0.356533	12.1035
INTERPRO	IPR019787:Zinc finger, PHD-finger	8	1.36286	0.00857503	DPF1_HUMAN, KDM5D_HUMAN, BAZ2A_HUMAN, JADE3_HUMAN, NSD3_HUMAN, ING3_HUMAN, KMT2C_HUMAN, ASH1L_HUMAN	547	79	18559	3.43582	0.999918	0.360983	12.8547
SMART	SM00210:TSPN	5	0.851789	0.00866097	COEA1_HUMAN, COOA1_HUMAN, COBA2_HUMAN, COKA1_HUMAN, COIA1_HUMAN	365	23	10057	5.98987	0.897619	0.277891	10.7597
PFAM	PF00008:EGF-like domain	8	1.36286	0.00919445	FAT4_HUMAN, SVEP1_HUMAN, CELR2_HUMAN, MMRN1_HUMAN, DLL3_HUMAN, FAT2_HUMAN, MEP1A_HUMAN, PGCA_HUMAN	529	78	17475	3.38811	0.996803	0.559908	12.8113
SUPFAM	SSF49899:Concanavalin A-like lectins/glucanases	16	2.72572	0.00999034	SVEP1_HUMAN, COEA1_HUMAN, MEP1A_HUMAN, RYR2_HUMAN, COMP_HUMAN, COBA2_HUMAN, LAMA2_HUMAN, COKA1_HUMAN, TRI58_HUMAN, FAT4_HUMAN, CELR2_HUMAN, MEFV_HUMAN, RN123_HUMAN, FAT2_HUMAN, COOA1_HUMAN, COIA1_HUMAN	398	232	12044	2.08699	0.854531	0.319929	11.7509
INTERPRO	IPR017956:AT hook, DNA-binding motif	3	0.511073	0.0119794	SETBP_HUMAN, BAZ2A_HUMAN, ASH1L_HUMAN	547	6	18559	16.9644	0.999998	0.450202	17.5147
INTERPRO	IPR005937:26S proteasome subunit P45	3	0.511073	0.0119794	PRS6A_HUMAN, PRS6B_HUMAN, PRS8_HUMAN	547	6	18559	16.9644	0.999998	0.450202	17.5147
INTERPRO	IPR006576:BRK domain	3	0.511073	0.0119794	CHD7_HUMAN, CHD8_HUMAN, CHD6_HUMAN	547	6	18559	16.9644	0.999998	0.450202	17.5147
PROSITE	PS01359:PS01359	8	1.36286	0.0128973	DPF1_HUMAN, KDM5D_HUMAN, PHF20_HUMAN, JADE3_HUMAN, NSD3_HUMAN, ING3_HUMAN, KMT2C_HUMAN, ASH1L_HUMAN	406	79	12695	3.16643	0.995243	0.737383	16.6266
PFAM	PF00004:ATPase family associated with various cellular activities (AAA)	6	1.02215	0.0133386	ATD2B_HUMAN, CTF18_HUMAN, FIGL2_HUMAN, PRS6A_HUMAN, PRS6B_HUMAN, PRS8_HUMAN	529	47	17475	4.21711	0.999764	0.647976	18.0699
SUPFAM	SSF50156:PDZ domain-like	12	2.04429	0.0135878	FRPD3_HUMAN, TIAM2_HUMAN, FRPD1_HUMAN, SHAN3_HUMAN, SI1L1_HUMAN, MPP5_HUMAN, SHRM3_HUMAN, TIAM1_HUMAN, ARHGB_HUMAN, SHRM4_HUMAN, SHAN2_HUMAN, PAR3L_HUMAN	398	155	12044	2.34281	0.927686	0.354539	15.6613
INTERPRO	IPR016197:Chromo domain-like	5	0.851789	0.0138712	CHD7_HUMAN, CHD8_HUMAN, KAT5_HUMAN, CDY2_HUMAN, CHD6_HUMAN	547	32	18559	5.30136	1	0.484796	20.0022
TIGRFAMS	TIGR01242:TIGR01242	3	0.511073	0.0142887	PRS6A_HUMAN, PRS6B_HUMAN, PRS8_HUMAN	40	6	1197	14.9625	0.40435	0.40435	12.0467
INTERPRO	IPR000953:Chromo domain/shadow	5	0.851789	0.0154263	CHD7_HUMAN, CHD8_HUMAN, KAT5_HUMAN, CDY2_HUMAN, CHD6_HUMAN	547	33	18559	5.14071	1	0.507058	21.994
INTERPRO	IPR003591:Leucine-rich repeat, typical subtype	12	2.04429	0.0164485	SLIK6_HUMAN, LLR1_HUMAN, PHLP1_HUMAN, LRRC9_HUMAN, LRRK2_HUMAN, PPR29_HUMAN, SLIK5_HUMAN, FLRT1_HUMAN, RXFP2_HUMAN, FLRT3_HUMAN, PIDD1_HUMAN, GP1BA_HUMAN	547	178	18559	2.28733	1	0.515406	23.2779
SMART	SM00592:BRK	3	0.511073	0.0177908	CHD7_HUMAN, CHD8_HUMAN, CHD6_HUMAN	365	6	10057	13.7767	0.990933	0.444504	20.9365
SMART	SM00384:AT_hook	3	0.511073	0.0177908	SETBP_HUMAN, BAZ2A_HUMAN, ASH1L_HUMAN	365	6	10057	13.7767	0.990933	0.444504	20.9365
PFAM	PF00595:PDZ domain (Also known as DHR or GLGF)	10	1.70358	0.0188198	FRPD3_HUMAN, TIAM2_HUMAN, FRPD1_HUMAN, SHAN3_HUMAN, MPP5_HUMAN, SHRM3_HUMAN, TIAM1_HUMAN, ARHGB_HUMAN, SHAN2_HUMAN, PAR3L_HUMAN	529	132	17475	2.50258	0.999993	0.731002	24.5715
INTERPRO	IPR000742:Epidermal growth factor-like domain	14	2.38501	0.0193218	CD248_HUMAN, SVEP1_HUMAN, MMRN1_HUMAN, DLL3_HUMAN, MEP1A_HUMAN, COMP_HUMAN, LAMA2_HUMAN, PGCA_HUMAN, FAT4_HUMAN, LRP2_HUMAN, CELR2_HUMAN, FAT2_HUMAN, TENR_HUMAN, UROM_HUMAN	547	231	18559	2.05628	1	0.55933	26.7816
SMART	SM00228:PDZ	12	2.04429	0.0193292	FRPD3_HUMAN, TIAM2_HUMAN, FRPD1_HUMAN, SHAN3_HUMAN, SI1L1_HUMAN, MPP5_HUMAN, SHRM3_HUMAN, TIAM1_HUMAN, ARHGB_HUMAN, SHRM4_HUMAN, SHAN2_HUMAN, PAR3L_HUMAN	365	149	10057	2.21907	0.993987	0.433457	22.5419
SUPFAM	SSF54160:Chromo domain-like	5	0.851789	0.0201674	CHD7_HUMAN, CHD8_HUMAN, KAT5_HUMAN, CDY2_HUMAN, CHD6_HUMAN	398	32	12044	4.72833	0.979994	0.428114	22.4039
PRODOM	PD002078:CO1A2(7) CO1A1(6) CO2A1(5) // COLLAGEN SUBNAME: TYPE FULL=COLLAGEN REPEAT ALPHA CHAIN FLAGS: PRECURSOR RECNAME:	3	0.511073	0.0213295	COOA1_HUMAN, COBA2_HUMAN, CO1A2_HUMAN	8	11	314	10.7045	0.121344	0.121344	9.80394
PRINTS	PR01857:ADAM-TS family signature	4	0.681431	0.0228007	ATS14_HUMAN, ATS15_HUMAN, ATS20_HUMAN, ATL1_HUMAN	127	24	4888	6.4147	0.940029	0.940029	23.3223
SUPFAM	SSF50729:PH domain-like	23	3.91823	0.0247394	RGPD4_HUMAN, GRB10_HUMAN, FRMD6_HUMAN, TIAM2_HUMAN, PLCB2_HUMAN, MF2L2_HUMAN, PHLP1_HUMAN, TLN2_HUMAN, MTMR3_HUMAN, MTMR4_HUMAN, SPTB2_HUMAN, PKHG6_HUMAN, ARHGB_HUMAN, TIAM1_HUMAN, PLCG2_HUMAN, FRPD3_HUMAN, MPRIP_HUMAN, TARA_HUMAN, IQEC2_HUMAN, HOME3_HUMAN, FRPD1_HUMAN, PHLB3_HUMAN, JAK2_HUMAN	398	425	12044	1.63767	0.99185	0.451854	26.7933
INTERPRO	IPR013083:Zinc finger, RING/FYVE/PHD-type	22	3.74787	0.0273199	KDM5D_HUMAN, BAZ2A_HUMAN, EXPH5_HUMAN, PHF7_HUMAN, COMD3_HUMAN, MGRN1_HUMAN, PHF20_HUMAN, JADE3_HUMAN, NSD3_HUMAN, MTMR3_HUMAN, MTMR4_HUMAN, ING3_HUMAN, KMT2C_HUMAN, RBBP6_HUMAN, VPS11_HUMAN, TRI58_HUMAN, DPF1_HUMAN, RN123_HUMAN, SH3R1_HUMAN, SYTL5_HUMAN, FHL1_HUMAN, ASH1L_HUMAN	547	453	18559	1.64775	1	0.673822	35.761
INTERPRO	IPR001589:Actinin-type, actin-binding, conserved site	4	0.681431	0.0289625	CLMN_HUMAN, ACTN4_HUMAN, PLEC_HUMAN, SPTB2_HUMAN	547	23	18559	5.90064	1	0.682163	37.4725
PROSITE	PS51450:PS51450	13	2.21465	0.0296579	SLIK6_HUMAN, ZY11B_HUMAN, LLR1_HUMAN, PHLP1_HUMAN, LRRC9_HUMAN, LRRK2_HUMAN, PPR29_HUMAN, SLIK5_HUMAN, FLRT1_HUMAN, RXFP2_HUMAN, FLRT3_HUMAN, PIDD1_HUMAN, GP1BA_HUMAN	406	203	12695	2.00241	0.999996	0.916322	34.4091
SMART	SM00298:CHROMO	5	0.851789	0.0301869	CHD7_HUMAN, CHD8_HUMAN, KAT5_HUMAN, CDY2_HUMAN, CHD6_HUMAN	365	33	10057	4.17476	0.999675	0.552053	33.0439
PROSITE	PS50016:PS50016	7	1.1925	0.0304896	DPF1_HUMAN, KDM5D_HUMAN, BAZ2A_HUMAN, JADE3_HUMAN, NSD3_HUMAN, ING3_HUMAN, KMT2C_HUMAN	406	74	12695	2.95783	0.999997	0.88071	35.1923
INTERPRO	IPR018097:EGF-like calcium-binding, conserved site	8	1.36286	0.0309102	FAT4_HUMAN, LRP2_HUMAN, SVEP1_HUMAN, CD248_HUMAN, CRAC1_HUMAN, COMP_HUMAN, UROM_HUMAN, PGCA_HUMAN	547	102	18559	2.66107	1	0.693427	39.4465
PFAM	PF00439:Bromodomain	5	0.851789	0.0319348	BAZ2A_HUMAN, ATD2B_HUMAN, TAF1_HUMAN, K2026_HUMAN, ASH1L_HUMAN	529	40	17475	4.12925	1	0.867179	38.2274
INTERPRO	IPR013273:Peptidase M12B, ADAM-TS	4	0.681431	0.0323957	ATS14_HUMAN, ATS15_HUMAN, ATS20_HUMAN, ATL1_HUMAN	547	24	18559	5.65478	1	0.698422	40.9126
INTERPRO	IPR008160:Collagen triple helix repeat	7	1.1925	0.0337463	GLDN_HUMAN, COEA1_HUMAN, COOA1_HUMAN, COBA2_HUMAN, CO1A2_HUMAN, COKA1_HUMAN, COIA1_HUMAN	547	82	18559	2.89635	1	0.701583	42.2166
INTERPRO	IPR000152:EGF-type aspartate/asparagine hydroxylation site	8	1.36286	0.0353906	FAT4_HUMAN, LRP2_HUMAN, SVEP1_HUMAN, CD248_HUMAN, CELR2_HUMAN, MMRN1_HUMAN, UROM_HUMAN, PGCA_HUMAN	547	105	18559	2.58504	1	0.707588	43.7678
PROSITE	PS00019:PS00019	4	0.681431	0.0355616	CLMN_HUMAN, ACTN4_HUMAN, PLEC_HUMAN, SPTB2_HUMAN	406	23	12695	5.438	1	0.881302	39.7834
PROSITE	PS00020:PS00020	4	0.681431	0.0355616	CLMN_HUMAN, ACTN4_HUMAN, PLEC_HUMAN, SPTB2_HUMAN	406	23	12695	5.438	1	0.881302	39.7834
INTERPRO	IPR001487:Bromodomain	5	0.851789	0.0370346	BAZ2A_HUMAN, ATD2B_HUMAN, TAF1_HUMAN, K2026_HUMAN, ASH1L_HUMAN	547	43	18559	3.9452	1	0.713145	45.2796
PFAM	PF01391:Collagen triple helix repeat (20 copies)	7	1.1925	0.0376526	GLDN_HUMAN, COEA1_HUMAN, COOA1_HUMAN, COBA2_HUMAN, CO1A2_HUMAN, COKA1_HUMAN, COIA1_HUMAN	529	82	17475	2.81998	1	0.885845	43.4267
INTERPRO	IPR000885:Fibrillar collagen, C-terminal	3	0.511073	0.0398559	COOA1_HUMAN, COBA2_HUMAN, CO1A2_HUMAN	547	11	18559	9.25328	1	0.729176	47.7856
INTERPRO	IPR023780:Chromo domain	4	0.681431	0.0398673	CHD7_HUMAN, CHD8_HUMAN, CDY2_HUMAN, CHD6_HUMAN	547	26	18559	5.2198	1	0.718981	47.7955
SMART	SM00181:EGF	13	2.21465	0.0403956	FAT4_HUMAN, SVEP1_HUMAN, CELR2_HUMAN, LRP2_HUMAN, CD248_HUMAN, DLL3_HUMAN, MMRN1_HUMAN, FAT2_HUMAN, TENR_HUMAN, LAMA2_HUMAN, COMP_HUMAN, UROM_HUMAN, PGCA_HUMAN	365	188	10057	1.90529	0.99998	0.625485	41.7031
PFAM	PF01410:Fibrillar collagen C-terminal domain	3	0.511073	0.041838	COOA1_HUMAN, COBA2_HUMAN, CO1A2_HUMAN	529	11	17475	9.00928	1	0.890876	46.9706
PFAM	PF00385:Chromo (CHRromatin Organisation MOdifier) domain	4	0.681431	0.0426055	CHD7_HUMAN, CHD8_HUMAN, CDY2_HUMAN, CHD6_HUMAN	529	26	17475	5.08216	1	0.87547	47.5976
INTERPRO	IPR003960:ATPase, AAA-type, conserved site	4	0.681431	0.0439012	ATD2B_HUMAN, PRS6A_HUMAN, PRS6B_HUMAN, PRS8_HUMAN	547	27	18559	5.02647	1	0.743797	51.1916
PROSITE	PS01187:PS01187	8	1.36286	0.0444747	FAT4_HUMAN, LRP2_HUMAN, SVEP1_HUMAN, CD248_HUMAN, CRAC1_HUMAN, COMP_HUMAN, UROM_HUMAN, PGCA_HUMAN	406	102	12695	2.45243	1	0.903955	47.1273
PROSITE	PS51461:PS51461	3	0.511073	0.0461584	COOA1_HUMAN, COBA2_HUMAN, CO1A2_HUMAN	406	11	12695	8.52777	1	0.885061	48.4175
INTERPRO	IPR019786:Zinc finger, PHD-type, conserved site	6	1.02215	0.0471175	KDM5D_HUMAN, PHF20_HUMAN, JADE3_HUMAN, NSD3_HUMAN, ING3_HUMAN, ASH1L_HUMAN	547	67	18559	3.03839	1	0.759354	53.7498
SUPFAM	SSF47370:Bromodomain	5	0.851789	0.0486684	BAZ2A_HUMAN, ATD2B_HUMAN, TAF1_HUMAN, K2026_HUMAN, ASH1L_HUMAN	398	42	12044	3.60254	0.999931	0.655057	46.2685
PROSITE	PS50013:PS50013	4	0.681431	0.048698	CHD7_HUMAN, CHD8_HUMAN, CDY2_HUMAN, CHD6_HUMAN	406	26	12695	4.81053	1	0.872145	50.3084
PRINTS	PR00248:Metabotropic glutamate GPCR signature	3	0.511073	0.0490027	TS1R3_HUMAN, GRM2_HUMAN, GABR2_HUMAN	127	14	4888	8.24747	0.997823	0.953341	43.9257
PROSITE	PS01186:PS01186	13	2.21465	0.0496549	FAT4_HUMAN, SVEP1_HUMAN, CELR2_HUMAN, LRP2_HUMAN, CD248_HUMAN, DLL3_HUMAN, MMRN1_HUMAN, FAT2_HUMAN, TENR_HUMAN, LAMA2_HUMAN, COMP_HUMAN, UROM_HUMAN, PGCA_HUMAN	406	220	12695	1.84768	1	0.851558	51.004
INTERPRO	IPR018159:Spectrin/alpha-actinin	4	0.681431	0.0525509	ACTN4_HUMAN, PLEC_HUMAN, MF2L2_HUMAN, SPTB2_HUMAN	547	29	18559	4.67982	1	0.788022	57.788
PROSITE	PS00674:PS00674	4	0.681431	0.0535335	ATD2B_HUMAN, PRS6A_HUMAN, PRS6B_HUMAN, PRS8_HUMAN	406	27	12695	4.63237	1	0.848779	53.732
PFAM	PF00085:Thioredoxin	4	0.681431	0.0560667	TXND2_HUMAN, THIO_HUMAN, TXND6_HUMAN, TXD16_HUMAN	529	29	17475	4.55642	1	0.922967	57.5304
PROSITE	PS00010:PS00010	8	1.36286	0.0573056	FAT4_HUMAN, LRP2_HUMAN, SVEP1_HUMAN, CD248_HUMAN, CELR2_HUMAN, MMRN1_HUMAN, UROM_HUMAN, PGCA_HUMAN	406	108	12695	2.31618	1	0.845917	56.2491
SMART	SM00038:COLFI	3	0.511073	0.0579012	COOA1_HUMAN, COBA2_HUMAN, CO1A2_HUMAN	365	11	10057	7.51457	1	0.728081	54.185
SMART	SM00369:LRR_TYP	12	2.04429	0.0584728	SLIK6_HUMAN, LLR1_HUMAN, PHLP1_HUMAN, LRRC9_HUMAN, LRRK2_HUMAN, PPR29_HUMAN, SLIK5_HUMAN, FLRT1_HUMAN, RXFP2_HUMAN, FLRT3_HUMAN, PIDD1_HUMAN, GP1BA_HUMAN	365	178	10057	1.85753	1	0.703085	54.5475
INTERPRO	IPR003439:ABC transporter-like	5	0.851789	0.0590092	MRP1_HUMAN, ABCBA_HUMAN, ABCA7_HUMAN, ABCG2_HUMAN, ABCD2_HUMAN	547	50	18559	3.39287	1	0.817866	62.1578
GENE3D	1.20.920.10:Histone Acetyltransferase; Chain A	5	0.851789	0.0615478	BAZ2A_HUMAN, ATD2B_HUMAN, TAF1_HUMAN, K2026_HUMAN, ASH1L_HUMAN	312	43	8929	3.32774	1	0.999996	60.782
INTERPRO	IPR000337:GPCR, family 3	3	0.511073	0.062245	TS1R3_HUMAN, GRM2_HUMAN, GABR2_HUMAN	547	14	18559	7.27044	1	0.827003	64.1842
INTERPRO	IPR017979:GPCR, family 3, conserved site	3	0.511073	0.062245	TS1R3_HUMAN, GRM2_HUMAN, GABR2_HUMAN	547	14	18559	7.27044	1	0.827003	64.1842
INTERPRO	IPR019748:FERM central domain	5	0.851789	0.062609	FRPD3_HUMAN, FRMD6_HUMAN, FRPD1_HUMAN, TLN2_HUMAN, JAK2_HUMAN	547	51	18559	3.32634	1	0.821296	64.4057
INTERPRO	IPR000299:FERM domain	5	0.851789	0.062609	FRPD3_HUMAN, FRMD6_HUMAN, FRPD1_HUMAN, TLN2_HUMAN, JAK2_HUMAN	547	51	18559	3.32634	1	0.821296	64.4057
INTERPRO	IPR019749:Band 4.1 domain	5	0.851789	0.062609	FRPD3_HUMAN, FRMD6_HUMAN, FRPD1_HUMAN, TLN2_HUMAN, JAK2_HUMAN	547	51	18559	3.32634	1	0.821296	64.4057
PFAM	PF00005:ABC transporter	5	0.851789	0.0638122	MRP1_HUMAN, ABCBA_HUMAN, ABCA7_HUMAN, ABCG2_HUMAN, ABCD2_HUMAN	529	50	17475	3.3034	1	0.935059	62.419
SMART	SM00282:LamG	5	0.851789	0.0642833	FAT4_HUMAN, CELR2_HUMAN, FAT2_HUMAN, LAMA2_HUMAN, COBA2_HUMAN	365	42	10057	3.28017	1	0.711605	58.0846
INTERPRO	IPR013032:EGF-like, conserved site	11	1.87394	0.0691988	FAT4_HUMAN, LRP2_HUMAN, SVEP1_HUMAN, CELR2_HUMAN, MMRN1_HUMAN, DLL3_HUMAN, FAT2_HUMAN, TENR_HUMAN, COMP_HUMAN, UROM_HUMAN, PGCA_HUMAN	547	199	18559	1.87546	1	0.845018	68.1997
PROSITE	PS50893:PS50893	5	0.851789	0.0703267	MRP1_HUMAN, ABCBA_HUMAN, ABCA7_HUMAN, ABCG2_HUMAN, ABCD2_HUMAN	406	49	12695	3.19066	1	0.883048	63.9944
PFAM	PF12661:Human growth factor-like EGF	4	0.681431	0.0712878	FAT4_HUMAN, SVEP1_HUMAN, CELR2_HUMAN, DLL3_HUMAN	529	32	17475	4.12925	1	0.943587	66.635
INTERPRO	IPR008271:Serine/threonine-protein kinase, active site	15	2.55537	0.0770802	M3K19_HUMAN, CDK16_HUMAN, KC1AL_HUMAN, LATS2_HUMAN, LRRK2_HUMAN, NEK5_HUMAN, NUAK1_HUMAN, KSR1_HUMAN, GSK3B_HUMAN, PDK1L_HUMAN, BMR1B_HUMAN, TAOK1_HUMAN, ST32A_HUMAN, CDK13_HUMAN, M3K8_HUMAN	547	312	18559	1.63119	1	0.869585	72.2395
INTERPRO	IPR005113:uDENN domain	3	0.511073	0.0790031	DEN4C_HUMAN, DEN5B_HUMAN, MADD_HUMAN	547	16	18559	6.36163	1	0.870296	73.1493
INTERPRO	IPR005112:dDENN domain	3	0.511073	0.0790031	DEN4C_HUMAN, DEN5B_HUMAN, MADD_HUMAN	547	16	18559	6.36163	1	0.870296	73.1493
INTERPRO	IPR003616:Post-SET domain	3	0.511073	0.0790031	NSD3_HUMAN, KMT2C_HUMAN, ASH1L_HUMAN	547	16	18559	6.36163	1	0.870296	73.1493
INTERPRO	IPR001194:DENN domain	3	0.511073	0.0790031	DEN4C_HUMAN, DEN5B_HUMAN, MADD_HUMAN	547	16	18559	6.36163	1	0.870296	73.1493
PROSITE	PS50057:PS50057	5	0.851789	0.0790235	FRPD3_HUMAN, FRMD6_HUMAN, FRPD1_HUMAN, TLN2_HUMAN, JAK2_HUMAN	406	51	12695	3.06554	1	0.895762	68.436
PROSITE	PS50868:PS50868	3	0.511073	0.0810919	NSD3_HUMAN, KMT2C_HUMAN, ASH1L_HUMAN	406	15	12695	6.25369	1	0.886693	69.4147
PFAM	PF13855:Leucine rich repeat	10	1.70358	0.0819889	SLIK6_HUMAN, PHLP1_HUMAN, LRRK2_HUMAN, PPR29_HUMAN, SLIK5_HUMAN, FLRT1_HUMAN, RXFP2_HUMAN, FLRT3_HUMAN, PIDD1_HUMAN, GP1BA_HUMAN	529	174	17475	1.89851	1	0.956281	71.9077
PFAM	PF03456:uDENN domain	3	0.511073	0.0827226	DEN4C_HUMAN, DEN5B_HUMAN, MADD_HUMAN	529	16	17475	6.19388	1	0.949395	72.239
PFAM	PF02141:DENN (AEX-3) domain	3	0.511073	0.0827226	DEN4C_HUMAN, DEN5B_HUMAN, MADD_HUMAN	529	16	17475	6.19388	1	0.949395	72.239
INTERPRO	IPR003961:Fibronectin, type III	11	1.87394	0.0844603	NEO1_HUMAN, NCAM1_HUMAN, COEA1_HUMAN, TENR_HUMAN, FLRT1_HUMAN, MYOM1_HUMAN, COKA1_HUMAN, HCFC1_HUMAN, CNTN2_HUMAN, FLRT3_HUMAN, IL6RB_HUMAN	547	207	18559	1.80297	1	0.882501	75.5814
INTERPRO	IPR025609:Lsm14 N-terminal	2	0.340716	0.0856925	EDC3_HUMAN, LS14A_HUMAN	547	3	18559	22.6191	1	0.880776	76.1012
INTERPRO	IPR018117:DNA methylase, C-5 cytosine-specific, active site	2	0.340716	0.0856925	DNM3A_HUMAN, DNMT1_HUMAN	547	3	18559	22.6191	1	0.880776	76.1012
INTERPRO	IPR019050:FDF domain	2	0.340716	0.0856925	EDC3_HUMAN, LS14A_HUMAN	547	3	18559	22.6191	1	0.880776	76.1012
INTERPRO	IPR025762:DFDF domain	2	0.340716	0.0856925	EDC3_HUMAN, LS14A_HUMAN	547	3	18559	22.6191	1	0.880776	76.1012
SMART	SM00150:SPEC	4	0.681431	0.0859465	ACTN4_HUMAN, PLEC_HUMAN, MF2L2_HUMAN, SPTB2_HUMAN	365	29	10057	3.80047	1	0.791884	69.1507
SUPFAM	SSF47031:Second domain of FERM	5	0.851789	0.0866748	FRPD3_HUMAN, FRMD6_HUMAN, FRPD1_HUMAN, TLN2_HUMAN, JAK2_HUMAN	398	51	12044	2.96679	1	0.824609	67.6569
INTERPRO	IPR001611:Leucine-rich repeat	13	2.21465	0.0876891	SLIK6_HUMAN, ZY11B_HUMAN, LLR1_HUMAN, PHLP1_HUMAN, LRRC9_HUMAN, LRRK2_HUMAN, PPR29_HUMAN, SLIK5_HUMAN, FLRT1_HUMAN, RXFP2_HUMAN, FLRT3_HUMAN, PIDD1_HUMAN, GP1BA_HUMAN	547	263	18559	1.67708	1	0.881435	76.9215
INTERPRO	IPR000716:Thyroglobulin type-1	3	0.511073	0.0878486	TICN2_HUMAN, IBP5_HUMAN, IBP3_HUMAN	547	17	18559	5.98742	1	0.876541	76.9859
PFAM	PF09532:FDF domain	2	0.340716	0.0879375	EDC3_HUMAN, LS14A_HUMAN	529	3	17475	22.0227	1	0.950872	74.4915
PFAM	PF12701:Scd6-like Sm domain	2	0.340716	0.0879375	EDC3_HUMAN, LS14A_HUMAN	529	3	17475	22.0227	1	0.950872	74.4915
INTERPRO	IPR001828:Extracellular ligand-binding receptor	4	0.681431	0.0885388	TS1R3_HUMAN, GUC2F_HUMAN, GRM2_HUMAN, GABR2_HUMAN	547	36	18559	3.76986	1	0.873312	77.2626
INTERPRO	IPR008250:P-type ATPase, A domain	4	0.681431	0.0885388	AT10A_HUMAN, AT132_HUMAN, ATP7A_HUMAN, AT8B4_HUMAN	547	36	18559	3.76986	1	0.873312	77.2626
INTERPRO	IPR018303:P-type ATPase, phosphorylation site	4	0.681431	0.0885388	AT10A_HUMAN, AT132_HUMAN, ATP7A_HUMAN, AT8B4_HUMAN	547	36	18559	3.76986	1	0.873312	77.2626
INTERPRO	IPR023299:P-type ATPase, cytoplasmic domain N	4	0.681431	0.0885388	AT10A_HUMAN, AT132_HUMAN, ATP7A_HUMAN, AT8B4_HUMAN	547	36	18559	3.76986	1	0.873312	77.2626
INTERPRO	IPR001757:Cation-transporting P-type ATPase	4	0.681431	0.0885388	AT10A_HUMAN, AT132_HUMAN, ATP7A_HUMAN, AT8B4_HUMAN	547	36	18559	3.76986	1	0.873312	77.2626
PFAM	PF00628:PHD-finger	5	0.851789	0.0886743	DPF1_HUMAN, KDM5D_HUMAN, BAZ2A_HUMAN, KMT2C_HUMAN, ASH1L_HUMAN	529	56	17475	2.94947	1	0.944301	74.7957
PFAM	PF07645:Calcium-binding EGF domain	6	1.02215	0.0906868	FAT4_HUMAN, LRP2_HUMAN, SVEP1_HUMAN, CRAC1_HUMAN, COMP_HUMAN, UROM_HUMAN	529	79	17475	2.50891	1	0.94014	75.6092
PROSITE	PS50946:PS50946	3	0.511073	0.0907841	DEN4C_HUMAN, DEN5B_HUMAN, MADD_HUMAN	406	16	12695	5.86284	1	0.900395	73.6363
PROSITE	PS50211:PS50211	3	0.511073	0.0907841	DEN4C_HUMAN, DEN5B_HUMAN, MADD_HUMAN	406	16	12695	5.86284	1	0.900395	73.6363
PROSITE	PS50947:PS50947	3	0.511073	0.0907841	DEN4C_HUMAN, DEN5B_HUMAN, MADD_HUMAN	406	16	12695	5.86284	1	0.900395	73.6363
PFAM	PF00086:Thyroglobulin type-1 repeat	3	0.511073	0.0919388	TICN2_HUMAN, IBP5_HUMAN, IBP3_HUMAN	529	17	17475	5.82953	1	0.934567	76.103
PROSITE	PS51512:PS51512	2	0.340716	0.0926932	EDC3_HUMAN, LS14A_HUMAN	406	3	12695	20.8456	1	0.892096	74.4013
PROSITE	PS00094:PS00094	2	0.340716	0.0926932	DNM3A_HUMAN, DNMT1_HUMAN	406	3	12695	20.8456	1	0.892096	74.4013
PFAM	PF01094:Receptor family ligand binding region	4	0.681431	0.0941027	TS1R3_HUMAN, GUC2F_HUMAN, GRM2_HUMAN, GABR2_HUMAN	529	36	17475	3.67045	1	0.930934	76.9344
PFAM	PF00122:E1-E2 ATPase	4	0.681431	0.0941027	AT10A_HUMAN, AT132_HUMAN, ATP7A_HUMAN, AT8B4_HUMAN	529	36	17475	3.67045	1	0.930934	76.9344
PROSITE	PS50853:PS50853	11	1.87394	0.0948795	NEO1_HUMAN, NCAM1_HUMAN, COEA1_HUMAN, TENR_HUMAN, FLRT1_HUMAN, MYOM1_HUMAN, COKA1_HUMAN, HCFC1_HUMAN, CNTN2_HUMAN, FLRT3_HUMAN, IL6RB_HUMAN	406	195	12695	1.76386	1	0.884864	75.2519
INTERPRO	IPR017441:Protein kinase, ATP binding site	17	2.89608	0.0951812	M3K19_HUMAN, KC1AL_HUMAN, CDK16_HUMAN, LATS2_HUMAN, LRRK2_HUMAN, NEK5_HUMAN, NUAK1_HUMAN, PTK6_HUMAN, GSK3B_HUMAN, GRK5_HUMAN, JAK2_HUMAN, PDK1L_HUMAN, BMR1B_HUMAN, TAOK1_HUMAN, ST32A_HUMAN, CDK13_HUMAN, BMPR2_HUMAN	547	381	18559	1.51388	1	0.88746	79.7703
GENE3D	2.70.150.10:Calcium-transporting ATPase, cytoplasmic transduction domain A	4	0.681431	0.0989493	AT10A_HUMAN, AT132_HUMAN, ATP7A_HUMAN, AT8B4_HUMAN	312	32	8929	3.57732	1	1	78.4614
