## Supplementary material for "Primary human chondrocytes respond to compression with plasma membrane receptors and by microtubule activation: a phosphoproteomic study": Protein Domain Results: p15_only_DAVID_protdomains.xlsx

### Sheet: p15_only_DAVID_protdomains
Category	Term	Count	%	PValue	Genes	List Total	Pop Hits	Pop Total	Fold Enrichment	Bonferroni	Benjamini	FDR
INTERPRO	IPR001452:Src homology-3 domain	10	4.34783	0.0010649	RHG42_HUMAN, STAC_HUMAN, ACK1_HUMAN, SRGP3_HUMAN, RIM3A_HUMAN, MYO7A_HUMAN, SPN90_HUMAN, DOCK1_HUMAN, ABL2_HUMAN, CACB1_HUMAN	217	218	18559	3.92318	0.447003	0.447003	1.54515
PROSITE	PS50002:PS50002	10	4.34783	0.00116663	RHG42_HUMAN, STAC_HUMAN, ACK1_HUMAN, SRGP3_HUMAN, RIM3A_HUMAN, MYO7A_HUMAN, SPN90_HUMAN, DOCK1_HUMAN, ABL2_HUMAN, CACB1_HUMAN	162	204	12695	3.84138	0.220137	0.220137	1.46731
INTERPRO	IPR001609:Myosin head, motor domain	5	2.17391	0.00117442	MYO1C_HUMAN, MYH7B_HUMAN, MYH9_HUMAN, MYO7A_HUMAN, MYH14_HUMAN	217	40	18559	10.6907	0.479707	0.278686	1.70279
PFAM	PF00063:Myosin head (motor domain)	5	2.17391	0.00127414	MYO1C_HUMAN, MYH7B_HUMAN, MYH9_HUMAN, MYO7A_HUMAN, MYH14_HUMAN	209	40	17475	10.4516	0.314349	0.314349	1.68587
INTERPRO	IPR013816:ATP-grasp fold, subdomain 2	4	1.73913	0.0015313	CRNS1_HUMAN, PYR1_HUMAN, SYN3_HUMAN, ACLY_HUMAN	217	20	18559	17.1051	0.573462	0.247247	2.21485
PROSITE	PS51456:PS51456	5	2.17391	0.00159611	MYO1C_HUMAN, MYH7B_HUMAN, MYH9_HUMAN, MYO7A_HUMAN, MYH14_HUMAN	162	40	12695	9.79552	0.288402	0.156437	2.00247
PRINTS	PR00193:Myosin heavy chain signature	5	2.17391	0.00174859	MYO1C_HUMAN, MYH7B_HUMAN, MYH9_HUMAN, MYO7A_HUMAN, MYH14_HUMAN	67	39	4888	9.35323	0.126074	0.126074	1.82954
SMART	SM00242:MYSc	5	2.17391	0.00217123	MYO1C_HUMAN, MYH7B_HUMAN, MYH9_HUMAN, MYO7A_HUMAN, MYH14_HUMAN	140	40	10057	8.97946	0.267157	0.267157	2.54131
SUPFAM	SSF50044:SH3-domain	10	4.34783	0.0022679	RHG42_HUMAN, STAC_HUMAN, ACK1_HUMAN, SRGP3_HUMAN, RIM3A_HUMAN, MYO7A_HUMAN, SPN90_HUMAN, DOCK1_HUMAN, ABL2_HUMAN, CACB1_HUMAN	160	216	12044	3.48495	0.228049	0.228049	2.54908
GENE3D	3.30.470.20:ATP-grasp fold, B domain	4	1.73913	0.00233849	CRNS1_HUMAN, PYR1_HUMAN, SYN3_HUMAN, ACLY_HUMAN	122	20	8929	14.6377	0.455954	0.455954	3.0139
PFAM	PF00612:IQ calmodulin-binding motif	5	2.17391	0.00314719	MYO1C_HUMAN, MYH9_HUMAN, MYO7A_HUMAN, MYH14_HUMAN, LRIQ1_HUMAN	209	51	17475	8.1973	0.606642	0.372818	4.11647
INTERPRO	IPR027417:P-loop containing nucleoside triphosphate hydrolase	21	9.13043	0.00331424	MYH7B_HUMAN, MYO1C_HUMAN, KIF11_HUMAN, DYH10_HUMAN, ABCA4_HUMAN, IF2P_HUMAN, GNAS1_HUMAN, KIF4B_HUMAN, CACB1_HUMAN, EHD3_HUMAN, MYH9_HUMAN, TRI23_HUMAN, DYH11_HUMAN, MYO7A_HUMAN, OPA1_HUMAN, NDST1_HUMAN, SEPT3_HUMAN, TTF2_HUMAN, MYH14_HUMAN, ARIP4_HUMAN, LRIQ1_HUMAN	217	879	18559	2.04327	0.842098	0.369628	4.73607
INTERPRO	IPR000048:IQ motif, EF-hand binding site	6	2.6087	0.00347819	MYO1C_HUMAN, MYH7B_HUMAN, MYH9_HUMAN, MYO7A_HUMAN, MYH14_HUMAN, LRIQ1_HUMAN	217	87	18559	5.8983	0.8559	0.321214	4.96484
PROSITE	PS50096:PS50096	6	2.6087	0.00470286	MYO1C_HUMAN, MYH7B_HUMAN, MYH9_HUMAN, MYO7A_HUMAN, MYH14_HUMAN, LRIQ1_HUMAN	162	86	12695	5.46727	0.633615	0.284441	5.79467
SMART	SM00015:IQ	5	2.17391	0.00566205	MYO1C_HUMAN, MYH9_HUMAN, MYO7A_HUMAN, MYH14_HUMAN, LRIQ1_HUMAN	140	52	10057	6.90728	0.556019	0.333681	6.50343
INTERPRO	IPR027357:DHR-2 domain	3	1.30435	0.00692016	DOCK9_HUMAN, DOC10_HUMAN, DOCK1_HUMAN	217	11	18559	23.3251	0.978953	0.474548	9.65111
INTERPRO	IPR026791:Dedicator of cytokinesis	3	1.30435	0.00692016	DOCK9_HUMAN, DOC10_HUMAN, DOCK1_HUMAN	217	11	18559	23.3251	0.978953	0.474548	9.65111
INTERPRO	IPR027007:DHR-1 domain	3	1.30435	0.00692016	DOCK9_HUMAN, DOC10_HUMAN, DOCK1_HUMAN	217	11	18559	23.3251	0.978953	0.474548	9.65111
INTERPRO	IPR010703:Dedicator of cytokinesis C-terminal	3	1.30435	0.00692016	DOCK9_HUMAN, DOC10_HUMAN, DOCK1_HUMAN	217	11	18559	23.3251	0.978953	0.474548	9.65111
PFAM	PF14429:C2 domain in Dock180 and Zizimin proteins	3	1.30435	0.00722541	DOCK9_HUMAN, DOC10_HUMAN, DOCK1_HUMAN	209	11	17475	22.8034	0.883106	0.51105	9.21766
PFAM	PF06920:Dedicator of cytokinesis	3	1.30435	0.00722541	DOCK9_HUMAN, DOC10_HUMAN, DOCK1_HUMAN	209	11	17475	22.8034	0.883106	0.51105	9.21766
SMART	SM00326:SH3	9	3.91304	0.00772652	RHG42_HUMAN, STAC_HUMAN, ACK1_HUMAN, SRGP3_HUMAN, RIM3A_HUMAN, MYO7A_HUMAN, SPN90_HUMAN, DOCK1_HUMAN, ABL2_HUMAN	140	206	10057	3.13845	0.670172	0.309078	8.77668
PROSITE	PS51651:PS51651	3	1.30435	0.00815512	DOCK9_HUMAN, DOC10_HUMAN, DOCK1_HUMAN	162	11	12695	21.3721	0.825209	0.353409	9.84978
PROSITE	PS51650:PS51650	3	1.30435	0.00815512	DOCK9_HUMAN, DOC10_HUMAN, DOCK1_HUMAN	162	11	12695	21.3721	0.825209	0.353409	9.84978
SUPFAM	SSF52540:P-loop containing nucleoside triphosphate hydrolases	21	9.13043	0.0110837	MYH7B_HUMAN, MYO1C_HUMAN, KIF11_HUMAN, DYH10_HUMAN, ABCA4_HUMAN, IF2P_HUMAN, GNAS1_HUMAN, KIF4B_HUMAN, CACB1_HUMAN, EHD3_HUMAN, MYH9_HUMAN, TRI23_HUMAN, DYH11_HUMAN, MYO7A_HUMAN, OPA1_HUMAN, NDST1_HUMAN, SEPT3_HUMAN, TTF2_HUMAN, MYH14_HUMAN, ARIP4_HUMAN, LRIQ1_HUMAN	160	874	12044	1.80867	0.719336	0.470223	11.905
INTERPRO	IPR004009:Myosin, N-terminal, SH3-like	3	1.30435	0.0128135	MYH7B_HUMAN, MYH9_HUMAN, MYH14_HUMAN	217	15	18559	17.1051	0.999231	0.640965	17.1785
PFAM	PF02736:Myosin N-terminal SH3-like domain	3	1.30435	0.0133696	MYH7B_HUMAN, MYH9_HUMAN, MYH14_HUMAN	209	15	17475	16.7225	0.981391	0.630656	16.4308
INTERPRO	IPR027401:Myosin-like IQ motif-containing domain	3	1.30435	0.0202419	MYH7B_HUMAN, MYH9_HUMAN, MYH14_HUMAN	217	19	18559	13.504	0.999988	0.758587	25.8348
INTERPRO	IPR002928:Myosin tail	3	1.30435	0.0202419	MYH7B_HUMAN, MYH9_HUMAN, MYH14_HUMAN	217	19	18559	13.504	0.999988	0.758587	25.8348
PFAM	PF01576:Myosin tail	3	1.30435	0.0211062	MYH7B_HUMAN, MYH9_HUMAN, MYH14_HUMAN	209	19	17475	13.202	0.99819	0.717156	24.7593
INTERPRO	IPR024945:Spt5 C-terminal domain	2	0.869565	0.0231423	SRRM2_HUMAN, SPT5H_HUMAN	217	2	18559	85.5253	0.999998	0.764603	28.9798
PROSITE	PS50137:PS50137	3	1.30435	0.0237299	DGCR8_HUMAN, RM44_HUMAN, STAU1_HUMAN	162	19	12695	12.3733	0.993996	0.640514	26.2226
GENE3D	4.10.270.10:Myosin, subunit A	3	1.30435	0.0267951	MYH7B_HUMAN, MYH9_HUMAN, MYH14_HUMAN	122	19	8929	11.5561	0.999143	0.970721	29.884
SMART	SM01104:SM01104	2	0.869565	0.0274528	SRRM2_HUMAN, SPT5H_HUMAN	140	2	10057	71.8357	0.981326	0.630336	28.0836
INTERPRO	IPR014720:Double-stranded RNA-binding-like domain	3	1.30435	0.0418005	DGCR8_HUMAN, RM44_HUMAN, STAU1_HUMAN	217	28	18559	9.16343	1	0.9069	46.4236
INTERPRO	IPR019316:G8 domain	2	0.869565	0.0457514	TMEM2_HUMAN, PKHD1_HUMAN	217	4	18559	42.7627	1	0.906248	49.5631
INTERPRO	IPR015506:Dishevelled-related protein	2	0.869565	0.0457514	DIXC1_HUMAN, DVL1_HUMAN	217	4	18559	42.7627	1	0.906248	49.5631
SMART	SM00181:EGF	7	3.04348	0.0460488	MFGM_HUMAN, LRP1_HUMAN, TEN3_HUMAN, LAMB2_HUMAN, FRAS1_HUMAN, PCSK5_HUMAN, CUBN_HUMAN	140	188	10057	2.67473	0.998819	0.740314	42.7822
PFAM	PF10162:G8 domain	2	0.869565	0.0467715	TMEM2_HUMAN, PKHD1_HUMAN	209	4	17475	41.8062	0.999999	0.905872	47.2067
PROSITE	PS51484:PS51484	2	0.869565	0.0497775	TMEM2_HUMAN, PKHD1_HUMAN	162	4	12695	39.1821	0.999981	0.836771	47.616
INTERPRO	IPR001627:Semaphorin/CD100 antigen	3	1.30435	0.0502743	SEM6D_HUMAN, PLXA3_HUMAN, SEM6C_HUMAN	217	31	18559	8.27665	1	0.908368	52.9465
INTERPRO	IPR002909:Cell surface receptor IPT/TIG	3	1.30435	0.0502743	PKHD1_HUMAN, PLXA3_HUMAN, NFKB2_HUMAN	217	31	18559	8.27665	1	0.908368	52.9465
PFAM	PF01403:Sema domain	3	1.30435	0.0523168	SEM6D_HUMAN, PLXA3_HUMAN, SEM6C_HUMAN	209	31	17475	8.09153	1	0.896917	51.1586
SMART	SM00429:IPT	3	1.30435	0.0531541	PKHD1_HUMAN, PLXA3_HUMAN, NFKB2_HUMAN	140	27	10057	7.98175	0.999595	0.727945	47.6305
INTERPRO	IPR000742:Epidermal growth factor-like domain	7	3.04348	0.0535814	MFGM_HUMAN, LRP1_HUMAN, TEN3_HUMAN, LAMB2_HUMAN, FRAS1_HUMAN, PCSK5_HUMAN, CUBN_HUMAN	217	231	18559	2.59168	1	0.905136	55.2852
SMART	SM01225:SM01225	2	0.869565	0.0541572	TMEM2_HUMAN, PKHD1_HUMAN	140	4	10057	35.9179	0.999652	0.679361	48.2837
PROSITE	PS51004:PS51004	3	1.30435	0.0584858	SEM6D_HUMAN, PLXA3_HUMAN, SEM6C_HUMAN	162	31	12695	7.58363	0.999997	0.840196	53.3807
INTERPRO	IPR011993:Pleckstrin homology-like domain	10	4.34783	0.0625635	NECP1_HUMAN, DOCK9_HUMAN, RHG42_HUMAN, OSBL8_HUMAN, MYO7A_HUMAN, DOC10_HUMAN, SPTB1_HUMAN, MTMRC_HUMAN, TBCD4_HUMAN, SPTN5_HUMAN	217	427	18559	2.00294	1	0.923142	61.1023
SUPFAM	SSF101912:Sema domain	3	1.30435	0.06276	SEM6D_HUMAN, PLXA3_HUMAN, SEM6C_HUMAN	160	31	12044	7.28468	0.999382	0.914821	52.1513
INTERPRO	IPR001158:DIX domain	2	0.869565	0.0678396	DIXC1_HUMAN, DVL1_HUMAN	217	6	18559	28.5084	1	0.926019	64.1823
INTERPRO	IPR021816:Dedicator of cytokinesis C/D, N-terminal	2	0.869565	0.0678396	DOCK9_HUMAN, DOC10_HUMAN	217	6	18559	28.5084	1	0.926019	64.1823
SMART	SM00630:Sema	3	1.30435	0.0679668	SEM6D_HUMAN, PLXA3_HUMAN, SEM6C_HUMAN	140	31	10057	6.95184	0.999957	0.715825	56.551
PFAM	PF11878:Domain of unknown function (DUF3398)	2	0.869565	0.0693342	DOCK9_HUMAN, DOC10_HUMAN	209	6	17475	27.8708	1	0.929956	61.6431
PFAM	PF00778:DIX domain	2	0.869565	0.0693342	DIXC1_HUMAN, DVL1_HUMAN	209	6	17475	27.8708	1	0.929956	61.6431
INTERPRO	IPR000483:Cysteine-rich flanking region, C-terminal	4	1.73913	0.0726613	AMGO2_HUMAN, LIGO3_HUMAN, CHAD_HUMAN, IGS10_HUMAN	217	83	18559	4.1217	1	0.9273	66.7968
PFAM	PF00595:PDZ domain (Also known as DHR or GLGF)	5	2.17391	0.0730072	MAST4_HUMAN, AHNK_HUMAN, DVL1_HUMAN, PICK1_HUMAN, NOS1_HUMAN	209	132	17475	3.16714	1	0.917362	63.6134
PROSITE	PS50841:PS50841	2	0.869565	0.0737349	DIXC1_HUMAN, DVL1_HUMAN	162	6	12695	26.1214	1	0.869885	62.089
PFAM	PF14604:Variant SH3 domain	4	1.73913	0.0744038	RHG42_HUMAN, ACK1_HUMAN, RIM3A_HUMAN, DOCK1_HUMAN	209	82	17475	4.07866	1	0.89859	64.3377
SUPFAM	SSF52058:L domain-like	7	3.04348	0.075182	LRC23_HUMAN, AMGO2_HUMAN, LIGO3_HUMAN, T11X1_HUMAN, CHAD_HUMAN, IGS10_HUMAN, LRIQ1_HUMAN	160	223	12044	2.36289	0.999865	0.892204	58.8879
PFAM	PF00856:SET domain	3	1.30435	0.0784265	NSD1_HUMAN, SETD6_HUMAN, KMT2B_HUMAN	209	39	17475	6.43173	1	0.888946	66.3501
SMART	SM00021:DAX	2	0.869565	0.0801334	DIXC1_HUMAN, DVL1_HUMAN	140	6	10057	23.9452	0.999994	0.734767	62.8124
GENE3D	2.30.29.30:Pleckstrin-homology domain (PH domain)/Phosphotyrosine-binding domain (PTB)	10	4.34783	0.0853107	NECP1_HUMAN, DOCK9_HUMAN, RHG42_HUMAN, OSBL8_HUMAN, MYO7A_HUMAN, DOC10_HUMAN, SPTB1_HUMAN, MTMRC_HUMAN, TBCD4_HUMAN, SPTN5_HUMAN	122	393	8929	1.8623	1	0.99956	68.8252
INTERPRO	IPR011042:Six-bladed beta-propeller, TolB-like	3	1.30435	0.085749	PON3_HUMAN, LRP1_HUMAN, TEN3_HUMAN	217	42	18559	6.10895	1	0.946714	73.025
INTERPRO	IPR001611:Leucine-rich repeat	7	3.04348	0.0875006	LRC23_HUMAN, AMGO2_HUMAN, LIGO3_HUMAN, T11X1_HUMAN, CHAD_HUMAN, IGS10_HUMAN, LRIQ1_HUMAN	217	263	18559	2.27634	1	0.940894	73.7705
INTERPRO	IPR011050:Pectin lyase fold/virulence factor	2	0.869565	0.0894189	TMEM2_HUMAN, PKHD1_HUMAN	217	8	18559	21.3813	1	0.935504	74.565
INTERPRO	IPR015940:Ubiquitin-associated/translation elongation factor EF1B, N-terminal, eukaryote	3	1.30435	0.0928271	RD23B_HUMAN, BRSK1_HUMAN, UBP24_HUMAN	217	44	18559	5.83127	1	0.933353	75.9215
INTERPRO	IPR016201:Plexin-like fold	3	1.30435	0.0928271	SEM6D_HUMAN, PLXA3_HUMAN, SEM6C_HUMAN	217	44	18559	5.83127	1	0.933353	75.9215
SUPFAM	SSF103575:Plexin repeat	3	1.30435	0.0934921	SEM6D_HUMAN, PLXA3_HUMAN, SEM6C_HUMAN	160	39	12044	5.79038	0.999986	0.893323	67.2507
SUPFAM	SSF53822:Periplasmic binding protein-like I	3	1.30435	0.0934921	GRIK4_HUMAN, GRM5_HUMAN, NMD3A_HUMAN	160	39	12044	5.79038	0.999986	0.893323	67.2507
PROSITE	PS50030:PS50030	3	1.30435	0.0990701	RD23B_HUMAN, BRSK1_HUMAN, UBP24_HUMAN	162	42	12695	5.59744	1	0.915338	73.3163
