## Supplementary material for "Primary human chondrocytes respond to compression with plasma membrane receptors and by microtubule activation: a phosphoproteomic study": Protein Domain Results: p15_or_p30.csv

2ABB_HUMAN
4ET_HUMAN
5HT7R_HUMAN
AACT_HUMAN
AAKG3_HUMAN
AB17A_HUMAN
ABCA4_HUMAN
ABCA6_HUMAN
ABCAD_HUMAN
ABCB7_HUMAN
ABL2_HUMAN
ACBD5_HUMAN
ACBG1_HUMAN
ACK1_HUMAN
ACLY_HUMAN
ACSL5_HUMAN
ACYP2_HUMAN
ADA1D_HUMAN
ADAD1_HUMAN
ADAS_HUMAN
ADCY6_HUMAN
ADDA_HUMAN
ADIRF_HUMAN
ADRM1_HUMAN
ADTRP_HUMAN
AF9_HUMAN
AGO2_HUMAN
AHNK2_HUMAN
AHNK_HUMAN
AIFM1_HUMAN
AK1BF_HUMAN
AKAP9_HUMAN
AKD1B_HUMAN
AL2SA_HUMAN
ALMS1_HUMAN
ALPK2_HUMAN
AMGO2_HUMAN
AMPQ_HUMAN
AN18A_HUMAN
ANK2_HUMAN
ANK3_HUMAN
ANKL1_HUMAN
ANR50_HUMAN
ANS1B_HUMAN
ANT3_HUMAN
ANXA2_HUMAN
ANXA6_HUMAN
AOC3_HUMAN
AP4E1_HUMAN
ARAP2_HUMAN
ARGI1_HUMAN
ARHG6_HUMAN
ARHGI_HUMAN
ARHGJ_HUMAN
ARI1B_HUMAN
ARIP4_HUMAN
ARMC9_HUMAN
ARP8_HUMAN
ARRB1_HUMAN
ARRD3_HUMAN
ASCC3_HUMAN
ASIC5_HUMAN
ASND1_HUMAN
ASNS_HUMAN
ASPM_HUMAN
ASTN1_HUMAN
ASXL1_HUMAN
ASXL2_HUMAN
AT11C_HUMAN
AT2B2_HUMAN
AT2C1_HUMAN
AT8B3_HUMAN
ATL4_HUMAN
ATP9B_HUMAN
ATS5_HUMAN
ATS8_HUMAN
AZI2_HUMAN
B2LA1_HUMAN
B3A4_HUMAN
BAP31_HUMAN
BARX1_HUMAN
BAZ1B_HUMAN
BBS1_HUMAN
BCAR3_HUMAN
BCDO2_HUMAN
BCKD_HUMAN
BEND5_HUMAN
BIRC1_HUMAN
BORG3_HUMAN
BRAS2_HUMAN
BRDT_HUMAN
BRE1A_HUMAN
BRE1B_HUMAN
BRSK1_HUMAN
BSN_HUMAN
BTBDA_HUMAN
C1GLT_HUMAN
C27C1_HUMAN
C2D2A_HUMAN
CA064_HUMAN
CA110_HUMAN
CA141_HUMAN
CA174_HUMAN
CA198_HUMAN
CAC1H_HUMAN
CACB1_HUMAN
CALR_HUMAN
CAMKV_HUMAN
CAN6_HUMAN
CAN8_HUMAN
CAND2_HUMAN
CASC3_HUMAN
CASC5_HUMAN
CASPG_HUMAN
CASS4_HUMAN
CASZ1_HUMAN
CATR1_HUMAN
CB066_HUMAN
CBPA4_HUMAN
CBPC2_HUMAN
CBX5_HUMAN
CC108_HUMAN
CC136_HUMAN
CC166_HUMAN
CC168_HUMAN
CC170_HUMAN
CCD18_HUMAN
CCD66_HUMAN
CCD87_HUMAN
CCNT2_HUMAN
CD158_HUMAN
CD226_HUMAN
CDC73_HUMAN
CDC7_HUMAN
CDHR4_HUMAN
CE030_HUMAN
CE047_HUMAN
CE056_HUMAN
CE162_HUMAN
CE170_HUMAN
CECR2_HUMAN
CECR9_HUMAN
CELR1_HUMAN
CEP89_HUMAN
CF155_HUMAN
CFA57_HUMAN
CGAS_HUMAN
CHAD_HUMAN
CHIT1_HUMAN
CHST8_HUMAN
CHSTB_HUMAN
CJ076_HUMAN
CL042_HUMAN
CLIP2_HUMAN
CLN5_HUMAN
CLU_HUMAN
CLVS1_HUMAN
CMKMT_HUMAN
CMYA5_HUMAN
CN079_HUMAN
CN093_HUMAN
CNNM2_HUMAN
CNTP2_HUMAN
CNTP3_HUMAN
CO1A1_HUMAN
CO3_HUMAN
CO4A4_HUMAN
CO7A1_HUMAN
CO8A_HUMAN
COF1_HUMAN
COPB2_HUMAN
CP071_HUMAN
CP078_HUMAN
CP086_HUMAN
CP1A2_HUMAN
CPLX4_HUMAN
CQ077_HUMAN
CRBG3_HUMAN
CRCM_HUMAN
CRCT1_HUMAN
CRHBP_HUMAN
CRML_HUMAN
CRNS1_HUMAN
CROL3_HUMAN
CSMD1_HUMAN
CSN6_HUMAN
CSPP1_HUMAN
CTBP1_HUMAN
CTDS1_HUMAN
CTU2_HUMAN
CUBN_HUMAN
CX023_HUMAN
CYBP_HUMAN
DACT3_HUMAN
DAXX_HUMAN
DB130_HUMAN
DC121_HUMAN
DCK_HUMAN
DCR1B_HUMAN
DDX58_HUMAN
DDX60_HUMAN
DEN1A_HUMAN
DEOC_HUMAN
DGCR8_HUMAN
DGUOK_HUMAN
DHX37_HUMAN
DHX9_HUMAN
DIP2C_HUMAN
DIXC1_HUMAN
DJC21_HUMAN
DLGP1_HUMAN
DNHD1_HUMAN
DNJB4_HUMAN
DNJC1_HUMAN
DNMBP_HUMAN
DOC10_HUMAN
DOCK1_HUMAN
DOCK7_HUMAN
DOCK9_HUMAN
DPPA3_HUMAN
DPYL2_HUMAN
DSG4_HUMAN
DTD2_HUMAN
DUOX1_HUMAN
DUOX2_HUMAN
DUS27_HUMAN
DVL1_HUMAN
DYH10_HUMAN
DYH11_HUMAN
DYH12_HUMAN
DYH17_HUMAN
DYH1_HUMAN
DYH5_HUMAN
DYH9_HUMAN
DYHC1_HUMAN
DZAN1_HUMAN
DZIP1_HUMAN
E2AK4_HUMAN
E2F7_HUMAN
EBP2_HUMAN
ECHA_HUMAN
EFCB5_HUMAN
EFCB7_HUMAN
EH1L1_HUMAN
EHD3_HUMAN
EI24_HUMAN
EI2BE_HUMAN
EIF3L_HUMAN
ELF2_HUMAN
ELFN1_HUMAN
EMIL3_HUMAN
EMSY_HUMAN
ENTP4_HUMAN
EP15R_HUMAN
EPHB1_HUMAN
ERP44_HUMAN
EST1_HUMAN
ETV5_HUMAN
EXOC5_HUMAN
F122A_HUMAN
F154A_HUMAN
F173A_HUMAN
F178A_HUMAN
F180A_HUMAN
F184A_HUMAN
F213A_HUMAN
FA12_HUMAN
FA13A_HUMAN
FA13B_HUMAN
FA13C_HUMAN
FA5_HUMAN
FA65A_HUMAN
FA71A_HUMAN
FA7_HUMAN
FA83B_HUMAN
FA83H_HUMAN
FANCM_HUMAN
FAT1_HUMAN
FBLN4_HUMAN
FBRL_HUMAN
FBX9_HUMAN
FDXA1_HUMAN
FEM1A_HUMAN
FGD4_HUMAN
FHOD3_HUMAN
FIBA_HUMAN
FIBG_HUMAN
FIGL1_HUMAN
FINC_HUMAN
FLNA_HUMAN
FMNL_HUMAN
FOLR1_HUMAN
FONG_HUMAN
FOXI1_HUMAN
FOXN4_HUMAN
FOXP1_HUMAN
FRAS1_HUMAN
FRIH_HUMAN
FRYL_HUMAN
FSIP2_HUMAN
FSTL4_HUMAN
FWCH1_HUMAN
FXL20_HUMAN
FYCO1_HUMAN
G2E3_HUMAN
G6PD_HUMAN
GANC_HUMAN
GBG3_HUMAN
GBRL2_HUMAN
GCC2_HUMAN
GCDH_HUMAN
GCN1L_HUMAN
GCNT7_HUMAN
GDF6_HUMAN
GDIR2_HUMAN
GGN_HUMAN
GIMA7_HUMAN
GIPR_HUMAN
GIT1_HUMAN
GKN1_HUMAN
GLO2_HUMAN
GLTL6_HUMAN
GMFB_HUMAN
GNAS1_HUMAN
GNN_HUMAN T
GOGA5_HUMAN
GP110_HUMAN
GP112_HUMAN
GP157_HUMAN
GPR75_HUMAN
GREM1_HUMAN
GRHL2_HUMAN
GRIA4_HUMAN
GRIK4_HUMAN
GRIN1_HUMAN
GRM5_HUMAN
GRM8_HUMAN
GTPBA_HUMAN
GWL_HUMAN
GYS2_HUMAN
HAUS7_HUMAN
HBA_HUMAN
HCD2_HUMAN
HCN1_HUMAN
HDAC9_HUMAN
HECAM_HUMAN
HECD2_HUMAN
HECD4_HUMAN
HELQ_HUMAN
HIPL2_HUMAN
HKDC1_HUMAN
HMBX1_HUMAN
HMCS2_HUMAN
HMGB1_HUMAN
HMOX2_HUMAN
HMR1_HUMAN
HN1L_HUMAN
HNRH3_HUMAN
HNRL2_HUMAN
HRSL2_HUMAN
HS3S6_HUMAN
HS902_HUMAN
HS90A_HUMAN
HSDL2_HUMAN
HSH2D_HUMAN
HSP13_HUMAN
HTR5A_HUMAN
HUTI_HUMAN
I20L2_HUMAN
I20RA_HUMAN
ICAL_HUMAN
IF2B2_HUMAN
IF2P_HUMAN
IFFO2_HUMAN
IFT43_HUMAN
IGS10_HUMAN
IGSF3_HUMAN
IKBZ_HUMAN
IKZF1_HUMAN
IL16_HUMAN
IL2_HUMAN
IMA5_HUMAN
IMB1_HUMAN
IMPA3_HUMAN
INADL_HUMAN
INSR_HUMAN
INT5_HUMAN
IPIL2_HUMAN
IRAK2_HUMAN
IRF7_HUMAN
IRX3_HUMAN
ITAD_HUMAN
ITPK1_HUMAN
ITPR3_HUMAN
IZUM1_HUMAN
JADE2_HUMAN
JAZF1_HUMAN
JHD2C_HUMAN
K0232_HUMAN
K1107_HUMAN
K1109_HUMAN
K1161_HUMAN
K1377_HUMAN
K1456_HUMAN
K1683_HUMAN
K1C17_HUMAN
K2022_HUMAN
K22E_HUMAN
KAD9_HUMAN
KANL1_HUMAN
KAT6B_HUMAN
KCNJ3_HUMAN
KCNU1_HUMAN
KCRS_HUMAN
KDM8_HUMAN
KELL_HUMAN
KGP1_HUMAN
KI2S5_HUMAN
KIF11_HUMAN
KIF2B_HUMAN
KIF4B_HUMAN
KIF5C_HUMAN
KLD8B_HUMAN
KMT2B_HUMAN
KNOP1_HUMAN
KPCL_HUMAN
LAMA5_HUMAN
LAMB2_HUMAN
LETM2_HUMAN
LIGO3_HUMAN
LIMA1_HUMAN
LIPB2_HUMAN
LIPS_HUMAN
LITD1_HUMAN
LMA1L_HUMAN
LMOD3_HUMAN
LPPR3_HUMAN
LR16A_HUMAN
LR16C_HUMAN
LR74A_HUMAN
LRC23_HUMAN
LRIG3_HUMAN
LRIQ1_HUMAN
LRMP_HUMAN
LRP1_HUMAN
LRRD1_HUMAN
LRRF1_HUMAN
LRRN3_HUMAN
LS14B_HUMAN
LTBP1_HUMAN
LTBP2_HUMAN
LTMD1_HUMAN
LYPA2_HUMAN
LYRM4_HUMAN
LYST_HUMAN
M2GD_HUMAN
MACF1_HUMAN
MAGB6_HUMAN
MANS4_HUMAN
MARC2_HUMAN
MARCS_HUMAN
MAST4_HUMAN
MAS_HUMAN
MATN1_HUMAN
MBTP1_HUMAN
MCM5_HUMAN
MCM7_HUMAN
MD12L_HUMAN
MD13L_HUMAN
MEPCE_HUMAN
MEPE_HUMAN
MFGM_HUMAN
MGAL_HUMAN
MGAP_HUMAN
MICA3_HUMAN
MITF_HUMAN
MK04_HUMAN
MK12_HUMAN
MMEL1_HUMAN
MP2K3_HUMAN
MPIP1_HUMAN
MPP9_HUMAN
MPTX_HUMAN
MROH7_HUMAN
MRP2_HUMAN
MRP5_HUMAN
MSLN_HUMAN
MSPD2_HUMAN
MTCL1_HUMAN
MTMRC_HUMAN
MUC16_HUMAN
MUC5A_HUMAN
MXRA5_HUMAN
MY18A_HUMAN
MYCB2_HUMAN
MYG1_HUMAN
MYH14_HUMAN
MYH7B_HUMAN
MYH9_HUMAN
MYO1C_HUMAN
MYO1F_HUMAN
MYO5A_HUMAN
MYO7A_HUMAN
MYO9A_HUMAN
MYO9B_HUMAN
NACAM_HUMAN
NALP8_HUMAN
NAMPT_HUMAN
NAV3_HUMAN
NBAS_HUMAN
NCBP1_HUMAN
NCK5L_HUMAN
NCKP1_HUMAN
NCOA3_HUMAN
NCOR2_HUMAN
NDST1_HUMAN
NDUAA_HUMAN
NEBL_HUMAN
NECP1_HUMAN
NEK10_HUMAN
NEMF_HUMAN
NEXN_HUMAN
NFAT5_HUMAN
NFKB2_HUMAN
NFM_HUMAN
NGAL_HUMAN
NGLY1_HUMAN
NHRF2_HUMAN
NIBL1_HUMAN
NIPBL_HUMAN
NIT2_HUMAN
NLRC4_HUMAN
NMD3A_HUMAN
NOA1_HUMAN
NOL3_HUMAN
NOL4_HUMAN
NOS1_HUMAN
NPAL2_HUMAN
NPAT_HUMAN
NPM_HUMAN
NPT2C_HUMAN
NR2F6_HUMAN
NRAP_HUMAN
NRBP_HUMAN
NRIP1_HUMAN
NSD1_HUMAN
NSRP1_HUMAN
NT5D3_HUMAN
NTH_HUMAN
NTRK3_HUMAN
NU4M_HUMAN
NUAK2_HUMAN
NUBP2_HUMAN
O13F1_HUMAN
O51L1_HUMAN
O52I1_HUMAN
O5AU1_HUMAN
OBSCN_HUMAN
OCSTP_HUMAN
OD3L1_HUMAN
OPA1_HUMAN
OR2A5_HUMAN
OR2I1_HUMAN
OR5C1_HUMAN
OSBL8_HUMAN
OTOF_HUMAN
OTU7B_HUMAN
P12L1_HUMAN
P2RX2_HUMAN
P2Y11_HUMAN
P3H2_HUMAN
P5CS_HUMAN
PA24A_HUMAN
PABP4_HUMAN
PALMD_HUMAN
PAR14_HUMAN
PARN_HUMAN
PCDAC_HUMAN
PCDG2_HUMAN
PCLO_HUMAN
PCNT_HUMAN
PCSK5_HUMAN
PCX2_HUMAN
PD2R_HUMAN
PDE3A_HUMAN
PDLI1_HUMAN
PDS5B_HUMAN
PEBP1_HUMAN
PENK_HUMAN
PER3_HUMAN
PERQ1_HUMAN
PGRC1_HUMAN
PGRC2_HUMAN
PHC1_HUMAN
PHP14_HUMAN
PHRF1_HUMAN
PI3R4_HUMAN
PI5PA_HUMAN
PICAL_HUMAN
PICK1_HUMAN
PK1L1_HUMAN
PKHD1_HUMAN
PKHL1_HUMAN
PKHN1_HUMAN
PKP1_HUMAN
PLDX1_HUMAN
PLK2_HUMAN
PLMN_HUMAN
PLPL6_HUMAN
PLPL7_HUMAN
PLXA3_HUMAN
PNML1_HUMAN
PO2F1_HUMAN
POMT1_HUMAN
PON3_HUMAN
PPIB_HUMAN
PR14L_HUMAN
PRC2C_HUMAN
PRD16_HUMAN
PRDM1_HUMAN
PRDM2_HUMAN
PRDM5_HUMAN
PRDX1_HUMAN
PRGC2_HUMAN
PRIMA_HUMAN
PROB1_HUMAN
PRS4_HUMAN
PSG3_HUMAN
PSG4_HUMAN
PSMD1_HUMAN
PSPC1_HUMAN
PTC1_HUMAN
PTGR1_HUMAN
PTN13_HUMAN
PTN5_HUMAN
PTPC1_HUMAN
PYR1_HUMAN
QSOX1_HUMAN
R3HC1_HUMAN
RA54B_HUMAN
RAB20_HUMAN
RAB7A_HUMAN
RAD9A_HUMAN
RAD_HUMAN
RAI1_HUMAN
RASF4_HUMAN
RASF5_HUMAN
RASF9_HUMAN
RBM40_HUMAN
RBMX2_HUMAN
RD23B_HUMAN
RELN_HUMAN
RGS21_HUMAN
RHBD2_HUMAN
RHCE_HUMAN
RHG05_HUMAN
RHG06_HUMAN
RHG07_HUMAN
RHG17_HUMAN
RHG42_HUMAN
RIM3A_HUMAN
RIMB1_HUMAN
RIMS3_HUMAN
RIOK1_HUMAN
RM44_HUMAN
RN213_HUMAN
RNBP6_HUMAN
RNH2A_HUMAN
ROS1_HUMAN
RP1_HUMAN
RPA1_HUMAN
RPB7_HUMAN
RPGF6_HUMAN
RPGR_HUMAN
RPOM_HUMAN
RS24_HUMAN
RSH4A_HUMAN
RT22_HUMAN
RTF1_HUMAN
RTL1_HUMAN
RTN4_HUMAN
RUND1_HUMAN
RYR3_HUMAN
S22A1_HUMAN
S26A1_HUMAN
S27A2_HUMAN
S27A6_HUMAN
S4A4_HUMAN
S6A16_HUMAN
S6OS1_HUMAN
SAC31_HUMAN
SAMD9_HUMAN
SARG_HUMAN
SART3_HUMAN
SAV1_HUMAN
SCAF8_HUMAN
SCAR5_HUMAN
SCML1_HUMAN
SCN5A_HUMAN
SEM3C_HUMAN
SEM6C_HUMAN
SEM6D_HUMAN
SEN2_HUMAN
SENP3_HUMAN
SEPT3_HUMAN
SET1A_HUMAN
SETD6_HUMAN
SF3B1_HUMAN
SFTPD_HUMAN
SH22A_HUMAN
SH2B3_HUMAN
SI1L3_HUMAN
SIA10_HUMAN
SIA7E_HUMAN
SIA7F_HUMAN
SIPA1_HUMAN
SIR2_HUMAN
SKT_HUMAN
SL9A2_HUMAN
