## Supplementary material for "Primary human chondrocytes respond to compression with plasma membrane receptors and by microtubule activation: a phosphoproteomic study": Protein Domain Results: p30_only_DAVID_protdomains.xlsx

### Sheet: p30_only_DAVID_protdomains
Category	Term	Count	%	PValue	Genes	List Total	Pop Hits	Pop Total	Fold Enrichment	Bonferroni	Benjamini	FDR
INTERPRO	IPR027417:P-loop containing nucleoside triphosphate hydrolase	37	8.13187	0.000417674	MY18A_HUMAN, MCM5_HUMAN, RHG05_HUMAN, MRP2_HUMAN, ABCAD_HUMAN, ASPM_HUMAN, DHX9_HUMAN, GIMA7_HUMAN, RN213_HUMAN, KIF2B_HUMAN, KAD9_HUMAN, ABCA6_HUMAN, DYH1_HUMAN, RAB20_HUMAN, DDX58_HUMAN, HELQ_HUMAN, SPEF2_HUMAN, DNHD1_HUMAN, DHX37_HUMAN, GTPBA_HUMAN, FIGL1_HUMAN, K1683_HUMAN, DYH5_HUMAN, NALP8_HUMAN, NUBP2_HUMAN, HNRL2_HUMAN, NOA1_HUMAN, DDX60_HUMAN, DGUOK_HUMAN, BIRC1_HUMAN, NDUAA_HUMAN, RA54B…	419	879	18559	1.86446	0.301234	0.301234	0.645071
SUPFAM	SSF52540:P-loop containing nucleoside triphosphate hydrolases	37	8.13187	0.000822513	MY18A_HUMAN, MCM5_HUMAN, RHG05_HUMAN, MRP2_HUMAN, ABCAD_HUMAN, ASPM_HUMAN, DHX9_HUMAN, GIMA7_HUMAN, RN213_HUMAN, KIF2B_HUMAN, KAD9_HUMAN, ABCA6_HUMAN, DYH1_HUMAN, RAB20_HUMAN, DDX58_HUMAN, HELQ_HUMAN, SPEF2_HUMAN, DNHD1_HUMAN, DHX37_HUMAN, GTPBA_HUMAN, FIGL1_HUMAN, K1683_HUMAN, DYH5_HUMAN, NALP8_HUMAN, NUBP2_HUMAN, HNRL2_HUMAN, NOA1_HUMAN, DDX60_HUMAN, DGUOK_HUMAN, BIRC1_HUMAN, NDUAA_HUMAN, RA54B…	287	874	12044	1.77656	0.126957	0.126957	0.993832
GENE3D	3.40.50.300:P-loop containing nucleotide triphosphate hydrolases	33	7.25275	0.00311574	MY18A_HUMAN, MCM5_HUMAN, RHG05_HUMAN, MRP2_HUMAN, ABCAD_HUMAN, DHX9_HUMAN, GIMA7_HUMAN, RN213_HUMAN, KAD9_HUMAN, ABCA6_HUMAN, DYH1_HUMAN, RAB20_HUMAN, DDX58_HUMAN, HELQ_HUMAN, SPEF2_HUMAN, DNHD1_HUMAN, GTPBA_HUMAN, DHX37_HUMAN, FIGL1_HUMAN, DYH5_HUMAN, NALP8_HUMAN, NUBP2_HUMAN, HNRL2_HUMAN, NOA1_HUMAN, DDX60_HUMAN, DGUOK_HUMAN, BIRC1_HUMAN, NDUAA_HUMAN, RA54B_HUMAN, MRP5_HUMAN, HS3S6_HUMAN, ABCB7…	227	765	8929	1.6968	0.758255	0.758255	4.3373
INTERPRO	IPR003593:AAA+ ATPase domain	10	2.1978	0.0037074	ABCA6_HUMAN, FIGL1_HUMAN, BIRC1_HUMAN, MRP2_HUMAN, ABCAD_HUMAN, RN213_HUMAN, MRP5_HUMAN, DYH5_HUMAN, ABCB7_HUMAN, KAD9_HUMAN	419	136	18559	3.25688	0.958699	0.796773	5.59146
INTERPRO	IPR016024:Armadillo-type fold	17	3.73626	0.00620877	IMB1_HUMAN, ASPM_HUMAN, UN45A_HUMAN, NEK10_HUMAN, CJ076_HUMAN, NBAS_HUMAN, SF3B1_HUMAN, LYST_HUMAN, HTR5A_HUMAN, FHOD3_HUMAN, VPRBP_HUMAN, PI3R4_HUMAN, IMA5_HUMAN, EI2BE_HUMAN, ARMC9_HUMAN, PKP1_HUMAN, CAND2_HUMAN	419	351	18559	2.14527	0.995222	0.831571	9.19727
SMART	SM00382:AAA	10	2.1978	0.00768959	ABCA6_HUMAN, FIGL1_HUMAN, BIRC1_HUMAN, MRP2_HUMAN, ABCAD_HUMAN, RN213_HUMAN, MRP5_HUMAN, DYH5_HUMAN, ABCB7_HUMAN, KAD9_HUMAN	256	136	10057	2.88861	0.811257	0.811257	9.33256
SUPFAM	SSF48371:ARM repeat	17	3.73626	0.00972462	IMB1_HUMAN, ASPM_HUMAN, UN45A_HUMAN, NEK10_HUMAN, CJ076_HUMAN, NBAS_HUMAN, SF3B1_HUMAN, LYST_HUMAN, HTR5A_HUMAN, FHOD3_HUMAN, VPRBP_HUMAN, PI3R4_HUMAN, IMA5_HUMAN, EI2BE_HUMAN, ARMC9_HUMAN, PKP1_HUMAN, CAND2_HUMAN	287	351	12044	2.0325	0.800595	0.553452	11.1853
INTERPRO	IPR000322:Glycoside hydrolase, family 31	3	0.659341	0.00985987	GANC_HUMAN, SUIS_HUMAN, K1161_HUMAN	419	7	18559	18.983	0.999797	0.880619	14.2298
PFAM	PF01055:Glycosyl hydrolases family 31	3	0.659341	0.00997551	GANC_HUMAN, SUIS_HUMAN, K1161_HUMAN	397	7	17475	18.8647	0.993414	0.993414	13.447
INTERPRO	IPR011989:Armadillo-like helical	12	2.63736	0.0133565	SF3B1_HUMAN, HTR5A_HUMAN, IMB1_HUMAN, NEK10_HUMAN, VPRBP_HUMAN, ASPM_HUMAN, UN45A_HUMAN, PI3R4_HUMAN, IMA5_HUMAN, ARMC9_HUMAN, PKP1_HUMAN, CAND2_HUMAN	419	225	18559	2.36232	0.99999	0.900482	18.8038
PFAM	PF00620:RhoGAP domain	6	1.31868	0.0168343	RHG05_HUMAN, FA13A_HUMAN, FA13B_HUMAN, RHG06_HUMAN, ARAP2_HUMAN, STA13_HUMAN	397	66	17475	4.0016	0.999798	0.985777	21.6945
INTERPRO	IPR000198:Rho GTPase-activating protein domain	6	1.31868	0.0174581	RHG05_HUMAN, FA13A_HUMAN, FA13B_HUMAN, RHG06_HUMAN, ARAP2_HUMAN, STA13_HUMAN	419	67	18559	3.96659	1	0.919424	23.8781
PROSITE	PS50238:PS50238	6	1.31868	0.0212719	RHG05_HUMAN, FA13A_HUMAN, FA13B_HUMAN, RHG06_HUMAN, ARAP2_HUMAN, STA13_HUMAN	307	66	12695	3.75925	0.999302	0.999302	25.3638
SMART	SM00181:EGF	11	2.41758	0.0214061	MATN1_HUMAN, CELR1_HUMAN, SLIT2_HUMAN, CNTP3_HUMAN, ASTN1_HUMAN, VLDLR_HUMAN, FBLN4_HUMAN, LTBP1_HUMAN, FA12_HUMAN, LTBP2_HUMAN, CNTP2_HUMAN	256	188	10057	2.2986	0.990664	0.903379	24.0148
SMART	SM00324:RhoGAP	6	1.31868	0.024226	RHG05_HUMAN, FA13A_HUMAN, FA13B_HUMAN, RHG06_HUMAN, ARAP2_HUMAN, STA13_HUMAN	256	65	10057	3.62632	0.994995	0.828941	26.7475
INTERPRO	IPR001881:EGF-like calcium-binding	8	1.75824	0.0249595	MATN1_HUMAN, CELR1_HUMAN, SLIT2_HUMAN, VLDLR_HUMAN, FBLN4_HUMAN, LTBP1_HUMAN, FA12_HUMAN, LTBP2_HUMAN	419	127	18559	2.79015	1	0.954867	32.3997
INTERPRO	IPR003439:ABC transporter-like	5	1.0989	0.0258856	ABCA6_HUMAN, MRP2_HUMAN, ABCAD_HUMAN, MRP5_HUMAN, ABCB7_HUMAN	419	50	18559	4.42936	1	0.939963	33.3875
TIGRFAMS	TIGR01494:TIGR01494	4	0.879121	0.0259777	AT11C_HUMAN, AT2C1_HUMAN, ATP9B_HUMAN, AT2B2_HUMAN	23	36	1197	5.78261	0.439577	0.439577	18.6165
PFAM	PF00005:ABC transporter	5	1.0989	0.0263852	ABCA6_HUMAN, MRP2_HUMAN, ABCAD_HUMAN, MRP5_HUMAN, ABCB7_HUMAN	397	50	17475	4.40176	0.999998	0.988501	31.9664
GENE3D	1.10.555.10:GTPase -GAP domain	6	1.31868	0.026967	RHG05_HUMAN, FA13A_HUMAN, FA13B_HUMAN, RHG06_HUMAN, ARAP2_HUMAN, STA13_HUMAN	227	67	8929	3.52252	0.999996	0.998009	32.189
GENE3D	1.25.10.10:Leucine-rich Repeat Variant	12	2.63736	0.0277248	SF3B1_HUMAN, HTR5A_HUMAN, IMB1_HUMAN, NEK10_HUMAN, VPRBP_HUMAN, ASPM_HUMAN, UN45A_HUMAN, PI3R4_HUMAN, IMA5_HUMAN, ARMC9_HUMAN, PKP1_HUMAN, CAND2_HUMAN	227	225	8929	2.09786	0.999997	0.985939	32.9356
PROSITE	PS50021:PS50021	6	1.31868	0.0281518	MICA3_HUMAN, UTRO_HUMAN, ASPM_HUMAN, EH1L1_HUMAN, ARHG6_HUMAN, SPEF2_HUMAN	307	71	12695	3.49452	0.999936	0.991981	32.1943
INTERPRO	IPR001715:Calponin homology domain	6	1.31868	0.0283985	MICA3_HUMAN, UTRO_HUMAN, ASPM_HUMAN, EH1L1_HUMAN, ARHG6_HUMAN, SPEF2_HUMAN	419	76	18559	3.49686	1	0.935849	36.0004
INTERPRO	IPR000873:AMP-dependent synthetase/ligase	4	0.879121	0.0293716	S27A2_HUMAN, ACSL5_HUMAN, DIP2C_HUMAN, ACBG1_HUMAN	419	30	18559	5.90581	1	0.922528	36.9862
PFAM	PF00501:AMP-binding enzyme	4	0.879121	0.0298269	S27A2_HUMAN, ACSL5_HUMAN, DIP2C_HUMAN, ACBG1_HUMAN	397	30	17475	5.86902	1	0.977464	35.3497
PROSITE	PS50893:PS50893	5	1.0989	0.0299987	ABCA6_HUMAN, MRP2_HUMAN, ABCAD_HUMAN, MRP5_HUMAN, ABCB7_HUMAN	307	49	12695	4.21957	0.999966	0.967664	33.9267
PFAM	PF00008:EGF-like domain	6	1.31868	0.0320006	CELR1_HUMAN, SLIT2_HUMAN, CNTP3_HUMAN, FA12_HUMAN, LTBP2_HUMAN, CNTP2_HUMAN	397	78	17475	3.38597	1	0.961569	37.4052
INTERPRO	IPR011009:Protein kinase-like domain	20	4.3956	0.0321352	ULK1_HUMAN, TNIK_HUMAN, SPEG_HUMAN, NEK10_HUMAN, MK12_HUMAN, ALPK2_HUMAN, RIOK1_HUMAN, STK35_HUMAN, CDC7_HUMAN, WNK2_HUMAN, MP2K3_HUMAN, PLK2_HUMAN, NTRK3_HUMAN, INSR_HUMAN, TRPM6_HUMAN, MK04_HUMAN, PI3R4_HUMAN, NUAK2_HUMAN, NRBP_HUMAN, TESK2_HUMAN	419	531	18559	1.66831	1	0.921739	39.7088
INTERPRO	IPR011074:CRAL/TRIO, N-terminal domain	3	0.659341	0.0335016	CLVS1_HUMAN, MSPD2_HUMAN, TTPAL_HUMAN	419	13	18559	10.2216	1	0.912526	41.0141
SUPFAM	SSF46938:CRAL/TRIO N-terminal domain	3	0.659341	0.036884	CLVS1_HUMAN, MSPD2_HUMAN, TTPAL_HUMAN	287	13	12044	9.68427	0.997972	0.873432	36.6297
INTERPRO	IPR000742:Epidermal growth factor-like domain	11	2.41758	0.0369988	MATN1_HUMAN, CELR1_HUMAN, SLIT2_HUMAN, CNTP3_HUMAN, ASTN1_HUMAN, VLDLR_HUMAN, FBLN4_HUMAN, LTBP1_HUMAN, FA12_HUMAN, LTBP2_HUMAN, CNTP2_HUMAN	419	231	18559	2.10922	1	0.916944	44.2351
INTERPRO	IPR000483:Cysteine-rich flanking region, C-terminal	6	1.31868	0.0393702	NTRK3_HUMAN, LRRN3_HUMAN, SLIT2_HUMAN, LRIG3_HUMAN, ELFN1_HUMAN, MXRA5_HUMAN	419	83	18559	3.20194	1	0.914703	46.3248
SMART	SM00179:EGF_CA	8	1.75824	0.0425888	MATN1_HUMAN, CELR1_HUMAN, SLIT2_HUMAN, VLDLR_HUMAN, FBLN4_HUMAN, LTBP1_HUMAN, FA12_HUMAN, LTBP2_HUMAN	256	127	10057	2.47466	0.999917	0.90465	42.4419
PFAM	PF00650:CRAL/TRIO domain	3	0.659341	0.0442722	CLVS1_HUMAN, MSPD2_HUMAN, TTPAL_HUMAN	397	15	17475	8.80353	1	0.977201	47.9135
INTERPRO	IPR003769:Adaptor protein ClpS, core	2	0.43956	0.0445394	UBR1_HUMAN, UBR2_HUMAN	419	2	18559	44.2936	1	0.926181	50.6289
PFAM	PF02617:ATP-dependent Clp protease adaptor protein ClpS	2	0.43956	0.0448096	UBR1_HUMAN, UBR2_HUMAN	397	2	17475	44.0176	1	0.962416	48.3338
INTERPRO	IPR018303:P-type ATPase, phosphorylation site	4	0.879121	0.0468318	AT11C_HUMAN, AT2C1_HUMAN, ATP9B_HUMAN, AT2B2_HUMAN	419	36	18559	4.92151	1	0.923622	52.4323
INTERPRO	IPR001757:Cation-transporting P-type ATPase	4	0.879121	0.0468318	AT11C_HUMAN, AT2C1_HUMAN, ATP9B_HUMAN, AT2B2_HUMAN	419	36	18559	4.92151	1	0.923622	52.4323
INTERPRO	IPR008250:P-type ATPase, A domain	4	0.879121	0.0468318	AT11C_HUMAN, AT2C1_HUMAN, ATP9B_HUMAN, AT2B2_HUMAN	419	36	18559	4.92151	1	0.923622	52.4323
INTERPRO	IPR023299:P-type ATPase, cytoplasmic domain N	4	0.879121	0.0468318	AT11C_HUMAN, AT2C1_HUMAN, ATP9B_HUMAN, AT2B2_HUMAN	419	36	18559	4.92151	1	0.923622	52.4323
PFAM	PF00122:E1-E2 ATPase	4	0.879121	0.0475314	AT11C_HUMAN, AT2C1_HUMAN, ATP9B_HUMAN, AT2B2_HUMAN	397	36	17475	4.89085	1	0.952628	50.4145
SUPFAM	SSF56112:Protein kinase-like (PK-like)	20	4.3956	0.0491062	ULK1_HUMAN, TNIK_HUMAN, SPEG_HUMAN, NEK10_HUMAN, MK12_HUMAN, ALPK2_HUMAN, RIOK1_HUMAN, STK35_HUMAN, CDC7_HUMAN, WNK2_HUMAN, MP2K3_HUMAN, PLK2_HUMAN, NTRK3_HUMAN, INSR_HUMAN, TRPM6_HUMAN, MK04_HUMAN, PI3R4_HUMAN, NUAK2_HUMAN, NRBP_HUMAN, TESK2_HUMAN	287	531	12044	1.58061	0.999754	0.874702	45.7301
INTERPRO	IPR004273:Dynein heavy chain domain	3	0.659341	0.0493153	DYH1_HUMAN, DYH5_HUMAN, DNHD1_HUMAN	419	16	18559	8.30504	1	0.922109	54.3164
INTERPRO	IPR024743:Dynein heavy chain, coiled coil stalk	3	0.659341	0.0493153	DYH1_HUMAN, DYH5_HUMAN, DNHD1_HUMAN	419	16	18559	8.30504	1	0.922109	54.3164
INTERPRO	IPR013602:Dynein heavy chain, domain-2	3	0.659341	0.0493153	DYH1_HUMAN, DYH5_HUMAN, DNHD1_HUMAN	419	16	18559	8.30504	1	0.922109	54.3164
INTERPRO	IPR026983:Dynein heavy chain	3	0.659341	0.0493153	DYH1_HUMAN, DYH5_HUMAN, DNHD1_HUMAN	419	16	18559	8.30504	1	0.922109	54.3164
PFAM	PF03028:Dynein heavy chain and region D6 of dynein motor	3	0.659341	0.049855	DYH1_HUMAN, DYH5_HUMAN, DNHD1_HUMAN	397	16	17475	8.25331	1	0.941972	52.1287
PFAM	PF08393:Dynein heavy chain, N-terminal region 2	3	0.659341	0.049855	DYH1_HUMAN, DYH5_HUMAN, DNHD1_HUMAN	397	16	17475	8.25331	1	0.941972	52.1287
PFAM	PF12777:Microtubule-binding stalk of dynein motor	3	0.659341	0.049855	DYH1_HUMAN, DYH5_HUMAN, DNHD1_HUMAN	397	16	17475	8.25331	1	0.941972	52.1287
GENE3D	3.40.1110.10:Calcium-transporting ATPase, cytoplasmic domain N	4	0.879121	0.0500239	AT11C_HUMAN, AT2C1_HUMAN, ATP9B_HUMAN, AT2B2_HUMAN	227	33	8929	4.76785	1	0.997084	51.7707
INTERPRO	IPR001965:Zinc finger, PHD-type	6	1.31868	0.0505731	RAI1_HUMAN, BAZ1B_HUMAN, PHRF1_HUMAN, G2E3_HUMAN, JADE2_HUMAN, KAT6B_HUMAN	419	89	18559	2.98608	1	0.915731	55.2438
SUPFAM	SSF81660:Metal cation-transporting ATPase, ATP-binding domain N	4	0.879121	0.0532118	AT11C_HUMAN, AT2C1_HUMAN, ATP9B_HUMAN, AT2B2_HUMAN	287	36	12044	4.6628	0.999879	0.835433	48.5069
INTERPRO	IPR008936:Rho GTPase activation protein	6	1.31868	0.0546819	RHG05_HUMAN, FA13A_HUMAN, FA13B_HUMAN, RHG06_HUMAN, ARAP2_HUMAN, STA13_HUMAN	419	91	18559	2.92045	1	0.921086	58.152
PROSITE	PS00154:PS00154	4	0.879121	0.0551962	AT11C_HUMAN, AT2C1_HUMAN, ATP9B_HUMAN, AT2B2_HUMAN	307	36	12695	4.59464	1	0.991752	53.8148
PROSITE	PS50025:PS50025	4	0.879121	0.0590348	CELR1_HUMAN, SLIT2_HUMAN, CNTP3_HUMAN, CNTP2_HUMAN	307	37	12695	4.47046	1	0.983648	56.3036
SMART	SM00082:LRRCT	6	1.31868	0.0593687	NTRK3_HUMAN, LRRN3_HUMAN, SLIT2_HUMAN, LRIG3_HUMAN, ELFN1_HUMAN, MXRA5_HUMAN	256	83	10057	2.83989	0.999998	0.928925	54.012
SUPFAM	SSF48350:GTPase activation domain, GAP	6	1.31868	0.0652911	RHG05_HUMAN, FA13A_HUMAN, FA13B_HUMAN, RHG06_HUMAN, ARAP2_HUMAN, STA13_HUMAN	287	91	12044	2.76693	0.999985	0.843829	55.9384
PFAM	PF00307:Calponin homology (CH) domain	5	1.0989	0.0654153	MICA3_HUMAN, UTRO_HUMAN, ASPM_HUMAN, EH1L1_HUMAN, ARHG6_HUMAN	397	67	17475	3.2849	1	0.966272	62.2621
INTERPRO	IPR024811:Polycomb protein ASX/ASX-like	2	0.43956	0.0660614	ASXL2_HUMAN, ASXL1_HUMAN	419	3	18559	29.529	1	0.946709	65.3106
INTERPRO	IPR014719:Ribosomal protein L7/L12, C-terminal/adaptor protein ClpS-like	2	0.43956	0.0660614	UBR1_HUMAN, UBR2_HUMAN	419	3	18559	29.529	1	0.946709	65.3106
INTERPRO	IPR026905:Protein ASX-like, PHD domain	2	0.43956	0.0660614	ASXL2_HUMAN, ASXL1_HUMAN	419	3	18559	29.529	1	0.946709	65.3106
INTERPRO	IPR007759:DNA-directed RNA polymerase delta subunit	2	0.43956	0.0660614	ASXL2_HUMAN, ASXL1_HUMAN	419	3	18559	29.529	1	0.946709	65.3106
PFAM	PF05066:HB1, ASXL, restriction endonuclease HTH domain	2	0.43956	0.0664576	ASXL2_HUMAN, ASXL1_HUMAN	397	3	17475	29.3451	1	0.956374	62.8639
PFAM	PF13922:PHD domain of transcriptional enhancer, Asx	2	0.43956	0.0664576	ASXL2_HUMAN, ASXL1_HUMAN	397	3	17475	29.3451	1	0.956374	62.8639
PFAM	PF13919:Asx homology domain	2	0.43956	0.0664576	ASXL2_HUMAN, ASXL1_HUMAN	397	3	17475	29.3451	1	0.956374	62.8639
SUPFAM	SSF54736:ClpS-like	2	0.43956	0.0695662	UBR1_HUMAN, UBR2_HUMAN	287	3	12044	27.9768	0.999993	0.817244	58.3232
INTERPRO	IPR011545:DNA/RNA helicase, DEAD/DEAH box type, N-terminal	5	1.0989	0.0700666	DDX60_HUMAN, DHX37_HUMAN, DDX58_HUMAN, HELQ_HUMAN, DHX9_HUMAN	419	69	18559	3.20968	1	0.948592	67.5449
SMART	SM00317:SET	4	0.879121	0.0709812	SET1A_HUMAN, PRD16_HUMAN, PRDM1_HUMAN, PRDM2_HUMAN	256	38	10057	4.13528	1	0.929388	60.7198
PFAM	PF00270:DEAD/DEAH box helicase	5	1.0989	0.0712909	DDX60_HUMAN, DHX37_HUMAN, DDX58_HUMAN, HELQ_HUMAN, DHX9_HUMAN	397	69	17475	3.18968	1	0.954399	65.5393
SMART	SM00249:PHD	6	1.31868	0.0753441	RAI1_HUMAN, BAZ1B_HUMAN, PHRF1_HUMAN, G2E3_HUMAN, JADE2_HUMAN, KAT6B_HUMAN	256	89	10057	2.64844	1	0.910825	62.9978
INTERPRO	IPR000719:Protein kinase, catalytic domain	17	3.73626	0.0840532	ULK1_HUMAN, TNIK_HUMAN, SPEG_HUMAN, NEK10_HUMAN, MK12_HUMAN, STK35_HUMAN, CDC7_HUMAN, WNK2_HUMAN, MP2K3_HUMAN, PLK2_HUMAN, NTRK3_HUMAN, INSR_HUMAN, MK04_HUMAN, PI3R4_HUMAN, NUAK2_HUMAN, NRBP_HUMAN, TESK2_HUMAN	419	487	18559	1.54618	1	0.967421	74.3359
SMART	SM00033:CH	5	1.0989	0.0861006	MICA3_HUMAN, UTRO_HUMAN, ASPM_HUMAN, EH1L1_HUMAN, ARHG6_HUMAN	256	66	10057	2.97615	1	0.912046	68.1044
INTERPRO	IPR000083:Fibronectin, type I	2	0.43956	0.0870997	FA12_HUMAN, FINC_HUMAN	419	4	18559	22.1468	1	0.96661	75.6268
PFAM	PF00039:Fibronectin type I domain	2	0.43956	0.0876162	FA12_HUMAN, FINC_HUMAN	397	4	17475	22.0088	1	0.970805	73.3081
PFAM	PF01712:Deoxynucleoside kinase	2	0.43956	0.0876162	DGUOK_HUMAN, NDUAA_HUMAN	397	4	17475	22.0088	1	0.970805	73.3081
INTERPRO	IPR000152:EGF-type aspartate/asparagine hydroxylation site	6	1.31868	0.0886558	CELR1_HUMAN, SLIT2_HUMAN, VLDLR_HUMAN, FBLN4_HUMAN, LTBP1_HUMAN, LTBP2_HUMAN	419	105	18559	2.53106	1	0.963805	76.2625
SMART	SM00282:LamG	4	0.879121	0.0898595	CELR1_HUMAN, SLIT2_HUMAN, CNTP3_HUMAN, CNTP2_HUMAN	256	42	10057	3.74144	1	0.895623	69.73
INTERPRO	IPR017441:Protein kinase, ATP binding site	14	3.07692	0.0903244	ULK1_HUMAN, TNIK_HUMAN, SPEG_HUMAN, NEK10_HUMAN, MK12_HUMAN, STK35_HUMAN, CDC7_HUMAN, PLK2_HUMAN, MP2K3_HUMAN, NTRK3_HUMAN, INSR_HUMAN, MK04_HUMAN, NUAK2_HUMAN, TESK2_HUMAN	419	381	18559	1.62758	1	0.961186	76.9269
PROSITE	PS51091:PS51091	2	0.43956	0.0929962	FA12_HUMAN, FINC_HUMAN	307	4	12695	20.6759	1	0.995908	73.5006
PROSITE	PS01253:PS01253	2	0.43956	0.0929962	FA12_HUMAN, FINC_HUMAN	307	4	12695	20.6759	1	0.995908	73.5006
PFAM	PF00271:Helicase conserved C-terminal domain	6	1.31868	0.0932017	DDX60_HUMAN, DHX37_HUMAN, DDX58_HUMAN, RA54B_HUMAN, HELQ_HUMAN, DHX9_HUMAN	397	106	17475	2.49156	1	0.969836	75.5677
INTERPRO	IPR007111:NACHT nucleoside triphosphatase	3	0.659341	0.0938938	BIRC1_HUMAN, NLRC4_HUMAN, NALP8_HUMAN	419	23	18559	5.77742	1	0.961371	78.2903
INTERPRO	IPR015880:Zinc finger, C2H2-like	24	5.27473	0.0957828	ZN605_HUMAN, PRD16_HUMAN, JAZF1_HUMAN, ZBTB4_HUMAN, ZN674_HUMAN, ZN639_HUMAN, ZN574_HUMAN, ZNF24_HUMAN, ZN662_HUMAN, ZSCA1_HUMAN, ZN615_HUMAN, ZMAT1_HUMAN, PRDM1_HUMAN, ZN106_HUMAN, TRM1L_HUMAN, PRDM2_HUMAN, ZEB2_HUMAN, ZN407_HUMAN, ZN462_HUMAN, DZIP1_HUMAN, Z518A_HUMAN, IKZF1_HUMAN, Z705G_HUMAN, ZBTB5_HUMAN	419	762	18559	1.39507	1	0.95922	78.9809
INTERPRO	IPR001650:Helicase, C-terminal	6	1.31868	0.0970937	DDX60_HUMAN, DHX37_HUMAN, DDX58_HUMAN, RA54B_HUMAN, HELQ_HUMAN, DHX9_HUMAN	419	108	18559	2.46075	1	0.956271	79.448
INTERPRO	IPR003961:Fibronectin, type III	9	1.97802	0.0971474	TUTLA_HUMAN, LRRN3_HUMAN, ASTN1_HUMAN, RIMB1_HUMAN, INSR_HUMAN, SPEG_HUMAN, I20RA_HUMAN, CMYA5_HUMAN, FINC_HUMAN	419	207	18559	1.92581	1	0.951374	79.4669
PROSITE	PS51805:PS51805	3	0.659341	0.0975638	RAI1_HUMAN, G2E3_HUMAN, JADE2_HUMAN	307	22	12695	5.63888	1	0.992965	75.2597
SMART	SM00058:FN1	2	0.43956	0.0976433	FA12_HUMAN, FINC_HUMAN	256	4	10057	19.6426	1	0.891315	72.8563
INTERPRO	IPR013098:Immunoglobulin I-set	7	1.53846	0.0995264	TUTLA_HUMAN, NTRK3_HUMAN, LRRN3_HUMAN, LRIG3_HUMAN, SPEG_HUMAN, MXRA5_HUMAN, ALPK2_HUMAN	419	141	18559	2.19897	1	0.950127	80.2893
